# Protocol for assessing DNA damage levels *in vivo* in rodent testicular germ cells in the Alkaline Comet Assay

**DOI:** 10.1101/2024.12.22.624648

**Authors:** Ann-Karin Olsen, Xiaoxiong Ma, Congying Zheng, Hildegunn Dahl, Yvette Dirven, Anne-Mette Zenner Boisen, Anoop Sharma, Dag. M. Eide, Gunnar Brunborg

## Abstract

Few protocols are available for retrieving male germ cell-specific information on DNA damage dynamics or assessing the potential harmful effects of environmental contaminants, drugs, or lifestyle factors related to genotoxicity. Here, we present a protocol for evaluating testicular germ cell genotoxicity using a modified version of the alkaline comet assay in rodent testicular germ cells. The protocol includes experimental design, preparation of testicular cell suspensions, comet analysis, germ cell-specific scoring, and data curation methods to collect information on testicular male germ cells, specifically spermatids and primary spermatocytes.

For complete details on the use of this protocol please refer to Olsen et al., in preparation

**Highlights:**

- DNA damage levels can be specifically measured in testicular germ cells using the developed revised version of the alkaline comet assay
- 1C spermatids as well as 4C primary spermatocytes can be assessed
- Both manual- and modeling-based approaches were developed that facilitate user-friendly protocols to select 1C spermatid comets.
- This protocol expands the limited methodologies available to study germ cell DNA damage dynamics

Graphical abstract
