## Supplementary material for "Protocol for assessing DNA damage levels *in vivo* in rodent testicular germ cells in the Alkaline Comet Assay": R-script_excel_template: Liver 7 (1).xlsx

### Sheet: Sheet1
Head Length	Tail Length	Head Intensity	Tail Intensity	Tail Moment	Total Area	Mean Grey Level	Total Intensity
61	89	89.5585	10.4415	2.30282	3459	60.4866	209223
49	48	99.5489	0.451077	0.117949	1530	86.9379	133015
53	39	99.9311	0.0688899	0.020346	1646	77.6063	127740
47	30	98.2633	1.73669	0.196918	1307	101.196	132263
47	45	99.4438	0.556154	0.116556	1386	88.3463	122448
47	62	99.102	0.897957	0.232084	1508	83.8183	126398
49	53	99.1895	0.810535	0.265401	1902	69.1472	131518
63	42	99.8541	0.145945	0.0487103	2555	82.0618	209668
49	38	99.9568	0.0431765	0.011845	1371	89.5346	122752
47	46	99.8072	0.192753	0.0419114	1385	87.6527	121399
47	46	97.8829	2.11708	0.279725	1449	89.9386	130321
45	27	97.4385	2.56153	0.262348	1335	95.3903	127346
47	38	99.8377	0.162274	0.0407125	1466	89.9563	131876
49	39	99.9848	0.0151617	0.00488208	1469	89.7965	131911
51	37	99.9727	0.0272514	0.00824906	1500	90.5153	135773
51	38	99.9729	0.0270686	0.00719252	1553	83.2589	129301
49	42	96.7833	3.21675	0.388562	1501	80.9181	121458
51	41	99.7127	0.287294	0.0536621	1513	90.8724	137490
63	45	98.0023	1.99768	0.325099	2494	81.2089	202535
49	40	99.9027	0.0972653	0.023321	1523	87.0827	132627
53	39	99.99	0.00997422	0.0036521	1594	81.7666	130336
53	59	98.1185	1.88146	0.431813	1923	72.6911	139785
47	38	98.5519	1.44812	0.151887	1391	93.5794	130169
47	38	99.9884	0.0116051	0.00287805	1376	93.9346	129254
51	27	99.977	0.023005	0.00594536	1505	92.4252	139100
71	43	99.9267	0.0733145	0.0284442	2710	79.524	215510
51	46	99.4316	0.568379	0.136651	1721	87.2028	150076
51	27	99.9944	0.00556413	0.00150232	1683	85.4296	143778
51	30	98.834	1.16605	0.128226	1726	87.6976	151366
53	27	99.9972	0.00276723	0.000747151	1660	87.0777	144549
51	29	99.5927	0.407339	0.0871961	1718	90.7392	155890
51	24	99.9901	0.0098837	0.00227984	1615	93.9721	151765
63	54	95.3677	4.63232	0.786431	3030	78.8548	238930
53	23	100	0	0	1628	92.3464	150340
59	48	99.3519	0.648119	0.185787	2427	77.7503	188700
55	42	99.9693	0.0306684	0.00802489	1926	81.2632	156513
67	50	92.438	7.56204	1.16387	3271	77.2293	252617
57	35	99.9977	0.00234475	0.000820662	1999	85.3397	170594
59	32	99.9977	0.00233952	0.000748647	1946	87.8597	170975
55	26	100	0	0	1954	90.9197	177657
55	25	99.9946	0.00536996	0.00123509	1892	88.583	167599
65	48	99.4786	0.521388	0.158088	2872	82.0742	235717
55	40	99.9973	0.00266907	0.00104094	1725	86.8783	149865
55	41	99.9083	0.0916566	0.0260604	1890	81.3942	153835
57	40	99.9887	0.0112649	0.00392395	2026	78.8687	159788
53	24	100	0	0	1649	89.852	148166
53	40	99.9947	0.00531735	0.00175472	1695	88.7617	150451
55	43	97.2105	2.78954	0.372253	1997	85.2313	170207
55	33	99.977	0.0229708	0.00602208	1840	87.5402	161074
69	48	99.5052	0.494809	0.147913	3416	80.1648	273843
