## Supplementary material for "Protocol for assessing DNA damage levels *in vivo* in rodent testicular germ cells in the Alkaline Comet Assay": R-script_excel_template: Liver 7 (2).xlsx

### Sheet: Sheet1
Head Length	Tail Length	Head Intensity	Tail Intensity	Tail Moment	Total Area	Mean Grey Level	Total Intensity
67	43	96.1419	3.85811	0.541109	2789	75.4629	210466
47	53	98.3017	1.69832	0.34358	1763	78.3863	138195
67	44	99.9257	0.0743335	0.0293933	2921	70.4653	205829
49	39	98.6842	1.31581	0.194012	1560	90.2731	140826
57	45	98.1545	1.84555	0.335516	2501	84.1255	210398
53	56	99.722	0.277956	0.0732299	1798	79.8376	143548
55	43	99.8354	0.164556	0.0476257	1687	80.69	136124
53	39	99.9828	0.0172081	0.0053632	1738	80.2468	139469
49	39	98.785	1.21498	0.215494	1752	80.5679	141155
51	38	99.9972	0.00279638	0.000838914	1512	94.6045	143042
61	46	98.9961	1.00385	0.200007	2499	91.7235	229217
51	40	99.9024	0.0975851	0.023319	1702	92.7209	157811
51	40	98.1369	1.86309	0.218263	1697	89.1621	151308
57	32	99.9919	0.00811123	0.00248744	1772	83.4893	147943
57	44	99.8252	0.174792	0.050192	1949	80.43	156758
53	42	99.8991	0.100869	0.0263395	1783	83.9591	149699
53	26	99.9845	0.0154876	0.00342515	1739	96.5359	167876
63	36	99.9983	0.00168586	0.000606911	2418	98.1253	237267
69	44	99.922	0.0780155	0.0291379	3020	73.003	220469
69	35	99.9977	0.00234661	0.000821315	2588	82.3311	213073
49	33	99.9542	0.0458112	0.0103766	1535	89.5902	137521
61	41	99.9685	0.0314657	0.0112677	2327	86.0413	200218
47	37	99.9628	0.0371922	0.0105656	1382	95.3314	131748
45	20	99.9805	0.0195366	0.00350096	1282	99.8167	127965
59	42	99.9603	0.0396521	0.0135015	2054	98.2254	201755
57	45	99.7996	0.20043	0.0574029	2195	87.7385	192586
61	57	98.6104	1.38963	0.386141	2515	79.3435	199549
65	45	99.5945	0.405508	0.125975	3164	80.5126	254742
49	50	99.7291	0.270898	0.0644773	1302	89.8756	117018
55	44	98.5435	1.45647	0.207661	1963	90.6246	177896
59	48	95.0159	4.98409	0.78651	2667	74.9591	199916
63	43	99.9327	0.0672723	0.0230215	2562	76.0074	194731
45	29	99.9866	0.0133788	0.00371458	1217	104.41	127067
47	22	99.9215	0.0784739	0.0166465	1185	101.084	119785
51	55	93.51	6.48996	0.956276	2005	87.9471	176334
57	47	93.2754	6.72461	0.850542	2045	90.1844	184427
43	38	99.3546	0.645439	0.0916358	1287	93.899	120848
45	36	99.957	0.0429713	0.0121246	1218	97.4417	118684
47	57	99.224	0.776047	0.22386	1526	77.4332	118163
61	41	99.8896	0.110351	0.0353281	2282	83.3926	190302
57	41	98.2131	1.78686	0.245199	2108	87.5038	184458
47	22	98.8662	1.13383	0.115689	1373	94.4275	129649
63	42	99.9145	0.0855047	0.0291107	2450	83.5376	204667
61	43	99.9327	0.0673383	0.0224273	2284	85.1751	194540
53	33	98.3933	1.60674	0.185305	1882	103.675	195116
49	41	99.427	0.57295	0.0779377	1478	90.6922	134043
49	38	99.988	0.0119734	0.00323281	1449	92.2222	133630
65	76	96.4613	3.53872	1.03214	3401	68.9894	234633
49	25	99.9743	0.0257043	0.00625472	1379	93.0986	128383
45	30	92.602	7.39799	0.775533	1379	98.4039	135699
