## Supplementary material for "Protocol for assessing DNA damage levels *in vivo* in rodent testicular germ cells in the Alkaline Comet Assay": R-script_excel_template: Liver 7 (3).xlsx

### Sheet: Sheet1
Head Length	Tail Length	Head Intensity	Tail Intensity	Tail Moment	Total Area	Mean Grey Level	Total Intensity
47	39	99.2533	0.746661	0.112468	1418	87.2715	123751
61	42	98.8599	1.14012	0.154501	2678	76.9347	206031
61	42	99.9669	0.033134	0.0110111	2693	77.3283	208245
45	38	94.0605	5.93946	0.636746	1644	81.264	133598
47	44	98.0565	1.94345	0.392353	1580	63.081	99668
51	40	99.8537	0.146318	0.0329895	1504	83.1582	125070
63	44	99.8952	0.104791	0.035925	2463	89.1129	219485
49	39	98.405	1.59501	0.214422	1524	87.4199	133228
57	44	99.0254	0.974606	0.217643	2315	81.4639	188589
47	38	99.9927	0.00732987	0.00148796	1353	100.834	136428
57	42	99.944	0.0560221	0.0161836	2005	103.272	207061
47	50	99.6544	0.345638	0.0638199	1400	95.6821	133955
55	46	99.6259	0.374072	0.0797357	1944	100.66	195684
49	29	99.8171	0.182899	0.0339887	1413	97.5096	137781
55	37	99.9307	0.0692717	0.0180007	1852	108.347	200659
57	45	99.9562	0.043767	0.0147048	1897	110.809	210204
45	42	99.3743	0.625699	0.126696	1273	96.9222	123382
45	37	99.9759	0.0240551	0.00775194	1206	106.858	128871
43	31	98.2442	1.75578	0.229013	1322	90.4297	119548
59	43	94.5662	5.43376	0.733345	2178	93.1327	202843
39	23	99.691	0.308951	0.0536614	943	77.2291	72827
51	41	92.2831	7.71693	0.829996	1621	88.6471	143697
71	41	99.8148	0.185192	0.0710064	2909	71.6507	208432
45	42	93.361	6.63898	0.790487	1368	100.846	137958
43	39	98.5919	1.40807	0.208673	1214	101.264	122934
45	25	99.9913	0.0087417	0.00195231	1247	110.083	137273
55	49	99.3944	0.605597	0.123681	2047	105.271	215490
57	25	100	0	0	1871	110.057	205917
49	25	99.7819	0.218149	0.0309461	1469	100.792	148064
51	31	99.968	0.0319738	0.00823325	1492	100.619	150123
49	39	99.8694	0.130558	0.0290509	1499	93.5077	140168
55	35	97.6397	2.36032	0.333881	2128	100.085	212980
49	22	100	0	0	1399	98.9721	138462
47	45	98.1947	1.80527	0.28891	1614	83.399	134606
47	31	99.8946	0.105422	0.0257909	1389	95.6076	132799
61	31	99.9982	0.00177908	0.000551516	2111	106.506	224835
49	39	99.9382	0.061819	0.0144641	1539	87.2404	134263
53	91	81.1134	18.8866	4.21378	3749	55.0843	206511
69	51	86.2738	13.7262	1.97902	3210	74.6461	239614
47	38	99.9808	0.0191824	0.0050488	1351	96.4678	130328
47	40	95.6853	4.31472	0.499559	1434	94.1444	135003
57	49	99.3357	0.664304	0.178508	2215	94.126	208489
55	48	99.8444	0.155583	0.039768	1884	104.054	196037
45	38	99.8862	0.11378	0.0241924	1214	102.078	123923
43	38	99.0674	0.932609	0.134405	1267	102.571	129958
43	44	99.0014	0.998602	0.172912	1326	93.8718	124474
47	42	94.5653	5.43465	0.658004	1491	93.841	139917
41	34	94.7908	5.20923	0.630599	1192	101.443	120920
55	36	99.9586	0.0414397	0.0133769	1788	110.67	197878
57	45	99.9642	0.0357802	0.0126973	1894	112.148	212408
