## Supplementary material for "Protocol for assessing DNA damage levels *in vivo* in rodent testicular germ cells in the Alkaline Comet Assay": R-script_excel_template: Testis 7 (all round cells) (1).xlsx

### Sheet: Sheet1
Head Length	Tail Length	Head Intensity	Tail Intensity	Tail Moment	Total Area	Mean Grey Level	Total Intensity
47	19	99.8277	0.172282	0.00287974	1082	73.4945	79521
45	30	99.5621	0.437895	0.0748418	1213	96.9563	117608
37	19	99.87	0.129955	0.0209124	820	81.6415	66946
47	35	99.9457	0.0543498	0.0151817	1342	61.6967	82797
59	45	98.7527	1.24725	0.203591	2469	105.408	260252
41	17	100	0	0	929	79.4909	73847
39	19	99.9826	0.0174269	0.00319493	913	75.4206	68859
53	46	99.0617	0.938343	0.211127	2104	85.0946	179039
55	52	99.4474	0.552636	0.153225	2079	88.6912	184389
39	25	99.7426	0.257434	0.0134562	976	82.3863	80409
37	25	99.9259	0.0741114	0.0153114	825	81.777	67466
39	22	99.9795	0.0204642	0.00367151	877	94.7229	83072
39	17	99.8985	0.101481	0.0156391	919	78.2753	71935
43	18	100	0	0	990	80.0455	79245
59	46	94.5042	5.49581	0.837178	2183	89.2781	194894
45	19	100	0	0	1014	83.9221	85097
45	23	99.9964	0.0036196	0.000832509	973	85.1819	82882
39	33	99.9555	0.0444704	0.0092693	964	74.6452	71958
51	47	91.2173	8.78271	1.28975	2196	85.4417	187630
55	55	98.1676	1.83237	0.307698	2066	82.6801	170817
39	34	99.0232	0.976774	0.105576	973	87.4368	85076
41	19	99.4101	0.589936	0.0257785	940	80.9681	76110
37	36	96.2163	3.78374	0.370637	856	93.3037	79868
35	19	99.199	0.801026	0.102005	810	93.3988	75653
51	36	99.8978	0.102154	0.0274878	1520	70.1987	106702
37	24	98.2719	1.72812	0.188149	927	79.9018	74069
43	35	96.9846	3.01536	0.236266	1210	78.7702	95312
43	29	99.9921	0.00786968	0.00220351	1054	72.3359	76242
43	25	99.9829	0.0170695	0.00368701	1018	86.3222	87876
43	34	99.9701	0.0298512	0.00972876	1003	73.4786	73699
55	34	99.9557	0.0443181	0.0110851	1777	101.583	180513
41	34	99.7274	0.272597	0.061457	1256	55.2014	69333
45	21	99.9966	0.00338779	0.000711436	1277	92.4597	118071
49	21	100	0	0	1302	98.0868	127709
43	18	99.9517	0.0483002	0.000911117	1029	88.5296	91097
43	19	99.6553	0.344742	0.0127237	1089	80.9752	88182
57	28	99.998	0.00196401	0.000549923	1885	108.045	203665
49	21	99.0448	0.955159	0.0335517	1298	92.1926	119666
39	22	99.9644	0.0356067	0.00742262	888	82.2297	73020
47	23	99.9963	0.00371761	0.00085505	1248	86.2147	107596
39	17	100	0	0	881	98.6356	86898
37	26	99.9869	0.0130856	0.00318416	828	83.0652	68778
39	37	97.8244	2.17556	0.24459	862	90.1172	77681
37	33	99.5339	0.466068	0.0192221	828	93.8056	77671
45	34	99.9934	0.00657549	0.00210416	997	91.5226	91248
49	35	100	0	0	1253	91.2059	114281
63	42	99.9898	0.0101603	0.00365771	2034	87.0993	177160
51	38	95.9906	4.00935	0.518746	1896	92.2553	174916
51	28	97.9011	2.09885	0.297373	1767	99.6044	176001
39	24	99.7624	0.237632	0.0407982	1028	67.9533	69856
63	43	99.9795	0.0204512	0.00777145	2084	84.4669	176029
41	27	97.0774	2.92259	0.231943	1042	70.0086	72949
37	34	99.1813	0.818724	0.0417679	830	92.7096	76949
39	18	99.8906	0.109446	0.00117376	814	77.4509	63045
39	15	100	0	0	727	93.5557	68015
41	18	99.9891	0.010917	0.00196507	854	96.534	82440
39	17	99.71	0.290043	0.02674	895	103.626	92745
37	16	99.9026	0.0973885	0.00533389	791	84.378	66743
39	17	99.8698	0.130241	0.00537522	949	95.47	90601
39	27	99.9942	0.00581827	0.00157093	845	81.3598	68749
45	22	98.4099	1.59014	0.163563	1182	88.5321	104645
37	22	99.9807	0.0193429	0.00418105	795	84.5384	67208
43	17	100	0	0	1065	89.4873	95304
39	20	99.9858	0.0141563	0.00273688	870	97.4345	84768
55	27	97.7452	2.25478	0.326052	1877	106.115	199177
41	20	99.8732	0.126765	0.0201176	1019	77.4151	78886
43	18	99.9596	0.0404401	0.000511448	1023	82.1848	84075
45	19	100	0	0	1250	87.8048	109756
53	24	100	0	0	1408	79.4631	111884
43	19	100	0	0	1152	89.2786	102849
37	17	99.9651	0.0348784	0.0057375	850	67.4612	57342
39	35	96.5036	3.49636	0.391774	960	84.9396	81542
37	22	92.8109	7.18914	0.707541	831	89.5187	74390
47	41	95.6741	4.32589	0.548785	1692	95.8274	162140
41	37	98.9466	1.05338	0.154783	899	76.2414	68541
37	21	96.6254	3.37462	0.372821	872	73.2328	63859
41	19	100	0	0	894	78.6957	70354
39	34	99.9163	0.0836771	0.00499127	908	75.0209	68119
43	34	99.9928	0.00719028	0.00226494	972	85.8498	83446
45	35	99.9684	0.0315932	0.00125444	1138	94.5677	107618
47	36	98.4167	1.58334	0.140169	1353	85.2838	115389
45	30	99.008	0.99195	0.136663	1171	92.719	108574
43	17	100	0	0	822	88.9599	73125
51	48	99.5774	0.422601	0.0973295	1393	76.6116	106720
