## Supplementary material for "Protocol for assessing DNA damage levels *in vivo* in rodent testicular germ cells in the Alkaline Comet Assay": R-script_excel_template: Testis 7 (all round cells) (2).xlsx

### Sheet: Sheet1
Head Length	Tail Length	Head Intensity	Tail Intensity	Tail Moment	Total Area	Mean Grey Level	Total Intensity
45	33	99.8547	0.145334	0.0194911	1142	74.7119	85321
41	19	99.9271	0.0729331	0.0123111	964	71.1162	68556
39	38	99.5438	0.456173	0.0908749	946	64.6522	61161
41	40	99.1015	0.898508	0.163687	1174	64.4642	75681
51	28	99.9794	0.020608	0.00270377	1488	81.5269	121312
47	61	83.2527	16.7473	2.8704	2328	56.936	132547
49	27	98.2299	1.77012	0.325974	1505	79.9914	120387
55	29	99.8908	0.109245	0.00689731	1686	91.7544	154698
47	37	99.9088	0.0911648	0.0251875	1388	55.3199	76784
45	21	99.9733	0.0267023	0.00485727	1242	63.3213	78645
47	46	98.1297	1.87027	0.407742	1688	78.08	131799
65	52	99.8	0.200006	0.0620602	2684	108.231	290492
45	40	95.0686	4.93141	0.740805	1613	107.689	173703
41	22	99.9552	0.0448402	0.009378	875	89.2057	78055
55	43	99.8324	0.167584	0.0419515	2082	86.5552	180208
47	36	99.99	0.0100332	0.00236616	1233	97.0016	119603
49	42	99.8343	0.165749	0.0429077	1401	87.8501	123078
67	53	93.4727	6.5273	1.18071	3463	91.1386	315613
41	35	99.9913	0.00865394	0.0022253	1002	80.7265	80888
47	29	99.9721	0.0278858	0.00653675	1446	84.3195	121926
51	40	99.8392	0.160755	0.0404414	1647	86.4924	142453
41	35	99.9844	0.0156446	0.00284954	1071	83.5556	89488
39	20	99.7711	0.2289	0.0381407	1017	70.0197	71210
43	22	99.9961	0.00391456	0.000861203	1045	73.3368	76637
45	19	100	0	0	1157	76.7839	88839
49	21	100	0	0	1392	63.1545	87911
57	43	99.4482	0.551767	0.0454256	2183	77.044	168187
49	29	99.9964	0.00359428	0.00104234	1372	60.8353	83466
53	31	99.9841	0.0159096	0.00417628	1953	77.2412	150852
47	37	99.9489	0.0511293	0.00669127	1315	68.4167	89968
55	30	99.9929	0.00710724	0.00213217	1675	50.4006	84421
57	62	98.8709	1.12909	0.343485	2307	81.1578	187231
37	23	99.6699	0.330061	0.0433396	859	83.5914	71805
37	17	99.9954	0.00457464	0.000731942	789	83.1166	65579
71	55	97.6341	2.36594	0.609735	3807	82.7124	314886
41	35	99.8527	0.147301	0.0292897	1052	78.0846	82145
43	34	99.9794	0.0205809	0.00500373	1082	71.8503	77742
43	35	99.9726	0.0273549	0.00690185	1127	84.3363	95047
41	20	99.9322	0.0678311	0.0117791	1015	75.5281	76661
47	23	99.9968	0.00321951	0.000740486	1277	72.9695	93182
45	32	99.3887	0.611319	0.0943974	1303	78.4635	102238
41	19	99.9544	0.0456204	0.00761608	973	81.1017	78912
43	21	99.9337	0.066307	0.0125084	1112	80.018	88980
43	20	99.7736	0.226416	0.0099233	1137	81.1856	92308
47	27	97.6104	2.38965	0.286466	1571	100.396	157722
49	37	99.997	0.00303797	0.000759494	1308	75.4969	98750
45	23	98.8234	1.17665	0.084038	1236	69.6537	86092
69	51	97.0324	2.96757	0.562795	3832	87.3043	334550
47	21	99.9942	0.00582309	0.00122285	1376	74.8823	103038
51	23	99.9969	0.00309658	0.000712214	1353	71.6046	96881
53	23	100	0	0	1400	73.3443	102682
53	21	100	0	0	1475	63.1614	93163
51	23	99.9968	0.00315723	0.000726163	1481	64.1594	95020
67	44	99.7629	0.237083	0.0714804	2899	69.8382	202461
59	28	99.9977	0.00230397	0.000645112	2220	58.6532	130210
53	42	98.1735	1.82655	0.257661	1654	78.0508	129096
43	42	84.3345	15.6655	1.97925	1362	100.992	137551
45	45	99.4261	0.573905	0.0943078	1489	94.6702	140964
67	69	99.8381	0.161869	0.0682686	2638	105.618	278620
45	17	99.9956	0.00440859	4.40859e-05	1038	109.263	113415
53	44	99.8379	0.162089	0.0476357	1735	107.032	185701
35	14	98.8636	1.13638	0.105572	744	116.977	87031
37	17	99.9942	0.00577659	0.00098202	753	91.9588	69245
41	45	99.926	0.0739949	0.0195088	951	89.5279	85141
45	31	98.4642	1.53584	0.193553	1205	97.3154	117265
53	40	99.5047	0.495281	0.129994	1779	105.89	188378
49	37	99.8192	0.180761	0.0411907	1557	123.647	192519
47	24	99.898	0.101967	0.0216827	1349	126.496	170643
51	33	99.8584	0.141627	0.0347888	1703	100.75	171578
39	23	97.1274	2.87258	0.287824	962	75.2328	72374
71	57	93.1571	6.84286	1.4028	3719	83.089	309008
41	17	100	0	0	978	83.5031	81666
49	39	99.9547	0.0452586	0.0108908	1439	96.7338	139200
41	18	100	0	0	933	82.7417	77198
41	19	99.9061	0.093944	0.0152945	974	89.616	87286
75	91	92.94	7.06003	3.02763	5531	49.5377	273993
59	47	99.5833	0.416652	0.113855	2189	91.7711	200887
51	39	99.9586	0.041354	0.0108997	1650	61.5527	101562
47	20	100	0	0	1221	69.2007	84494
51	24	99.9539	0.0460617	0.00947105	1631	97.1692	158483
41	15	100	0	0	883	80.9672	71494
53	33	99.3606	0.639363	0.0779955	1747	102.599	179241
47	35	99.9841	0.0159189	0.00432464	1240	91.1879	113073
43	18	100	0	0	1044	87.2481	91087
