## Supplementary material for "Protocol for assessing DNA damage levels *in vivo* in rodent testicular germ cells in the Alkaline Comet Assay": R-script_excel_template: Testis 7 (all round cells) (3).xlsx

### Sheet: Sheet1
Head Length	Tail Length	Head Intensity	Tail Intensity	Tail Moment	Total Area	Mean Grey Level	Total Intensity
43	33	99.9897	0.0102512	0.00256279	905	97.011	87795
45	35	99.8995	0.100496	0.0295277	1181	74.9881	88561
47	36	99.6052	0.394776	0.127552	1501	84.3797	126654
43	41	98.7263	1.2737	0.251893	1234	76.5389	94449
41	20	99.9618	0.038237	0.00123708	969	91.7637	88919
39	17	99.9855	0.0144721	0.00246026	819	101.243	82918
55	69	94.8001	5.19991	0.978137	2725	106.332	289755
57	39	99.9904	0.00962073	0.00330312	2107	88.7973	187096
45	34	99.9787	0.0213112	0.00551848	1090	81.7936	89155
49	37	99.9751	0.0248808	0.0065701	1575	81.659	128613
43	34	99.9684	0.0316422	0.00836761	1071	79.6723	85329
45	34	99.916	0.0840038	0.0145957	1008	75.5823	76187
41	17	100	0	0	939	88.4079	83015
41	17	100	0	0	1050	83.3343	87501
47	22	99.9632	0.0368023	0.00763873	1339	83.2009	111406
47	24	99.5314	0.468623	0.0776295	1411	93.6137	132089
63	75	91.3043	8.69565	2.8394	4290	64.9147	278484
47	23	99.987	0.0129957	0.00285906	1256	73.5175	92338
51	23	99.9972	0.0027709	0.000609598	1507	71.8434	108268
49	25	99.9329	0.067088	0.0145754	1482	62.359	92416
41	19	99.9768	0.0231522	0.00421369	992	87.0817	86385
55	23	100	0	0	1708	112.184	191611
51	56	95.4572	4.54283	0.594019	1722	106.51	183410
39	31	99.9754	0.0246415	0.00746144	875	115.949	101455
47	28	99.993	0.00702845	0.00173368	1249	102.523	128051
37	17	99.7874	0.212601	0.0273002	829	110.641	91721
47	39	99.6092	0.390757	0.0594103	1270	102.769	130516
39	35	99.9778	0.0221698	0.00704998	822	109.748	90213
39	20	99.9923	0.00770475	0.0014639	817	95.317	77874
39	20	99.9731	0.0269053	0.00481956	847	100.927	85485
57	61	99.5988	0.401162	0.158607	2131	95.4524	203409
43	35	83.7234	16.2766	1.68159	1316	104.071	136957
41	15	100	0	0	814	90.5111	73676
51	47	96.6198	3.3802	0.522465	1750	107.213	187622
55	46	99.3196	0.680369	0.141053	2091	127.649	266914
45	23	93.572	6.42803	0.682442	1392	109.356	152224
39	18	99.7265	0.273509	0.0207454	967	100.195	96889
45	49	99.0596	0.94043	0.19041	1359	103.205	140255
63	89	89.043	10.957	4.07396	4664	53.11	247705
41	17	100	0	0	884	104.242	92150
43	17	100	0	0	996	97.745	97354
39	22	99.9575	0.0425351	0.00623848	918	92.1961	84636
51	38	88.0715	11.9285	1.60149	1975	97.318	192203
55	24	100	0	0	1697	113.69	192932
41	18	99.9951	0.0048724	0.000877033	982	83.5998	82095
55	80	84.1058	15.8942	3.93817	2948	42.195	124391
41	17	100	0	0	951	77.2187	73435
49	19	99.9388	0.0612051	0.00147346	1146	76.9878	88228
47	20	100	0	0	1126	79.3099	89303
43	25	99.9589	0.0411112	0.00816351	1101	61.8601	68108
53	42	99.8885	0.111492	0.0286043	1726	80.0267	138126
63	43	99.9425	0.0574611	0.0192199	2191	84.99	186213
57	39	99.8157	0.18432	0.0467108	2039	90.2006	183919
41	30	99.9356	0.0643516	0.0148616	974	84.5585	82360
41	22	99.9064	0.0936157	0.0181983	877	80.3888	70501
41	34	99.9922	0.00779221	0.00163636	978	78.7321	77000
45	57	94.2453	5.75466	0.764622	1509	76.7177	115767
37	43	95.5516	4.44841	0.469995	895	75.2011	67305
61	35	99.9985	0.00150431	0.00052651	2055	129.393	265902
57	27	99.992	0.00800071	0.0021113	1952	115.256	224980
43	18	99.7881	0.211948	0.0127065	980	97.7327	95778
57	36	99.9847	0.0153194	0.00463807	1919	98.6467	189303
41	19	99.9364	0.0636255	0.001068	960	91.6823	88015
37	19	99.89	0.109981	0.0162442	876	103.796	90925
59	33	99.8719	0.128057	0.0318313	2141	89.3606	191321
41	25	99.9801	0.0198854	0.00452393	914	88.0317	80461
37	15	100	0	0	755	100.75	76066
55	36	99.7223	0.277711	0.0350513	2053	99.6245	204529
49	23	95.5017	4.49829	0.564751	1541	118.078	181958
47	38	99.8044	0.195589	0.0440023	1408	67.1776	94586
37	18	96.4805	3.51949	0.34549	845	107.735	91036
43	38	99.5539	0.446065	0.0826871	1293	100.735	130250
39	22	99.9268	0.0731688	0.0143822	887	98.6122	87469
39	25	99.8932	0.106839	0.022354	828	88.1727	73007
47	38	99.01	0.989995	0.0786661	1466	77.9973	114344
41	22	99.5181	0.481918	0.0738661	1048	68.3101	71589
49	39	99.639	0.361015	0.0903568	1384	70.0499	96949
