## Supplementary material for "Protocol for assessing DNA damage levels *in vivo* in rodent testicular germ cells in the Alkaline Comet Assay": R-script_excel_template: Testis 7 (all round cells) (4).xlsx

### Sheet: Sheet1
Head Length	Tail Length	Head Intensity	Tail Intensity	Tail Moment	Total Area	Mean Grey Level	Total Intensity
45	21	100	0	0	1055	88.655	93531
71	75	99.1544	0.845592	0.380912	3559	71.0759	252959
43	17	100	0	0	951	89.1094	84743
73	60	99.0571	0.942855	0.417859	3111	74.4915	231743
45	20	99.9967	0.00330495	0.00066099	1141	79.5557	90773
59	48	99.0578	0.942171	0.2199	2311	83.2661	192428
47	31	99.8843	0.115667	0.00405948	1209	74.3697	89913
45	34	99.964	0.0360321	0.00954852	1086	76.6657	83259
45	27	99.9872	0.0128495	0.00308387	1170	79.8197	93389
45	22	99.951	0.0489844	0.00147995	1198	80.091	95949
39	18	99.9723	0.0277456	0.00478203	871	70.3456	61271
43	21	100	0	0	1011	78.5964	79461
51	60	97.8379	2.16213	0.578849	1911	62.1518	118772
49	37	99.9473	0.0527083	0.0142313	1310	105.724	138498
39	31	99.4941	0.505923	0.0820134	884	83.8484	74122
39	43	99.1878	0.812245	0.0847838	971	78.9918	76701
41	35	99.9776	0.0224473	0.00501323	974	109.771	106917
39	26	99.9838	0.016181	0.00410409	867	78.4095	67981
45	22	96.5894	3.41061	0.390704	1334	99.1042	132205
47	61	96.3417	3.65832	0.7004	1602	71.1186	113932
45	21	99.8598	0.140225	0.0254513	1274	96.8391	123373
45	22	99.9819	0.0181076	0.00365169	1180	84.2424	99406
41	35	99.9059	0.094078	0.0216627	1006	80.3022	80784
41	36	98.271	1.729	0.21058	1123	73.545	82591
41	19	98.4278	1.57218	0.156909	991	81.6418	80907
51	27	99.9936	0.00642087	0.00166943	1449	96.7343	140168
41	27	99.969	0.0310177	0.00712259	1072	81.2006	87047
61	39	99.9713	0.0286879	0.0100577	2318	76.6933	177775
45	23	99.9966	0.00344025	0.000791257	1126	77.4449	87203
37	34	99.9777	0.0222802	0.00450846	855	89.2409	76301
53	44	82.7926	17.2074	2.3371	2043	106.279	217128
43	28	92.0425	7.95752	0.929022	1389	114.639	159233
59	43	99.6497	0.350326	0.104152	2437	79.4149	193534
39	18	99.972	0.0279806	0.00434971	854	92.0679	78626
39	16	99.9902	0.00983897	9.83897e-05	822	111.281	91473
37	17	99.6303	0.369676	0.018015	772	96.7098	74660
37	22	97.7909	2.20909	0.222293	923	104.12	96103
43	18	100	0	0	905	99.3713	89931
37	22	99.8936	0.106377	0.018178	878	109.208	95885
39	22	99.9839	0.0161275	0.00327926	817	91.0734	74407
39	37	99.7525	0.247535	0.0441527	856	86.8376	74333
37	27	99.7688	0.231222	0.0390226	812	120.904	98174
39	20	99.9932	0.0067964	0.000951496	819	107.792	88282
35	16	99.3219	0.678061	0.0590997	752	99.4309	74772
55	52	98.5674	1.43258	0.377411	2523	78.2981	197546
63	39	99.9128	0.0871623	0.0290118	2130	85.1038	181271
59	41	96.2778	3.72224	0.446741	2246	79.7235	179059
53	44	97.7489	2.25112	0.343819	2021	83.5695	168894
57	43	99.6864	0.313612	0.0444074	2179	102.435	223206
65	57	98.8772	1.12277	0.413749	2871	71.2584	204583
55	40	99.4458	0.55425	0.060816	1830	90.212	165088
53	39	99.9137	0.086326	0.0260169	1765	95.166	167968
37	20	93.9718	6.02823	0.674244	860	87.1674	74964
55	31	99.9756	0.0243776	0.00635769	1852	110.748	205106
45	25	97.2606	2.7394	0.407298	1459	105.284	153610
39	18	99.9074	0.0925768	0.00394519	830	84.5928	70212
41	17	100	0	0	884	87.0916	76989
49	50	99.5339	0.466067	0.135587	1746	97.8184	170791
35	39	91.6426	8.35742	0.915814	884	101.747	89944
37	48	94.6034	5.39663	0.594567	995	87.9387	87499
41	24	99.9087	0.0912632	0.0202959	842	87.19	73414
41	21	99.3138	0.686221	0.0499281	919	107.51	98802
41	22	99.6171	0.382927	0.0516651	1116	104.131	116210
39	20	99.4799	0.520123	0.023302	880	93.2909	82096
37	17	99.9642	0.0357658	0.00590753	818	99.1235	81083
39	23	96.1216	3.87838	0.43442	920	99.3804	91430
41	34	99.8908	0.109172	0.00918745	919	76.7476	70531
41	21	99.7134	0.286608	0.00536164	952	96.3897	91763
37	40	97.4752	2.52478	0.336289	967	76.2658	73749
37	19	91.4845	8.51551	0.929894	876	83.2888	72961
43	25	99.8348	0.165246	0.0342763	975	62.6882	61121
