## Supplementary material for "Protocol for assessing DNA damage levels *in vivo* in rodent testicular germ cells in the Alkaline Comet Assay": R-script_excel_template: Testis 7 (all round cells) (5).xlsx

### Sheet: Sheet1
Head Length	Tail Length	Head Intensity	Tail Intensity	Tail Moment	Total Area	Mean Grey Level	Total Intensity
59	34	99.9852	0.0148424	0.00469615	1888	89.214	168436
41	18	99.9962	0.00378558	0.000113568	922	85.9523	79248
37	27	99.939	0.0610184	0.0136224	892	73.491	65554
41	22	99.9118	0.088216	0.0164328	1052	92.6692	97488
43	25	99.7571	0.242941	0.00498479	1113	99.8544	111138
39	36	99.4981	0.501867	0.0509638	1002	92.4691	92654
63	55	93.8576	6.14238	1.04128	2376	102.314	243098
37	29	99.7417	0.258331	0.0419042	890	90.4685	80517
39	15	100	0	0	960	99.55	95568
43	25	99.9884	0.0115655	0.00254441	1109	93.5591	103757
55	59	62.7917	37.2083	6.59357	3326	104.413	347277
47	38	98.0638	1.93615	0.180139	1429	102.502	146476
49	41	99.7942	0.2058	0.0540601	1525	91.4466	139456
45	37	99.503	0.496963	0.0693156	1242	71.4485	88739
53	39	99.9369	0.0631402	0.0161741	1676	93.5525	156794
49	39	94.0991	5.90091	0.67306	1676	91.5173	153383
57	42	99.9881	0.0118637	0.00381123	2125	95.1986	202297
53	45	89.943	10.057	1.36435	2114	90.7971	191945
47	37	99.9929	0.00713292	0.00206855	1275	65.9741	84117
51	26	99.9674	0.0325713	0.0052476	1548	53.5497	82895
45	25	99.9909	0.00908595	0.00201189	1143	67.4033	77042
49	26	99.993	0.00701574	0.00175393	1542	55.4617	85522
57	43	98.9997	1.00033	0.239464	2396	80.8168	193637
45	18	99.9879	0.0121228	0.000278825	1005	82.0786	82489
49	51	97.1087	2.8913	0.636185	2069	68.8052	142358
61	45	99.763	0.23698	0.0621644	2242	88.4607	198329
57	45	99.8046	0.195429	0.0537004	2174	86.6164	188304
53	39	99.9929	0.0070908	0.00212724	1579	80.3832	126925
65	42	99.9655	0.0344812	0.0124282	2396	83.5179	200109
71	47	99.9853	0.0146778	0.00596547	2891	98.9786	286147
49	32	99.994	0.00602416	0.00174701	1328	74.9992	99599
45	35	99.9809	0.0191176	0.00467647	1154	58.9255	68000
83	96	85.0003	14.9997	4.98734	8595	70.6775	607473
51	39	99.9971	0.00292141	0.00102249	1475	69.6203	102690
51	38	99.9774	0.0226335	0.00619335	1589	61.1712	97201
47	26	97.4389	2.56111	0.396473	1529	58.8875	90039
73	71	97.0716	2.92844	1.00826	4253	62.7155	266729
49	22	100	0	0	1319	71.7255	94606
49	21	100	0	0	1440	67.0833	96600
57	27	99.9975	0.00247861	0.000669224	1936	83.358	161381
51	24	99.9814	0.0186081	0.00425919	1587	60.9527	96732
53	23	100	0	0	1647	55.4104	91261
45	38	98.7219	1.27812	0.103537	1258	100.63	126592
57	36	99.9583	0.041656	0.0116533	1933	99.3528	192049
51	55	98.7747	1.22531	0.239875	1695	97.1156	164611
55	45	98.2756	1.72444	0.180331	2025	124.6	252314
41	44	98.9127	1.08733	0.202988	998	79.8046	79645
73	62	99.2913	0.708747	0.313871	3231	62.1408	200777
43	24	99.3966	0.60344	0.0371995	995	79.9437	79544
33	69	80.3923	19.6077	2.73111	1227	63.7025	78163
53	33	99.5932	0.406788	0.0802599	1762	119.426	210429
41	17	100	0	0	898	99.8096	89629
55	46	99.8589	0.141059	0.0381009	1897	105.012	199208
45	19	100	0	0	1111	83.2043	92440
65	44	99.9849	0.0151006	0.00544028	2603	94.1314	245024
55	42	99.5096	0.490417	0.128647	2086	99.8035	208190
49	22	100	0	0	1427	95.3882	136119
41	20	99.9683	0.0317464	0.00578238	1032	85.4641	88199
45	22	98.0302	1.96979	0.278488	1229	86.8283	106712
45	19	100	0	0	1081	79.5319	85974
43	21	99.9513	0.0487451	0.00910286	1112	79.3291	88214
57	33	99.4392	0.560824	0.102361	2186	101.39	221638
47	20	100	0	0	1224	69.7386	85360
61	59	95.999	4.001	0.907424	3016	83.633	252237
51	23	100	0	0	1670	80.4647	134376
59	39	96.3809	3.61908	0.54201	2279	87.0162	198310
53	22	100	0	0	1567	82.5341	129331
45	36	99.9519	0.048141	0.0135535	1069	75.783	81012
39	37	99.8223	0.177711	0.0296341	924	69.4253	64149
49	61	98.3101	1.68987	0.632864	2014	62.4374	125749
63	47	99.3722	0.627837	0.199536	2935	65.8273	193203
47	27	99.5547	0.445343	0.040602	1414	89.5644	126644
41	104	44.6412	55.3588	15.9004	4401	27.7157	121977
59	44	99.8307	0.169264	0.0436052	2307	82.7161	190826
41	19	99.9684	0.0316024	0.00573899	1026	77.1033	79108
61	43	99.9421	0.0578874	0.0171233	2325	83.2168	193479
59	58	88.9507	11.0493	2.06492	2886	83.9747	242351
57	41	96.3648	3.63522	0.534593	2284	86.5004	197567
59	44	99.9153	0.0846658	0.0225623	1932	90.4788	174805
79	61	86.5774	13.4226	3.59238	5632	40.3024	226983
63	45	99.9333	0.0667009	0.0214177	2178	75.0303	163416
61	41	99.7184	0.281585	0.0893305	2494	71.767	178987
43	36	98.4765	1.52352	0.170878	1091	73.8194	80537
