## Supplementary material for "Protocol for assessing DNA damage levels *in vivo* in rodent testicular germ cells in the Alkaline Comet Assay": R-script_excel_template: Testis 7 (all round cells) (6).xlsx

### Sheet: Sheet1
Head Length	Tail Length	Head Intensity	Tail Intensity	Tail Moment	Total Area	Mean Grey Level	Total Intensity
39	27	99.9948	0.00523054	0.00141224	829	92.2485	76474
39	33	99.4533	0.546653	0.100164	1052	96.3346	101344
47	26	99.9964	0.00358176	0.000931257	1084	103.023	111677
39	34	99.9885	0.0115141	0.00310881	803	86.5255	69480
37	36	98.3776	1.62242	0.231715	925	70.1654	64903
45	22	99.9621	0.0379312	0.00351049	1153	116.612	134454
61	56	98.9973	1.00269	0.329919	2965	92.7019	274861
43	29	99.7903	0.209664	0.0183803	1174	104.41	122577
63	45	99.6203	0.379706	0.102989	2320	93.7659	217537
61	37	99.9909	0.00914571	0.00306381	1452	90.3643	131209
35	16	99.8386	0.161408	0.0192234	719	105.125	75585
43	22	99.9736	0.0263772	0.00527544	871	87.0528	75823
39	35	99.8221	0.177938	0.0404495	886	80.5564	71373
37	37	99.0925	0.907531	0.139135	840	81.1988	68207
41	25	99.8914	0.10861	0.00262574	829	101.069	83786
55	41	99.9369	0.0630682	0.0194602	1790	98.324	176000
39	35	99.0741	0.925901	0.130349	1015	73.6335	74738
45	24	99.9925	0.00747412	0.00171905	1077	74.5376	80277
39	17	100	0	0	849	87.8987	74626
47	59	96.5576	3.44238	0.730529	1726	74.8795	129242
43	46	98.1849	1.81505	0.358998	1282	61.6271	79006
43	25	99.9861	0.0138866	0.00305505	995	79.6111	79213
41	26	99.1912	0.808806	0.112103	1083	82.5402	89391
43	18	100	0	0	1090	102.64	111878
41	35	99.6128	0.387165	0.0408557	1021	74.6278	76195
57	40	99.9934	0.0065788	0.00212715	1840	99.1326	182404
49	21	100	0	0	1183	72.3288	85565
65	43	99.958	0.0420425	0.0143725	2666	86.5413	230719
55	45	85.4886	14.5114	1.90662	2382	92.4517	220220
41	18	99.99	0.0100479	0.000100479	1027	77.5258	79619
49	23	99.9969	0.00305448	0.000702531	1444	90.6891	130955
41	39	96.8801	3.11991	0.561475	1201	61.3022	73624
55	42	99.1475	0.852466	0.140362	1951	92.8954	181239
39	20	99.2748	0.72515	0.112106	893	82.3091	73502
41	21	99.9901	0.00992494	0.00193536	1006	80.1243	80605
39	21	92.06	7.94	0.928574	1060	89.6821	95063
65	43	99.9472	0.0528022	0.018578	2250	95.9556	215900
73	72	86.1441	13.8559	3.16441	4508	100.207	451734
51	33	83.7996	16.2004	2.08084	1887	109.221	206100
51	28	99.9156	0.0844375	0.0207364	1557	91.2762	142117
49	29	99.8227	0.177297	0.0301552	1445	94.0692	135930
49	36	99.9324	0.0676445	0.0211779	1482	103.742	153745
57	73	76.7938	23.2062	4.09585	3722	91.3372	339957
75	82	90.6376	9.36235	2.21984	5082	67.3316	342179
41	33	99.4448	0.555173	0.0330875	981	100.62	98708
51	45	95.6565	4.34345	0.59282	1963	86.1111	169036
37	53	99.6772	0.322774	0.0842666	866	76.9169	66610
61	63	85.4375	14.5625	2.54369	3354	61.0614	204800
43	33	99.9169	0.0831121	0.0192498	1049	71.1134	74598
49	37	99.8958	0.104202	0.0280703	1479	84.3529	124758
43	33	99.4721	0.527923	0.0778756	1094	66.1417	72359
63	35	99.9816	0.0183778	0.00591216	2421	105.636	255744
43	22	99.9654	0.0346287	0.00695139	1025	76.0683	77970
41	21	99.9842	0.0158451	0.00297096	943	80.3107	75733
41	27	99.8154	0.184582	0.0314965	1004	84.7181	85057
43	36	99.7318	0.26821	0.0510391	1128	67.0984	75687
