## Supplementary material for "Protocol for assessing DNA damage levels *in vivo* in rodent testicular germ cells in the Alkaline Comet Assay": R-script_excel_template: Testis 7 (all round cells) (7).xlsx

### Sheet: Sheet1
Head Length	Tail Length	Head Intensity	Tail Intensity	Tail Moment	Total Area	Mean Grey Level	Total Intensity
45	23	99.8978	0.102161	0.0219889	1206	85.2231	102779
37	20	99.9372	0.0628066	0.00163534	828	101.915	84386
47	29	99.9388	0.0611962	0.0146395	1472	99.9103	147068
35	32	99.8803	0.119651	0.025183	754	94.2175	71040
35	24	99.4384	0.56164	0.0878967	804	88.5821	71220
37	16	99.9693	0.0306868	0.00451933	812	88.2906	71692
37	35	97.4122	2.58779	0.426747	929	71.8784	66775
37	45	98.4585	1.54153	0.421599	966	72.6605	70190
39	26	99.927	0.0730362	0.0151578	827	107.614	88997
49	57	92.3138	7.68621	1.14343	1853	82.3729	152637
39	21	92.6672	7.33282	0.817028	979	111.383	109044
39	40	99.3435	0.656452	0.118423	946	76.6501	72511
53	27	99.9898	0.0101539	0.000688208	1571	112.84	177272
43	20	94.1971	5.80288	0.539447	1150	103.562	119096
35	18	99.8992	0.100778	0.0162365	737	96.9389	71444
39	17	99.58	0.419961	0.0313011	827	107.973	89294
35	27	99.3126	0.687434	0.102021	753	86.1607	64879
37	28	99.6516	0.348379	0.0470381	757	95.9339	72622
43	18	100	0	0	1120	103.504	115924
39	44	97.6438	2.35621	0.233003	910	80.5912	73338
35	19	99.5395	0.460528	0.0721799	803	95.1856	76434
47	27	99.8718	0.12822	0.0304741	1347	84.5338	113867
55	38	99.803	0.196969	0.01093	1659	84.1567	139616
43	29	99.9795	0.0204837	0.00486487	861	90.7213	78111
39	38	95.1521	4.84785	0.524026	966	82.3613	79561
37	45	89.1093	10.8907	1.317	941	61.5133	57884
41	37	97.6646	2.33542	0.246347	1045	78.467	81998
37	34	99.9546	0.0454298	0.0116906	772	85.5389	66036
37	22	99.5403	0.459679	0.0817916	824	85.5388	70484
49	56	99.3774	0.622645	0.194518	1782	74.174	132178
39	30	99.9389	0.0610546	0.0154886	797	117.138	93359
39	33	99.5008	0.49915	0.087276	898	103.517	92958
37	26	99.814	0.186015	0.0398256	813	80.6716	65586
37	20	99.7973	0.202676	0.0315378	827	103.214	85358
33	15	99.8624	0.137552	0.0180957	643	101.757	65430
37	16	97.7712	2.2288	0.239344	773	98.8473	76409
37	18	96.2792	3.72076	0.396797	841	104.853	88181
39	22	95.9904	4.00955	0.421475	1041	109.824	114327
55	54	99.5288	0.471229	0.149733	1979	91.4684	181016
37	24	99.2002	0.79981	0.1157	865	82.8231	71642
39	22	99.8746	0.125396	0.014037	872	94.1972	82140
47	17	100	0	0	1177	94.9006	111698
45	19	100	0	0	1163	105.389	122567
55	61	94.6184	5.3816	1.10702	2847	69.6607	198324
41	18	100	0	0	1002	98.477	98674
45	38	99.7296	0.270386	0.0555706	1217	72.6311	88392
41	21	99.9959	0.00405039	0.000850581	910	108.523	98756
65	42	99.6828	0.317228	0.111416	2964	72.5327	214987
37	17	99.8376	0.162377	0.0238116	764	120.107	91762
47	37	99.9874	0.0125556	0.00366206	1356	105.724	143362
47	40	99.8741	0.125875	0.0279561	1416	96.4993	136643
41	34	99.9291	0.0708761	0.0180734	1000	81.833	81833
51	25	99.9836	0.016361	0.00367213	1604	102.885	165027
63	45	98.7026	1.29736	0.263155	2763	72.4484	200175
41	18	100	0	0	982	94.8747	93167
43	20	99.9876	0.012432	0.0024299	1077	82.1551	88481
53	32	99.4042	0.59579	0.12754	1918	91.623	175733
39	22	89.3462	10.6538	0.951298	1141	69.5706	79380
39	16	100	0	0	856	87.3984	74813
