## Supplementary material for "Protocol for assessing DNA damage levels *in vivo* in rodent testicular germ cells in the Alkaline Comet Assay": R-script_excel_template: Testis 7 (PS) (1).xlsx

### Sheet: Sheet1
Head Length	Tail Length	Head Intensity	Tail Intensity	Tail Moment	Total Area	Mean Grey Level	Total Intensity
63	44	98.5022	1.49778	0.361765	3233	57.1005	184606
61	43	98.7025	1.2975	0.208603	2827	87.1312	246320
51	53	93.9465	6.05346	0.926278	2039	88.9573	181384
55	45	99.1877	0.812284	0.186441	1995	90.0336	179617
59	28	100	0	0	1935	101.116	195659
55	34	97.516	2.48397	0.360945	1955	99.3995	194326
55	42	99.9014	0.0986081	0.0245919	1865	89.1769	166315
49	55	97.4556	2.54442	0.363298	1696	93.7818	159054
