## Supplementary material for "Protocol for assessing DNA damage levels *in vivo* in rodent testicular germ cells in the Alkaline Comet Assay": R-script_excel_template: Testis 7 (PS) (2).xlsx

### Sheet: Sheet1
Head Length	Tail Length	Head Intensity	Tail Intensity	Tail Moment	Total Area	Mean Grey Level	Total Intensity
63	50	99.7465	0.253507	0.0756841	2710	106.258	287960
51	27	99.9205	0.0795103	0.0180535	1741	98.2464	171047
61	40	99.9962	0.00379139	0.0012638	2182	108.79	237380
61	47	95.3586	4.64145	0.882003	2972	102.687	305185
73	45	99.9359	0.0641085	0.0248854	3043	92.7815	282334
57	44	99.8871	0.112914	0.0336385	2254	80.9406	182440
65	48	99.839	0.160955	0.0543428	2791	96.6105	269640
53	49	99.6615	0.338482	0.103445	2062	84.9631	175194
53	39	99.7387	0.261295	0.0662023	1672	106.893	178725
63	57	86.2112	13.7888	2.46159	3038	94.6712	287611
71	89	88.5593	11.4407	3.925	5482	36.8413	201964
65	47	99.8771	0.122911	0.0423557	2711	98.4356	266859
51	49	99.7975	0.202509	0.0598349	1760	99.0415	174313
