## Supplementary material for "Protocol for assessing DNA damage levels *in vivo* in rodent testicular germ cells in the Alkaline Comet Assay": R-script_excel_template: Testis 7 (PS) (3).xlsx

### Sheet: Sheet1
Head Length	Tail Length	Head Intensity	Tail Intensity	Tail Moment	Total Area	Mean Grey Level	Total Intensity
59	48	99.3704	0.629644	0.182176	2398	85.3044	204560
69	42	99.8219	0.178098	0.0675334	3414	57.07	194837
55	49	91.5682	8.43176	1.40716	2670	108.734	290319
55	41	99.9028	0.0972073	0.0269066	1973	94.374	186200
57	77	91.3028	8.69717	2.82275	3708	66.4018	246218
57	58	99.4409	0.559114	0.194124	2318	83.1773	192805
55	47	97.3882	2.61182	0.447587	2172	83.6262	181636
57	44	99.9402	0.0598061	0.0165671	2139	120.383	257499
63	92	88.303	11.697	4.33902	4479	42.9312	192289
51	42	92.7205	7.27948	1.01862	1981	91.577	181414
55	25	99.9956	0.0043869	0.00109673	1741	104.745	182361
55	45	99.5791	0.420923	0.0967901	1961	91.9521	180318
61	41	99.9814	0.0185524	0.00586929	2003	88.8043	177875
55	29	99.9817	0.0182757	0.00471601	1877	119.522	224342
57	36	99.9538	0.0461713	0.0144326	1987	92.6507	184097
63	30	99.9984	0.00159274	0.000461894	1994	94.4609	188355
55	34	99.844	0.15599	0.0187578	2066	99.2938	205141
