## Supplementary material for "Protocol for assessing DNA damage levels *in vivo* in rodent testicular germ cells in the Alkaline Comet Assay": R-script_excel_template: Testis 7 (PS) (4).xlsx

### Sheet: Sheet1
Head Length	Tail Length	Head Intensity	Tail Intensity	Tail Moment	Total Area	Mean Grey Level	Total Intensity
69	59	99.3665	0.633541	0.265494	3340	71.5964	239132
61	41	99.9983	0.00173216	0.000554292	2124	81.5414	173194
61	43	99.9585	0.0415206	0.0122827	2299	82.7608	190267
55	45	98.5116	1.48839	0.298097	2099	86.4559	181471
57	42	99.9926	0.00743287	0.00216482	2078	103.59	215260
49	43	93.0165	6.98353	0.844081	1741	88.8363	154664
55	39	99.9547	0.045273	0.00985463	1671	96.4955	161244
53	51	99.33	0.669985	0.175207	2046	89.9482	184034
55	40	99.2893	0.710734	0.0450472	1632	95.8689	156458
61	40	99.8433	0.156704	0.0436458	2205	86.2435	190167
43	28	91.7469	8.25307	0.955649	1377	115.21	158644
53	38	86.3211	13.6789	1.85828	2015	106.157	213906
51	20	100	0	0	1552	109.813	170430
49	39	99.8585	0.141542	0.0402277	1593	101.119	161083
47	29	98.8187	1.18127	0.189702	1515	87.9512	133246
51	42	90.2516	9.74836	1.24096	2123	84.7951	180020
