## Supplementary material for "Protocol for assessing DNA damage levels *in vivo* in rodent testicular germ cells in the Alkaline Comet Assay": R-script_excel_template: Testis 7 (PS) (5).xlsx

### Sheet: Sheet1
Head Length	Tail Length	Head Intensity	Tail Intensity	Tail Moment	Total Area	Mean Grey Level	Total Intensity
67	78	96.2406	3.75942	1.14481	3195	73.1559	233733
61	53	98.96	1.03997	0.259311	2265	99.7227	225872
59	57	90.1996	9.80044	1.65429	2795	110.119	307782
77	102	81.1806	18.8194	5.43791	7767	67.2387	522243
51	31	99.7815	0.218503	0.0538994	1592	104.641	166588
57	42	98.4713	1.52868	0.235666	2142	79.9528	171259
57	58	97.6822	2.31781	0.621183	2654	85.6055	227197
55	29	99.9492	0.0507684	0.0127378	1809	108.885	196973
53	57	99.6107	0.389278	0.111137	1879	99.5279	187013
49	35	95.7039	4.29612	0.611353	1674	121.515	203416
49	51	97.1898	2.81021	0.412191	1662	111.122	184684
63	40	99.9949	0.00509851	0.00177173	2037	115.544	235363
61	45	99.7545	0.245473	0.0589016	2126	78.3711	166617
51	65	74.8811	25.1189	3.86446	2345	79.6196	186708
53	40	97.7369	2.2631	0.321064	1673	97.5129	163139
63	48	92.7883	7.21171	1.05688	2586	72.4899	187459
