## Supplementary material for "Protocol for assessing DNA damage levels *in vivo* in rodent testicular germ cells in the Alkaline Comet Assay": R-script_excel_template: Testis 7 (PS) (6).xlsx

### Sheet: Sheet1
Head Length	Tail Length	Head Intensity	Tail Intensity	Tail Moment	Total Area	Mean Grey Level	Total Intensity
63	56	99.3408	0.65916	0.220511	2939	87.9071	258359
57	47	91.3918	8.60821	1.29896	2296	93.9464	215701
55	52	99.5188	0.481204	0.121773	1958	91.5945	179342
55	38	99.9748	0.025158	0.0080681	1655	103.275	170920
57	43	98.6119	1.38813	0.185113	2011	86.8339	174623
55	42	98.6786	1.32138	0.20169	2134	99.687	212732
63	44	99.9149	0.0850921	0.0209064	2477	89.1954	220937
59	47	99.7853	0.214665	0.0598489	2187	88.823	194256
51	40	99.9467	0.0533425	0.0132823	1673	100.849	168721
65	45	99.9312	0.0688388	0.0252375	2198	89.8831	197563
51	45	75.8011	24.1989	3.05723	2087	92.8141	193703
75	73	91.0195	8.98053	2.15519	4830	88.9455	429607
75	80	87.6148	12.3852	2.57084	4543	72.9128	331243
57	35	99.4822	0.5178	0.107053	2258	112.471	253959
