## Supplementary material for "Protocol for assessing DNA damage levels *in vivo* in rodent testicular germ cells in the Alkaline Comet Assay": R-script_excel_template: Testis 7 (PS) (7).xlsx

### Sheet: Sheet1
Head Length	Tail Length	Head Intensity	Tail Intensity	Tail Moment	Total Area	Mean Grey Level	Total Intensity
51	55	93.2119	6.78806	1.11883	2069	93.3533	193148
55	38	99.795	0.205022	0.00989712	1552	87.3679	135595
61	92	91.7252	8.27477	3.21648	4627	42.3168	195800
51	42	96.1875	3.81251	0.587224	1912	90.1705	172406
69	44	99.7207	0.279334	0.102069	2697	76.1917	205489
53	52	99.5293	0.470664	0.121881	1896	105.112	199293
55	62	90.1542	9.84583	1.5153	2520	74.9008	188750
59	43	99.9285	0.071465	0.0196529	2054	95.3749	195900
49	28	99.9626	0.037355	0.00813094	1554	103.36	160621
61	80	94.3317	5.66833	2.13711	3690	51.587	190356
55	59	99.8595	0.140511	0.0503759	1856	106.217	197138
