## Supplementary material for "Protocol for assessing DNA damage levels *in vivo* in rodent testicular germ cells in the Alkaline Comet Assay": R-script_excel_template: Testis 7 (PS) (8).xlsx

### Sheet: Sheet1
Head Length	Tail Length	Head Intensity	Tail Intensity	Tail Moment	Total Area	Mean Grey Level	Total Intensity
65	43	99.692	0.308006	0.109725	2678	70.6804	189282
51	51	98.9857	1.01427	0.214097	1888	93.4232	176383
53	46	94.7952	5.20475	0.776095	2081	82.1062	170863
61	39	99.9889	0.0110807	0.00383392	1855	97.3013	180494
53	57	95.9575	4.04252	0.63854	2123	96.7226	205342
49	60	92.8804	7.11964	1.11989	2107	96.0731	202426
57	60	97.1365	2.86347	0.614107	2219	87.7711	194764
55	36	98.6328	1.36723	0.205357	2058	108.538	223372
71	52	99.8909	0.109117	0.0435505	2923	99.3886	290513
59	42	99.9189	0.0811026	0.0267912	1978	92.2573	182485
51	52	90.5113	9.48874	1.55351	2017	121.371	244806
65	35	99.8534	0.146563	0.0387033	2336	96.0946	224477
