## Supplementary material for "Protocol for assessing DNA damage levels *in vivo* in rodent testicular germ cells in the Alkaline Comet Assay": R-script_excel_template: Liver 8 (1).xlsx

### Sheet: Sheet1
Head Length	Tail Length	Head Intensity	Tail Intensity	Tail Moment	Total Area	Mean Grey Level	Total Intensity
53	45	99.7451	0.254927	0.0625186	1812	107.809	195350
57	40	99.9954	0.00455293	0.00159352	1796	110.064	197675
45	22	99.3089	0.691064	0.0608843	1126	105.637	118947
53	61	99.1637	0.836253	0.210956	2067	94.2995	194917
45	38	99.955	0.0449618	0.0121233	1194	102.451	122326
43	40	96.8291	3.17093	0.373579	1271	101.234	128669
57	37	99.9629	0.0371231	0.00693643	1903	103.333	196643
59	49	98.6069	1.39308	0.24287	2179	90.693	197620
47	35	98.7335	1.26647	0.151195	1378	92.8839	127994
53	43	99.7011	0.298945	0.0720343	1752	105.203	184315
53	40	99.9957	0.00430367	0.00154932	1722	107.949	185888
45	29	99.7403	0.259683	0.0552802	1233	95.5685	117836
51	35	99.8884	0.111607	0.0270145	1603	111.79	179200
53	44	99.603	0.397016	0.0886471	1840	100.889	185635
41	41	98.403	1.59698	0.223108	1154	99.6248	114967
41	32	99.3438	0.656249	0.072989	1124	101	113524
49	47	97.1773	2.82267	0.486187	2035	86.8192	176677
49	32	99.9967	0.0032796	0.00104947	1289	94.6206	121966
57	45	99.9255	0.0744814	0.0223335	1858	98.2756	182596
55	41	99.8561	0.143852	0.0450363	1910	98.2686	187693
45	21	99.994	0.00601783	0.00124655	1060	109.737	116321
65	41	99.9752	0.0248153	0.00924503	2422	78.1994	189399
59	45	99.6753	0.324729	0.0842699	2487	85.686	213101
59	41	99.951	0.0489729	0.0156169	2162	85.0023	183775
55	41	99.6642	0.33581	0.0858632	2089	84.675	176886
51	43	95.2684	4.7316	0.63892	1838	96.7612	177847
43	42	96.6343	3.36568	0.395056	1221	95.9484	117153
59	42	99.9881	0.0118983	0.0027614	2060	97.917	201709
47	31	99.8772	0.12282	0.0205378	1458	94.3759	137600
53	29	99.9955	0.00450012	0.00123753	1648	107.872	177773
51	33	99.8396	0.160356	0.0155324	1704	106.131	180848
53	40	99.982	0.0180395	0.00559223	1830	96.9339	177389
53	45	96.4623	3.53766	0.490017	1946	97.8751	190465
51	25	99.5926	0.407402	0.0138181	1267	93.9597	119047
57	35	99.9808	0.0191844	0.00603244	1941	96.678	187652
65	58	99.2779	0.722137	0.193104	3068	89.4599	274463
57	44	99.9217	0.0783102	0.0203712	1852	102.737	190269
45	22	95.0062	4.99383	0.53122	1286	101.509	130541
55	33	98.4817	1.51828	0.240998	1992	96.1842	191599
55	42	99.4717	0.528306	0.0994717	2022	95.4847	193070
53	34	99.952	0.0479836	0.0124136	1767	100.251	177144
49	30	97.9304	2.06961	0.224309	1650	109.316	180372
63	41	99.9561	0.0439148	0.0157844	2424	82.6683	200388
45	42	99.1797	0.82031	0.163831	1463	79.9091	116907
53	43	91.2787	8.72134	1.15496	2166	81.8827	177358
57	41	99.9484	0.051635	0.0168748	1985	91.7113	182047
57	45	99.8138	0.186217	0.0463685	2245	93.5278	209970
59	41	99.9511	0.0488843	0.0159814	2129	87.4373	186154
59	43	90.0098	9.9902	1.3118	2279	81.9364	186733
53	37	99.8816	0.118392	0.0296818	1676	106.841	179066
