## Supplementary material for "Protocol for assessing DNA damage levels *in vivo* in rodent testicular germ cells in the Alkaline Comet Assay": R-script_excel_template: Liver 8 (2).xlsx

### Sheet: Sheet1
Head Length	Tail Length	Head Intensity	Tail Intensity	Tail Moment	Total Area	Mean Grey Level	Total Intensity
61	38	99.9318	0.0681774	0.0198258	2156	93.8836	202413
61	45	92.7985	7.20148	0.993315	2467	82.7702	204194
59	43	99.9684	0.0315769	0.0108329	1980	99.1646	196346
45	41	97.3259	2.67414	0.295392	1376	86.9927	119702
45	22	99.9831	0.0169397	0.00309755	1328	93.3502	123969
47	25	99.9656	0.0343847	0.00738489	1338	95.6383	127964
45	26	99.9853	0.0147065	0.00332056	1271	101.648	129195
47	37	99.9347	0.0652594	0.00897519	1325	93.6755	124120
57	46	99.7816	0.218388	0.0617981	1977	88.0132	174002
53	62	93.8106	6.18938	1.11621	2478	85.3801	211572
75	58	99.5958	0.404165	0.15636	3760	74.6878	280826
49	40	99.5988	0.401222	0.0924565	1545	81.1437	125367
55	43	99.5498	0.450156	0.0791913	1829	87.8136	160611
47	22	99.9975	0.00254729	0.000560405	1276	92.2978	117772
49	38	99.1557	0.844304	0.147202	1617	71.7823	116072
61	43	95.8947	4.10527	0.572727	2371	80.7718	191510
49	37	99.8648	0.135213	0.0311313	1514	82.0661	124248
51	41	99.4253	0.574703	0.112652	1544	80.3523	124064
49	37	83.3539	16.6461	2.04806	1878	93.0192	174690
47	60	95.6063	4.3937	1.0242	2074	68.1369	141316
43	24	98.5586	1.44138	0.19721	1273	98.3716	125227
53	36	96.1189	3.88109	0.549696	1985	94.1854	186958
47	30	97.5734	2.42656	0.286008	1414	89.5615	126640
47	37	99.9575	0.0425146	0.00935322	1446	86.2123	124663
59	42	99.9561	0.0438654	0.0135877	2188	86.4785	189215
49	40	98.4605	1.53952	0.191595	1457	83.6349	121856
63	43	99.9208	0.0791663	0.0285988	2193	87.5518	192001
59	43	99.9558	0.0441532	0.0126705	2144	94.0163	201571
59	36	99.9961	0.00394116	0.00130058	2030	99.9931	202986
49	54	99.0168	0.983172	0.246584	1605	78.0106	125207
49	23	100	0	0	1316	93.2918	122772
57	37	95.6847	4.3153	0.544803	2102	93.873	197321
57	42	99.521	0.478991	0.0563875	1935	99.9085	193323
55	46	99.7317	0.268296	0.0655892	1903	89.9002	171080
53	73	93.2061	6.79392	1.5392	2687	74.0499	198972
53	36	99.9831	0.0169037	0.00456911	1770	110.296	195224
63	41	99.9652	0.0348107	0.0123992	2357	76.7836	180979
47	37	99.8571	0.142926	0.0321234	1429	80.2974	114745
69	56	99.8028	0.197169	0.0738906	2922	92.6875	270833
71	53	92.6923	7.30774	1.15277	3604	73.3491	264350
53	40	99.9734	0.0265694	0.00826307	1452	77.7631	112912
57	42	99.9631	0.0368536	0.0104284	2045	84.9193	173660
47	28	99.9165	0.0834924	0.0183172	1390	84.4432	117376
45	28	92.6558	7.3442	0.8356	1460	85.3623	124629
53	35	95.2415	4.7585	0.65209	1893	97.5594	184680
47	22	99.9964	0.00355919	0.000783023	1181	95.1609	112385
47	19	100	0	0	1189	98.1337	116681
55	25	99.9919	0.00813431	0.0019902	1722	107.087	184404
45	19	100	0	0	1199	101.501	121700
45	20	99.9927	0.00726392	0.00145278	1197	103.509	123900
