## Supplementary material for "Protocol for assessing DNA damage levels *in vivo* in rodent testicular germ cells in the Alkaline Comet Assay": R-script_excel_template: Liver 8 (3).xlsx

### Sheet: Sheet1
Head Length	Tail Length	Head Intensity	Tail Intensity	Tail Moment	Total Area	Mean Grey Level	Total Intensity
43	61	95.0536	4.94638	1.25223	1984	64.818	128599
55	42	99.9306	0.0693671	0.0187047	2019	101.391	204708
55	43	99.7553	0.244662	0.0593623	1959	100.773	197415
51	37	93.0768	6.92323	0.863685	1879	103.246	193999
49	24	99.803	0.197008	0.0400446	1531	95.4847	146187
49	23	99.9846	0.0153869	0.0033918	1482	100.862	149478
61	44	93.6371	6.36293	0.881228	2662	81.5793	217164
55	40	99.9837	0.0162588	0.00500409	1897	87.5403	166064
51	30	97.2624	2.73763	0.290086	1619	82.9833	134350
49	37	99.8099	0.190069	0.0179527	1480	84.6068	125218
49	31	99.9426	0.0573602	0.0129136	1488	89.043	132496
43	88	85.1789	14.8211	4.293	2957	41.0419	121361
51	37	98.7795	1.22054	0.216519	1804	98.5532	177790
43	26	99.7797	0.220322	0.0414785	1210	97.1529	117555
41	90	30.0979	69.9021	27.7006	5496	22.2491	122281
51	32	98.6248	1.37516	0.183696	1809	101.46	183542
63	43	99.8089	0.191113	0.051352	2468	78.233	193079
47	78	76.0011	23.9989	7.03119	4376	36.7009	160603
45	22	97.0685	2.93145	0.390485	1368	103.71	141875
57	32	99.9646	0.0353578	0.00979412	1899	104.253	197976
55	29	99.9804	0.019597	0.00443194	1895	105.018	199010
57	42	99.9351	0.0649306	0.0185721	2033	99.2395	201754
57	35	99.901	0.0990303	0.0221694	2069	101.028	209027
49	22	99.9875	0.0124564	0.00265737	1461	98.9076	144504
59	29	99.9921	0.00787099	0.00212517	1967	103.344	203278
45	20	100	0	0	1246	103.432	128876
55	34	95.6917	4.30828	0.635146	2064	98.906	204142
43	20	99.7861	0.21395	0.0364903	1200	105.165	126198
57	29	99.9979	0.00209766	0.00060832	1890	100.894	190689
43	21	99.9625	0.0374615	0.00689632	1141	102.94	117454
51	47	90.2727	9.72732	1.18843	2173	85.9185	186701
51	25	99.9977	0.00228189	0.000570473	1607	109.081	175293
69	51	92.7422	7.25783	1.19053	3467	89.3101	309638
59	33	99.9747	0.0253302	0.00698814	2170	92.7839	201341
49	38	98.6267	1.37325	0.134631	1537	91.2973	140324
49	25	97.5951	2.40495	0.224469	1467	89.2843	130980
49	34	98.9628	1.03717	0.176235	1661	85.7935	142503
49	51	87.9076	12.0924	1.73295	2076	64.6633	134241
55	39	99.9242	0.0758129	0.0243233	1837	77.5482	142456
61	42	99.9871	0.0128966	0.00437987	2182	92.3941	201604
47	26	99.8685	0.131508	0.0257032	1404	90.4473	126988
49	29	99.9108	0.0891757	0.0203654	1609	85.7241	137930
57	44	99.8972	0.102778	0.0281713	2035	95.6241	194595
53	43	96.0115	3.9885	0.507395	1952	99.2736	193782
49	33	99.8956	0.104409	0.0235163	1594	90.7296	144623
53	39	99.9315	0.0685206	0.0189989	1747	82.7029	144482
57	28	99.9897	0.0102873	0.00263061	1989	102.632	204135
55	30	99.9847	0.0152723	0.00399625	1849	106.238	196434
43	23	93.3855	6.61455	0.811016	1398	98.4521	137636
43	24	96.5314	3.46864	0.397789	1197	94.919	113618
