## Supplementary material for "Protocol for assessing DNA damage levels *in vivo* in rodent testicular germ cells in the Alkaline Comet Assay": R-script_excel_template: Testis 8 (all round cells) (1).xlsx

### Sheet: Sheet1
Head Length	Tail Length	Head Intensity	Tail Intensity	Tail Moment	Total Area	Mean Grey Level	Total Intensity
37	17	99.0547	0.945278	0.105606	777	94.2162	73206
37	17	99.9146	0.0854275	0.0136091	847	99.5065	84282
59	67	96.9637	3.03631	0.952296	2956	74.248	219477
39	17	99.9962	0.00383519	0.000651982	894	87.4978	78223
37	17	99.9666	0.033409	0.001225	790	90.9329	71837
37	23	99.8726	0.127439	0.02604	786	89.8499	70622
39	35	99.6641	0.335856	0.0525855	991	84.1261	83369
45	35	99.8787	0.121297	0.0240167	1237	79.9766	98931
47	33	99.7868	0.213206	0.0210175	1281	72.1304	92399
43	35	99.9529	0.0471486	0.0118639	1137	80.212	91201
43	37	96.5955	3.40448	0.27531	1099	73.3658	80629
59	47	96.7063	3.29369	0.539992	2531	73.0537	184899
43	30	99.976	0.023986	0.00458258	1078	73.4814	79213
49	32	99.9332	0.0668476	0.00442966	1438	86.3442	124163
49	29	99.9969	0.00311112	0.000902225	1348	95.3791	128571
43	17	100	0	0	1010	110.675	111782
53	42	98.927	1.07305	0.206987	1675	103.152	172779
47	24	99.9924	0.00757935	0.00174325	1145	92.1834	105550
55	33	99.4291	0.570864	0.137438	2258	88.3623	199522
39	23	99.9949	0.00505012	0.00116153	838	94.5179	79206
47	21	99.8358	0.164224	0.0262915	1366	93.612	127874
47	31	99.9851	0.014883	0.00353956	1314	117.61	154539
43	23	94.9328	5.06716	0.686737	1259	106.496	134079
51	18	99.0687	0.931341	0.024726	1252	111.574	139691
57	40	99.9156	0.0844499	0.0267202	2017	96.2806	194198
37	16	100	0	0	772	96.9158	74819
35	31	96.7771	3.22286	0.357703	917	83.4417	76516
45	31	89.5956	10.4044	1.32341	1450	89.2524	129416
39	35	98.2537	1.74625	0.127514	963	85.8089	82634
55	43	97.0833	2.91666	0.381941	2083	87.385	182023
35	23	99.4355	0.564532	0.0827604	805	99.0211	79712
59	44	99.761	0.239032	0.0768218	2127	89.2962	189933
53	43	99.416	0.583988	0.128852	1918	97.403	186819
49	37	99.9424	0.0575561	0.016873	1421	92.924	132045
39	23	99.7142	0.285801	0.0472275	941	90.7269	85374
35	19	99.7222	0.277821	0.0428355	794	88.8526	70549
87	75	98.2511	1.74892	0.669735	6521	75.1972	490361
37	15	99.9596	0.0403859	0.00584848	812	82.3337	66855
63	40	99.9658	0.0342317	0.0118453	2046	89.9511	184040
37	19	99.2343	0.76573	0.0977604	864	102.48	88543
35	18	95.7219	4.27806	0.393924	767	97.5841	74847
35	37	98.0789	1.92111	0.155159	831	85.941	71417
37	23	98.9335	1.06648	0.13814	896	106.743	95642
61	45	99.7203	0.279709	0.0828225	3027	69.0935	209146
57	72	85.493	14.507	3.25566	3891	68.8987	268085
39	34	99.771	0.229012	0.0477814	966	83.1729	80345
55	44	99.4713	0.52873	0.138858	2210	84.7244	187241
43	33	99.9856	0.0143535	0.00325715	1004	90.2092	90570
39	28	99.7686	0.231379	0.0415959	1052	72.7167	76498
39	16	100	0	0	832	107.855	89735
55	44	99.685	0.315041	0.0851573	1907	98.205	187277
39	17	99.9676	0.0323756	0.00055501	853	101.389	86485
47	43	99.703	0.297005	0.0736589	1402	92.699	129964
39	18	99.9947	0.00527976	0.000950357	847	89.4463	75761
41	21	99.9506	0.0494121	0.00932092	992	89.7651	89047
63	52	99.1757	0.824291	0.231296	2649	74.8324	198231
41	37	99.8142	0.185819	0.0383835	996	88.0723	87720
43	26	99.9969	0.00310228	0.000806593	988	97.8775	96703
47	40	95.0121	4.98792	0.634083	1497	104.528	156478
41	36	99.7602	0.239808	0.0410715	967	88.4023	85485
39	15	100	0	0	852	89.3897	76160
49	28	99.9608	0.0391507	0.00920457	1432	83.8331	120049
45	22	99.9717	0.0282808	0.00580244	1105	92.7991	102543
45	28	99.9708	0.0292257	0.00608083	1153	91.9957	106071
39	17	100	0	0	968	93.1188	90139
43	37	99.7012	0.29878	0.0544303	1169	81.5979	95388
41	20	98.0723	1.92769	0.164382	950	102.604	97474
47	34	99.7339	0.266083	0.0231093	1254	98.0016	122894
41	19	99.9955	0.00446135	0.000847656	859	104.376	89659
39	16	100	0	0	800	97.9562	78365
39	35	99.9598	0.0402048	0.00806776	884	84.4095	74618
53	38	99.5823	0.417739	0.0251021	1609	98.7887	158951
37	17	99.9804	0.019629	0.00316518	750	108.683	81512
49	26	99.9864	0.0135882	0.00332912	1258	93.6002	117749
47	38	99.2884	0.711645	0.137975	1511	78.5831	118739
41	17	100	0	0	822	93.7859	77092
35	15	99.9073	0.0927253	0.00106775	690	103.157	71178
45	28	99.9797	0.0202752	0.0046971	1236	95.7694	118371
39	19	93.6931	6.30692	0.642835	930	100.947	93881
43	17	99.6748	0.325232	0.0167679	960	106.975	102696
53	36	99.963	0.0369675	0.0103583	1668	81.0875	135254
41	35	99.5774	0.422619	0.0364412	975	79.1159	77138
43	27	99.9925	0.00750394	0.00183847	1014	78.854	79958
41	18	99.87	0.129962	0.010586	976	86.7213	84640
43	17	100	0	0	902	88.8614	80153
53	59	92.8577	7.14227	1.2823	2450	85.0584	208393
41	16	100	0	0	942	93.0255	87630
47	23	99.9903	0.00968226	0.00216237	1267	97.82	123938
53	67	82.8672	17.1328	3.51655	3556	70.8782	252043
43	17	100	0	0	991	91.4319	90609
43	38	99.6625	0.337465	0.0235496	1100	87.2818	96010
41	19	99.996	0.00398192	0.000756565	968	103.775	100454
53	44	99.3179	0.682089	0.168292	2033	94.8303	192790
47	21	100	0	0	1204	96.461	116139
