## Supplementary material for "Protocol for assessing DNA damage levels *in vivo* in rodent testicular germ cells in the Alkaline Comet Assay": R-script_excel_template: Testis 8 (all round cells) (2).xlsx

### Sheet: Sheet1
Head Length	Tail Length	Head Intensity	Tail Intensity	Tail Moment	Total Area	Mean Grey Level	Total Intensity
55	50	97.3964	2.60362	0.477498	2283	80.8033	184474
43	34	99.9899	0.01014	0.00250121	1059	83.8121	88757
43	28	99.9631	0.0369064	0.00701221	1103	105.631	116511
39	18	100	0	0	847	88.6139	75056
41	23	99.9092	0.0907751	0.0137577	1023	82.9179	84825
53	39	99.9862	0.013784	0.00437151	1651	92.2774	152350
65	47	99.0984	0.901566	0.209047	2569	99.6925	256110
49	54	94.3631	5.63693	0.834066	1925	77.0982	148414
57	72	77.9319	22.0681	4.15253	3478	69.5193	241788
63	66	96.8394	3.16059	0.882275	3166	67.2868	213030
57	67	96.4503	3.5497	0.982833	2979	62.6694	186692
45	40	92.7233	7.27672	0.975615	1362	96.5301	131474
63	46	99.6476	0.352434	0.120937	2600	78.0288	202875
37	25	99.3713	0.628675	0.0512894	910	83.9022	76351
43	27	99.9575	0.042517	0.00817016	1077	80.8022	87024
43	27	99.9872	0.0127742	0.00312969	1047	89.7221	93939
43	21	99.6857	0.314283	0.0335945	1214	112.177	136183
67	55	96.7259	3.27412	0.709896	3262	88.8749	289910
37	35	96.8307	3.16928	0.301384	976	81.21	79261
47	26	99.9579	0.0420909	0.00858495	1384	90.9812	125918
55	45	97.8941	2.10592	0.391315	2259	88.1806	199200
43	19	99.997	0.00303911	0.000577432	1094	90.2313	98713
43	22	99.9374	0.0626482	0.011267	1191	87.115	103754
43	19	99.6244	0.375649	0.0485428	1081	82.4968	89179
45	44	97.0804	2.91958	0.694214	1779	50.3665	89602
53	31	98.5733	1.42673	0.117172	1638	90.7582	148662
43	19	99.9923	0.00771746	0.00146632	1105	93.8109	103661
65	36	99.9853	0.0146551	0.00487282	2372	92.0548	218354
51	38	99.9877	0.0122514	0.00362641	1566	78.1833	122435
43	20	99.9377	0.0622766	0.0116159	1154	96.0104	110796
47	21	100	0	0	1207	93.5402	112903
43	19	99.9448	0.0552275	0.0100033	1147	97.8753	112263
49	22	100	0	0	1379	83.525	115181
45	26	99.9924	0.00759692	0.00189923	1337	88.6081	118469
47	20	100	0	0	1250	86.1976	107747
49	26	99.9972	0.00284738	0.000740319	1331	79.1585	105360
55	70	89.1356	10.8644	2.22343	3398	67.1636	228222
43	56	86.8435	13.1565	1.98914	1871	50.3864	94273
43	20	99.9784	0.021602	0.00377466	1062	82.8202	87955
53	39	99.9896	0.0103599	0.00296293	1698	85.2703	144789
39	19	97.6435	2.35652	0.232441	915	97.671	89369
53	54	89.9843	10.0157	1.64389	2363	95.9771	226794
43	20	99.9804	0.0196259	0.00365042	1091	93.406	101906
41	22	98.8256	1.17443	0.137799	1078	105.132	113332
41	36	99.5958	0.404168	0.0750515	1087	80.3496	87340
43	22	99.9856	0.014369	0.00292512	1062	91.7439	97432
57	41	99.8373	0.162737	0.0467176	2167	83.3687	180660
43	37	90.4486	9.5514	1.06342	1280	85.3523	109251
59	44	99.5107	0.489312	0.119601	2324	80.6394	187406
51	65	90.1872	9.81282	1.66645	2472	72.8523	180091
53	30	99.963	0.0370332	0.0106104	1695	68.5027	116112
65	43	96.994	3.00603	0.453836	3128	63.8849	199832
55	64	94.9916	5.00842	1.05949	2558	78.9289	201900
37	18	99.9204	0.079559	0.0124269	800	111.552	89242
53	44	92.1656	7.83445	1.13972	2244	84.6506	189956
39	14	100	0	0	772	99.7254	76988
37	25	99.886	0.113956	0.0250383	830	113.128	93896
39	14	100	0	0	812	102.397	83146
83	73	95.0373	4.96271	1.30231	4960	87.3815	433412
43	23	97.7511	2.24887	0.230082	1120	101.4	113568
47	20	100	0	0	1273	95.8209	121980
53	62	80.5775	19.4225	4.03808	3602	66.3351	238939
57	29	99.9979	0.0021219	0.000615352	1972	95.5933	188510
59	38	99.9597	0.0403298	0.0117952	2003	100.272	200844
41	26	99.9719	0.0280941	0.0069767	979	109.075	106784
45	18	100	0	0	1043	96.2426	100381
57	49	97.3214	2.67862	0.545611	2385	91.0071	217052
43	22	99.5725	0.42752	0.0744771	1128	98.0833	110638
51	52	83.2601	16.7399	2.56158	2386	93.2816	222570
41	34	99.9753	0.0247448	0.00509743	990	81.6414	80825
53	37	93.9088	6.09122	0.965629	1875	106.602	199878
47	19	100	0	0	1183	89.5123	105893
61	43	99.9392	0.0607971	0.0184677	2254	91.2165	205602
45	23	99.9972	0.00276218	0.000635301	1233	88.086	108610
51	23	100	0	0	1620	96.8309	156866
61	46	99.727	0.273029	0.0770244	2547	93.3271	237704
45	19	100	0	0	1133	97.0291	109934
39	18	98.6198	1.38017	0.133704	918	94.7124	86946
51	22	100	0	0	1501	95.4777	143312
53	33	81.7887	18.2113	3.05189	2253	108.889	245326
55	40	99.9945	0.00553856	0.00168003	1913	84.9435	162497
47	24	99.9962	0.00384408	0.00092258	1203	86.4971	104056
43	20	99.9835	0.016493	0.00317248	1168	88.2483	103074
57	43	99.8451	0.154916	0.0428568	2340	86.344	202045
63	44	99.7185	0.281529	0.0698601	2545	86.5328	220226
61	95	85.2884	14.7116	3.58922	4411	63.5479	280310
45	21	99.9896	0.0103713	0.0021214	1195	88.7548	106062
43	25	95.5747	4.42529	0.5111	1189	92.1001	109507
43	20	99.9964	0.00364281	0.000728562	997	82.6018	82354
63	43	99.7981	0.201927	0.0669307	2498	81.4808	203539
55	63	79.359	20.641	4.36796	3967	60.7625	241045
37	38	98.9198	1.0802	0.161113	869	99.0736	86095
59	43	95.1384	4.86162	0.673194	2756	76.1571	209889
39	26	93.8878	6.11224	0.782784	1250	77.3792	96724
49	35	99.944	0.056047	0.0163196	1340	67.9067	90995
47	36	99.988	0.0120178	0.00312462	1286	77.6454	99852
