## Supplementary material for "Protocol for assessing DNA damage levels *in vivo* in rodent testicular germ cells in the Alkaline Comet Assay": R-script_excel_template: Testis 8 (all round cells) (3).xlsx

### Sheet: Sheet1
Head Length	Tail Length	Head Intensity	Tail Intensity	Tail Moment	Total Area	Mean Grey Level	Total Intensity
47	36	99.9688	0.0311909	0.00879017	1354	78.1388	105800
45	19	100	0	0	1142	89.1226	101778
47	30	99.984	0.0160496	0.00426582	1423	83.1926	118383
51	61	83.3672	16.6328	3.40117	2969	48.2637	143295
43	36	99.6623	0.337713	0.0660737	1265	68.351	86464
47	37	97.0083	2.99174	0.340178	1394	77.9046	108599
49	55	98.2551	1.74485	0.450536	1897	81.9642	155486
41	24	99.7926	0.207445	0.0369982	1091	80.4161	87734
43	20	100	0	0	1094	81.053	88672
53	38	99.9531	0.0469163	0.0143712	1755	69.2268	121493
47	39	99.8415	0.158471	0.034701	1391	70.7699	98441
49	38	99.9761	0.0239045	0.00629165	1426	73.3401	104583
55	27	99.9977	0.00226279	0.000599639	1854	95.3468	176773
47	38	99.3449	0.65513	0.0466605	1334	80.44	107307
63	48	95.2877	4.71231	0.970467	2978	78.3852	233431
61	30	96.027	3.97304	0.664355	2349	110.719	260078
55	26	99.9977	0.00225889	0.000587312	1738	101.886	177078
57	62	88.4906	11.5094	2.13098	3315	79.1433	262360
59	49	92.4794	7.5206	1.1479	2691	92.9937	250246
55	33	99.7698	0.230221	0.0545932	1975	103.588	204586
49	22	100	0	0	1424	100.209	142698
45	21	99.8771	0.122933	0.014281	1169	74.4559	87039
57	65	82.8295	17.1705	3.56238	3581	67.2787	240925
43	19	99.6521	0.347942	0.0350776	1098	93.184	102316
59	42	99.3072	0.692785	0.169968	2817	99.5094	280318
41	18	100	0	0	1079	94.9259	102425
43	40	98.996	1.00397	0.17024	1034	84.4807	87353
51	23	100	0	0	1341	97.0142	130096
41	21	99.9853	0.0146697	0.00298285	961	85.1207	81801
55	66	93.6851	6.31491	1.60307	2821	66.5193	187651
47	23	99.8393	0.16069	0.029658	1349	101.028	136287
45	25	99.997	0.00301923	0.000754808	1016	97.7982	99363
39	18	99.9897	0.0102685	0.00179699	910	85.6132	77908
37	18	99.6996	0.30041	0.0426452	885	86.5107	76562
41	24	99.7666	0.233391	0.0390761	1078	95.7885	103260
43	18	99.9989	0.0010793	0.000172687	982	94.3513	92653
47	32	99.4628	0.537224	0.100805	1397	88.0744	123040
41	20	99.9882	0.0117759	0.00200191	1001	93.3177	93411
37	26	95.3103	4.68973	0.485933	1047	84.1929	88150
43	41	94.8551	5.14487	0.61919	1451	83.2261	120761
59	47	99.6477	0.352256	0.103599	2433	83.0769	202126
51	36	99.9926	0.00737578	0.00226191	1350	90.3859	122021
39	18	99.9328	0.0672299	0.0108075	845	93.2947	78834
37	18	99.9876	0.0124483	0.00217154	735	98.366	72299
39	18	99.9961	0.00393225	0.000707805	844	120.525	101723
37	16	100	0	0	743	106.945	79460
41	22	99.9638	0.0361725	0.00643658	1035	90.8155	93994
57	43	98.704	1.296	0.288298	2343	80.717	189120
41	23	98.5528	1.44716	0.158808	1050	107.797	113187
37	28	98.8483	1.15171	0.130842	882	93.6202	82573
49	81	87.8763	12.1237	3.48784	3219	47.5424	153039
37	36	99.2105	0.789471	0.112915	905	92.516	83727
47	37	99.4348	0.565238	0.081103	1417	85.2745	120834
51	35	99.3424	0.657583	0.0691183	1514	96.1248	145533
55	46	97.8322	2.16785	0.375292	2065	97.5293	201398
47	37	99.9925	0.00752622	0.00180629	1235	96.8275	119582
47	22	100	0	0	1065	96.0695	102314
43	20	100	0	0	977	91.4411	89338
47	34	99.7367	0.263262	0.0508514	1426	112.144	159917
47	24	99.9462	0.0537548	0.00383963	1331	97.837	130221
65	46	99.8522	0.147765	0.048082	2706	76.0281	205732
39	37	94.1824	5.81761	0.544054	1195	75.877	90673
43	19	99.8884	0.111602	0.00302919	1023	98.1007	100357
61	42	99.9678	0.0322109	0.0113844	2288	90.9108	208004
55	76	94.3976	5.60244	1.63266	3274	57.0373	186740
61	41	99.7458	0.254189	0.0924992	2398	64.8023	155396
59	35	99.8862	0.113848	0.0278998	2221	96.8928	215199
43	22	99.9961	0.00387826	0.000853218	1086	94.9715	103139
41	40	98.5416	1.45844	0.230349	1011	85.996	86942
49	23	99.9942	0.0057966	0.00130423	1410	97.8809	138012
43	20	100	0	0	1106	84.0154	92921
61	48	99.2234	0.776588	0.263561	2733	80.9927	221353
45	20	100	0	0	1167	82.0223	95720
45	20	99.992	0.00801186	0.00160237	1181	84.5487	99852
57	43	99.1147	0.885254	0.153884	2266	89.0335	201750
63	59	99.0257	0.974314	0.322185	2885	64.9615	187414
69	62	97.9119	2.08807	0.628889	3632	67.0633	243574
61	45	96.3076	3.69241	0.547608	2542	82.4197	209511
53	55	96.6243	3.37565	0.913653	2438	61.3499	149571
61	44	99.8122	0.187752	0.0456194	2566	81.574	209319
51	32	99.9546	0.0454143	0.0117759	1534	81.8194	125511
43	25	99.9891	0.0108693	0.00242748	1099	75.343	82802
49	41	98.3816	1.61843	0.224194	1627	85.4856	139085
53	65	83.8239	16.1761	4.26065	3481	39.9385	139026
53	42	99.7163	0.283717	0.095272	2018	78.5971	158609
37	50	95.0384	4.96158	0.629528	990	80.9859	80176
47	47	98.0818	1.91821	0.417084	1680	70.1298	117818
47	49	97.767	2.23298	0.451135	1657	89.6204	148501
41	17	100	0	0	914	106.559	97395
43	23	96.1234	3.87663	0.443005	1262	109.805	138574
41	21	99.9898	0.0102256	0.00201104	929	94.7406	88014
39	21	99.9298	0.0701754	0.0046098	942	87.7389	82650
41	38	99.3647	0.635259	0.106568	960	89.8583	86264
41	34	99.9969	0.00310649	0.000963012	944	102.301	96572
41	48	93.552	6.44801	1.14466	1331	62.5357	83235
37	15	99.9891	0.0108581	0.000108581	732	100.653	73678
43	22	99.9332	0.0668298	0.00953161	1180	101.447	119707
61	55	99.2574	0.742623	0.217038	2514	73.2745	184212
43	35	99.9846	0.015404	0.0042746	989	78.7685	77902
41	18	100	0	0	1005	91.5224	91980
37	55	86.0452	13.9548	1.71451	1281	69.1593	88593
37	17	99.9478	0.052227	0.0079144	836	89.323	74674
61	52	99.8125	0.187482	0.0669823	2254	83.2968	187751
43	33	99.9491	0.0509295	0.0128597	1038	75.6647	78540
41	36	99.4455	0.554538	0.0758041	1153	67.2524	77542
59	47	95.8407	4.15929	0.727696	2766	66.1996	183108
57	48	99.4885	0.51152	0.140812	2144	87.5354	187676
57	28	99.9493	0.0506952	0.0130101	1886	102.498	193312
63	42	99.9553	0.0446769	0.0151901	2455	77.4969	190255
43	19	100	0	0	968	93.6395	90643
45	47	91.8636	8.13642	1.05751	1522	97.0151	147657
39	16	100	0	0	877	95.0445	83354
47	49	96.0231	3.97692	0.739103	1734	68.5617	118886
41	17	100	0	0	878	91.7973	80598
53	62	95.4419	4.55812	1.23246	2674	54.7405	146376
73	40	99.8849	0.115128	0.00423183	3106	92.2849	286637
