## Supplementary material for "Protocol for assessing DNA damage levels *in vivo* in rodent testicular germ cells in the Alkaline Comet Assay": R-script_excel_template: Testis 8 (all round cells) (4).xlsx

### Sheet: Sheet1
Head Length	Tail Length	Head Intensity	Tail Intensity	Tail Moment	Total Area	Mean Grey Level	Total Intensity
61	42	96.586	3.41397	0.42613	2490	81.2514	202316
43	18	100	0	0	1022	119.068	121688
41	24	99.9203	0.0796788	0.016785	916	104.13	95383
45	21	99.9853	0.0147455	0.00158268	1069	95.16	101726
39	56	96.9015	3.09854	0.609671	1219	90.3068	110084
55	36	99.4428	0.557233	0.101959	1953	95.4721	186457
55	43	91.7649	8.23508	1.15593	2204	98.5558	217217
41	21	99.9039	0.0960667	0.0160507	956	96.9079	92644
41	18	100	0	0	964	113.237	109160
47	29	99.6962	0.303757	0.0270177	1429	113.577	162301
57	54	99.7719	0.228067	0.0730537	2008	89.746	180210
37	17	99.9839	0.016115	0.00264039	849	95.0177	80670
49	45	88.7137	11.2863	1.46135	1741	104.43	181813
39	54	94.4402	5.5598	0.832359	1144	93.8776	107396
43	19	99.999	0.00101517	0.000192882	992	99.3004	98506
63	53	99.6286	0.371435	0.123488	2447	88.4585	216458
57	45	96.3859	3.61412	0.592953	2247	98.0676	220358
57	55	98.6364	1.36363	0.443522	2369	82.2486	194847
59	44	99.5175	0.482519	0.0980149	2165	96.5871	209111
39	20	99.0207	0.979314	0.0598836	976	121.154	118246
59	45	99.5756	0.424383	0.11352	2390	92.4799	221027
49	21	100	0	0	1314	98.1195	128929
51	28	99.2515	0.748549	0.110944	1773	110.008	195044
61	28	100	0	0	2277	95.751	218025
41	19	99.9834	0.0165513	0.00302791	978	105.021	102711
37	22	98.6149	1.38509	0.185935	919	93.5658	85987
39	26	98.3628	1.63715	0.181588	1007	84.0099	84598
43	21	99.9868	0.0132404	0.00251567	1032	87.8217	90632
49	39	99.6711	0.32887	0.0717464	1617	86.8776	140481
61	31	99.998	0.00201312	0.000624066	1996	99.5476	198697
39	18	97.8768	2.12321	0.251393	1014	101.443	102863
41	18	99.7805	0.219499	0.0289587	1012	104.892	106151
57	32	99.9975	0.00246336	0.000788274	1886	107.622	202975
57	23	100	0	0	1595	97.2307	155083
59	24	100	0	0	2004	97.2969	194983
55	37	99.8946	0.105379	0.0295308	1947	104.302	203076
41	19	97.5968	2.4032	0.26111	1083	98.8218	107024
39	18	98.2059	1.79412	0.196389	1055	99.3242	104787
45	20	100	0	0	1128	91.9433	103712
65	45	99.9773	0.0226687	0.00516992	2622	104.312	273505
47	49	90.4461	9.55393	1.20483	1722	86.2091	148452
39	17	99.9908	0.00924289	0.00157129	852	101.588	86553
41	18	100	0	0	947	105.961	100345
49	50	84.821	15.179	2.0019	1831	104.894	192061
41	37	94.3784	5.62155	0.554312	1108	91.0144	100844
45	31	99.0225	0.977493	0.151874	1317	101.681	133914
69	49	99.3571	0.642921	0.221925	3155	76.7594	242176
45	32	99.3322	0.66783	0.078214	1346	90.6664	122037
43	36	99.9418	0.0581978	0.0120491	1132	81.9673	92787
37	23	99.7046	0.295434	0.0328933	859	94.1769	80898
43	20	100	0	0	1070	107.673	115210
43	21	100	0	0	1120	91.9107	102940
43	23	99.5773	0.422717	0.0257907	1071	93.8749	100540
41	37	99.7304	0.269585	0.0467281	1145	92.3301	105718
43	34	99.9632	0.0367534	0.00915278	1055	79.9488	84346
43	21	99.9611	0.0388723	0.00729367	1078	90.6827	97756
55	42	99.6878	0.312178	0.086045	2057	90.4774	186112
39	18	99.9357	0.0642958	0.0102974	897	110.97	99540
41	18	100	0	0	974	98.2166	95663
41	18	100	0	0	969	102.153	98986
45	27	99.9197	0.0802595	0.0153238	1268	95.3139	120858
41	33	99.9679	0.0321039	0.0078595	878	95.7882	84102
47	65	78.7518	21.2482	2.97933	2369	72.4479	171629
41	35	99.9493	0.0507034	0.00468122	1070	79.2589	84807
69	46	99.9133	0.0867384	0.0352226	2929	80.297	235190
39	34	99.9581	0.041876	0.00943443	962	84.3992	81192
39	20	97.9463	2.05373	0.22572	957	82.4253	78881
41	36	98.8021	1.19786	0.212769	1068	73.7116	78724
43	20	99.9964	0.00360312	0.000720623	1096	101.291	111015
59	75	96.8807	3.1193	1.02631	3317	62.3386	206777
61	44	99.9811	0.0188764	0.00629214	2167	88.0083	190714
55	45	98.8948	1.10518	0.248695	2106	90.8694	191371
53	43	97.8241	2.17592	0.296985	1842	102.194	188242
61	79	97.322	2.67802	1.22312	3086	66.2119	204330
43	21	99.784	0.215999	0.0399213	1039	99.8114	103704
39	36	99.7415	0.258521	0.0507273	950	88.3568	83939
41	34	99.8312	0.168795	0.0374845	1105	75.0597	82941
45	22	100	0	0	1123	77.9056	87488
51	37	99.8134	0.18659	0.042103	1715	77.4997	132912
43	31	99.8503	0.149692	0.0307559	1096	79.2381	86845
43	22	99.9225	0.0775392	0.00539937	1104	95.7908	105753
63	45	99.0639	0.93608	0.19003	2789	74.8067	208636
43	35	99.9623	0.0376851	0.00866758	1009	78.8969	79607
41	35	99.5105	0.489457	0.0683786	1017	87.9912	89487
49	28	99.993	0.00698752	0.00184005	1355	95.0561	128801
47	27	99.997	0.00304133	0.00082116	1140	86.5272	98641
39	18	99.9234	0.076575	0.0121592	938	91.887	86190
55	38	96.0743	3.92573	0.502088	2083	107.737	224417
59	67	93.8975	6.10246	2.11304	4406	51.1986	225581
53	38	97.8931	2.10694	0.330595	2018	108.448	218848
63	44	95.4326	4.56737	0.657761	2538	76.7427	194773
53	59	85.6149	14.3851	3.15696	2916	56.1303	163676
51	69	76.1305	23.8695	6.63279	3611	42.8876	154867
59	57	97.8151	2.18494	0.703396	2917	82.6394	241059
51	30	98.0567	1.9433	0.30559	1884	106.277	200226
57	31	99.9961	0.00390705	0.00115258	1930	106.092	204758
47	28	84.4732	15.5268	2.05507	1514	105.566	159827
37	18	99.9953	0.00469164	0.000844496	827	103.093	85258
55	25	99.9961	0.00391817	0.000962749	1750	102.089	178655
49	37	99.7999	0.200074	0.0530676	1485	91.2121	135450
39	18	97.043	2.95698	0.311548	973	110.943	107948
39	16	100	0	0	841	94.1034	79141
59	76	76.8788	23.1212	6.7465	4903	56.8711	278839
39	17	99.5443	0.455652	0.0468596	854	90.459	77252
81	75	94.1931	5.80695	1.31121	5251	91.6298	481148
61	49	99.5206	0.479359	0.153875	2530	85.6711	216748
43	18	100	0	0	1031	101.458	104603
37	17	98.6241	1.37592	0.148567	894	103.652	92665
43	16	100	0	0	919	102.005	93743
39	18	100	0	0	904	105.772	95618
41	19	96.9481	3.05192	0.271792	1034	113.478	117336
41	17	99.9776	0.0224289	0.000914408	987	117.449	115922
37	29	97.6332	2.36684	0.228795	814	111.335	90627
59	38	99.985	0.0150147	0.00513003	1823	109.602	199804
47	25	99.9863	0.0136669	0.00333633	1156	107.602	124388
43	24	99.9564	0.0436193	0.00974369	1268	128.369	162772
