## Supplementary material for "Protocol for assessing DNA damage levels *in vivo* in rodent testicular germ cells in the Alkaline Comet Assay": R-script_excel_template: Testis 8 (all round cells) (5).xlsx

### Sheet: Sheet1
Head Length	Tail Length	Head Intensity	Tail Intensity	Tail Moment	Total Area	Mean Grey Level	Total Intensity
51	34	99.2844	0.715643	0.0391316	1691	108.581	183611
55	46	99.5568	0.44319	0.138641	1931	89.7405	173289
37	21	99.8921	0.107943	0.0172332	826	96.4552	79672
41	21	99.8167	0.183305	0.027927	1010	101.006	102016
35	19	95.3622	4.63776	0.425011	867	96.669	83812
39	22	99.1681	0.831917	0.123662	971	98.7878	95923
37	29	99.6899	0.310081	0.0513127	843	103.291	87074
61	49	99.5076	0.492363	0.15276	2544	74.0877	188479
37	32	99.9849	0.0151035	0.00397724	786	75.813	59589
39	34	99.8038	0.196158	0.0328406	919	85.9826	79018
41	35	99.0522	0.947756	0.0792275	1065	99.7662	106251
55	44	95.076	4.92402	0.802554	2653	74.5899	197887
39	30	97.7279	2.27215	0.234248	1012	77.4111	78340
55	42	99.7879	0.212112	0.059478	1953	100.421	196123
37	17	99.7549	0.245069	0.0325076	850	97.9318	83242
37	16	99.9078	0.0922173	0.00311945	829	105.954	87836
51	49	98.7084	1.29157	0.259616	1935	96.1111	185975
51	45	91.455	8.54499	1.1851	2151	91.5765	196981
45	23	99.9214	0.0786235	0.0144924	1210	109.319	132276
53	55	95.057	4.94302	0.770761	2093	98.9876	207181
47	30	98.1527	1.84732	0.24509	1527	108.868	166241
49	47	98.8215	1.17855	0.233721	1729	98.0515	169531
43	38	96.9761	3.02389	0.334429	1148	90.9138	104369
43	20	100	0	0	1086	100.645	109300
47	50	78.2505	21.7495	3.01058	1929	82.8393	159797
47	25	99.585	0.414996	0.0748701	1393	96.6978	134700
65	29	100	0	0	2460	106.899	262971
45	21	99.9964	0.00357612	0.000750986	1086	102.995	111853
43	18	99.9889	0.0111351	0.00200432	1076	100.155	107767
43	18	100	0	0	1020	88.351	90118
61	39	99.8398	0.160242	0.0436661	2393	95.9682	229652
59	33	99.9974	0.00255113	0.000841874	1643	95.4309	156793
43	35	99.9963	0.00374298	0.00116032	1020	78.5784	80150
45	32	99.9945	0.00545529	0.00144565	1317	83.5118	109985
41	22	96.3381	3.66188	0.42361	1235	84.1142	103881
45	27	99.9432	0.0567599	0.0116009	1222	82.1792	100423
57	46	98.7011	1.29889	0.270215	2320	98.625	228810
41	16	100	0	0	923	97.1863	89703
39	21	98.4991	1.50091	0.0662827	979	102.696	100539
41	19	99.9932	0.00676237	0.00125587	1028	100.695	103514
47	24	99.9607	0.0392909	0.00866271	1203	88.857	106895
39	20	97.8655	2.13448	0.198192	988	87.4403	86391
45	29	99.8043	0.195693	0.0364063	1236	87.6481	108333
53	38	99.9973	0.00270338	0.000919149	1814	81.5673	147963
53	46	87.0444	12.9556	1.7713	2316	94.7068	219341
57	45	99.8408	0.159242	0.0414124	2087	102.606	214139
55	41	92.0582	7.94176	1.15723	2204	100.722	221991
45	23	98.6857	1.31434	0.179114	1231	100.435	123636
47	23	99.9727	0.0273393	0.0059262	1314	94.6446	124363
43	23	98.4458	1.5542	0.154637	1046	90.3614	94518
41	18	99.9899	0.010142	0.000135227	920	96.4565	88740
45	36	99.9799	0.0201312	0.00548575	1258	94.7679	119218
67	48	99.5486	0.451365	0.141556	3132	85.6632	268297
43	46	89.9169	10.0831	1.46928	1441	97.0972	139917
43	25	99.8001	0.199886	0.0358488	1138	114.301	130074
57	36	99.0023	0.997734	0.141511	2028	101.413	205666
43	21	99.9143	0.0856716	0.00309523	1079	100.606	108554
51	39	99.9803	0.0196962	0.00595333	1723	91.3471	157391
55	46	96.2853	3.71474	0.565814	2082	96.8698	201683
47	39	99.9913	0.00871669	0.00258595	1329	103.587	137667
71	48	96.3695	3.63055	0.598672	3119	97.1327	302957
47	40	99.9146	0.0853844	0.0216919	1376	102.988	141712
51	45	99.6473	0.352692	0.0617564	1513	112.439	170120
39	36	99.7068	0.293227	0.049172	863	97.6072	84235
43	22	99.5135	0.486451	0.0652474	1110	111.675	123959
53	58	94.6591	5.34085	0.953332	2211	76.6897	169561
37	17	99.3587	0.641343	0.024498	831	94.7545	78741
101	55	99.9966	0.00338843	0.00169682	4681	81.9607	383658
43	25	92.0267	7.97326	0.813691	1452	91.4904	132844
43	19	100	0	0	1040	97.3183	101211
39	20	99.839	0.160994	0.02409	894	94.4911	84475
41	20	100	0	0	963	100.393	96678
41	17	100	0	0	1001	97.1139	97211
49	30	99.9337	0.0663333	0.00719461	1415	110.801	156784
41	18	99.9931	0.00694999	0.0011815	885	97.5492	86331
45	19	100	0	0	1039	117.755	122347
41	22	99.6286	0.371419	0.0146383	1012	108.546	109849
41	18	100	0	0	1064	95.5263	101640
47	25	99.8816	0.118436	0.0221881	1498	89.0554	133405
45	23	96.8192	3.18082	0.416904	1486	104.174	154803
53	46	86.4687	13.5313	1.92191	2394	97.9996	234611
51	23	100	0	0	1482	116.277	172322
55	24	100	0	0	1472	100.388	147771
51	31	99.9344	0.0655938	0.0166468	1687	93.0806	157027
45	21	99.9898	0.0102475	0.00211781	1188	98.5707	117102
55	30	99.7367	0.263296	0.0558353	1994	102.474	204333
41	36	99.9694	0.0305717	0.00616992	1079	100.04	107943
53	29	99.9195	0.0805034	0.0155146	1695	91.6065	155273
53	47	99.5926	0.407435	0.112302	2573	101.113	260164
47	38	99.9167	0.0832737	0.0166352	1333	76.5739	102073
45	35	99.9916	0.00842831	0.00216327	1143	93.4234	106783
45	18	100	0	0	1140	99.207	113096
39	21	99.9629	0.0371422	0.00727268	906	92.1225	83463
39	17	99.9967	0.00329623	0.00056036	881	103.306	91013
37	17	99.6818	0.318245	0.0392666	852	95.8897	81698
51	21	100	0	0	1370	99.927	136900
43	19	100	0	0	1097	86.1869	94547
55	46	99.7359	0.264104	0.0673785	1981	102.257	202572
39	23	99.771	0.228959	0.042262	1018	92.6719	94340
39	18	99.8853	0.114717	0.0134704	869	97.3026	84556
43	18	100	0	0	1078	92.4351	99645
55	54	94.4393	5.56071	1.3005	2890	78.3176	226338
51	56	98.8392	1.16081	0.365954	1951	82.8795	161698
47	26	92.9587	7.04125	0.759409	1602	93.1642	149249
43	18	100	0	0	973	91.3073	88842
53	44	99.3754	0.62463	0.174267	2057	78.7632	162016
47	31	99.9743	0.0256817	0.00588845	1355	80.4627	109027
73	59	99.3912	0.608774	0.209049	3454	70.6233	243933
47	36	99.9434	0.0565542	0.0156938	1403	75.6187	106093
57	44	98.9532	1.04677	0.310938	2440	65.2283	159157
45	19	100	0	0	1110	87.791	97448
53	24	100	0	0	1542	96.9092	149434
53	50	89.4431	10.5569	1.42011	2086	86.9775	181435
59	39	99.6295	0.370499	0.0989181	2320	94.5836	219434
51	24	99.9972	0.00281617	0.00067588	1414	100.45	142037
41	17	100	0	0	970	98.4948	95540
43	17	100	0	0	1006	96.9284	97510
57	29	99.9984	0.00157394	0.000456441	1823	104.556	190605
47	23	99.9536	0.0463985	0.00841188	1257	92.5879	116383
43	20	99.0669	0.933146	0.0971907	1124	99.1557	111451
57	43	99.9031	0.0968723	0.0276522	1937	94.8616	183747
43	18	100	0	0	1045	90.4536	94524
45	21	99.9922	0.00783249	0.00164482	1156	99.3997	114906
51	42	97.2242	2.77581	0.369238	1757	104.283	183226
41	18	100	0	0	1004	89.7978	90157
39	24	98.7322	1.26785	0.181257	1005	97.1602	97646
51	40	99.9008	0.0991963	0.0256504	1593	80.3697	128029
59	39	99.9918	0.00819892	0.00285322	1857	98.5197	182951
47	23	99.95	0.0499596	0.0027676	1255	100.48	126102
39	28	99.9858	0.0141878	0.00293214	839	100.81	84580
55	48	90.7842	9.21578	1.30904	2439	80.0275	195187
73	32	100	0	0	2532	92.1133	233231
57	42	99.8153	0.184702	0.0530742	2095	86.8329	181915
45	24	99.9968	0.00323555	0.000776531	1151	80.556	92720
53	25	99.8443	0.155663	0.0065357	1712	109.571	187585
61	50	98.6643	1.33567	0.272941	2660	84.9451	225954
