## Supplementary material for "Protocol for assessing DNA damage levels *in vivo* in rodent testicular germ cells in the Alkaline Comet Assay": R-script_excel_template: Testis 8 (all round cells) (6).xlsx

### Sheet: Sheet1
Head Length	Tail Length	Head Intensity	Tail Intensity	Tail Moment	Total Area	Mean Grey Level	Total Intensity
43	31	99.917	0.0830329	0.0103254	1094	93.5731	102369
43	33	99.9673	0.032739	0.00862906	1054	81.1433	85525
65	47	89.8009	10.1991	1.40148	3222	58.2294	187615
61	27	100	0	0	2196	118.548	260331
37	17	99.9866	0.0134259	0.00210786	844	88.25	74483
39	25	99.6148	0.385186	0.0580291	932	89.6953	83596
41	17	100	0	0	922	117.051	107921
49	22	99.7781	0.221875	0.00504817	1401	105.196	147380
41	24	99.9834	0.0166362	0.00362668	971	92.8579	90165
37	22	97.5231	2.47686	0.277419	985	102.676	101136
59	44	98.8943	1.10565	0.187118	2058	86.9723	178989
57	44	99.8319	0.16807	0.0451997	2615	83.2761	217767
37	33	99.9773	0.0227455	0.00432165	840	99.444	83533
37	27	98.8337	1.1663	0.175125	984	84.6087	83255
35	38	94.4963	5.50374	0.612915	927	87.5545	81163
39	21	99.6853	0.314747	0.0248497	1031	82.2793	84830
57	41	98.483	1.51697	0.243382	2069	94.9783	196510
63	45	99.8354	0.164606	0.0513581	2561	82.7884	212021
45	36	99.9818	0.018194	0.00487408	1312	79.596	104430
49	26	99.7136	0.286418	0.0304783	1536	107.061	164445
45	18	100	0	0	1106	88.7613	98170
63	66	97.6067	2.39332	0.81415	3537	72.4026	256088
51	41	99.6721	0.3279	0.0803684	1849	90.5511	167429
47	20	100	0	0	1333	90.5401	120690
55	57	93.9852	6.01475	1.11116	2441	85.7989	209435
61	68	95.5083	4.49169	1.23131	3443	74.8469	257698
47	42	99.0267	0.973338	0.188379	1478	82.094	121335
55	38	99.9936	0.00642407	0.00216277	1687	83.0456	140098
45	37	99.7918	0.208226	0.0420811	1377	74.984	103253
43	39	99.3378	0.662244	0.147967	1347	67.9339	91507
43	22	99.7186	0.281434	0.0342955	1263	80.1797	101267
47	25	99.1124	0.887641	0.139072	1537	109.8	168762
63	46	99.6966	0.303448	0.100296	2710	93.2701	252762
87	47	99.8531	0.146891	0.0629725	4739	67.5174	319965
45	36	99.9873	0.0127266	0.00321346	1155	81.6372	94291
41	39	94.2112	5.78883	0.71611	1205	79.234	95477
49	38	99.9188	0.0811978	0.0204892	1550	85.0174	131777
47	70	91.9823	8.01766	1.8611	2553	53.8617	137509
49	34	87.4302	12.5698	1.55267	2043	106.654	217895
41	28	99.9882	0.011809	0.00291289	926	82.3035	76213
41	22	99.6112	0.388784	0.0323648	1046	93.934	98255
59	45	99.1704	0.829623	0.217073	2601	84.714	220341
45	26	99.9881	0.0119243	0.00266004	1128	96.6498	109021
41	17	100	0	0	932	103.479	96442
51	42	99.6884	0.311621	0.0487662	1785	68.6751	122585
77	45	99.9354	0.0645766	0.0201802	3342	77.8444	260156
59	28	99.928	0.0719988	0.0107194	2159	109.363	236115
59	44	99.0183	0.981746	0.234141	2491	78.7559	196181
67	67	93.8663	6.13366	1.37726	3744	82.5887	309212
49	23	99.9622	0.0377807	0.0074582	1472	97.0992	142930
39	18	99.894	0.105994	0.0177713	952	106.039	100949
49	29	99.5286	0.471376	0.0701088	1561	96.4914	150623
41	22	99.9954	0.00464635	0.0010222	943	91.2927	86089
41	21	99.9957	0.0042895	0.000900795	919	101.47	93251
51	26	99.9912	0.00881123	0.00226381	1420	103.901	147539
43	37	99.9862	0.0138413	0.0030451	1076	100.717	108371
43	23	99.9792	0.0208117	0.00395421	1058	81.7486	86490
41	20	99.9867	0.0133067	0.00257263	946	95.3277	90180
41	21	97.5306	2.46938	0.221733	951	104.753	99620
43	21	99.9014	0.0985926	0.0167246	1139	97.0641	110556
57	42	99.2495	0.750516	0.17466	2131	96.5392	205725
45	22	99.8124	0.187629	0.0369836	1154	79.8986	92203
49	32	99.0071	0.992943	0.206471	1607	102.465	164662
61	35	99.9982	0.0017915	0.000627024	2117	105.469	223277
59	47	96.8823	3.11766	0.533963	2521	98.9488	249450
47	25	88.9112	11.0888	1.40862	1506	95.3307	143568
49	21	100	0	0	1410	89.4957	126189
39	40	98.7026	1.29744	0.212826	1049	82.2917	86324
49	21	100	0	0	1318	86.0311	113389
49	21	100	0	0	1351	85.2694	115199
65	30	100	0	0	2539	92.5896	235085
47	22	99.8122	0.187753	0.0142693	1339	89.4981	119838
45	20	100	0	0	1169	85.858	100368
41	20	99.881	0.118968	0.0211871	1089	84.9054	92462
61	50	95.6878	4.31218	0.74878	3051	80.47	245514
67	47	93.9214	6.07855	0.944114	3016	85.2729	257183
65	59	94.4939	5.50606	1.19582	3532	71.8143	253648
49	26	99.9943	0.00567585	0.00141896	1382	76.4913	105711
49	39	99.9974	0.00260611	0.00101638	1423	80.8953	115114
57	63	84.4591	15.5409	3.63095	3498	41.4866	145120
49	38	99.9249	0.0750587	0.0189547	1539	68.3892	105251
67	49	90.6924	9.30758	1.50755	3409	81.4761	277752
57	68	91.3614	8.63863	1.93958	3297	69.2448	228300
43	42	84.9054	15.0946	1.90408	1453	94.9277	137930
61	64	98.7907	1.20926	0.394376	2779	72.1907	200618
37	35	99.3403	0.659671	0.103129	958	77.6942	74431
43	28	99.8635	0.136458	0.0283653	1003	89.1376	89405
39	21	99.9569	0.0431467	0.00714458	914	86.2155	78801
57	47	95.9042	4.09576	0.654927	2394	84.924	203308
69	64	97.2173	2.7827	1.11319	4253	67.766	288209
55	58	99.1764	0.823564	0.0593379	2044	97.0675	198406
53	65	98.3945	1.60546	0.467422	2035	68.6541	139711
41	34	99.9962	0.0038429	0.000845438	913	114.007	104088
47	38	99.9966	0.00339679	0.000679357	1414	104.1	147198
53	52	99.2455	0.754536	0.147037	2002	102.345	204894
49	40	99.7925	0.207484	0.0416133	1452	94.6006	137360
39	17	100	0	0	901	90.7769	81790
57	89	77.8021	22.1979	5.29201	4497	61.5784	276918
43	21	100	0	0	1193	95.3671	113773
39	18	99.393	0.606986	0.0730733	977	104.549	102144
61	42	99.8987	0.101337	0.0332514	2496	86.5829	216111
53	42	99.5745	0.425461	0.0982625	1857	96.699	179570
57	35	99.8141	0.185936	0.0451125	2091	99.0244	207060
67	45	99.8901	0.1099	0.0366481	2608	78.5012	204731
45	35	99.8436	0.156353	0.0183603	1209	74.062	89541
55	39	99.975	0.0250398	0.0078458	1891	95.0365	179714
51	28	99.9717	0.0282936	0.00641052	1484	83.3578	123703
45	24	99.9397	0.0603136	0.00166466	1068	77.6217	82900
45	35	99.9942	0.00579962	0.00168189	1046	98.9054	103455
43	19	100	0	0	982	94.8422	93135
41	35	99.9328	0.0672363	0.0130956	953	101.442	96674
43	35	99.1984	0.801581	0.144023	1214	97.5214	118391
53	45	99.1683	0.831656	0.185069	1917	90.9499	174351
43	35	99.9774	0.0225884	0.00578829	1118	95.0349	106249
39	38	98.2332	1.7668	0.213228	1030	72.865	75051
