## Supplementary material for "Protocol for assessing DNA damage levels *in vivo* in rodent testicular germ cells in the Alkaline Comet Assay": R-script_excel_template: Testis 8 (all round cells) (7).xlsx

### Sheet: Sheet1
Head Length	Tail Length	Head Intensity	Tail Intensity	Tail Moment	Total Area	Mean Grey Level	Total Intensity
47	21	100	0	0	1255	81.1036	101785
43	27	99.9666	0.0334488	0.00678813	1167	87.102	101648
45	21	99.9497	0.0502884	0.00979084	1158	84.1434	97438
65	37	99.9951	0.00491862	0.00168873	2463	99.0544	243971
45	24	97.7847	2.21526	0.29362	1386	84.746	117458
41	20	99.8523	0.147666	0.0241647	1049	69.0763	72461
45	35	96.5193	3.48072	0.638887	1503	55.5096	83431
61	30	99.9618	0.0382392	0.00795622	2301	105.696	243206
55	33	93.5772	6.42275	0.80611	1957	93.0996	182196
73	73	96.4819	3.51812	0.926221	4439	81.6166	362296
39	16	100	0	0	915	94.5464	86510
45	22	96.9162	3.0838	0.349605	1277	99.6695	127278
41	19	99.3086	0.691352	0.0921162	1018	107.417	109351
47	26	99.9274	0.0725647	0.00207432	1313	103.907	136430
41	21	99.5668	0.433233	0.0425347	1051	92.9001	97638
41	33	99.4784	0.52164	0.087899	1078	88.0269	94893
45	24	95.605	4.395	0.492011	1419	90.5476	128487
41	37	99.6268	0.373211	0.0588808	1125	82.1698	92441
41	32	99.9632	0.0368198	0.0095863	946	80.3869	76046
49	44	82.5821	17.4179	2.39025	1948	102.534	199737
43	25	99.9968	0.00322238	0.000805594	981	94.9021	93099
63	42	99.8932	0.106777	0.0362351	2194	85.799	188243
49	44	93.9169	6.08305	0.762716	1809	101.797	184151
43	27	97.4243	2.57566	0.293363	1236	98.2249	121406
37	20	99.9608	0.0392234	0.00652416	865	88.422	76485
39	36	98.9219	1.07812	0.19212	1032	73.3401	75687
41	22	99.9967	0.00330146	0.00072632	901	100.853	90869
43	35	99.9829	0.017058	0.00408389	1121	88.9028	99660
57	42	99.9785	0.0215402	0.00617813	1861	109.763	204269
45	28	99.9731	0.0269456	0.0063243	1198	105.326	126180
53	33	99.7148	0.285216	0.0478427	1688	109.462	184772
53	43	99.3685	0.631472	0.142216	1903	99.1104	188607
71	54	99.7148	0.285181	0.104259	3174	99.4294	315589
39	20	99.9726	0.0273576	0.00487877	841	104.313	87727
37	29	99.9388	0.0612395	0.0103133	798	90.0363	71849
43	33	99.9768	0.0231586	0.0056904	1084	83.6522	90679
47	23	99.3748	0.625174	0.0895423	1288	105.809	136282
37	18	99.8217	0.17826	0.0263994	812	101.557	82464
47	23	99.9947	0.00530295	0.000719686	1274	103.612	132002
39	18	99.8517	0.148273	0.00334185	900	97.4178	87676
51	45	89.7016	10.2984	1.56573	2151	115.583	248620
39	22	98.8928	1.10722	0.0958648	938	98.0192	91942
45	36	97.1626	2.83736	0.326238	1260	87.5786	110349
47	38	91.7435	8.25649	0.849761	1565	77.538	121347
45	33	99.9664	0.0335641	0.00842249	1207	78.9892	95340
45	34	99.9912	0.00881109	0.00229088	1094	93.3675	102144
45	33	99.973	0.0270065	0.00667447	1014	76.6854	77759
47	62	97.5163	2.48369	0.555376	1865	69.8606	130290
43	33	99.9899	0.0101235	0.00290207	938	94.7783	88902
45	29	99.9973	0.00269061	0.000780276	1111	100.359	111499
61	44	99.1499	0.85008	0.229261	2564	76.39	195864
39	33	99.988	0.0120078	0.00356233	836	89.6543	74951
37	33	99.9604	0.0396135	0.00983263	823	85.8846	70683
43	33	99.9964	0.00357927	0.00103799	909	92.2068	83816
71	57	99.2989	0.701134	0.232863	3438	89.8569	308928
45	36	99.8748	0.125234	0.0183708	1147	92.5902	106201
75	49	99.9635	0.0364574	0.0157526	2357	83.7891	197491
35	17	98.7975	1.20253	0.0908118	790	94.6316	74759
49	24	99.8407	0.159316	0.0243257	1338	99.4537	133069
35	47	93.0052	6.99479	0.926193	1098	70.5574	77472
53	24	100	0	0	1460	96.7082	141194
53	44	95.4519	4.54806	0.681179	1952	104.44	203867
37	19	99.5718	0.428205	0.0374127	891	111.655	99485
39	18	95.9353	4.06468	0.352043	906	110.71	100303
55	42	99.7936	0.206401	0.0150056	1733	107.634	186530
37	17	98.323	1.677	0.183745	839	101.847	85450
37	16	100	0	0	809	96.2287	77849
37	23	99.587	0.413	0.0618616	916	98.8614	90557
37	19	99.98	0.0200255	0.0029037	839	95.23	79898
47	20	100	0	0	1226	100.784	123561
41	19	99.9861	0.0139186	0.00250535	989	94.4388	93400
41	23	99.8514	0.148631	0.0244263	1039	98.4283	102267
55	48	98.1341	1.86586	0.362316	2227	91.4499	203659
47	30	99.7683	0.231745	0.0379154	1484	84.6152	125569
43	35	99.9394	0.0605724	0.01164	1108	89.3998	99055
45	21	100	0	0	1138	104.57	119001
53	38	99.7931	0.206902	0.0592332	1849	98.5462	182212
53	45	99.4285	0.571511	0.143422	2051	97.6821	200346
39	21	99.9695	0.0304599	0.00494611	824	83.6687	68943
37	40	99.2588	0.741167	0.131051	955	90.9843	86890
37	21	95.3175	4.68252	0.479824	861	103.878	89439
39	22	99.9932	0.00681958	0.00132982	842	104.492	87982
55	36	99.9108	0.0891759	0.0249693	1923	98.5507	189513
51	30	99.9895	0.0104514	0.00299608	1442	119.435	172225
35	14	100	0	0	683	93.9034	64136
41	25	99.971	0.0290295	0.00135911	838	90.4356	75785
41	18	100	0	0	860	100.209	86180
35	17	99.9791	0.0209033	0.00333059	780	91.9987	71759
