## Supplementary material for "Protocol for assessing DNA damage levels *in vivo* in rodent testicular germ cells in the Alkaline Comet Assay": R-script_excel_template: Testis 8 (all round cells) (8).xlsx

### Sheet: Sheet1
Head Length	Tail Length	Head Intensity	Tail Intensity	Tail Moment	Total Area	Mean Grey Level	Total Intensity
67	55	98.5117	1.4883	0.480856	3829	68.5244	262380
45	35	99.9607	0.0393202	0.0103216	1247	73.421	91556
41	28	99.3627	0.637295	0.111779	1049	79.2793	83164
61	44	99.7424	0.257592	0.0814349	2271	81.0269	184012
43	18	99.9881	0.011908	0.00011908	991	101.688	100773
53	48	97.2734	2.72657	0.503244	2137	86.4127	184664
83	80	96.7081	3.29185	1.26967	5565	68.8241	383006
43	22	99.9938	0.00619675	0.00127033	1103	87.7833	96825
45	23	96.2086	3.79142	0.483756	1330	106.572	141741
39	17	100	0	0	878	88.9191	78071
39	21	99.2445	0.755483	0.108179	1095	93.5626	102451
59	43	99.2255	0.774523	0.225925	2561	76.731	196508
43	37	99.7038	0.296219	0.0539574	1172	74.8916	87773
37	20	99.9811	0.0189033	0.00332159	815	90.8724	74061
45	27	99.9427	0.0573172	0.00507919	1190	95.2975	113404
45	27	99.9721	0.0279297	0.00534895	1255	94.1466	118154
43	35	99.9647	0.0352754	0.00790851	1113	78.9578	87880
45	30	98.1687	1.83128	0.22538	1312	73.4192	96326
43	21	99.9827	0.0172821	0.00357163	1107	94.0867	104154
53	40	99.5875	0.41252	0.107182	1755	77.351	135751
57	39	99.998	0.00202855	0.000547708	1675	88.2919	147889
59	47	94.6951	5.30491	0.83402	2849	64.1604	182793
41	19	99.98	0.0200391	0.0036542	930	91.2194	84834
41	17	100	0	0	943	104.463	98509
37	25	99.9202	0.0797721	0.0131814	848	93.1309	78975
61	27	100	0	0	2256	107.616	242782
53	26	99.9469	0.0530545	0.012779	1987	98.6537	196025
37	17	98.7464	1.25365	0.0909329	837	95.8734	80246
37	23	99.6538	0.346227	0.0424194	799	94.7096	75673
43	18	100	0	0	1000	87.221	87221
41	20	99.9964	0.00363064	0.000726129	915	90.306	82630
45	34	99.9075	0.0924567	0.0240689	1232	80.7679	99506
49	37	99.9974	0.00257252	0.000848933	1385	84.2	116617
41	27	99.9888	0.011152	0.00275083	957	84.3292	80703
45	19	99.7772	0.222795	0.00676378	1166	85.8422	100092
41	19	99.96	0.0399849	0.00584922	1007	86.9245	87533
59	33	99.9791	0.0209441	0.00616977	2069	110.769	229182
59	39	95.2656	4.73439	0.70355	2443	100.327	245100
45	22	99.9956	0.00435137	0.000957302	1099	83.6442	91925
81	63	91.7852	8.21485	1.7653	5040	89.8393	452790
49	30	99.9441	0.0558824	0.0142336	1310	92.8885	121684
43	17	100	0	0	940	105.213	98900
45	22	99.9022	0.0977667	0.0163876	1265	118.86	150358
59	57	93.5647	6.4353	1.10873	2588	89.573	231815
39	16	100	0	0	913	117.512	107288
41	17	100	0	0	914	93.5372	85493
37	15	100	0	0	758	97.1794	73662
49	27	99.9438	0.05615	0.0077487	1350	92.3452	124666
51	34	96.2074	3.79256	0.604122	1870	110.024	205745
51	46	85.8689	14.1311	1.90849	2022	110.181	222785
53	39	99.9824	0.0175861	0.00392066	1738	111.24	193335
37	18	99.9226	0.0774152	0.0119994	833	105.448	87838
37	17	99.3093	0.690738	0.0779621	862	113.03	97432
41	20	99.9413	0.0586621	0.00701957	1037	96.9875	100576
41	18	100	0	0	929	94.394	87692
41	19	99.9831	0.016853	0.00280883	928	95.9106	89005
41	17	100	0	0	845	110.56	93423
63	52	98.5736	1.42645	0.43128	3105	93.2013	289390
43	17	100	0	0	950	97.2042	92344
45	22	99.9963	0.00365457	0.000804005	1146	95.5079	109452
41	22	98.5499	1.45009	0.168511	983	95.6195	93994
39	19	99.9656	0.0344305	0.00254786	928	93.8922	87132
47	21	100	0	0	1268	104.74	132810
55	50	99.0516	0.948389	0.213089	2000	97.2175	194435
51	68	87.1872	12.8128	2.60599	2691	52.4199	141062
43	22	95.4462	4.55381	0.537767	1213	106.721	129452
39	18	96.8828	3.11716	0.345884	992	109.662	108785
57	61	96.5064	3.49359	1.07077	3084	69.5363	214450
41	18	99.9765	0.0234593	0.00103221	965	88.3461	85254
51	40	99.8351	0.164863	0.0401952	1706	97.0645	165592
45	29	98.5534	1.44665	0.106665	1126	88.6474	99817
51	28	99.4619	0.538125	0.0922761	1637	103.756	169849
59	40	99.5817	0.418339	0.0827504	2099	95.5479	200555
41	23	99.9957	0.00432119	0.000993875	950	97.4389	92567
45	18	99.7177	0.282318	0.00677563	1066	96.3612	102721
51	41	99.485	0.515008	0.0841881	2079	77.7994	161745
63	45	99.5299	0.470142	0.143493	2762	78.4732	216743
49	32	98.8397	1.16029	0.186337	1510	94.9179	143326
51	42	98.3135	1.68654	0.251791	1767	93.6203	165427
59	44	99.605	0.395032	0.116902	2375	83.5642	198465
51	38	99.9554	0.0446268	0.0121432	1521	83.975	127726
45	17	100	0	0	986	96.7647	95410
41	20	99.9973	0.00269452	0.000538904	1163	95.7326	111337
41	36	98.0462	1.95383	0.242003	1218	94.0427	114544
41	19	99.9783	0.0217271	0.00383845	976	84.8832	82846
45	27	99.9874	0.0126121	0.00322092	1099	93.7907	103076
43	36	99.9849	0.0150962	0.00390614	1084	97.774	105987
55	46	92.9827	7.01728	0.964187	2565	69.4971	178260
63	48	99.7925	0.207493	0.0618755	2365	77.2334	182657
59	45	99.685	0.314958	0.0826382	2205	79.9156	176214
