## Supplementary material for "Protocol for assessing DNA damage levels *in vivo* in rodent testicular germ cells in the Alkaline Comet Assay": R-script_excel_template: Testis 8 (PS) (1).xlsx

### Sheet: Sheet1
Head Length	Tail Length	Head Intensity	Tail Intensity	Tail Moment	Total Area	Mean Grey Level	Total Intensity
57	65	97.7116	2.28835	0.730963	2840	70.2271	199445
57	42	99.5848	0.415151	0.0962399	2141	84.7174	181380
51	38	96.8528	3.14723	0.471313	1960	87.2	170912
57	49	98.9661	1.03395	0.235337	2596	74.0651	192273
55	42	99.7407	0.259263	0.0741352	2159	85.9314	185526
51	44	90.9676	9.0324	1.12353	2064	86.4244	178380
55	44	99.867	0.133008	0.0382383	1768	101.634	179689
87	73	98.3785	1.62149	0.615012	6173	77.237	476784
57	41	99.8791	0.120904	0.0359385	2024	89.085	180308
59	43	99.8461	0.153916	0.031826	2181	82.2187	179319
59	42	99.7958	0.204238	0.0605959	2390	81.1259	193891
55	80	86.3129	13.6871	2.8083	3607	65.1173	234878
55	56	96.9839	3.01607	0.643712	2418	80.8052	195387
57	49	93.0322	6.96779	0.921683	2333	80.7771	188453
65	43	99.9719	0.0281073	0.00947381	2536	95.3983	241930
57	42	99.2596	0.740362	0.177932	2216	84.7229	187746
