## Supplementary material for "Protocol for assessing DNA damage levels *in vivo* in rodent testicular germ cells in the Alkaline Comet Assay": R-script_excel_template: Testis 8 (PS) (2).xlsx

### Sheet: Sheet1
Head Length	Tail Length	Head Intensity	Tail Intensity	Tail Moment	Total Area	Mean Grey Level	Total Intensity
53	44	99.1042	0.895836	0.190477	2039	97.1746	198139
49	52	90.8521	9.14791	1.20403	1853	95.4571	176882
61	42	98.7795	1.22046	0.246954	2302	107.742	248022
53	40	99.9727	0.0272906	0.0063713	1782	106.926	190542
53	52	98.147	1.85304	0.435182	2056	93.9407	193142
47	54	86.9615	13.0385	1.91976	2003	87.7698	175803
51	31	99.9885	0.0115017	0.00301343	1545	112.549	173888
51	46	92.7191	7.28088	0.970393	1799	109.083	196240
55	49	87.032	12.968	2.1098	2634	104.796	276033
53	68	91.0199	8.98006	1.78542	2804	77.331	216836
63	36	99.9387	0.0613091	0.0180959	2380	86.3513	205516
67	44	99.8937	0.106308	0.0382326	2808	83.7486	235166
55	43	92.4836	7.51641	1.15772	2065	96.293	198845
53	51	95.0302	4.96983	0.873385	2185	98.9863	216285
57	47	99.2918	0.708162	0.181423	2333	87.0386	203061
55	34	99.8504	0.149559	0.0395445	1996	98.8206	197246
53	23	100	0	0	1665	104.849	174574
51	42	98.5372	1.4628	0.192811	1686	104.205	175690
83	71	91.7049	8.29512	1.96269	5128	82.8448	424828
63	40	99.9925	0.00753587	0.00250191	2076	95.8805	199048
55	42	99.6426	0.357392	0.0913889	2002	99.3711	198941
53	63	80.2272	19.7728	4.22247	3731	62.5629	233422
53	33	99.9588	0.0411805	0.0105538	1840	102.94	189410
55	29	94.552	5.44796	0.700149	2016	101.292	204205
53	29	99.8151	0.18494	0.0331739	1748	109.195	190873
51	36	99.8042	0.19581	0.0493453	1715	114.349	196108
53	61	82.3673	17.6327	3.72072	3451	66.7934	230504
