## Supplementary material for "Protocol for assessing DNA damage levels *in vivo* in rodent testicular germ cells in the Alkaline Comet Assay": R-script_excel_template: Testis 8 (PS) (3).xlsx

### Sheet: Sheet1
Head Length	Tail Length	Head Intensity	Tail Intensity	Tail Moment	Total Area	Mean Grey Level	Total Intensity
55	25	100	0	0	1777	103.384	183713
63	46	99.7103	0.289748	0.0872093	2635	94.5662	249182
61	63	92.3756	7.6244	1.60452	3572	72.0157	257240
67	47	96.5942	3.40585	0.643076	3493	80.7372	282015
61	72	81.2922	18.7078	3.87391	4049	59.0022	238900
51	52	91.402	8.598	1.23107	2211	84.4337	186683
61	47	99.7451	0.254859	0.0825223	2274	89.5523	203642
53	69	94.9905	5.00955	1.35472	2712	69.7194	189079
59	39	99.8979	0.102149	0.0281237	2030	97.8961	198729
57	67	79.4881	20.5119	4.17264	3717	65.5827	243771
63	35	99.9944	0.00562021	0.00191087	2227	95.8756	213515
55	29	99.8391	0.160925	0.0399824	1978	103.673	205065
59	66	87.873	12.127	2.30682	3597	72.211	259743
55	31	99.9632	0.0368168	0.00941943	1808	97.6493	176550
61	29	99.9862	0.013822	0.00387784	2306	112.946	260454
67	62	98.7395	1.26055	0.413723	3486	67.9521	236881
59	37	99.9871	0.0128635	0.00382818	2089	93.034	194348
55	46	98.2128	1.78717	0.348919	2368	89.4607	211843
61	43	99.6072	0.392845	0.120744	2600	78.9115	205170
63	42	99.9705	0.0294875	0.00918536	2277	89.3614	203476
59	47	99.6606	0.339387	0.101341	2240	81.6862	182977
53	46	99.2055	0.79454	0.203685	2120	84.2425	178594
61	41	99.8585	0.141473	0.0459462	2484	74.5552	185195
55	27	99.998	0.00199971	0.000539922	1852	108.007	200029
55	39	96.3875	3.61252	0.515919	2132	96.288	205286
73	45	99.8064	0.193582	0.0108617	3118	91.1216	284117
63	43	99.8775	0.122492	0.0404172	2611	74.1026	193482
57	40	99.8458	0.154209	0.0444997	1891	98.0762	185462
51	46	99.337	0.662975	0.15622	1845	99.2488	183114
