## Supplementary material for "Protocol for assessing DNA damage levels *in vivo* in rodent testicular germ cells in the Alkaline Comet Assay": R-script_excel_template: Testis 8 (PS) (4).xlsx

### Sheet: Sheet1
Head Length	Tail Length	Head Intensity	Tail Intensity	Tail Moment	Total Area	Mean Grey Level	Total Intensity
65	48	95.9442	4.05583	0.588928	2636	81.6187	215147
53	55	94.9423	5.05767	0.659215	1890	91.7878	173479
51	43	94.7509	5.24906	0.744082	1908	96.6431	184395
59	51	99.7147	0.285263	0.0904271	2257	94.5888	213487
53	39	92.5155	7.48449	1.07508	2086	104.14	217236
63	43	99.7956	0.204364	0.052306	2553	84.1414	214813
59	69	97.5235	2.47646	0.79835	3007	65.9754	198388
61	41	99.9706	0.0294044	0.00954061	2195	100.708	221055
49	26	94.3167	5.68329	0.713605	1658	115.739	191896
61	44	99.7134	0.286559	0.0742077	2568	77.1861	198214
63	43	99.8836	0.116393	0.0379684	2526	91.4937	231113
55	37	99.7603	0.239733	0.059784	2051	94.7747	194383
67	45	99.9602	0.039762	0.0140699	2924	93.7521	274131
67	51	99.2515	0.74854	0.250687	2945	83.0139	244476
55	52	94.3085	5.69154	1.0269	2472	89.0934	220239
61	44	99.054	0.945992	0.132132	2474	88.2761	218395
49	69	78.2918	21.7082	3.08657	2731	62.2552	170019
63	45	99.9188	0.0812011	0.0276826	2470	92.7372	229061
53	57	92.1714	7.82856	1.46045	2591	73.2802	189869
57	40	99.9776	0.0223624	0.00626705	1773	100.887	178872
57	80	96.789	3.21098	1.1115	2749	71.1681	195641
83	77	96.2531	3.74687	0.854658	5382	89.6128	482296
57	30	99.9606	0.0393923	0.0101058	2043	100.648	205624
61	44	99.8446	0.155371	0.0202565	2425	98.9984	240071
65	79	94.3744	5.62559	2.06773	5293	44.6766	236473
63	68	97.3493	2.65071	0.909046	3637	66.2092	240803
59	44	97.7824	2.21758	0.386336	2640	78.0095	205945
59	41	99.9955	0.00447163	0.00157998	2087	96.4394	201269
57	42	99.9184	0.0815898	0.0201683	2080	86.0308	178944
61	74	81.1629	18.8371	6.01195	4974	51.9244	258272
57	50	98.643	1.35702	0.313916	2485	85.1372	211566
53	42	99.8322	0.167795	0.0458439	1851	98.2004	181769
153	79	95.4939	4.50609	1.33381	16182	54.0474	874595
81	73	98.3929	1.60706	0.433115	4860	96.7568	470238
57	48	99.2091	0.790937	0.203391	2349	87.8944	206464
59	78	97.7468	2.25325	1.02667	3177	61.3251	194830
