## Supplementary material for "Protocol for assessing DNA damage levels *in vivo* in rodent testicular germ cells in the Alkaline Comet Assay": R-script_excel_template: Testis 8 (PS) (5).xlsx

### Sheet: Sheet1
Head Length	Tail Length	Head Intensity	Tail Intensity	Tail Moment	Total Area	Mean Grey Level	Total Intensity
51	25	99.9869	0.013082	0.000915741	1593	115.165	183458
51	44	99.0689	0.931079	0.193937	1853	98.1284	181832
53	43	93.0375	6.96246	0.970711	2302	82.5078	189933
53	43	96.4249	3.5751	0.54088	1965	97.5791	191743
99	56	99.9944	0.00555191	0.00283148	4600	82.2278	378248
53	45	99.857	0.142958	0.0352429	1536	107.476	165083
51	53	96.0296	3.9704	0.708747	1984	81.7414	162175
65	48	94.0772	5.92275	0.927679	2855	100.932	288160
53	44	99.0622	0.93779	0.166921	1817	106.223	193007
57	43	94.8386	5.16141	0.657535	2157	93.1451	200914
63	46	99.638	0.36205	0.0979362	2668	96.3819	257147
57	45	93.1361	6.8639	0.967042	2250	89.7449	201926
53	37	99.2347	0.765283	0.143968	1944	102.439	199142
61	43	98.8633	1.13674	0.174606	2570	80.8514	207788
53	36	97.6805	2.31953	0.394387	1974	105.269	207801
75	59	99.1246	0.875431	0.299346	3619	66.1578	239425
55	70	85.5256	14.4744	2.52528	3184	67.2585	214151
59	45	99.7133	0.286726	0.084834	2229	89.812	200191
57	44	99.0484	0.951574	0.169819	2316	88.1641	204188
59	43	99.8352	0.164758	0.0422329	2196	91.2086	200294
57	47	96.2053	3.79473	0.609795	2430	102.492	249056
61	48	96.9777	3.02227	0.479676	2762	83.7256	231250
53	28	98.3203	1.67965	0.243726	1760	96.3403	169559
49	54	94.966	5.03403	0.828846	1910	83.4738	159435
45	22	98.8966	1.10344	0.122258	1219	125.047	152432
53	44	88.64	11.36	1.56617	2331	82.6431	192641
53	31	99.9848	0.0151611	0.00395356	1780	96.3433	171491
59	41	99.9302	0.0698082	0.0217945	2082	87.3809	181927
55	26	99.9978	0.00218409	0.000567862	1695	108.049	183143
59	49	95.5717	4.42831	0.810029	2698	66.1976	178601
61	45	99.7913	0.208739	0.0613428	2442	86.122	210310
57	49	99.3848	0.615222	0.14584	2347	98.2045	230486
57	46	97.9789	2.02114	0.37503	2297	86.6117	198947
57	62	93.6466	6.35344	1.47481	3269	66.7424	218181
59	45	99.0862	0.913814	0.193316	2609	80.1966	209233
55	26	99.9336	0.0663724	0.0164667	1908	99.4958	189838
59	43	99.1709	0.829092	0.177955	2296	88.5693	203355
61	46	99.8312	0.168825	0.048201	2519	99.4661	250555
