## Supplementary material for "Protocol for assessing DNA damage levels *in vivo* in rodent testicular germ cells in the Alkaline Comet Assay": R-script_excel_template: Testis 8 (PS) (6).xlsx

### Sheet: Sheet1
Head Length	Tail Length	Head Intensity	Tail Intensity	Tail Moment	Total Area	Mean Grey Level	Total Intensity
69	44	99.9965	0.00345185	0.00132321	2891	90.1868	260730
59	43	99.7206	0.27941	0.0658519	2035	85.1214	173222
61	43	99.8582	0.141824	0.044537	2368	82.7774	196017
59	67	95.5591	4.4409	1.16722	3202	71.8086	229931
61	65	97.4689	2.53111	0.853201	3367	69.8055	235035
51	48	93.9543	6.0457	0.978946	2069	91.4814	189275
61	45	98.0351	1.9649	0.355924	2561	93.8969	240470
75	46	99.9407	0.0592538	0.0242151	3293	92.2496	303778
51	44	90.4431	9.5569	1.18432	2036	104.097	211941
53	51	99.1765	0.8235	0.202341	2244	100.004	224408
71	45	99.989	0.011026	0.0039103	2670	95.1105	253945
57	27	99.9771	0.0229116	0.00585326	1844	125.447	231324
55	46	82.7008	17.2992	2.28315	2302	84.5169	194558
63	73	91.689	8.31099	1.72165	3460	85.6864	296475
55	38	99.6588	0.341158	0.0938185	1979	99.5331	196976
67	35	99.9962	0.00378319	0.0013052	2335	90.5619	211462
59	46	99.6854	0.314633	0.0822787	2334	92.1898	215171
55	27	99.9982	0.00176571	0.000441428	1835	92.5902	169903
59	47	93.8218	6.17825	0.949583	2528	90.1744	227961
59	44	99.8096	0.190428	0.0529027	2412	89.4818	215830
61	36	97.6758	2.32418	0.371011	2468	94.0365	232082
61	47	99.5632	0.436762	0.129171	2470	91.7684	226668
57	49	96.131	3.86897	0.638034	2399	91.8908	220446
61	45	97.359	2.641	0.411458	2310	100.644	232488
61	55	91.8055	8.19449	1.48623	2931	78.5534	230240
57	55	92.8041	7.19589	1.48666	3006	77.5605	233147
57	49	92.978	7.02205	1.07668	2411	92.4032	222784
71	65	97.3527	2.64735	1.04479	4493	65.4923	294257
55	31	99.612	0.388026	0.0905979	2034	106.558	216738
73	43	99.9878	0.0121974	0.00480926	2433	94.3514	229557
63	46	99.6556	0.344385	0.103501	2569	85.7894	220393
59	76	80.4406	19.5594	4.56828	4245	63.3545	268940
59	35	99.9983	0.00174905	0.000612169	2050	111.559	228695
53	34	99.064	0.936048	0.140787	1868	110.035	205545
53	35	99.9572	0.0427592	0.0120877	1694	107.684	182417
63	47	99.9315	0.0684762	0.0217122	2160	87.8921	189847
59	45	99.7043	0.295686	0.0856167	2426	84.2007	204271
65	45	99.9849	0.0150612	0.00522256	2653	92.5989	245665
