## Supplementary material for "Protocol for assessing DNA damage levels *in vivo* in rodent testicular germ cells in the Alkaline Comet Assay": R-script_excel_template: Testis 8 (PS) (7).xlsx

### Sheet: Sheet1
Head Length	Tail Length	Head Intensity	Tail Intensity	Tail Moment	Total Area	Mean Grey Level	Total Intensity
61	36	99.998	0.00200442	0.000721591	1980	100.787	199559
65	61	91.6602	8.33979	1.72219	3826	77.6106	296938
55	38	99.9601	0.0398597	0.0121411	1747	106.268	185651
49	43	96.1592	3.84085	0.512637	1667	111.765	186313
55	37	99.9683	0.0316532	0.00875904	1919	105.363	202191
49	23	98.471	1.529	0.233082	1486	120.814	179529
71	53	99.7875	0.212495	0.0814389	3020	99.7295	301183
59	42	99.7446	0.255439	0.0762644	2313	81.2417	187912
55	31	98.8489	1.15107	0.190793	1986	122.439	243164
73	54	99.4757	0.524258	0.196869	3811	80.883	308245
57	42	99.7774	0.222588	0.0568786	2168	95.1158	206211
69	65	86.4466	13.5534	2.70067	4169	89.6572	373781
53	75	82.46	17.54	2.93092	2787	82.7406	230598
53	45	94.5233	5.47667	0.794413	2207	92.4382	204011
57	42	99.9622	0.0378253	0.0125191	1879	101.303	190349
57	47	97.9096	2.09044	0.368743	2220	91.0838	202206
59	45	96.1181	3.88192	0.61915	2648	72.3686	191632
53	40	99.5966	0.403381	0.104843	1967	99.1871	195101
55	52	99.4436	0.556427	0.173298	2147	85.5482	183672
57	74	86.1242	13.8758	2.84618	3609	62.1471	224289
51	38	99.8191	0.180869	0.0111097	1529	114.266	174712
