## Supplementary material for "Protocol for assessing DNA damage levels *in vivo* in rodent testicular germ cells in the Alkaline Comet Assay": R-script_excel_template: Testis 8 (PS) (8).xlsx

### Sheet: Sheet1
Head Length	Tail Length	Head Intensity	Tail Intensity	Tail Moment	Total Area	Mean Grey Level	Total Intensity
61	54	94.4963	5.50371	1.01941	3199	78.2104	250195
69	65	95.3366	4.66339	1.49044	4347	85.1728	370246
49	44	98.4687	1.53127	0.280047	1781	105.493	187883
57	31	98.6212	1.37884	0.197557	2132	109.264	232950
69	76	71.7153	28.2847	6.52835	5989	84.1005	503678
49	44	86.8363	13.1637	1.69502	2000	92.8575	185715
57	34	96.4664	3.53358	0.448982	2233	103.771	231720
63	37	99.9919	0.00808024	0.00278768	2617	113.497	297021
67	62	87.681	12.319	2.3818	3882	109.052	423338
55	34	99.9539	0.0461274	0.0128027	1911	111.175	212455
57	29	99.8279	0.172108	0.0405122	2023	110.864	224278
61	66	90.1777	9.82227	1.67848	3080	71.974	221680
57	45	89.5457	10.4543	1.40882	2503	87.9924	220245
57	45	93.4712	6.52876	0.915161	2341	93.0068	217729
63	61	98.2704	1.72957	0.524985	3223	85.121	274345
61	42	99.6241	0.375914	0.113092	2409	77.078	185681
71	59	99.3486	0.651384	0.207474	3653	114.436	418033
55	30	96.1248	3.87521	0.539515	1987	112.402	223343
55	26	99.9995	0.000478419	0.000124389	1842	113.476	209022
