## Supplementary material for "Protocol for assessing DNA damage levels *in vivo* in rodent testicular germ cells in the Alkaline Comet Assay": R-script_excel_template: Liver 4 (1).xlsx

### Sheet: Sheet1
Head Length	Tail Length	Head Intensity	Tail Intensity	Tail Moment	Total Area	Mean Grey Level	Total Intensity	Width
45	32	99.9454	0.0546071	0.0117271	1206	92.626	111707	40
45	30	99.9749	0.0251095	0.00561068	1236	93.4417	115494	40
41	21	99.0378	0.962188	0.103674	1103	96.6745	106632	39
45	19	100	0	0	1162	91.5456	106376	41
59	33	99.9239	0.0760767	0.021612	2027	95.3261	193226	51
41	37	94.1115	5.88854	0.597856	1112	95.7995	106529	37
41	23	99.7746	0.225398	0.0289143	1160	97.9112	113577	40
41	23	99.2871	0.712863	0.107815	1163	97.098	112925	42
43	23	99.9309	0.0691043	0.0133572	1130	101.168	114320	39
41	23	97.6183	2.3817	0.280239	1132	98.7359	111769	39
45	29	99.893	0.106988	0.0122003	1177	94.5004	111227	40
43	22	99.9601	0.0399308	0.00815475	1177	95.7477	112695	41
45	18	100	0	0	1145	104.254	119371	39
47	25	99.9931	0.00685078	0.00167844	1253	93.1963	116775	41
57	39	99.9771	0.0228938	0.00728134	1805	99.2177	179088	48
51	26	90.7965	9.20349	1.07857	1726	103.392	178454	50
47	32	99.9395	0.0605288	0.0133809	1321	93.7986	123908	42
53	36	99.9902	0.00980512	0.00296605	1572	77.8531	122385	45
57	44	97.5283	2.47165	0.524508	2607	70.9386	184937	55
47	29	99.9239	0.0760649	0.0158264	1393	87.7703	122264	44
47	30	99.8425	0.157517	0.0294722	1392	86.6537	120622	44
57	42	99.3485	0.65152	0.101933	2081	92.7857	193087	53
55	43	94.7318	5.26821	0.68338	2017	94.0243	189647	52
59	40	99.9957	0.00428373	0.00147789	1998	93.47	186753	52
57	41	99.8032	0.196847	0.0382136	2012	105.793	212856	52
43	23	99.4584	0.541636	0.0630765	1108	110.476	122407	38
47	23	99.9414	0.058635	0.0127873	1344	92.6332	124499	43
47	63	98.3361	1.66387	0.526927	1665	75.9471	126452	40
47	21	100	0	0	1236	100.964	124792	40
45	27	99.9037	0.0962977	0.0178151	1223	95.0989	116306	40
47	61	93.5845	6.41552	1.88857	2402	51.4534	123591	44
53	27	99.9564	0.0435801	0.010688	1765	104.006	183570	48
61	37	99.8941	0.105901	0.025454	2069	89.9091	186022	51
51	39	99.6106	0.389359	0.0261303	1492	85.2091	127132	44
45	37	99.9637	0.0363495	0.00984898	1196	96.6095	115545	40
57	28	100	0	0	1816	98.7219	179279	51
49	22	100	0	0	1319	86.9606	114701	44
45	32	99.7207	0.279278	0.0326358	1192	99.4295	118520	39
55	35	99.9946	0.00538175	0.00161453	1848	100.548	185813	51
49	29	99.9956	0.00441287	0.00120913	1215	93.2551	113305	41
53	44	99.0022	0.997758	0.186124	1848	97.73	180605	49
49	42	93.877	6.123	0.795595	1691	109.137	184550	48
51	31	95.521	4.47895	0.566506	1755	101.647	178390	48
43	38	99.8173	0.182713	0.0289011	1149	96.6954	111103	39
49	72	89.9293	10.0707	1.85099	2595	75.0605	194782	49
55	41	99.9241	0.0759263	0.0152467	1746	102.589	179121	47
49	31	99.9936	0.00641385	0.00182795	1294	96.391	124730	43
55	28	99.9711	0.0289457	0.00751453	1798	97.9933	176192	48
51	28	98.5131	1.48685	0.207858	1700	103.614	176144	48
51	50	97.676	2.32404	0.341516	1702	106.99	182097	47
