## Supplementary material for "Protocol for assessing DNA damage levels *in vivo* in rodent testicular germ cells in the Alkaline Comet Assay": R-script_excel_template: Liver 4 (2).xlsx

### Sheet: Sheet1
Head Length	Tail Length	Head Intensity	Tail Intensity	Tail Moment	Total Area	Mean Grey Level	Total Intensity	Width
49	42	93.8853	6.11467	0.660047	1564	82.3248	128756	47
57	43	91.3685	8.63148	1.06031	2143	86.0938	184499	57
51	38	99.9442	0.0558109	0.0156995	1628	84.7457	137966	46
49	42	99.7078	0.292212	0.0713397	1532	75.0555	114985	45
53	40	99.9721	0.027856	0.008146	1590	83.5384	132826	47
49	36	99.957	0.0430111	0.00684667	1446	78.7856	113924	51
43	40	98.4244	1.57564	0.178441	1327	96.8493	128519	43
53	67	86.2401	13.7599	2.25036	2734	75.5907	206665	57
43	36	99.9245	0.0755482	0.0152899	1260	92.446	116482	42
57	32	99.9911	0.00893632	0.00268089	1886	100.867	190235	50
45	39	99.9285	0.0715114	0.0163255	1184	96.8471	114667	41
57	35	99.9846	0.0153675	0.00478442	1898	102.854	195217	51
45	20	100	0	0	1098	102.884	112967	37
55	34	98.3127	1.68727	0.220579	1872	95.1699	178158	50
51	30	99.9916	0.00839029	0.00213113	1597	111.946	178778	47
81	43	100	0	0	2819	97.7169	275464	65
47	29	98.5717	1.42834	0.147063	1251	93.5723	117059	40
47	39	99.8058	0.194171	0.0405853	1247	92.5116	115362	39
43	29	99.4591	0.540886	0.0690523	1231	97.7725	120358	41
43	37	96.79	3.20995	0.304648	1219	99.1583	120874	41
53	29	99.9856	0.0144014	0.00362168	1681	111.53	187482	47
43	35	99.9759	0.0241404	0.00166397	1077	107.695	115988	38
53	49	87.7424	12.2576	1.99785	2533	81.0186	205220	57
45	24	99.3994	0.600633	0.066031	1324	97.8323	129530	42
43	26	99.9966	0.00343006	0.000891816	1075	108.48	116616	38
45	68	86.7534	13.2466	2.03625	2111	62.2274	131362	52
45	38	99.9057	0.0942855	0.0202321	1280	99.432	127273	40
43	37	99.9313	0.0686987	0.014942	1204	101.556	122273	40
45	25	99.9314	0.0685707	0.0142882	1225	102.382	125418	38
45	39	99.8163	0.18365	0.0446157	1235	100.526	124149	40
45	20	98.157	1.84301	0.199865	1277	98.3634	125610	44
41	33	93.5907	6.40927	0.639935	1239	92.7328	114896	42
43	21	99.7808	0.219191	0.0381995	1157	106.071	122724	41
41	37	99.5696	0.430416	0.0648617	1088	104.422	113611	40
53	35	99.9614	0.0386038	0.0111056	1793	99.6871	178739	50
43	32	99.8617	0.138287	0.0238046	1171	98.1879	114978	39
53	39	99.9642	0.0357608	0.00358167	1632	109.661	178967	47
45	18	100	0	0	1076	107.027	115161	38
43	22	99.8867	0.113264	0.0200886	1214	104.726	127137	41
47	36	99.9889	0.0111144	0.00318899	1259	92.9031	116965	41
43	32	98.8093	1.19065	0.122622	1119	103.502	115819	37
49	38	99.7419	0.258141	0.0480848	1359	91.7866	124738	40
51	39	99.9493	0.0507432	0.0125375	1394	91.891	128096	42
47	38	99.7965	0.203544	0.0463783	1395	91.9197	128228	42
47	61	91.4517	8.54835	1.38014	1844	70.8932	130727	44
47	38	99.9878	0.0122151	0.00354239	1362	96.1711	130985	43
49	40	99.7923	0.207679	0.0577726	1381	92.0485	127119	40
45	36	99.9823	0.0177364	0.00415192	1270	97.6685	124039	41
45	36	99.923	0.0770429	0.0168839	1184	103.049	122010	41
51	42	99.6208	0.379234	0.0863595	1862	99.4146	185110	51
