## Supplementary material for "Protocol for assessing DNA damage levels *in vivo* in rodent testicular germ cells in the Alkaline Comet Assay": R-script_excel_template: Liver 4 (3).xlsx

### Sheet: Sheet1
Head Length	Tail Length	Head Intensity	Tail Intensity	Tail Moment	Total Area	Mean Grey Level	Total Intensity	Width
49	35	99.6007	0.399338	0.0836777	1443	94.578	136476	41
49	30	99.9968	0.00319366	0.000958099	1391	90.0417	125248	45
55	44	99.8402	0.159782	0.0411426	1790	103.143	184626	49
43	23	99.2914	0.708579	0.0627509	1213	105.758	128285	42
45	22	99.9968	0.00323253	0.000711157	1175	105.312	123742	41
53	43	99.7778	0.222202	0.0503495	1739	106.364	184967	47
53	26	99.9683	0.0317064	0.00723302	1801	112.078	201852	50
55	33	99.9791	0.020933	0.00568947	1851	100.653	186309	51
45	37	99.9013	0.0986917	0.018608	1277	92.8356	118551	41
53	45	97.5594	2.44065	0.370294	1877	95.9814	180157	49
45	41	99.7393	0.260703	0.0524571	1255	95.6653	120060	41
55	63	94.347	5.65302	1.08738	2614	73.5061	192145	51
45	39	96.5979	3.40213	0.43876	1357	88.8298	120542	42
47	40	99.0657	0.934321	0.161922	1388	88.446	122763	41
47	26	99.9804	0.0196152	0.00440166	1274	100.041	127452	41
43	26	98.9175	1.0825	0.117005	1184	94.641	112055	40
43	37	98.572	1.42798	0.108986	1194	98.7094	117859	41
49	75	88.4363	11.5637	3.52139	2773	44.6264	123749	41
43	22	99.8933	0.106718	0.0198782	1249	100.532	125565	43
45	25	99.7267	0.273296	0.0237708	1187	98.9511	117455	39
43	23	99.8251	0.174856	0.0347069	1167	100.462	117239	40
47	39	98.3779	1.62214	0.189323	1414	99.3154	140432	44
55	32	99.9884	0.0116179	0.00342452	1859	97.2324	180755	52
53	72	83.5843	16.4157	4.10609	3854	54.2455	209062	55
45	35	98.9632	1.03678	0.187302	1346	88.4264	119022	42
45	39	98.854	1.14596	0.201632	1302	91.6866	119376	42
49	36	99.8936	0.106377	0.0168936	1472	80.4667	118447	46
57	36	99.9777	0.0223467	0.0076182	2027	97.1371	196897	52
57	35	98.6434	1.35664	0.175099	1916	94.1013	180298	52
55	42	98.739	1.26103	0.170282	2166	85.2313	184611	54
49	38	99.7925	0.207464	0.0326438	1515	77.9492	118093	46
51	62	96.7937	3.20634	0.93216	2387	79.9891	190934	48
57	25	100	0	0	1712	104.106	178229	50
47	28	99.9965	0.00346182	0.000969311	1104	104.661	115546	37
55	42	99.9848	0.0151963	0.00420432	1799	109.737	197416	48
51	33	93.545	6.45503	0.819676	1712	108.081	185034	50
57	45	99.9357	0.0642819	0.0199327	2144	88.521	189789	60
57	42	99.9705	0.0295473	0.00866721	1943	99.2851	192911	50
53	30	99.9852	0.014798	0.0042421	1411	86.2069	121638	42
47	30	99.9567	0.0433033	0.00507752	1244	94.6736	117774	42
43	19	99.6609	0.339103	0.0157245	1125	100.396	112945	40
55	28	99.998	0.00197502	0.000553004	1790	113.145	202530	50
49	24	99.8807	0.119335	0.0256422	1343	99.8332	134076	42
59	33	99.9942	0.00581958	0.00132792	1835	103.007	189017	50
55	39	99.8938	0.106214	0.0285163	1950	104.771	204304	51
45	40	99.8894	0.110582	0.0218506	1209	96.4897	116656	40
55	42	98.4066	1.5934	0.171633	2157	92.8146	200201	61
47	37	99.8531	0.14689	0.0369999	1387	88.3497	122541	45
49	40	99.5486	0.451408	0.103778	1455	89.2206	129816	43
55	54	99.8366	0.163359	0.0459991	1846	98.4875	181808	50
