## Supplementary material for "Protocol for assessing DNA damage levels *in vivo* in rodent testicular germ cells in the Alkaline Comet Assay": R-script_excel_template: Testis 4 (all round cells) (1).xlsx

### Sheet: Sheet1
Head Length	Tail Length	Head Intensity	Tail Intensity	Tail Moment	Total Area	Mean Grey Level	Total Intensity	Width
41	22	99.8096	0.190368	0.0314445	976	75.8883	74067	35
51	38	99.9157	0.084333	0.0185296	1496	84.8115	126878	45
39	31	99.9194	0.0805656	0.0133595	951	87.4469	83162	37
41	34	99.9921	0.0079426	0.00226364	1079	70.0111	75542	44
59	53	98.6997	1.30033	0.236632	2458	82.8483	203641	60
55	39	99.9725	0.0274585	0.00818559	1609	83.747	134749	46
53	36	99.8487	0.151316	0.00923206	1669	101.763	169843	50
39	32	99.8622	0.137765	0.0263654	881	71.681	63151	34
59	67	88.9106	11.0894	1.96392	3052	62.2575	190010	56
43	34	99.773	0.226999	0.00748774	1006	92.3976	92952	40
57	45	96.1361	3.86391	0.506016	2135	91.4365	195217	53
39	18	99.9828	0.0172388	0.00310299	902	90.0355	81212	35
41	23	99.921	0.0789505	0.014568	956	96.7186	92463	36
41	35	99.9892	0.0108337	0.00216674	903	91.9978	83074	34
43	55	93.6712	6.32881	1.01196	1528	88.176	134733	43
59	87	61.4251	38.5749	11.8163	5848	47.6532	278676	75
39	19	99.9299	0.0701306	0.0111458	865	92.3133	79851	34
45	33	99.9613	0.0386938	0.00223669	1159	91.4236	105960	42
55	47	99.3193	0.680684	0.17384	2130	87.5258	186430	53
43	39	98.1413	1.85865	0.310499	1370	80.3109	110026	41
45	32	94.5927	5.40734	0.643757	1355	91.5934	124109	43
41	17	100	0	0	931	102.74	95651	35
45	26	99.8222	0.177819	0.00511014	1326	87.3665	115848	49
57	44	99.8077	0.192302	0.0518704	2290	93.7843	214766	59
53	75	85.1834	14.8166	3.22606	3004	66.4517	199621	50
37	24	97.8153	2.18475	0.19542	909	113.901	103536	35
63	43	99.7843	0.215686	0.0607213	2387	78.8592	188237	56
39	23	99.9492	0.0508456	0.00924906	932	88.6298	82603	37
61	66	94.214	5.78597	1.58233	3724	60.4076	224958	62
53	31	99.9908	0.00917936	0.00275381	1597	81.8585	130728	47
41	35	95.633	4.36701	0.430071	1071	74.9188	80238	38
45	23	99.9942	0.00577745	0.00132881	1132	91.742	103852	39
59	70	83.0876	16.9124	3.75162	3910	64.7839	253305	60
43	35	99.9691	0.0308638	0.00761308	1060	82.5292	87481	38
41	25	99.9411	0.058886	0.011598	980	79.7112	78117	37
61	31	99.9962	0.00379771	0.00117729	1683	93.874	157990	46
45	30	99.9907	0.00931851	0.00270237	1076	89.7602	96582	38
83	50	99.2972	0.7028	0.128391	4211	77.8851	327974	74
43	26	99.9575	0.0424616	0.00862743	1173	88.3402	103623	39
43	25	99.9872	0.0128334	0.00275334	1102	77.7804	85714	37
41	24	99.9254	0.0746457	0.0141278	1018	89.4862	91097	37
39	31	99.937	0.0629682	0.0127904	868	87.8214	76229	33
47	24	99.8271	0.172938	0.00503257	1214	90.0231	109288	39
45	27	99.9942	0.00584852	0.00143289	1162	88.2874	102590	39
41	25	99.9392	0.0608243	0.0145492	839	97.9785	82204	34
37	16	99.9756	0.0244481	0.00373912	763	91.1337	69535	32
41	17	100	0	0	968	102.381	99105	36
55	43	99.6627	0.337258	0.0935617	2003	95.1847	190655	50
41	20	98.7019	1.29806	0.0411451	1044	107.809	112553	40
69	57	87.3123	12.6877	2.26791	3903	102.74	400995	73
43	18	100	0	0	963	92.053	88647	36
39	19	99.9873	0.0127262	0.00233313	940	100.313	94294	37
39	19	98.3298	1.67022	0.103998	896	97.894	87713	35
51	44	91.5772	8.42284	1.10308	1877	94.2904	176983	49
19	79	0.562248	99.4378	27.1687	2237	85.9473	192264	49
43	22	99.9929	0.00709774	0.0015615	995	99.1186	98623	38
41	31	99.9619	0.0380715	0.0074874	909	86.6876	78799	36
43	30	97.062	2.93799	0.347584	1319	93.724	123622	44
61	42	99.9723	0.0277086	0.00905893	2380	94.0155	223757	58
53	37	87.8733	12.1267	1.51779	1898	98.0906	186176	54
35	30	97.6958	2.30423	0.259244	818	104.941	85842	32
41	25	99.9831	0.0169105	0.00401623	948	74.8544	70962	35
53	32	99.9934	0.00655093	0.00200895	1563	87.8983	137385	47
57	46	95.5865	4.41346	0.581144	2280	82.5724	188265	63
53	31	99.7701	0.229948	0.0580282	1885	98.0499	184824	49
71	29	100	0	0	2422	119.519	289474	55
47	45	99.4102	0.58983	0.146965	1473	89.6619	132072	41
39	28	99.9503	0.0497248	0.0104306	845	102.338	86476	33
57	50	99.4878	0.512159	0.146736	2222	92.793	206186	50
41	19	99.9496	0.0503545	0.00926935	1033	94.2014	97310	37
41	18	100	0	0	927	98.5944	91397	35
41	23	94.1547	5.84532	0.589663	1129	103.404	116743	42
39	18	99.9928	0.00719092	0.00126355	902	107.921	97345	38
49	30	99.3969	0.603056	0.0864871	1551	87.6686	135974	46
51	29	99.5874	0.412604	0.0923398	1744	101.726	177410	47
51	31	96.8993	3.10068	0.437672	1795	105.449	189281	48
65	33	99.8723	0.127736	0.0084983	2476	115.722	286528	57
45	45	99.4221	0.577857	0.137308	1382	94.0398	129963	40
39	19	89.4076	10.5924	1.03607	949	93.2729	88516	36
57	43	88.2164	11.7836	1.50666	2440	74.8123	182542	59
