## Supplementary material for "Protocol for assessing DNA damage levels *in vivo* in rodent testicular germ cells in the Alkaline Comet Assay": R-script_excel_template: Testis 4 (all round cells) (2).xlsx

### Sheet: Sheet1
Head Length	Tail Length	Head Intensity	Tail Intensity	Tail Moment	Total Area	Mean Grey Level	Total Intensity	Width
61	59	99.3674	0.632572	0.186583	2449	77.7191	190334	54
43	36	99.9217	0.0782957	0.0171783	1227	69.7416	85573	47
59	42	98.4566	1.5434	0.313871	2419	93.7999	226902	57
41	19	98.9652	1.03483	0.118595	913	88.0613	80400	34
39	22	99.7351	0.264914	0.0066748	887	86.8162	77006	36
65	44	99.7514	0.248614	0.0838412	2593	70.1149	181808	59
49	37	99.9884	0.0115884	0.00368103	1372	106.923	146698	43
49	37	99.9334	0.06661	0.0186347	1409	88.4358	124606	44
61	47	99.2422	0.757755	0.191154	2392	83.0874	198745	54
37	27	99.7042	0.295795	0.0527899	871	91.2135	79447	34
57	42	99.6296	0.370377	0.0852367	2150	83.5102	179547	54
43	28	99.9601	0.0398936	0.00319149	991	91.0595	90240	37
49	35	99.4164	0.58364	0.108883	1562	78.1005	121993	44
49	28	96.3402	3.65976	0.491811	1597	109.724	175230	48
41	30	99.72	0.280008	0.0479065	1086	84.5147	91783	40
51	32	99.9264	0.0735643	0.00405311	1575	89.7606	141373	46
45	34	99.9901	0.00987839	0.00256838	1031	88.3686	91108	39
41	34	99.9798	0.0202281	0.00387224	1016	102.181	103816	37
43	36	99.8851	0.114931	0.0318902	1129	70.1311	79178	38
55	36	99.9669	0.0330527	0.00991582	1598	92.771	148248	45
63	47	99.504	0.496024	0.112996	2377	80.3189	190918	55
39	17	99.9293	0.0707086	0.00942353	874	88.9977	77784	34
51	48	99.3861	0.613894	0.154373	1589	84.6765	134551	44
39	31	99.923	0.0770232	0.0150062	914	82.3873	75302	35
39	20	99.9341	0.0659092	0.0116649	915	104.466	95586	35
47	39	98.843	1.15696	0.201737	1498	85.4526	128008	44
39	35	99.8961	0.103939	0.0179321	966	98.6004	95248	37
53	44	93.8141	6.18586	0.807192	1969	94.5241	186118	53
51	47	99.1163	0.883708	0.187349	1871	102.334	191466	49
65	47	99.9393	0.0607318	0.0205502	2501	101.389	253574	59
81	59	99.4884	0.511594	0.187888	3893	86.1102	335227	66
57	34	98.2235	1.77653	0.276248	2119	109.763	232588	53
37	26	99.9751	0.0248829	0.00461066	739	92.4493	68320	32
39	18	99.9	0.09996	0.0154879	905	93.9602	85034	36
51	43	97.7443	2.25574	0.337607	1830	97.1415	177769	49
43	23	99.7445	0.255474	0.0217734	1190	101.311	120560	39
49	24	100	0	0	1261	114.977	144986	42
39	19	99.7934	0.206624	0.0231098	866	115.125	99698	33
49	29	99.8999	0.100088	0.00665588	1443	83.0866	119894	45
43	36	99.9759	0.0241199	0.00582324	1058	82.2921	87065	40
69	60	97.0755	2.92455	0.959945	5030	46.5859	234327	71
69	48	98.0482	1.95185	0.719526	5304	42.6463	226196	74
35	16	99.7415	0.258474	0.0122111	706	101.38	71574	32
45	21	99.8787	0.121312	0.00633421	1135	101.678	115405	42
45	21	100	0	0	1078	111.317	120000	37
39	34	99.9369	0.0630616	0.011533	984	83.7998	82459	36
53	32	99.9887	0.0113292	0.00328547	1588	83.3759	132401	47
45	21	99.9968	0.00316206	0.000664032	1131	111.848	126500	39
37	43	98.1788	1.82117	0.29354	895	70.0637	62707	32
71	59	88.2106	11.7894	2.24107	3535	93.8849	331883	65
73	85	91.3912	8.60881	3.03593	5238	71.1619	372746	68
41	33	99.9802	0.0198373	0.00391787	919	87.765	80656	36
47	39	99.5157	0.484329	0.0470105	1440	97.6437	140607	45
37	30	99.7468	0.253248	0.0404306	874	89.9073	78579	35
45	49	98.3829	1.61714	0.278907	1413	92.3404	130477	44
39	16	99.702	0.298026	0.00799702	797	101.041	80530	32
49	38	99.722	0.278003	0.0162142	1341	92.8106	124459	45
49	44	99.6031	0.396904	0.0898128	1525	99.1279	151170	43
51	33	99.2652	0.734775	0.143407	1747	107.116	187132	49
39	18	99.951	0.0489794	0.00849792	849	96.192	81667	34
49	39	99.9231	0.0769179	0.0173483	1490	80.2738	119608	47
65	39	99.9122	0.0878263	0.0280876	2348	76.1337	178762	56
45	19	100	0	0	1049	89.0276	93390	38
43	28	99.9887	0.0112741	0.00127773	950	84.0305	79829	35
39	17	99.1112	0.888782	0.065917	863	100.78	86973	34
41	18	100	0	0	942	103.29	97299	35
43	24	96.8998	3.10023	0.427298	1322	108.503	143441	41
51	32	95.9964	4.00357	0.573542	1763	104.94	185010	48
39	18	99.995	0.0050214	0.000903853	810	98.3444	79659	32
49	36	99.9466	0.0533666	0.0127259	1388	87.7514	121799	42
73	57	95.6062	4.39381	0.860223	4139	74.2824	307455	76
49	42	96.4106	3.58937	0.419538	1441	90.6371	130608	42
37	18	99.9685	0.031506	0.00544937	783	109.448	85698	31
43	34	100	0	0	976	101.579	99141	37
37	17	99.9057	0.0943486	0.00219749	783	106.937	83732	32
41	17	100	0	0	898	106.638	95761	36
45	26	99.8783	0.121739	0.0240339	1293	101.011	130607	44
47	43	99.763	0.237036	0.0547159	1395	105.242	146813	40
45	25	99.8391	0.160947	0.0246144	1281	97.491	124886	43
39	36	99.8029	0.1971	0.0265106	855	89.6035	76611	33
47	18	100	0	0	1181	101.485	119854	40
53	78	73.2953	26.7047	6.3345	3451	74.9496	258651	56
43	15	100	0	0	857	89.9417	77080	38
41	20	99.9627	0.0373428	0.00479233	901	106.997	96404	36
39	33	99.906	0.0939604	0.0110273	817	93.7919	76628	35
41	17	100	0	0	877	104.922	92017	34
39	14	100	0	0	764	90.7984	69370	33
41	20	99.996	0.00397476	0.000794952	900	111.817	100635	33
39	17	100	0	0	893	113.654	101493	35
43	16	100	0	0	828	91.7138	75939	34
39	19	99.9948	0.00518908	0.000985925	786	98.0725	77085	32
37	18	99.8632	0.136841	0.0069585	703	97.7141	68693	30
41	40	96.5277	3.47234	0.169318	909	76.7657	69780	35
59	40	99.956	0.0440108	0.0142928	2154	86.4986	186318	55
51	36	99.9824	0.0176191	0.00536123	1389	85.8092	119189	43
37	17	99.9989	0.00109487	0.000186128	807	113.178	91335	33
39	17	100	0	0	880	112.018	98576	35
41	18	100	0	0	891	107.708	95968	34
41	17	100	0	0	871	108.675	94656	34
37	39	98.6135	1.38648	0.206732	948	95.3302	90373	34
49	31	99.9903	0.00973157	0.00288703	1363	90.4696	123310	42
51	43	93.1306	6.86937	0.900744	1949	97.6891	190396	51
39	24	99.5185	0.481475	0.0455269	870	91.6724	79755	33
41	32	99.9795	0.0205266	0.00509059	891	82.0157	73076	36
41	17	100	0	0	852	93.4965	79659	36
51	79	71.9054	28.0946	6.01512	3372	77.2028	260328	55
37	40	98.5093	1.49071	0.205578	890	78.8404	70168	32
43	24	97.8269	2.17308	0.224891	1156	103.46	119600	40
37	17	99.9947	0.00534459	0.000908581	718	104.237	74842	30
47	36	99.7638	0.23615	0.0208754	1254	94.89	118992	41
53	22	100	0	0	1334	105.488	140721	41
43	23	99.9929	0.00708545	0.00159929	988	99.9939	98794	39
41	33	99.953	0.0469579	0.0112572	1034	76.2031	78794	38
45	27	99.9898	0.0102162	0.00109824	1010	77.5317	78307	37
67	25	100	0	0	1957	86.8288	169924	50
53	39	99.9824	0.0175625	0.00559804	1497	91.2859	136655	44
