## Supplementary material for "Protocol for assessing DNA damage levels *in vivo* in rodent testicular germ cells in the Alkaline Comet Assay": R-script_excel_template: Testis 4 (all round cells) (3).xlsx

### Sheet: Sheet1
Head Length	Tail Length	Head Intensity	Tail Intensity	Tail Moment	Total Area	Mean Grey Level	Total Intensity	Width
47	26	96.7178	3.28222	0.429327	1446	94.6252	136828	42
41	21	99.7343	0.265665	0.0127152	1029	111.205	114430	37
41	19	99.9956	0.00437426	0.00083111	898	101.831	91444	34
41	18	100	0	0	1005	100.697	101200	38
59	63	97.7049	2.29511	0.619242	2680	78.4276	210186	53
41	19	99.9962	0.00384427	0.000730411	1046	99.4751	104051	39
41	16	100	0	0	876	93.4817	81890	35
45	30	99.8271	0.172914	0.034499	1278	74.6659	95423	42
43	23	99.9893	0.0107488	0.0021856	1019	82.1688	83730	37
43	25	99.9874	0.0126195	0.00298278	1054	82.7011	87167	38
45	27	99.9967	0.00333704	0.000901001	1104	81.4312	89900	41
71	67	94.3529	5.64705	1.17843	3903	87.6026	341913	67
59	42	99.9193	0.0806653	0.0242956	2163	96.2866	208268	55
37	18	99.9946	0.00544826	0.000980686	800	91.7725	73418	32
39	17	99.9587	0.0412937	0.00575683	841	97.9037	82337	33
39	25	99.8273	0.172663	0.0284496	910	82.7374	75291	36
35	17	98.3258	1.6742	0.0964257	805	103.359	83204	34
37	19	98.4867	1.51333	0.167688	844	107.653	90859	33
41	25	99.6568	0.343194	0.0443078	889	87.8403	78090	33
37	17	99.9824	0.0176169	0.00296184	839	108.25	90822	34
57	42	99.8935	0.106459	0.0314684	2023	97.9728	198199	51
41	21	97.5665	2.43348	0.301387	988	93.1255	92008	35
49	55	97.9976	2.0024	0.486952	1971	82.2958	162205	51
39	16	100	0	0	814	104.382	84967	32
47	25	99.9901	0.00987703	0.00230464	1289	94.2545	121494	42
49	26	99.9967	0.00325253	0.000845659	1305	94.2383	122981	43
63	48	98.7452	1.25476	0.405915	2986	60.3731	180274	69
43	25	96.7045	3.29546	0.379344	1334	93.1499	124262	42
59	37	99.9264	0.0735969	0.0242449	2059	69.2904	142669	54
39	33	99.9486	0.0514241	0.00911129	910	83.3407	75840	36
37	25	99.8018	0.198241	0.0335219	859	84.5623	72639	34
39	35	99.8371	0.162892	0.0298463	989	78.8332	77966	37
39	30	97.8371	2.1629	0.239268	1042	89.6286	93393	38
39	26	99.9736	0.0264414	0.0054692	888	80.92	71857	36
53	42	93.3288	6.67119	0.825054	1809	105.028	189996	51
41	56	89.2203	10.7797	1.60816	1403	62.8211	88138	37
39	17	99.9887	0.0113375	0.000113375	848	114.414	97023	34
37	16	100	0	0	764	96.4411	73681	32
43	30	99.9522	0.0477669	0.00853833	1022	81.9374	83740	37
45	45	90.6946	9.30544	1.14286	1672	76.8959	128570	45
43	34	99.9769	0.023145	0.0051971	1043	91.1342	95053	38
63	60	91.8283	8.17168	1.4425	3284	94.2138	309398	65
61	43	99.9966	0.00343662	0.00125437	2107	110.483	232787	54
41	19	99.0071	0.992873	0.0324495	970	96.7722	93869	37
65	47	99.3438	0.656186	0.226881	2838	71.6335	203296	60
37	25	99.7426	0.257449	0.0436517	860	91.2349	78462	34
41	35	97.3886	2.61138	0.257032	1113	92.3459	102781	40
49	29	99.9782	0.0217904	0.00182247	1155	87.413	100962	41
55	37	99.9793	0.0207013	0.00639859	1755	90.8319	159410	50
53	66	92.7668	7.2332	1.52897	2691	66.7521	179630	52
39	19	99.9768	0.023232	0.00404238	880	97.8273	86088	36
39	19	99.9896	0.0103845	0.00185766	915	94.7191	86668	35
41	19	99.6492	0.35084	0.0518971	1022	100.681	102896	37
39	22	99.9754	0.0246463	0.00448563	888	91.3829	81148	36
55	47	96.1253	3.87465	0.568142	2095	92.3203	193411	52
49	24	99.9945	0.00552563	0.00127089	1409	102.754	144780	44
41	35	99.9901	0.00986133	0.00241602	928	87.4192	81125	37
41	19	99.9952	0.00484719	0.000920967	904	91.2854	82522	34
47	23	99.9773	0.0226902	0.00459659	1341	101.881	136623	41
71	55	99.0145	0.9855	0.337469	3400	94.7862	322273	60
43	18	100	0	0	970	99.1309	96157	34
53	21	100	0	0	1541	105.287	162247	47
43	19	99.9961	0.00389507	0.000740063	1011	101.577	102694	37
51	23	100	0	0	1517	94.3065	143063	46
47	23	99.9425	0.0574572	0.0119189	1413	101.001	142715	43
63	34	99.9825	0.0175	0.00554167	2195	93.7194	205714	54
69	85	64.1855	35.8145	12.2542	7187	51.7241	371741	80
53	23	100	0	0	1628	101.832	165783	46
43	28	99.9909	0.00905121	0.00217229	1049	84.2574	88386	37
41	23	99.75	0.250006	0.0401787	1053	80.15	84398	39
53	54	97.3599	2.64009	0.553632	2225	83.3987	185562	49
45	25	99.9935	0.00653531	0.00150312	1218	75.3768	91809	42
49	69	59.9358	40.0642	9.90729	3936	39.3265	154789	55
45	21	99.8786	0.121388	0.0213933	1216	84.6842	102976	40
45	18	100	0	0	1142	81.6637	93260	39
53	33	99.986	0.0139969	0.0036392	1750	93.8983	164322	49
69	103	62.4134	37.5866	12.7403	7714	46.6326	359724	83
47	21	100	0	0	1214	81.2381	98623	43
45	23	99.9762	0.0237539	0.00472109	1214	83.2257	101036	40
55	41	98.6152	1.38475	0.220329	1777	103.304	183571	49
51	39	99.5648	0.435211	0.069339	1669	77.2337	128903	47
41	28	99.6566	0.343428	0.0510035	1084	72.2583	78328	38
41	47	97.0643	2.93568	0.593875	1362	53.8216	73305	38
43	35	99.9925	0.00747114	0.00197985	1061	75.6918	80309	38
41	47	94.2727	5.72727	1.02102	1475	42.9702	63381	39
45	20	99.9235	0.0765192	0.00132698	1128	91.5266	103242	38
43	35	99.7235	0.276521	0.00788446	1078	90.2412	97280	39
49	55	89.5058	10.4942	1.88966	2579	55.0279	141917	51
61	42	99.6118	0.388181	0.123315	2652	74.3111	197073	61
43	33	99.9921	0.0078853	0.00220788	1003	75.8634	76091	37
39	17	99.9847	0.0153449	0.000153449	868	90.0945	78202	34
39	17	98.3919	1.60813	0.16217	854	100.994	86249	33
41	18	100	0	0	877	87.732	76941	33
39	19	99.9945	0.00550047	0.00104509	780	93.2321	72721	33
35	16	99.9864	0.0135853	0.00208308	727	91.1252	66248	34
51	46	93.1763	6.8237	0.877598	1792	112.225	201108	50
39	17	99.9988	0.0012188	0.000195008	837	98.0263	82048	34
39	19	99.9861	0.0139056	0.00251564	858	92.197	79105	32
37	13	100	0	0	706	82.2875	58095	32
43	18	100	0	0	897	86.5953	77676	35
41	20	99.9938	0.00617881	0.00120487	916	106.011	97106	39
37	37	96.3561	3.6439	0.464943	1072	75.5709	81012	36
41	21	99.9959	0.00407969	0.000856735	839	87.646	73535	34
