## Supplementary material for "Protocol for assessing DNA damage levels *in vivo* in rodent testicular germ cells in the Alkaline Comet Assay": R-script_excel_template: Testis 4 (all round cells) (4).xlsx

### Sheet: Sheet1
Head Length	Tail Length	Head Intensity	Tail Intensity	Tail Moment	Total Area	Mean Grey Level	Total Intensity	Width
39	21	99.9583	0.041734	0.00774167	925	103.616	95845	35
41	44	95.8078	4.19222	0.769392	1422	59.0471	83965	41
57	58	98.3301	1.66994	0.545445	2509	53.5337	134316	49
43	35	99.9761	0.0238628	0.00575218	1024	77.7559	79622	36
45	27	99.9894	0.0105919	0.00281744	1124	83.9964	94412	39
41	25	98.5652	1.43477	0.154272	1016	78.9587	80222	37
41	26	99.9962	0.00377553	0.000981638	1052	75.5314	79459	42
49	58	90.6459	9.35412	1.6882	2327	64.0004	148929	46
43	34	99.8783	0.12167	0.0289648	1088	74.0312	80546	40
55	52	98.1185	1.88151	0.367796	2296	91.3436	209725	56
37	17	99.9772	0.0227857	0.00281023	832	94.9483	78997	37
39	24	99.3122	0.687766	0.0606839	955	91.3497	87239	37
47	37	99.99	0.0100385	0.00286097	1432	83.4777	119540	51
39	17	100	0	0	802	93.394	74902	34
53	30	99.9421	0.0578917	0.00356257	1572	99.9936	157190	45
63	46	98.7467	1.25327	0.431176	4102	52.6753	216074	71
59	75	81.1895	18.8105	4.274	4620	55.3515	255724	68
43	18	99.9879	0.012132	0.00012132	1084	98.8515	107155	40
55	32	99.8837	0.116281	0.0278334	1961	117.091	229616	51
57	34	97.7694	2.23058	0.335104	2154	113.182	243793	54
55	65	83.6484	16.3516	2.70738	2994	76.8333	230039	55
61	45	88.114	11.886	1.70133	2835	77.5146	219754	64
51	33	99.9773	0.0227491	0.00571484	1419	102.228	145061	42
39	19	99.9751	0.02492	0.00424951	933	81.7192	76244	36
43	26	99.9304	0.0696048	0.0047508	1064	85.0667	90511	38
41	24	99.9643	0.0357093	0.00697954	976	94.6855	92413	36
45	34	99.9965	0.00352734	0.000846561	1091	77.956	85050	38
41	34	99.905	0.0949729	0.00452201	952	97.3298	92658	36
41	19	99.9282	0.0717626	0.00144683	952	90.7521	86396	36
41	17	100	0	0	922	85.5629	78889	35
43	20	99.9943	0.00574515	0.00101115	940	92.5851	87030	37
57	80	74.5472	25.4528	5.35278	4356	61.3678	267318	64
39	34	99.2349	0.765119	0.102755	944	85.0095	80249	35
41	26	99.9493	0.0507247	0.00991668	937	84.159	78857	36
39	24	99.9627	0.0373448	0.00269416	866	86.5785	74977	35
43	33	99.9762	0.0238015	0.00618838	942	84.742	79827	36
61	45	98.4193	1.58067	0.289775	2437	81.54	198713	57
57	79	85.0498	14.9502	4.49672	4370	50.4343	220398	56
53	29	99.626	0.37401	0.0434955	1752	84.851	148659	50
49	27	99.9039	0.0960607	0.0213204	1430	82.2615	117634	44
57	48	99.4385	0.561541	0.150221	2144	94.938	203547	50
43	20	99.9903	0.00972053	0.0018469	954	86.2683	82300	36
37	17	99.8029	0.197091	0.0178851	868	94.1106	81688	35
37	17	99.8502	0.149754	0.0228106	905	92.232	83470	35
39	19	99.9374	0.0625986	0.00492362	919	90.3906	83069	36
59	46	98.6524	1.3476	0.36628	2506	85.7546	214901	53
43	44	93.251	6.74899	1.15309	1505	61.2372	92162	39
55	30	99.7926	0.20737	0.0524283	2058	93.7279	192892	51
71	47	98.4144	1.58556	0.354335	3392	87.7058	297498	63
61	49	98.3738	1.62622	0.469651	3061	71.115	217683	59
45	28	99.9904	0.00960266	0.0025287	1214	77.2026	93724	40
61	45	97.6411	2.35893	0.327814	2470	82.4502	203652	59
45	20	99.9969	0.00314367	0.000628733	1223	78.0294	95430	41
53	23	100	0	0	1566	81.4323	127523	47
53	38	99.9953	0.0046534	0.00141929	1605	80.3352	128938	50
41	31	98.6529	1.34712	0.151263	1041	75.1595	78241	39
49	27	99.9084	0.0915852	0.0136036	1529	82.8371	126658	45
39	17	100	0	0	890	88.6899	78934	34
39	18	99.6164	0.383569	0.0446558	904	90.2677	81602	36
43	35	99.7883	0.211721	0.0461018	1234	69.6613	85962	42
49	42	96.2539	3.74611	0.540025	1881	77.4434	145671	47
49	64	82.9954	17.0046	3.69544	3243	42.3204	137245	52
61	42	99.9424	0.0575564	0.0193145	2442	80.3968	196329	62
45	36	99.7416	0.258435	0.010792	1350	87.9941	118792	46
39	17	99.9938	0.00620332	0.00102975	920	87.6109	80602	36
37	16	100	0	0	788	94.9607	74829	32
55	70	82.0511	17.9489	4.12553	3696	71.3485	263704	57
47	25	99.9584	0.041597	0.00864385	1338	89.8363	120201	43
43	33	99.795	0.204951	0.00513529	995	87.2864	86850	41
39	32	99.9874	0.0125982	0.00289758	887	80.54	71439	35
43	32	99.9885	0.011529	0.00318969	932	83.7597	78064	36
43	39	99.8781	0.121855	0.0288575	962	75.0696	72217	34
57	39	92.4644	7.53558	1.10097	2209	97.2961	214927	54
59	36	99.9874	0.0125798	0.00304756	2117	116.404	246427	53
41	21	99.993	0.00696007	0.00142681	989	87.1648	86206	37
51	31	99.9863	0.0136654	0.00357009	1397	83.811	117084	43
55	49	99.8481	0.151932	0.0463615	1811	74.1419	134271	48
49	24	100	0	0	1373	112.754	154811	43
37	19	90.5202	9.47979	0.818793	916	100.731	92270	37
65	50	85.4462	14.5538	2.59429	3246	99.5308	323077	62
67	41	99.9808	0.0192119	0.00680421	2489	75.2849	187384	56
39	33	99.9314	0.0685783	0.0157159	891	78.5556	69993	36
37	22	99.996	0.00397535	0.000874578	893	84.5073	75465	38
59	54	99.3892	0.610751	0.180488	2251	98.8507	222513	53
37	35	99.7584	0.241604	0.0282367	910	95.9703	87333	37
41	17	100	0	0	912	96.3103	87835	35
41	24	97.7508	2.24919	0.312319	1179	107.701	126979	42
43	40	99.7816	0.218442	0.050781	1189	92.0193	109411	39
45	17	100	0	0	930	107.545	100017	35
43	41	98.1762	1.82377	0.249522	1266	97.1461	122987	46
35	13	99.8252	0.174755	0.00228014	673	89.2779	60084	31
39	15	100	0	0	761	85.5151	65077	31
43	22	99.7023	0.297654	0.03235	1170	102.511	119938	42
55	43	98.0049	1.99515	0.309806	2043	99.4826	203243	53
47	20	99.9243	0.0756813	0.00852237	1287	118.068	151953	42
43	16	99.8558	0.144202	0.0030329	932	115.33	107488	34
63	29	100	0	0	2013	108.498	218406	52
41	18	99.5929	0.407147	0.028341	915	96.0973	87929	34
63	37	99.1865	0.813457	0.128032	2637	85.0781	224351	58
53	36	99.7184	0.281634	0.0666927	1975	98.521	194579	50
61	45	98.8337	1.16632	0.200064	2026	99.8322	202260	50
39	33	99.9876	0.0124306	0.00261043	912	79.3882	72402	35
43	25	99.0261	0.973924	0.0340742	957	79.8245	76392	34
