## Supplementary material for "Protocol for assessing DNA damage levels *in vivo* in rodent testicular germ cells in the Alkaline Comet Assay": R-script_excel_template: Testis 4 (all round cells) (5).xlsx

### Sheet: Sheet1
Head Length	Tail Length	Head Intensity	Tail Intensity	Tail Moment	Total Area	Mean Grey Level	Total Intensity	Width
49	34	99.6906	0.309388	0.0708329	1471	91.6261	134782	42
43	19	100	0	0	1073	94.8649	101790	37
41	20	100	0	0	938	95.532	89609	36
49	59	96.4726	3.52744	0.863737	1991	50.0773	99704	41
59	49	98.8524	1.14757	0.248427	2586	69.8206	180556	56
59	62	97.7429	2.25709	0.635071	2834	80.1366	227107	53
35	34	95.3262	4.67377	0.401393	777	99.435	77261	34
37	16	99.9866	0.0134207	0.00115906	787	104.146	81963	33
39	19	96.2552	3.74478	0.303066	889	119.792	106495	37
47	44	98.0926	1.90738	0.342868	1425	94.407	134530	40
39	23	99.9435	0.0564815	0.0110512	805	116.566	93836	32
45	37	99.9582	0.0418099	0.010077	1112	105.393	117197	36
35	16	99.51	0.489951	0.0178791	725	101.91	73885	35
43	33	99.9589	0.0410667	0.0107894	1115	72.0691	80357	40
43	18	100	0	0	995	102.119	101608	36
61	46	97.2475	2.75253	0.453932	2837	75.516	214239	63
43	28	98.7334	1.26658	0.18247	1429	95.4171	136351	45
47	18	99.9402	0.0597885	0.00134319	1164	104.894	122097	38
57	32	99.9735	0.0264953	0.00701143	2039	99.9559	203810	52
47	33	99.2679	0.732139	0.134388	1489	99.0685	147513	44
47	23	94.1272	5.87281	0.63786	1634	90.5049	147885	52
43	20	99.9918	0.00823426	0.00160568	1144	84.9257	97155	43
41	18	99.9451	0.0548678	0.00889316	1031	84.8526	87483	40
43	21	99.9166	0.0834415	0.0152605	1075	100.335	107860	37
41	21	99.9954	0.00463999	0.000974399	967	89.1489	86207	36
55	32	99.5638	0.436175	0.0340342	1935	106.991	207027	55
41	20	98.2976	1.70242	0.183383	1106	95.9168	106084	38
43	19	100	0	0	980	93.5031	91633	35
43	22	99.7411	0.258894	0.0468843	1152	91.8707	105835	39
49	43	86.3191	13.6809	1.87837	1785	86.944	155195	48
45	19	100	0	0	1184	91.3615	108172	40
107	52	100	0	0	6354	74.6138	474096	89
49	26	99.903	0.0970271	0.0215671	1605	87.3315	140167	48
47	23	99.9929	0.00711642	0.0016012	1249	90.0048	112416	40
41	18	100	0	0	973	89.8993	87472	37
45	17	100	0	0	1012	98.2342	99413	35
41	18	99.955	0.0450403	0.00768828	972	98.2202	95470	36
49	19	100	0	0	1323	105.841	140028	42
41	19	100	0	0	993	91.0292	90392	36
47	21	99.9084	0.091631	0.0171045	1237	100.576	124412	39
57	44	99.551	0.449026	0.147763	2157	86.9342	187517	51
43	21	95.8341	4.16587	0.470325	1271	90.9945	115654	46
39	16	100	0	0	910	97.5571	88777	34
39	17	99.7276	0.272395	0.0109087	783	98.9285	77461	32
51	24	99.9897	0.0102732	0.00234229	1494	97.7316	146011	44
57	44	99.2267	0.773311	0.219938	2274	85.982	195523	52
43	25	99.9901	0.00990737	0.00227869	947	85.2672	80748	34
43	20	99.993	0.00696601	0.000855824	1151	87.305	100488	40
49	31	99.8675	0.132479	0.0298306	1553	98.6684	153232	45
61	42	99.9612	0.038805	0.0129165	2327	85.272	198428	56
47	27	94.2112	5.78885	0.705434	1529	98.1681	150099	46
39	16	99.8208	0.179222	0.0047074	861	102.391	88159	35
55	68	84.1973	15.8027	2.64037	2698	76.4385	206231	52
55	78	62.9964	37.0036	8.52311	4737	52.0777	246692	68
65	87	87.3408	12.6592	4.90029	5161	55.0874	284306	60
39	16	99.9065	0.0935022	0.00170797	809	99.1496	80212	33
67	44	99.9597	0.0403007	0.0153019	2575	94.4357	243172	57
39	19	99.9504	0.0496074	0.00867524	777	106.369	82649	32
59	63	98.6459	1.35412	0.435098	2651	75.6039	200426	53
53	31	98.5856	1.41439	0.254579	1926	92.3603	177886	50
59	26	100	0	0	1887	106.652	201253	50
43	18	100	0	0	1026	110.184	113049	37
39	27	99.9642	0.0358241	0.006646	896	90.3471	80951	35
43	33	99.984	0.0159756	0.00434537	1041	90.195	93893	39
39	24	99.9302	0.0698102	0.00155542	895	91.2291	81650	35
39	18	98.6488	1.35124	0.163024	928	114.518	106273	35
45	35	99.9966	0.00338378	0.000778269	1089	108.55	118211	39
43	20	97.9241	2.07589	0.0978644	1165	104.945	122261	45
63	47	99.9885	0.011455	0.00451656	2613	93.5454	244434	59
57	47	95.3131	4.68694	0.735654	2234	99.1535	221509	55
71	67	98.3687	1.63129	0.536576	4127	86.4485	356773	68
63	44	100	0	0	2138	117.301	250789	54
39	21	99.8707	0.129252	0.0210692	914	95.6521	87426	36
41	21	99.913	0.0869702	0.0152938	1003	107.76	108083	36
51	22	99.976	0.0239957	0.000239957	1355	95.3432	129190	42
45	25	99.9936	0.00636487	0.00149574	1250	100.552	125690	41
39	19	99.7457	0.254317	0.0232481	848	88.5649	75103	35
51	58	98.1493	1.85068	0.472532	1908	72.5839	138490	50
39	17	100	0	0	852	106.151	90441	32
39	22	99.9783	0.0216817	0.00460736	798	92.4749	73795	32
57	50	97.426	2.57398	0.42328	2287	92.2759	211035	53
41	16	100	0	0	896	107.855	96638	36
39	17	99.9477	0.0522546	0.00111041	881	104.266	91858	35
43	18	100	0	0	1043	87.1266	90873	40
47	46	76.7543	23.2457	3.12051	2255	70.7681	159582	55
59	43	97.3612	2.63879	0.812943	3025	56.6	171215	60
43	35	98.5751	1.42492	0.331119	1575	65.7683	103585	44
39	19	96.6751	3.32486	0.305624	1006	85.5954	86109	38
65	43	99.9908	0.00922777	0.00324818	2342	92.5436	216737	56
45	45	89.1358	10.8642	1.48166	1808	70.9889	128348	45
37	20	93.5358	6.46422	0.623283	954	97.8941	93391	35
41	22	90.4043	9.59571	0.921531	1258	83.818	105443	49
43	17	100	0	0	1011	101.624	102742	36
37	14	100	0	0	688	91.6221	63036	29
43	22	99.6748	0.325245	0.0580099	1214	103.331	125444	41
49	27	99.9106	0.089407	0.0200927	1510	97.0338	146521	44
41	16	100	0	0	920	94.1609	86628	35
47	21	100	0	0	1174	81.8416	96082	41
53	37	99.9215	0.0784762	0.0189536	1796	88.6882	159284	50
41	28	98.3756	1.62445	0.122232	993	96.0896	95417	35
57	39	96.3963	3.6037	0.456457	2215	95.9386	212504	52
41	17	100	0	0	991	86.0383	85264	37
39	18	99.3735	0.626507	0.0664256	895	98.2659	87948	34
47	23	99.9892	0.0108267	0.00232775	1267	72.8998	92364	41
43	23	97.2291	2.77091	0.24667	1122	70.6667	79288	40
43	21	99.993	0.00700378	0.00147079	1051	81.5109	85668	36
59	63	85.5891	14.4109	3.24629	3739	63.6796	238098	57
45	36	99.9888	0.0112013	0.00185942	1100	81.1591	89275	38
43	23	99.9971	0.00291863	0.000671285	1141	90.0859	102788	40
37	19	99.9779	0.0221226	0.00393782	909	74.5919	67804	38
45	36	99.6138	0.386206	0.0689878	1361	74.9581	102018	44
45	36	99.991	0.0089867	0.00203699	1140	87.8491	100148	39
45	19	100	0	0	1111	106.734	118581	38
47	22	98.1281	1.87189	0.185543	1345	106.169	142797	42
39	52	89.1821	10.8179	1.84392	1604	54.5355	87475	40
43	19	100	0	0	1050	102.961	108109	37
69	35	99.9986	0.00140851	0.000492977	2434	116.676	283989	57
61	34	99.9984	0.00163555	0.000556087	2295	106.565	244566	55
57	41	99.99	0.0100489	0.00337644	1903	104.585	199026	49
39	21	98.1056	1.89439	0.231862	963	100.532	96812	34
