## Supplementary material for "Protocol for assessing DNA damage levels *in vivo* in rodent testicular germ cells in the Alkaline Comet Assay": R-script_excel_template: Testis 4 (all round cells) (6).xlsx

### Sheet: Sheet1
Head Length	Tail Length	Head Intensity	Tail Intensity	Tail Moment	Total Area	Mean Grey Level	Total Intensity	Width
39	18	99.926	0.0740291	0.0119175	899	91.6574	82400	35
69	77	87.4402	12.5598	2.9311	5048	51.7981	261477	72
59	45	99.6035	0.396499	0.107405	2246	81.2992	182598	55
53	42	99.8151	0.184851	0.0520717	1678	93.1716	156342	46
63	54	89.91	10.09	1.55969	3056	98.5537	301180	67
55	34	99.4258	0.57416	0.130438	2004	122.369	245228	48
41	26	99.6082	0.391809	0.0211336	917	99.6412	91371	34
41	36	99.183	0.817002	0.107438	949	84.0927	79804	34
49	29	98.803	1.19699	0.201936	1508	92.7394	139851	45
59	60	99.7771	0.222932	0.0810738	2547	80.1327	204098	53
43	34	99.8559	0.144133	0.0303097	1220	78.4795	95745	40
37	20	95.8815	4.11849	0.416182	908	101.91	92534	35
55	46	97.9884	2.01158	0.451814	2115	94.0416	198898	48
49	30	99.9944	0.00563468	0.00149319	1316	107.886	141978	41
37	16	100	0	0	743	93.7026	69621	33
39	18	99.9989	0.00111702	0.000201063	839	106.703	89524	32
43	33	99.9459	0.0540866	0.0128702	1145	71.0489	81351	40
41	33	99.9768	0.0232321	0.00393655	937	82.6884	77479	36
43	34	99.9912	0.00883427	0.00191409	990	102.905	101876	36
47	62	95.3394	4.66059	0.968576	1921	71.1494	136678	43
39	51	97.6789	2.32111	0.289472	1149	76.4543	87846	39
43	38	99.8209	0.179135	0.0447606	1076	80.4154	86527	39
41	34	99.9959	0.0040533	0.00117546	1043	94.6165	98685	42
39	26	99.812	0.188026	0.0284788	992	91.6784	90945	38
57	41	99.8547	0.145272	0.0461534	2102	92.677	194807	53
47	44	97.7789	2.22114	0.484951	1876	72.4526	135921	45
39	17	99.9845	0.015451	0.0023949	898	86.4866	77665	36
55	68	90.2406	9.75937	1.78432	2784	74.6519	207831	55
45	78	89.0412	10.9588	1.8432	2058	60.9446	125424	47
59	48	99.3925	0.607513	0.182784	2573	84.3179	216950	55
57	69	91.7439	8.2561	1.75541	3399	62.4428	212243	57
45	22	99.9968	0.00320503	0.000705106	1122	83.4251	93603	39
41	20	99.7307	0.269265	0.0228004	1079	95.6849	103244	37
43	34	99.9763	0.0237393	0.00652207	966	82.853	80036	36
35	20	99.579	0.421015	0.0324686	780	94.0949	73394	33
41	23	97.2454	2.75465	0.26339	992	82.8145	82152	36
61	75	95.9555	4.04454	1.20686	3298	67.8093	223635	56
67	46	99.8366	0.163416	0.0547683	2562	73.3271	187864	56
73	54	88.8657	11.1343	1.97821	4005	87.6774	351148	74
37	21	99.9799	0.0200634	0.00331715	746	100.218	74763	32
57	42	99.9741	0.0258891	0.00713868	1913	109.034	208582	50
37	16	98.4733	1.52674	0.0584803	824	99.8386	82267	35
47	30	99.9351	0.0648791	0.0136642	1293	97.7486	126389	41
47	37	99.9548	0.0451699	0.00875362	1343	95.6098	128404	44
55	39	99.6934	0.306588	0.0692846	2094	87.6953	183634	52
39	20	99.9565	0.0434788	0.00756531	973	82.7328	80499	38
41	25	99.9803	0.0197103	0.0039749	1036	88.1496	91323	39
41	24	99.9054	0.0945906	0.0150064	1040	97.5865	101490	38
63	44	99.8728	0.127163	0.0402801	2266	87.801	198957	54
41	36	98.8107	1.18929	0.144678	1053	90.472	95267	37
65	54	99.0883	0.911708	0.29072	2907	76.7073	222988	58
49	79	77.7617	22.2383	5.93029	3915	37.6107	147246	57
43	29	99.9968	0.00319027	0.000925178	984	95.565	94036	38
45	23	99.9971	0.00287668	0.000661636	1074	97.1015	104287	36
43	24	99.9968	0.00315663	0.000757592	1036	91.7355	95038	37
41	35	99.793	0.20701	0.0347396	1010	83.2218	84054	35
43	26	99.948	0.0520161	0.00883311	1089	95.3297	103814	39
39	25	98.3218	1.6782	0.178382	946	79.87	75557	34
39	17	99.0989	0.901141	0.104043	950	90.7621	86224	36
45	38	99.8145	0.185504	0.0446701	1276	94.6332	120752	40
39	25	99.9181	0.0818587	0.0176357	913	90.9858	83070	34
39	22	99.0613	0.938687	0.0984066	864	89.2697	77129	32
53	36	98.1279	1.87206	0.325574	1882	112.596	211906	48
43	58	93.0614	6.93857	1.14971	1534	81.3246	124752	43
43	18	100	0	0	1020	100.424	102432	37
49	40	97.7137	2.28633	0.22175	1651	78.1514	129028	45
37	34	99.9279	0.0721221	0.0133703	859	83.9348	72100	33
49	37	97.0348	2.96519	0.258181	1431	91.1579	130447	44
59	53	99.7046	0.295372	0.0897287	2279	82.8934	188914	53
41	26	99.5963	0.40373	0.0149821	1092	76.8929	83967	39
47	69	89.2078	10.7922	3.69682	3065	39.1318	119939	51
41	22	99.9808	0.0191865	0.0020428	874	101.378	88604	36
35	19	96.2698	3.73015	0.4372	763	118.372	90318	31
37	17	99.9427	0.0573006	0.0088243	877	109.447	95985	39
39	26	99.9793	0.0207037	0.00274324	820	94.2451	77281	33
65	60	93.5035	6.49654	1.72656	3937	65.3833	257414	62
51	29	99.3195	0.680504	0.109827	1515	96.8997	146803	44
43	33	99.8043	0.195695	0.0379373	1199	97.171	116508	39
51	45	91.3936	8.60641	1.14842	1875	103.774	194576	51
49	24	99.9825	0.0174901	0.00408356	1198	109.769	131503	38
35	19	97.813	2.18698	0.245757	854	112.385	95977	35
47	28	99.9276	0.0723701	0.00839641	1344	100.755	135415	44
39	23	99.9783	0.0217096	0.0043962	759	97.1014	73700	32
47	26	99.9745	0.0254639	0.00621479	1260	99.7365	125668	43
61	54	86.8084	13.1916	2.40312	3257	104.825	341415	63
39	17	98.2194	1.7806	0.186539	902	101.861	91879	36
41	17	100	0	0	908	94.8888	86159	36
45	19	100	0	0	1043	110.476	115226	36
41	19	99.9857	0.0143191	0.00128872	936	89.5342	83804	36
37	28	99.9582	0.0418392	0.00284066	789	115.113	90824	33
35	29	99.8136	0.186448	0.0269424	706	99.5198	70261	29
39	15	100	0	0	717	99.1576	71096	30
39	42	99.7559	0.244075	0.0458067	806	87.4318	70470	30
35	33	99.7713	0.228693	0.00834056	718	93.1783	66902	33
57	49	99.7765	0.22349	0.0642394	2102	110.478	232225	48
39	23	99.7187	0.281336	0.0353072	870	110.72	96326	33
39	17	99.9101	0.0899455	0.0127404	880	99.808	87831	34
57	27	100	0	0	1651	110.595	182592	48
43	33	99.1988	0.801182	0.108343	1188	100.861	119823	41
51	21	100	0	0	1233	117.414	144771	39
55	43	99.8581	0.141918	0.0279176	2055	92.9221	190955	57
53	37	96.7325	3.26749	0.454955	1828	99.6154	182097	50
89	59	99.7237	0.276281	0.10396	5163	83.7749	432530	84
43	23	94.2845	5.71547	0.682894	1306	108.796	142088	42
59	43	99.85	0.14997	0.0444876	2233	87.1948	194706	54
55	53	90.8898	9.11021	1.56459	2736	75.5771	206779	55
55	37	99.9845	0.015456	0.00450155	1572	98.7786	155280	43
43	19	99.9964	0.0036491	0.000693329	980	83.8898	82212	36
57	55	75.8342	24.1658	3.79155	2736	85.8575	234906	60
65	42	99.9241	0.0759167	0.0142428	2607	90.9482	237102	61
51	41	99.912	0.0880443	0.0142925	1422	95.8474	136295	43
51	38	99.9202	0.0798033	0.0193946	1423	87.1785	124055	46
55	29	99.9861	0.0139243	0.00392109	1834	97.8964	179542	51
