## Supplementary material for "Protocol for assessing DNA damage levels *in vivo* in rodent testicular germ cells in the Alkaline Comet Assay": R-script_excel_template: Testis 4 (all round cells) (7).xlsx

### Sheet: Sheet1
Head Length	Tail Length	Head Intensity	Tail Intensity	Tail Moment	Total Area	Mean Grey Level	Total Intensity	Width
41	35	97.9794	2.02055	0.230169	987	81.232	80176	36
53	58	86.3261	13.6739	2.14875	2490	84.6631	210811	54
61	58	98.9568	1.0432	0.241847	2358	83.4597	196798	55
41	29	99.9668	0.0332393	0.00848106	989	100.384	99280	37
59	73	93.8427	6.15726	1.22845	2898	78.8344	228462	57
49	43	98.94	1.06	0.194344	1637	73.766	120755	44
65	43	98.1956	1.80436	0.262119	2732	106.359	290574	61
37	16	99.9931	0.00689124	0.0011026	774	112.49	87067	33
93	63	99.8581	0.141926	0.066135	5118	101.463	519286	82
53	43	99.5491	0.450946	0.117068	1943	92.56	179844	48
39	30	99.5741	0.425852	0.0687601	935	99.4545	92990	35
85	70	98.191	1.80899	0.67536	5364	70.9855	380766	78
81	50	99.9628	0.0372375	0.0135933	3837	81.8866	314199	73
61	42	99.9304	0.0695649	0.018354	2169	91.4597	198376	54
39	18	99.9323	0.0677145	0.010053	921	83.38	76793	35
45	22	99.9888	0.0111721	0.00223441	1101	81.2979	89509	37
95	65	91.2375	8.76248	2.06975	6945	80.2706	557479	100
41	23	99.3705	0.62951	0.0509953	986	81.5213	80380	35
45	23	99.8869	0.113088	0.0203946	1273	101.416	129103	41
55	37	99.8765	0.123498	0.0303285	1982	98.8668	195954	52
53	29	99.9913	0.00867359	0.00242861	1596	86.6861	138351	45
41	18	99.9818	0.0182052	0.00307061	954	86.3669	82394	36
41	20	99.9954	0.00458884	0.000917768	937	93.0288	87168	37
39	33	98.496	1.50398	0.234997	978	83.7587	81916	34
39	18	99.9935	0.00650762	0.00114534	904	84.9923	76833	39
43	18	100	0	0	1005	101.523	102031	36
45	37	99.8236	0.176351	0.0381297	1263	96.08	121349	42
49	57	97.6391	2.36091	0.49672	1782	78.5331	139946	49
43	36	99.992	0.00798339	0.00243494	916	109.397	100208	34
43	35	99.997	0.00295698	0.000916663	1117	90.8281	101455	41
39	30	99.3511	0.648924	0.101357	1025	87.6498	89841	38
39	22	99.6685	0.331491	0.0523258	925	100.121	92612	34
55	58	89.5729	10.4271	1.41453	2356	84.9665	200181	60
41	19	100	0	0	869	88.8815	77238	35
41	29	99.9695	0.0305042	0.00408756	916	89.4716	81956	35
39	16	99.9131	0.0869176	0.00630811	831	91.3767	75934	36
37	18	99.7493	0.250743	0.0259217	854	100.871	86144	35
45	32	99.1967	0.803322	0.147053	1331	102.224	136060	40
53	38	99.9652	0.0347771	0.0115133	1639	115.79	189780	49
45	29	99.6074	0.392608	0.0656009	1140	109.032	124297	37
35	16	99.7145	0.285509	0.00947086	749	106.151	79507	34
33	17	93.9335	6.06649	0.593258	705	107.298	75645	29
41	18	99.7543	0.245672	0.011276	897	116.169	104204	35
39	18	99.918	0.0819891	0.0128603	956	113.547	108551	37
43	38	90.1261	9.87392	1.07924	1299	103.374	134283	43
47	23	99.1744	0.825612	0.09737	1388	104.891	145589	44
57	72	80.8364	19.1636	4.65301	4097	65.0513	266515	61
39	41	97.1617	2.83835	0.465511	1087	67.1251	72965	37
37	19	93.2057	6.79428	0.729221	959	108.185	103749	37
41	25	99.5237	0.476349	0.0401388	974	111.216	108324	37
35	17	99.9538	0.0461997	0.00698596	737	96.9186	71429	30
41	19	99.9482	0.0517612	0.00830904	1124	97.9724	110121	43
41	20	99.996	0.00402872	0.000805745	947	104.844	99287	35
43	22	89.2867	10.7133	1.17517	1345	100.442	135094	48
51	53	98.7158	1.28419	0.269411	1907	95.7556	182606	47
41	18	100	0	0	918	102.497	94092	35
39	16	99.975	0.0250459	0.000250459	736	113.921	83846	32
41	20	99.9961	0.00385436	0.000770871	907	85.8148	77834	38
45	18	100	0	0	1024	106.649	109209	36
41	41	98.5093	1.49073	0.317169	1375	63.0807	86736	42
45	23	99.9973	0.00273456	0.000628948	1082	101.393	109707	38
39	18	100	0	0	891	88.1807	78569	37
47	30	99.8473	0.152745	0.01347	1395	95.7391	133556	45
39	34	99.9245	0.0754564	0.0138786	907	81.8247	74215	34
39	21	99.3771	0.622865	0.0166339	866	95.6617	82843	34
55	45	98.2342	1.76583	0.280248	2132	85.2115	181671	52
49	52	99.4342	0.565771	0.163618	1639	89.723	147056	45
43	38	94.8903	5.10966	0.485631	1224	99.6127	121926	42
35	33	99.917	0.0830018	0.0134806	748	93.4198	69878	33
41	18	99.999	0.000976715	0.000175809	936	109.385	102384	36
35	16	99.7763	0.22371	0.0301194	750	89.9973	67498	34
37	34	99.9529	0.0471331	0.00998044	801	105.95	84866	33
37	32	99.9666	0.0333899	0.00801358	738	97.3957	71878	32
49	42	99.5383	0.461692	0.0837516	1427	102.909	146851	41
41	23	99.9894	0.0105679	0.00221926	904	83.74	75701	37
39	22	99.3981	0.601926	0.0184214	882	90.4127	79744	36
53	53	95.5844	4.41562	0.755961	2073	101.195	209778	50
59	62	99.0991	0.900888	0.317417	2389	86.0506	205575	51
41	22	99.9405	0.0595049	0.0117522	927	108.772	100832	36
55	48	99.5214	0.478626	0.127587	2052	98.2549	201619	52
39	17	99.9987	0.00127176	0.000190764	856	91.8586	78631	33
41	24	99.8843	0.115711	0.0240582	944	109.859	103707	36
49	36	100	0	0	1240	99.0573	122831	40
43	33	99.9962	0.00382278	0.00110861	986	79.5913	78477	39
47	21	100	0	0	1284	92.7477	119088	42
43	20	100	0	0	991	89.3713	88567	37
55	38	95.0084	4.99161	0.64534	2077	100.11	207929	54
43	22	99.337	0.662979	0.0361439	1026	80.7096	82808	38
41	30	99.6452	0.354791	0.0254939	1071	95.0047	101750	38
41	22	99.9962	0.00376771	0.000828896	989	80.5096	79624	36
43	28	99.9928	0.00722561	0.00169802	976	85.0799	83038	35
53	30	99.9701	0.0299224	0.00770109	1392	91.232	126995	45
57	31	99.9863	0.0137202	0.00406577	1976	110.655	218655	50
45	20	100	0	0	1053	95.8623	100943	38
59	31	99.9728	0.0272377	0.00156736	1950	107.317	209269	53
41	19	99.9835	0.0165017	0.00283828	948	95.8861	90900	35
61	49	90.2113	9.78872	1.65271	2458	108.871	267604	53
51	31	98.716	1.28401	0.186411	1520	86.0789	130840	43
41	23	99.6564	0.343608	0.0536404	1039	77.0289	80033	38
45	20	99.9934	0.00664923	0.00132985	1100	82.0327	90236	38
45	24	99.9933	0.00665425	0.00156375	1149	78.4752	90168	40
59	47	96.6989	3.30108	0.639418	2940	65.9544	193906	61
43	36	96.6871	3.31289	0.311326	1192	64.1686	76489	41
43	34	99.9805	0.0195143	0.00421998	1027	79.8354	81991	39
57	35	89.7608	10.2392	1.71888	2301	114.587	263664	51
57	31	99.8943	0.10569	0.0284733	1859	102.301	190178	48
45	28	99.2574	0.742588	0.0905039	1352	93.4283	126315	45
43	34	99.9461	0.0538929	0.0132936	1114	74.9542	83499	38
37	34	95.0215	4.97847	0.438537	977	82.957	81049	38
45	39	99.6454	0.354571	0.0662063	1334	88.3726	117889	44
41	19	100	0	0	917	83.928	76962	35
41	17	100	0	0	890	96.9742	86307	34
55	41	99.6436	0.356359	0.054319	2014	86.6648	174543	51
39	34	99.9847	0.0153499	0.00311721	918	92.256	84691	36
49	30	99.995	0.00497488	0.00139297	1349	89.404	120606	43
61	68	97.7181	2.2819	0.747582	2817	65.5247	184583	51
49	37	99.9687	0.0312698	0.00672301	1348	85.4058	115127	42
37	39	96.6715	3.32853	0.329583	921	80.6699	74297	35
45	24	99.977	0.0229584	0.00505085	1237	95.0719	117604	43
41	21	99.9669	0.0331342	0.00661579	926	97.7765	90541	34
47	55	95.3904	4.60961	0.783791	1945	71.874	139795	46
41	22	99.9548	0.0451977	0.00128946	898	83.7695	75225	34
53	57	90.9261	9.07391	1.62162	2481	51.7227	128324	51
43	33	99.9269	0.0731098	0.00326636	1038	81.6994	84804	37
55	63	95.7611	4.23887	0.94131	2564	70.9852	182006	52
47	23	99.9556	0.0443507	0.00526351	1280	93.3609	119502	42
53	41	99.3809	0.619058	0.0792842	1948	89.4748	174297	52
51	26	99.4	0.600047	0.0494557	1536	94.6107	145322	45
39	34	97.488	2.51198	0.261189	1023	84.8328	86784	38
