## Supplementary material for "Protocol for assessing DNA damage levels *in vivo* in rodent testicular germ cells in the Alkaline Comet Assay": R-script_excel_template: Testis 4 (PS) (1).xlsx

### Sheet: Sheet1
Head Length	Tail Length	Head Intensity	Tail Intensity	Tail Moment	Total Area	Mean Grey Level	Total Intensity	Width
49	34	89.4033	10.5967	1.38741	1814	107.448	194910	50
49	68	87.036	12.964	1.93675	2053	86.8417	178286	49
53	42	97.0371	2.96289	0.381476	1860	97.8048	181917	51
61	86	70.743	29.257	9.78599	5713	39.2156	224039	74
49	46	91.9046	8.09537	1.11061	1871	93.1176	174223	49
51	44	97.0541	2.94591	0.408363	1970	98.8036	194643	50
49	81	84.13	15.87	3.03853	2686	69.7964	187473	47
51	31	99.7367	0.263323	0.0484218	1673	105.099	175830	48
55	72	79.361	20.639	4.02703	3551	61.3489	217850	57
65	43	99.6416	0.358388	0.117413	2582	78.7804	203411	55
61	52	86.4217	13.5783	2.20695	2895	107.896	312359	64
65	40	93.6048	6.39523	1.09471	3078	122.873	378204	67
49	43	99.682	0.317996	0.073122	1590	111.152	176732	45
67	46	95.31	4.68996	0.661265	1791	102.337	183285	46
67	41	99.9742	0.0257765	0.00951016	2538	87.1284	221132	62
59	43	99.805	0.195006	0.0542249	2198	83.2898	183071	55
49	42	99.1265	0.873481	0.238962	1728	72.4803	125246	43
71	44	99.9978	0.00215165	0.000806868	2954	94.3995	278856	67
55	47	99.3726	0.627434	0.151463	2110	81.427	171811	52
69	45	99.8118	0.188206	0.0131531	2855	98.6364	281607	62
57	44	99.783	0.216956	0.0589653	2130	86.1254	183447	52
55	48	99.2326	0.767418	0.183232	2130	80.6925	171875	52
53	42	85.6369	14.3631	1.71659	2080	79.213	164763	58
61	35	99.9621	0.0378662	0.0104455	2204	98.2541	216552	54
69	46	93.7291	6.27088	0.868119	1985	92.7481	184105	48
63	48	86.192	13.808	2.38178	3257	114.376	372522	67
53	37	94.681	5.31904	0.771103	2008	103.243	207312	52
59	49	91.7629	8.23711	1.26894	2684	111.519	299316	63
