## Supplementary material for "Protocol for assessing DNA damage levels *in vivo* in rodent testicular germ cells in the Alkaline Comet Assay": R-script_excel_template: Testis 4 (PS) (2).xlsx

### Sheet: Sheet1
Head Length	Tail Length	Head Intensity	Tail Intensity	Tail Moment	Total Area	Mean Grey Level	Total Intensity	Width
49	45	95.7896	4.21041	0.605194	1877	95.9137	180030	49
49	35	99.8391	0.160906	0.0345709	1567	107.084	167800	45
51	39	97.6392	2.36077	0.383011	1884	113.812	214422	49
55	46	99.3534	0.64663	0.146276	2166	85.6062	185423	53
57	41	99.9633	0.0367165	0.0112748	1948	90.8789	177032	51
53	42	99.6636	0.336429	0.071382	1777	99.1913	176263	48
49	29	97.5015	2.49851	0.318077	1680	98.0107	164658	51
57	47	99.006	0.99402	0.210937	2125	89.4762	190137	51
59	42	99.9926	0.00736106	0.00219699	1727	102.261	176605	47
55	39	99.6405	0.359499	0.0889519	2028	107.398	217803	51
49	50	95.4491	4.55091	0.644077	1859	96.3696	179151	47
51	30	99.9087	0.0913001	0.0187225	1557	106.926	166484	46
53	30	96.6912	3.30877	0.48572	1939	117.555	227940	52
63	54	88.6142	11.3858	2.0609	2721	115.52	314329	56
57	40	98.387	1.61298	0.179492	2098	115.483	242284	53
67	86	84.8146	15.1854	4.29175	4977	67.0936	333925	65
53	32	99.9175	0.0824976	0.0194619	1671	111.713	186672	47
61	45	93.3297	6.67034	0.912648	2279	80.3462	183109	55
67	50	99.2554	0.744561	0.181599	3248	92.0055	298834	71
51	65	76.916	23.084	4.25517	3274	73.5342	240751	56
55	40	99.9791	0.0208641	0.00698947	1818	100.182	182131	50
49	78	72.5308	27.4692	4.95002	3119	77.6666	242242	56
67	27	100	0	0	2141	77.7142	166386	55
57	41	99.9666	0.0333824	0.00978488	1853	98.6136	182731	51
49	39	91.9894	8.01057	1.11871	1942	115.932	225140	53
51	46	98.836	1.16398	0.210245	1746	103.774	181189	47
61	40	99.9781	0.0218847	0.00733715	2092	83.0005	173637	53
