## Supplementary material for "Protocol for assessing DNA damage levels *in vivo* in rodent testicular germ cells in the Alkaline Comet Assay": R-script_excel_template: Testis 4 (PS) (3).xlsx

### Sheet: Sheet1
Head Length	Tail Length	Head Intensity	Tail Intensity	Tail Moment	Total Area	Mean Grey Level	Total Intensity	Width
57	54	98.0169	1.98308	0.650094	2661	78.8519	209825	53
55	37	99.4645	0.535524	0.111166	2030	97.8739	198684	51
73	66	95.3761	4.62388	0.984535	3974	86.1266	342267	69
57	44	96.443	3.55699	0.540654	2223	96.4944	214507	57
61	65	89.9681	10.0319	2.66061	3792	59.144	224274	57
57	43	99.9403	0.059727	0.0139982	2168	91.9004	199240	60
47	59	90.3126	9.68741	1.58019	2015	83.1757	167599	48
59	44	95.6706	4.3294	0.560265	2474	78.2284	193537	59
69	53	90.5602	9.43984	1.64868	3593	87.3181	313734	68
61	44	99.9932	0.00678711	0.002104	2262	104.218	235741	57
59	45	99.8514	0.148619	0.0549992	2009	97.4629	195803	51
49	64	89.8194	10.1806	1.63342	2245	72.0396	161729	49
47	22	99.3322	0.667819	0.0757636	1366	113.457	154982	45
55	37	93.8942	6.10579	0.896717	2256	98.6667	222592	55
57	43	99.8068	0.193239	0.0553829	2036	92.7726	188885	52
65	55	98.178	1.82198	0.496242	3112	98.6244	306919	57
63	41	99.9745	0.0254635	0.00851778	2246	89.175	200287	54
65	86	61.5745	38.4255	12.5232	6845	49.5083	338884	76
55	27	100	0	0	1657	97.1786	161025	47
51	51	96.1114	3.88859	0.622251	2016	90.5045	182457	48
51	24	99.0679	0.932051	0.156139	1646	108.92	179282	48
51	44	96.2454	3.7546	0.544994	1892	101.341	191738	49
51	45	99.261	0.739026	0.167327	1880	105.012	197422	50
49	65	91.1697	8.83028	1.5343	2323	70.5123	163800	50
53	28	93.9134	6.08656	0.84215	1859	121.468	225809	51
57	44	99.9294	0.0705878	0.0213553	1894	106.213	201168	49
63	42	99.9223	0.0777323	0.0265773	2296	85.1668	195543	55
71	50	92.6796	7.32036	1.25202	3807	78.4933	298824	71
75	63	99.0475	0.95253	0.326582	4179	78.229	326919	69
