## Supplementary material for "Protocol for assessing DNA damage levels *in vivo* in rodent testicular germ cells in the Alkaline Comet Assay": R-script_excel_template: Testis 4 (PS) (4).xlsx

### Sheet: Sheet1
Head Length	Tail Length	Head Intensity	Tail Intensity	Tail Moment	Total Area	Mean Grey Level	Total Intensity	Width
53	47	98.8514	1.14862	0.234486	2125	97.9586	208162	53
55	46	96.3776	3.6224	0.578952	2309	87.696	202490	53
59	34	99.974	0.0259528	0.00680491	2157	105.395	227336	53
57	38	99.9816	0.0184341	0.00427336	2109	113.176	238688	55
57	65	83.5215	16.4785	3.79111	3905	63.1296	246521	59
69	66	94.5612	5.4388	1.29888	4386	67.9325	297952	70
53	69	68.5717	31.4283	6.04933	3860	64.2839	248136	63
57	44	99.6804	0.319597	0.0746736	2033	97.4235	198062	51
61	31	99.9981	0.00188798	0.000585273	2129	99.5148	211867	53
53	46	96.4631	3.53689	0.566823	1945	97.7722	190167	48
55	49	95.5455	4.45453	0.763473	2278	87.9535	200358	49
73	44	99.8196	0.180444	0.0624952	3285	83.0018	272661	64
61	45	99.7972	0.202846	0.05945	2472	75.7824	187334	56
57	28	99.8636	0.136378	0.0292253	2016	98.2039	197979	51
57	60	90.408	9.59202	1.57753	2806	75.6636	212312	55
69	49	99.9922	0.00778369	0.00301618	2254	91.197	205558	53
49	42	99.6367	0.363334	0.086612	1579	91.5104	144495	45
57	43	98.8276	1.1724	0.120019	2058	98.1016	201893	52
53	71	78.5571	21.4429	4.5726	3663	68.19	249780	56
57	36	99.5535	0.446493	0.0938067	1923	108.432	208514	50
77	61	92.0611	7.93893	1.50577	4163	76.6995	319300	70
51	46	94.9987	5.00135	0.856715	1929	109.582	211383	49
57	42	99.8383	0.161713	0.0470247	2078	94.0366	195408	53
57	25	100	0	0	1875	114.405	214509	51
61	37	91.6163	8.38373	1.16753	2714	78.4672	212960	59
59	44	99.5592	0.440769	0.118624	2454	80.6178	197836	56
65	37	99.998	0.00200133	0.000740492	2096	95.3564	199867	51
57	43	99.8848	0.115237	0.0250967	2110	101.994	215208	54
61	51	95.7652	4.23479	0.615637	2727	79.0854	215666	60
61	50	99.786	0.21404	0.0520914	2080	95.2375	198094	52
57	42	99.8822	0.117808	0.0330946	2023	95.6678	193536	51
55	55	98.4764	1.52361	0.37712	2210	96.1045	212391	52
