## Supplementary material for "Protocol for assessing DNA damage levels *in vivo* in rodent testicular germ cells in the Alkaline Comet Assay": R-script_excel_template: Testis 4 (PS) (5).xlsx

### Sheet: Sheet1
Head Length	Tail Length	Head Intensity	Tail Intensity	Tail Moment	Total Area	Mean Grey Level	Total Intensity	Width
63	47	96.3186	3.68141	0.60617	2708	89.8863	243412	58
65	61	89.0619	10.9381	1.92577	3473	71.1117	246971	59
61	41	99.9004	0.0995749	0.0316214	2286	86.5446	197841	57
57	43	99.3323	0.66766	0.124972	2132	89.4306	190666	54
53	44	97.3189	2.68107	0.419334	2282	80.6284	183994	54
53	36	99.9324	0.0675889	0.0187334	1646	107.864	177544	47
61	81	83.5807	16.4193	5.70416	4674	55.6774	260236	63
61	44	99.6236	0.376389	0.125195	2439	80.6089	196605	54
69	42	99.9634	0.0365583	0.0136747	2731	79.126	216093	61
65	57	87.4571	12.5429	2.18188	3106	73.9202	229596	57
65	87	71.7101	28.2899	7.12681	5385	45.9974	247696	67
65	59	98.5656	1.43437	0.404306	3091	71.2957	220375	58
69	40	99.6188	0.381187	0.10154	2852	76.4386	218003	61
59	46	99.7821	0.217919	0.0607912	2465	87.8677	216594	58
59	45	98.1617	1.83826	0.345102	2405	87.5139	210471	59
63	48	92.5374	7.46265	1.14126	2926	89.1842	260953	64
65	46	99.9303	0.0697196	0.0225808	2850	92.0982	262480	61
63	52	98.8826	1.11736	0.307482	2832	74.6437	211391	56
63	35	99.8839	0.1161	0.0318578	2563	80.9906	207579	59
55	39	98.2509	1.74914	0.254631	1985	99.6534	197812	51
61	46	99.9867	0.0132643	0.0046476	2000	98.0075	196015	51
53	43	97.8818	2.1182	0.629242	2366	66.0659	156312	50
41	55	86.3659	13.6341	1.79022	1627	87.807	142862	46
45	21	99.9498	0.0502213	0.00973037	1265	100.74	127436	41
57	43	99.4473	0.552746	0.0598743	2048	88.4258	181096	52
55	77	83.8272	16.1728	3.54445	3612	63.6058	229744	54
67	38	99.9942	0.00578715	0.00204865	2476	104.683	259195	56
57	26	99.9562	0.0437881	0.00121634	2013	112.314	226089	50
53	24	100	0	0	1736	105.231	182681	47
57	32	96.2696	3.73041	0.60228	2302	112.094	258041	54
59	41	99.9973	0.00267158	0.000854906	2166	103.687	224586	53
67	50	91.1027	8.89734	1.49616	2583	109.891	283849	55
59	45	99.7794	0.220563	0.0616873	2121	93.8406	199036	51
61	84	87.7023	12.2977	4.27361	4926	56.9923	280744	57
65	48	91.9001	8.09995	1.25457	3221	83.3847	268582	63
61	50	99.0635	0.936523	0.263164	2725	75.156	204800	56
65	39	99.6085	0.391455	0.0648371	2535	93.4158	236809	58
