## Supplementary material for "Protocol for assessing DNA damage levels *in vivo* in rodent testicular germ cells in the Alkaline Comet Assay": R-script_excel_template: Testis 4 (PS) (6).xlsx

### Sheet: Sheet1
Head Length	Tail Length	Head Intensity	Tail Intensity	Tail Moment	Total Area	Mean Grey Level	Total Intensity	Width
55	55	89.512	10.488	1.71308	2650	78.1808	207179	55
63	58	99.383	0.616961	0.206397	2666	73.1388	194988	59
55	65	92.7601	7.23993	1.34625	2528	87.6982	221701	55
87	67	96.671	3.32902	0.792597	5171	99.2137	513034	81
65	45	99.9916	0.00840519	0.00289979	2426	117.699	285538	57
51	35	99.3041	0.695908	0.149058	1843	96.5258	177897	47
73	72	92.5695	7.43049	1.67399	4446	82.2528	365696	70
71	38	99.9556	0.0443834	0.00254806	3083	101.583	313180	65
97	62	89.3279	10.6721	2.48304	8033	70.214	564029	105
57	44	96.0699	3.93011	0.623862	2482	79.8501	198188	58
55	54	94.8917	5.10832	0.702025	2127	89.0165	189338	52
55	41	99.7456	0.254391	0.0602927	2055	91.4355	187900	53
57	80	83.1127	16.8873	4.18379	4171	59.1038	246522	61
47	37	99.9462	0.0538148	0.0113898	1523	103.709	157949	46
57	48	99.3752	0.624787	0.162528	2123	84.1361	178621	50
51	45	99.1894	0.8106	0.164581	1897	92.7354	175919	50
59	52	98.9026	1.09737	0.270911	2329	87.9575	204853	53
59	63	98.8435	1.15655	0.41239	2749	73.2856	201462	53
59	47	99.6646	0.335426	0.103605	2345	84.9254	199150	57
55	42	98.5026	1.49742	0.181712	1950	105.241	205220	52
59	45	99.8442	0.155792	0.0419861	2176	100.589	218882	53
61	30	99.9929	0.00708202	0.00165247	2130	99.4385	211804	52
51	47	91.8329	8.16713	1.14962	2164	87.0277	188328	51
55	50	81.9092	18.0908	3.01528	2295	115.294	264599	53
57	44	99.7072	0.292823	0.0802926	2040	94.4157	192608	50
63	39	99.8452	0.154784	0.0520683	2439	71.255	173791	56
55	62	98.1819	1.81813	0.589282	2516	71.4189	179690	49
61	41	99.9095	0.0904816	0.0295823	2180	79.5945	173516	52
59	57	92.84	7.16003	1.2537	2617	76.295	199664	53
57	48	98.8972	1.10283	0.236943	2414	82.5621	199305	56
