## Supplementary material for "Protocol for assessing DNA damage levels *in vivo* in rodent testicular germ cells in the Alkaline Comet Assay": R-script_excel_template: Testis 4 (PS) (7).xlsx

### Sheet: Sheet1
Head Length	Tail Length	Head Intensity	Tail Intensity	Tail Moment	Total Area	Mean Grey Level	Total Intensity	Width
49	40	97.6038	2.39621	0.347099	1701	100.246	170519	48
75	53	99.6562	0.343754	0.138981	3753	83.9464	315051	70
59	42	99.6986	0.301436	0.0389989	2212	84.2862	186441	56
93	54	99.2124	0.787577	0.332426	6511	79.1355	515251	84
63	61	89.2111	10.7889	1.79413	3429	84.6244	290177	74
57	59	94.8303	5.16975	0.952437	2461	85.9013	211403	54
53	51	99.654	0.345998	0.0950886	1888	95.8294	180926	49
61	42	99.356	0.644045	0.0485567	2311	100.78	232903	59
57	51	80.7679	19.2321	2.86163	2545	86.5733	220329	58
55	45	99.7282	0.271808	0.0732924	1977	100.491	198670	52
69	56	98.8428	1.15719	0.251155	3606	86.2008	310840	76
51	44	92.3407	7.65928	1.04476	1910	104.011	198661	51
53	54	89.1565	10.8435	1.63015	2239	91.9285	205828	54
57	45	93.4491	6.55086	0.821034	2088	101.512	211957	55
57	43	99.1622	0.837849	0.154664	2103	92.8493	195262	50
57	77	82.4521	17.5479	3.99761	3788	65.5576	248332	59
61	48	89.7033	10.2967	1.43615	2576	101.831	262316	61
53	43	95.5791	4.42086	0.695501	1996	94.8206	189262	50
55	61	88.0826	11.9174	2.23393	2787	80.2917	223773	56
77	60	99.0919	0.908073	0.3155	4548	71.6722	325965	73
53	83	62.0241	37.9759	8.91003	4625	60.3671	279198	66
49	57	91.9556	8.04443	1.30544	1974	84.1955	166202	44
55	34	99.9977	0.00225218	0.00076574	1772	100.229	177606	54
53	39	99.8107	0.189276	0.0406451	1763	115.075	202878	48
59	69	93.0355	6.96445	1.66287	3411	64.5107	220046	61
57	36	97.4218	2.57816	0.363393	2131	118.91	253398	53
57	67	82.5285	17.4715	4.49548	4092	62.3245	255032	61
55	39	99.8019	0.198149	0.0481414	1876	97.3833	182691	48
55	40	99.24	0.760047	0.150384	2071	92.3728	191304	51
105	74	98.5194	1.48059	0.735654	9595	53.0117	508647	101
59	34	99.7529	0.247079	0.0674027	2122	96.1277	203983	50
59	47	99.9482	0.0518413	0.0154192	2073	101.426	210257	53
79	53	99.6237	0.376261	0.111068	3962	95.3884	377929	72
55	54	89.7154	10.2846	1.95509	2681	82.1492	220242	55
55	66	81.2377	18.7623	3.24135	3193	55.44	177020	56
55	43	97.5194	2.48057	0.395418	2174	78.3643	170364	54
59	43	99.4442	0.555771	0.147574	2388	85.2936	203681	54
