## Supplementary material for "Protocol for assessing DNA damage levels *in vivo* in rodent testicular germ cells in the Alkaline Comet Assay": R-script_excel_template: Testis 4 (PS) (8).xlsx

### Sheet: Sheet1
Head Length	Tail Length	Head Intensity	Tail Intensity	Tail Moment	Total Area	Mean Grey Level	Total Intensity	Width
61	78	79.0814	20.9186	3.95207	4114	59.4208	244457	63
53	46	98.642	1.35802	0.212	1773	99.0541	175623	48
49	43	99.8363	0.163712	0.0433068	1390	107.664	149653	42
63	52	95.7336	4.2664	0.712912	3092	95.2038	294370	68
55	36	98.9633	1.03669	0.21435	1995	119.524	238451	50
59	47	99.8583	0.141657	0.0459071	2173	90.9618	197660	48
55	46	97.9926	2.00737	0.46093	2171	89.743	194832	49
55	34	99.9768	0.0232156	0.00707547	1610	117.719	189528	47
53	65	98.0979	1.90208	0.518736	2130	93.1028	198309	47
53	65	96.4221	3.57787	0.848217	2492	80.3608	200259	52
51	48	99.2282	0.771837	0.172523	1851	112.272	207816	47
53	66	95.5191	4.4809	1.15347	2607	82.5393	215180	52
57	46	99.6292	0.370814	0.0963567	2109	86.312	182032	51
73	49	99.9851	0.0148508	0.00594323	3279	104.732	343416	67
55	25	99.9941	0.00591728	0.00145959	1767	114.769	202796	48
55	47	99.6743	0.325691	0.064273	1852	95.4941	176855	51
53	41	99.8611	0.138935	0.0376908	1876	101.672	190736	51
55	47	93.396	6.604	1.01511	2277	93.9996	214037	51
51	34	99.544	0.455987	0.100337	1724	117.794	203076	46
55	44	99.7311	0.268914	0.0733329	1987	93.5747	185933	50
65	64	90.762	9.23797	2.1403	3792	65.8914	249860	60
57	45	96.6596	3.34035	0.481054	2248	86.2153	193812	54
53	51	98.0245	1.97552	0.457338	2505	76.5054	191646	57
59	39	99.9881	0.0119341	0.00395531	1892	93.0053	175966	51
59	46	99.7122	0.287807	0.0907591	2464	91.517	225498	53
61	41	99.9539	0.0460647	0.0156459	2051	91.0258	186694	52
47	38	89.5123	10.4877	1.26358	1871	91.8279	171810	54
79	58	97.9053	2.09469	0.4274	5417	77.4305	419441	87
61	34	99.9896	0.0103594	0.0033668	2184	106.078	231674	56
47	50	66.346	33.654	4.98706	2271	96.8609	219971	57
51	43	98.5476	1.45235	0.234097	1848	104.734	193548	52
53	43	99.7341	0.265859	0.0715685	1835	99.6207	182804	48
67	63	98.8981	1.10192	0.33919	3414	96.1731	328335	65
53	48	90.5926	9.40739	1.38433	2150	97.2516	209091	50
51	34	99.531	0.469044	0.0810368	1702	98.5828	167788	46
53	36	99.8505	0.149483	0.0375701	1702	100.228	170588	49
83	55	99.9391	0.0608637	0.0243288	4255	98.4651	418969	77
