## Supplementary material for "Protocol for assessing DNA damage levels *in vivo* in rodent testicular germ cells in the Alkaline Comet Assay": R-script_excel_template: Liver 5 (1).xlsx

### Sheet: Sheet1
Head Length	Tail Length	Head Intensity	Tail Intensity	Tail Moment	Total Area	Mean Grey Level	Total Intensity	Width
61	108	93.4175	6.5825	2.93484	4541	49.7672	225993	56
45	104	84.1252	15.8748	3.99825	2889	48.7764	140915	47
51	83	84.2854	15.7146	3.49761	3089	70.0851	216493	49
43	84	91.0085	8.99149	1.76623	1834	67.4575	123717	43
53	85	94.1105	5.88949	1.69486	2801	69.7362	195331	49
57	89	87.3356	12.6644	3.11333	3416	64.3206	219719	54
41	85	64.6673	35.3327	10.3405	3402	43.4827	147928	42
43	82	92.8241	7.17593	1.5228	1808	72.6372	131328	40
43	85	82.9608	17.0392	2.85864	2071	58.8271	121831	43
49	65	95.4304	4.56961	1.35429	2469	51.1418	126269	47
55	65	93.3418	6.65821	1.67644	2620	46.926	122946	50
47	76	74.6077	25.3923	4.15143	2809	73.6832	206976	54
55	104	91.9393	8.06067	2.68627	3547	64.7088	229522	52
53	84	93.2776	6.72244	2.12005	3351	63.4885	212750	51
53	80	80.2408	19.7592	4.0839	3372	63.8906	215439	51
45	75	85.2473	14.7527	3.55398	2834	50.9767	144468	46
51	60	92.0363	7.96375	1.49509	2017	65.8661	132852	46
61	76	92.8004	7.19956	2.14855	3768	60.4469	227764	57
49	60	95.7403	4.25973	0.83608	1979	75.765	149939	48
43	76	85.0775	14.9225	2.23326	1877	71.8471	134857	45
51	93	84.7561	15.2439	3.20562	3094	68.1739	210930	53
47	65	95.4925	4.50749	1.08443	1943	65.0144	126323	43
45	72	82.1615	17.8385	3.22617	2525	56.1497	141778	46
47	51	95.9836	4.01643	0.870992	1917	71.1215	136340	44
39	73	85.0673	14.9327	2.7383	2079	61.9971	128892	44
55	71	94.1621	5.83794	1.72355	3088	66.0933	204096	53
71	81	95.2062	4.79378	2.07555	5078	43.4502	220640	66
63	78	93.7913	6.20874	2.25876	3884	55.576	215857	53
45	65	83.2277	16.7723	2.96402	2309	58.2356	134466	44
57	100	85.5103	14.4897	5.20051	4933	45.182	222883	54
49	54	93.0049	6.99508	1.56892	2246	59.3344	133265	46
43	73	79.6394	20.3606	2.94624	2004	64.486	129230	45
43	58	89.1789	10.8211	1.6429	1642	71.2393	116975	42
43	72	90.6269	9.37314	1.5751	1714	71.507	122563	42
41	73	83.3125	16.6875	2.82185	2013	63.2772	127377	43
55	68	94.7847	5.21525	1.472	2889	68.415	197651	53
53	64	95.6628	4.33716	0.969073	2349	78.9557	185467	50
43	66	88.3737	11.6263	2.10169	2205	54.0567	119195	42
51	92	82.2631	17.7369	4.54024	3911	52.6055	205740	53
57	77	93.5323	6.46773	1.90102	3326	63.8909	212501	57
57	88	93.3323	6.66769	2.1791	3616	63.0227	227890	52
59	71	95.4121	4.58785	1.54615	3406	61.128	208202	55
47	75	83.7539	16.2461	3.3481	2735	53.6358	146694	47
57	70	95.0073	4.99272	1.45793	3313	63.2252	209465	55
65	127	70.194	29.806	11.4691	6909	33.2744	229893	62
57	80	92.8579	7.14211	2.07898	3415	61.5736	210274	52
57	72	83.6217	16.3783	3.29725	3587	61.9448	222196	61
65	80	93.4545	6.54551	2.43031	4786	45.4148	217355	63
49	57	88.9245	11.0755	2.16444	2530	50.7763	128464	48
53	54	93.2228	6.77722	1.48195	2584	55.6807	143879	49
