## Supplementary material for "Protocol for assessing DNA damage levels *in vivo* in rodent testicular germ cells in the Alkaline Comet Assay": R-script_excel_template: Liver 5 (2).xlsx

### Sheet: Sheet1
Head Length	Tail Length	Head Intensity	Tail Intensity	Tail Moment	Total Area	Mean Grey Level	Total Intensity	Width
57	101	84.3836	15.6164	3.78443	3954	55.4762	219353	60
43	87	83.1459	16.8541	3.33379	2316	55.9434	129565	47
45	73	93.1683	6.83168	1.68349	2064	60.7776	125445	42
49	103	71.1245	28.8755	8.35952	4597	45.8118	210597	49
51	77	91.5429	8.4571	2.1579	3044	62.3538	189805	54
55	83	94.0798	5.92016	2.03511	3233	62.3149	201464	51
43	74	93.2154	6.78465	1.53217	1910	68.1628	130191	41
41	67	84.7105	15.2895	2.48137	2050	62.3351	127787	43
43	69	91.3752	8.62479	1.71745	1932	62.4674	120687	41
69	94	94.764	5.23602	1.76927	3797	54.8659	208326	56
45	80	88.1582	11.8418	2.35058	2348	54.1746	127202	44
61	87	89.9604	10.0396	2.95589	4218	49.2127	207579	58
55	83	88.868	11.132	2.93252	3638	60.4964	220086	54
55	69	94.2362	5.76378	1.58296	2926	69.636	203755	50
43	78	82.0775	17.9225	3.49903	2394	56.0217	134116	45
51	79	94.746	5.25397	1.3959	2641	70.0791	185079	49
41	80	95.42	4.57998	1.147	1690	68.3189	115459	39
55	77	81.8521	18.1479	4.62508	4120	51.9677	214107	55
59	51	94.6027	5.39728	1.17355	2978	71.1686	211940	56
49	43	91.2484	8.7516	1.4098	1990	65.7281	130799	46
49	43	95.9653	4.03473	0.758871	1752	63.9709	112077	43
45	75	88.3318	11.6682	2.7964	2427	48.3885	117439	44
61	69	94.7615	5.23851	1.62071	3534	56.9117	201126	55
55	68	93.5231	6.47687	1.80647	3169	61.3831	194523	53
43	51	92.6968	7.30324	1.30448	1786	64.9362	115976	42
41	71	83.1775	16.8225	2.85511	1971	62.2491	122693	42
41	82	77.8385	22.1615	4.01356	2327	53.6691	124888	42
63	76	95.2663	4.73366	1.4815	3267	64.9278	212119	55
71	68	94.4004	5.59963	1.82807	4153	46.2863	192227	59
49	82	85.8491	14.1509	3.23904	3007	42.7363	128508	49
65	66	95.7772	4.22279	1.44123	4215	45.9181	193545	64
69	65	95.6661	4.3339	1.28305	4567	50.0381	228524	70
57	84	88.1075	11.8925	3.76162	4333	47.7934	207089	56
63	76	94.6893	5.31074	1.89896	3709	54.2758	201309	55
41	86	80.2359	19.7641	3.43852	2100	55.119	115750	43
43	73	93.3263	6.67373	1.36891	1755	66.135	116067	40
51	89	85.5113	14.4887	3.07548	3034	66.4759	201688	52
47	79	91.6748	8.32518	2.0552	3189	59.6294	190158	56
41	81	78.1386	21.8614	3.71403	2155	55.3582	119297	40
43	68	84.0238	15.9762	2.95368	2200	55.1445	121318	45
59	68	91.703	8.29696	2.12385	3920	48.0413	188322	59
45	64	87.0069	12.9931	2.31004	2107	59.0399	124397	43
51	77	90.4413	9.55866	2.05562	2645	70.2023	185685	47
71	74	96.2384	3.76159	1.42289	3870	51.6783	199995	58
39	47	86.1523	13.8477	1.96941	1687	70.2365	118489	43
57	77	90.6757	9.32433	2.79727	3645	53.4878	194963	54
43	82	82.4117	17.5883	4.07292	2680	46.7216	125214	42
45	70	90.5511	9.44893	2.18238	2345	50.6324	118733	43
63	67	90.7122	9.28784	2.13156	3891	48.4657	188580	59
59	70	93.4676	6.53235	1.96334	3771	49.4368	186426	55
