## Supplementary material for "Protocol for assessing DNA damage levels *in vivo* in rodent testicular germ cells in the Alkaline Comet Assay": R-script_excel_template: Liver 5 (3).xlsx

### Sheet: Sheet1
Head Length	Tail Length	Head Intensity	Tail Intensity	Tail Moment	Total Area	Mean Grey Level	Total Intensity	Width
57	71	90.8074	9.19258	2.20391	3220	61.0099	196452	53
43	81	82.5701	17.4299	3.46916	2464	50.0219	123254	43
49	63	94.5947	5.40527	1.47387	2279	59.7227	136108	43
53	54	95.5094	4.49065	0.966661	2134	63.1949	134858	44
49	64	91.7061	8.29395	1.70988	2425	57.1476	138583	47
59	86	89.373	10.627	2.66656	3966	54.4644	216006	59
49	59	91.5204	8.47959	2.25148	2706	47.6297	128886	44
45	50	91.1267	8.87328	1.62126	2005	66.3372	133006	45
49	107	77.3764	22.6236	10.7392	5222	32.9337	171980	55
55	81	88.0483	11.9517	2.53935	3342	66.9336	223692	54
53	83	84.2108	15.7892	3.88964	3945	56.0312	221043	54
51	69	78.3555	21.6445	3.79655	3041	71.2647	216716	54
53	77	87.7652	12.2348	2.54931	3143	71.5918	225013	53
59	95	83.6201	16.3799	4.22684	4585	53.0905	243420	59
59	68	92.5135	7.48645	2.16907	3621	47.1403	170695	55
55	69	88.1925	11.8075	2.82484	3341	49.9177	166775	51
49	49	94.1244	5.87561	1.09327	2276	60.533	137773	47
61	75	89.9509	10.0491	2.44392	4219	57.3176	241823	61
57	97	78.6148	21.3852	5.78722	5518	43.2302	238544	64
51	58	94.2533	5.74675	1.52995	2529	51.7837	130961	45
63	87	92.0271	7.97292	2.54946	4361	58.4327	254825	59
55	79	79.4712	20.5288	4.18634	3626	60.7692	220349	56
45	70	81.5649	18.4351	3.39907	2759	49.8992	137672	48
61	99	81.632	18.368	5.50291	5259	42.1886	221870	60
67	68	94.9957	5.00432	1.64584	4427	54.9063	243070	64
53	50	94.5211	5.47887	1.20288	2516	58.5064	147202	50
49	79	87.4279	12.5721	3.2744	3222	40.684	131084	49
55	56	96.6214	3.37856	0.911691	2583	57.4437	148377	51
53	57	95.4182	4.5818	1.22394	2775	55.2991	153455	52
51	51	93.4652	6.53481	1.39268	2641	56.8012	150012	53
47	58	92.8344	7.16555	1.38668	1969	66.8085	131546	43
57	85	88.7922	11.2078	3.06121	3886	57.3821	222987	58
53	48	96.3958	3.60416	0.914895	2342	61.0239	142918	48
59	68	83.4342	16.5658	3.4089	4400	54.5784	240145	64
65	73	91.1496	8.85036	2.50347	4534	51.3712	232917	62
47	61	97.493	2.50703	0.672154	1889	63.8332	120581	43
61	73	95.4338	4.5662	1.50736	3499	63.5596	222395	55
47	63	88.0032	11.9968	2.40136	2277	56.6794	129059	44
51	78	81.5353	18.4647	3.57418	3254	64.3931	209535	54
51	82	87.2376	12.7624	2.6592	2976	65.1435	193867	50
61	82	79.1454	20.8546	4.22237	3599	58.4073	210208	52
55	67	96.2248	3.77516	1.14669	2727	69.1122	188469	52
47	59	85.2898	14.7102	3.01087	2740	44.4401	121766	46
53	64	95.2008	4.79923	1.53138	2918	44.1583	128854	52
55	52	95.7736	4.22636	0.941552	2255	55.1286	124315	46
49	73	95.1478	4.85219	1.40946	2392	51.8161	123944	44
53	87	87.2316	12.7684	4.74772	4545	29.4612	133901	56
57	63	91.8773	8.12269	1.83364	3494	55.4708	193815	61
49	63	93.5136	6.48644	1.88741	2706	45.7945	123920	47
51	51	97.5441	2.45592	0.61227	1979	63.5356	125737	45
