## Supplementary material for "Protocol for assessing DNA damage levels *in vivo* in rodent testicular germ cells in the Alkaline Comet Assay": R-script_excel_template: Testis 5 (all round cells) (1).xlsx

### Sheet: Sheet1
Head Length	Tail Length	Head Intensity	Tail Intensity	Tail Moment	Total Area	Mean Grey Level	Total Intensity	Width
53	97	66.9235	33.0765	9.91649	5514	45.2798	249673	62
39	49	88.2821	11.7179	1.73333	1252	66.881	83735	34
45	77	88.0941	11.9059	2.3737	2231	59.9767	133808	49
41	65	85.9472	14.0528	3.08024	2079	40.4747	84147	39
39	46	92.0658	7.93424	1.15056	1243	74.8206	93002	35
37	44	95.5105	4.48953	0.649384	1058	84.275	89163	33
57	80	84.0889	15.9111	3.47399	3298	62.43	205894	50
75	102	91.1754	8.82457	3.29679	7037	51.2846	360890	80
45	76	86.3653	13.6347	3.26532	2697	32.9292	88810	53
57	80	90.5807	9.41927	2.99564	3821	55.8417	213371	53
43	64	90.3768	9.62319	1.74863	1882	62.2003	117061	44
37	52	87.6281	12.3719	1.94119	1417	54.9372	77846	36
41	48	97.808	2.192	0.402098	1069	89.9607	96168	34
51	78	90.3523	9.6477	2.03575	2575	76.4567	196876	49
45	58	94.1951	5.8049	1.11226	1835	72.0992	132302	48
57	66	95.6304	4.36959	0.973726	2604	91.8318	239130	54
41	79	90.1518	9.8482	1.57342	1546	77.8047	120286	40
45	48	96.4985	3.50152	0.701771	1624	76.3744	124032	41
59	107	85.1795	14.8205	6.08062	5240	45.4498	238157	55
45	67	90.2364	9.7636	1.86843	1959	68.8612	134899	42
43	42	97.6025	2.39746	0.447555	1225	74.5347	91305	35
41	39	99.1065	0.893526	0.160567	991	75.439	74760	34
69	53	98.8539	1.14606	0.323186	3268	71.6625	234193	68
65	70	94.3592	5.64084	1.68505	3937	50.5809	199137	62
61	70	96.2272	3.77277	1.29309	3406	61.1204	208176	56
55	83	91.139	8.86098	2.04438	3149	62.6666	197337	54
39	57	96.7735	3.22651	0.537887	1152	75.1155	86533	36
37	50	94.6749	5.32507	0.530701	954	78.9549	75323	35
43	73	95.6312	4.36877	0.929332	1619	75.6393	122460	41
33	47	94.3476	5.65237	0.829552	970	74.068	71846	31
55	89	89.9503	10.0497	2.1818	2833	69.0671	195667	50
35	50	97.0046	2.99538	0.493091	873	99.8866	87201	29
55	50	92.1169	7.8831	1.40286	2299	98.6468	226789	52
59	89	94.84	5.16002	1.43644	3081	64.9075	199980	63
39	36	99.5899	0.41012	0.0915689	897	75.5686	67785	34
41	58	91.0326	8.96741	1.48015	1524	80.0361	121975	39
49	75	76.0505	23.9495	4.47855	2948	82.4481	243057	54
55	78	96.3475	3.6525	1.07559	2704	73.6202	199069	52
53	55	90.7076	9.29239	1.55943	2158	104.583	225690	50
37	40	98.0525	1.94752	0.337111	896	97.308	87188	30
55	69	93.1537	6.84627	1.48045	2382	98.0512	233558	48
33	31	92.0326	7.96743	1.02226	831	91.7846	76273	29
35	55	94.8382	5.16183	0.806921	1029	76.4752	78693	33
53	64	93.195	6.805	1.47279	2430	75.5798	183659	49
35	27	96.748	3.25202	0.473642	814	81.6351	66451	30
37	57	92.5456	7.45438	1.09475	964	95.2822	91852	30
49	47	95.0632	4.93684	0.95956	2120	54.8915	116370	48
35	40	98.2091	1.79093	0.261116	825	78.7806	64994	33
37	52	95.3769	4.62308	0.681321	1049	87.4709	91757	33
51	72	79.1222	20.8778	4.18427	3284	41.8289	137366	50
43	47	90.5675	9.43246	1.37081	1862	60.8942	113385	45
