## Supplementary material for "Protocol for assessing DNA damage levels *in vivo* in rodent testicular germ cells in the Alkaline Comet Assay": R-script_excel_template: Testis 5 (all round cells) (2).xlsx

### Sheet: Sheet1
Head Length	Tail Length	Head Intensity	Tail Intensity	Tail Moment	Total Area	Mean Grey Level	Total Intensity	Width
53	42	97.0864	2.91364	0.371423	1738	90.0293	156471	46
59	57	98.2921	1.70794	0.531851	2762	68.1741	188297	64
47	56	96.7987	3.20134	0.669921	1476	107.911	159277	38
43	46	90.4413	9.55865	1.53342	1647	76.6685	126273	43
49	56	97.33	2.66997	0.767943	2104	59.2956	124758	46
53	63	96.8811	3.11885	0.926754	2768	65.9447	182535	51
47	70	85.9777	14.0223	2.88691	2528	47.1278	119139	44
65	53	98.3856	1.61438	0.439797	3157	60.452	190847	68
39	65	97.9925	2.00747	0.575601	1249	57.4315	71732	38
37	35	99.103	0.89696	0.130959	977	73.9447	72244	36
61	96	91.3289	8.67108	2.76769	4118	49.7963	205061	57
39	52	91.5714	8.42865	1.12903	1189	77.8713	92589	35
49	66	96.4993	3.5007	0.839851	2198	67.4504	148256	49
49	70	95.6775	4.3225	0.882184	1794	66.6962	119653	46
41	27	98.6049	1.39511	0.247222	930	98.5011	91606	34
51	79	83.4345	16.5655	2.96252	2617	72.405	189484	50
51	66	75.4399	24.5601	4.39317	2805	85.5148	239869	57
43	38	96.3233	3.67671	0.599147	1400	86.0629	120488	40
45	62	96.5271	3.47288	0.690906	1590	79.8642	126984	42
37	42	97.3701	2.62993	0.436419	1040	70.7462	73576	34
53	49	98.0582	1.94181	0.423431	1861	87.8877	163559	45
43	39	98.5005	1.49947	0.315453	1204	80.9809	97501	36
37	33	98.6918	1.3082	0.214031	913	88.9157	81180	34
45	49	94.3273	5.67269	0.813057	1497	84.5264	126536	40
55	84	86.4446	13.5554	3.42094	3775	57.9619	218806	53
39	35	95.9149	4.08514	0.652652	1074	92.1723	98993	34
35	47	93.2091	6.79092	0.854558	1006	88.1044	88633	33
43	49	89.798	10.202	1.38567	1617	80.0829	129494	42
57	103	83.867	16.133	4.74833	4763	44.8209	213482	55
59	77	91.1467	8.85327	2.32504	3825	54.7783	209527	57
55	54	97.7705	2.22951	0.488048	1979	64.095	126844	49
37	57	94.2594	5.7406	1.02566	1218	66.2323	80671	35
51	88	82.6084	17.3916	5.21393	3577	35.1392	125693	46
59	82	95.731	4.26903	1.41726	3355	58.5159	196321	57
41	36	97.0376	2.96236	0.507745	1090	73.7385	80375	34
35	44	90.0352	9.96485	1.21783	1037	73.7888	76519	34
39	49	96.2947	3.70528	0.647177	1237	75.7947	93758	38
37	48	96.8545	3.14552	0.532814	1027	68.814	70672	31
47	67	98.7356	1.26435	0.308786	1434	53.3898	76561	41
55	67	92.2029	7.79713	1.75573	3472	56.284	195418	58
37	55	97.6228	2.37721	0.439155	1008	70.1518	70713	33
53	65	88.7422	11.2578	2.30708	3213	57.9051	186049	56
55	88	89.661	10.339	3.51186	4191	49.4846	207390	54
45	43	98.3669	1.63314	0.38599	1418	57	80826	40
57	58	89.5801	10.4199	2.01497	2957	68.1853	201624	56
43	94	68.8782	31.1218	8.46078	3478	33.3818	116102	48
51	62	91.8422	8.15784	1.5186	2298	82.5744	189756	48
41	37	98.1844	1.81563	0.306561	1050	86.2876	90602	33
35	32	95.1522	4.84781	0.724183	929	86.8192	80655	31
51	68	89.1103	10.8897	2.46673	3070	66.5124	204193	51
43	30	98.7415	1.25852	0.232467	1223	80.888	98926	38
41	41	98.8989	1.10107	0.195068	1085	77.8461	84463	36
69	42	99.4382	0.561822	0.192068	4100	51.6178	211633	72
61	57	95.264	4.73602	1.25958	3363	58.039	195185	60
