## Supplementary material for "Protocol for assessing DNA damage levels *in vivo* in rodent testicular germ cells in the Alkaline Comet Assay": R-script_excel_template: Testis 5 (all round cells) (3).xlsx

### Sheet: Sheet1
Head Length	Tail Length	Head Intensity	Tail Intensity	Tail Moment	Total Area	Mean Grey Level	Total Intensity	Width
41	41	97.2022	2.79777	0.436987	1136	84.0079	95433	36
37	35	99.01	0.990042	0.174202	897	77.922	69896	32
49	45	97.5015	2.49849	0.550496	2039	72.177	147169	51
41	56	90.2911	9.70887	1.8231	1732	52.8314	91504	44
45	55	91.3156	8.68438	1.43436	1861	73.396	136590	43
45	35	98.2464	1.75359	0.387014	1293	58.1725	75217	36
63	70	94.4676	5.53238	2.00678	4358	46.3747	202101	60
45	48	90.3095	9.69049	1.44847	1913	64.7538	123874	44
49	54	90.1567	9.84327	1.66668	2400	73.9846	177563	49
59	104	74.057	25.943	6.81671	4950	49.3248	244158	58
55	70	94.4998	5.50021	1.72461	3161	61.1636	193338	54
39	43	98.525	1.47499	0.282673	1089	79.5014	86577	37
43	28	98.3489	1.65113	0.29742	1186	81.8592	97085	38
49	81	86.473	13.527	3.25695	3322	54.637	181504	52
51	85	69.8132	30.1868	5.52957	3243	70.4147	228355	55
43	28	99.1217	0.878349	0.169463	1141	89.8028	102465	35
51	51	95.6304	4.36964	0.920312	1803	52.4088	94493	41
41	38	98.7242	1.27582	0.239766	1015	89.5783	90922	34
41	66	85.9284	14.0716	5.59104	1796	73.8035	132551	43
39	88	76.6558	23.3442	4.82298	2271	46.0343	104544	39
51	82	85.1879	14.8121	2.96231	2950	65.7546	193976	51
39	50	94.0403	5.95971	0.854132	1107	80.365	88964	33
43	45	97.9506	2.04943	0.417569	1264	79.2903	100223	37
35	47	92.0763	7.92367	0.85973	888	85.7421	76139	32
43	35	98.8112	1.1888	0.252228	1184	83.7635	99176	36
39	58	93.603	6.39699	1.35019	1490	57.6718	85931	36
47	77	96.8308	3.16922	1.15068	2156	52.7746	113782	43
53	85	84.052	15.948	3.29124	3168	68.917	218329	55
37	40	96.2	3.8	0.673899	1055	82.3896	86921	33
37	43	96.2291	3.77088	0.458384	927	103.129	95601	32
63	90	87.4024	12.5976	3.89752	4532	45.2584	205111	55
37	39	97.3511	2.6489	0.328069	998	76.7134	76560	34
37	39	95.1327	4.86728	0.722648	968	86.3202	83558	33
35	50	98.021	1.97901	0.327366	868	80.5691	69934	32
57	53	99.1343	0.865677	0.23662	2263	88.156	199497	51
39	53	96.9971	3.00285	0.572839	1288	71.6452	92279	37
39	43	93.3777	6.62229	0.909469	1224	72.665	88942	37
43	41	96.7951	3.20492	0.561231	1186	78.7943	93450	33
47	47	90.4679	9.53208	1.36482	1767	79.219	139980	43
51	92	83.1518	16.8482	3.66765	3157	64.6535	204111	49
47	53	93.5335	6.46649	1.33753	1812	80.6672	146169	41
37	42	98.2887	1.71129	0.296072	938	79.2431	74330	33
41	51	97.7308	2.26916	0.420789	1152	99.4618	114580	36
49	83	80.509	19.491	3.70967	2848	73.3069	208778	51
57	99	84.7578	15.2422	4.20521	4309	50.0102	215494	59
39	44	97.7657	2.23435	0.397215	1061	75.1272	79710	35
41	48	96.9686	3.03139	0.520182	1193	76.9816	91839	38
37	44	94.2293	5.77073	0.818519	1147	61.4289	70459	37
63	70	89.9961	10.0039	2.14734	3888	50.3251	195664	62
47	82	64.5543	35.4457	6.42899	2962	81.7438	242125	54
65	77	86.3899	13.6101	3.41483	4983	60.5406	301674	69
41	66	88.0603	11.9397	1.872	1725	65.8719	113629	41
53	99	76.2947	23.7053	6.41799	4614	49.562	228679	55
41	52	95.4812	4.51878	0.844735	1285	63.9097	82124	34
39	45	93.4255	6.57454	0.994818	1273	67.3048	85679	37
43	57	91.8099	8.1901	1.59866	1746	52.315	91342	37
51	99	70.8015	29.1985	8.8123	4965	41.0697	203911	56
35	26	95.614	4.38598	0.557374	838	86.4928	72481	30
35	33	98.4352	1.56481	0.237059	847	105.554	89404	31
43	50	92.8765	7.12355	1.13066	1538	75.5293	116164	42
