## Supplementary material for "Protocol for assessing DNA damage levels *in vivo* in rodent testicular germ cells in the Alkaline Comet Assay": R-script_excel_template: Testis 5 (all round cells) (4).xlsx

### Sheet: Sheet1
Head Length	Tail Length	Head Intensity	Tail Intensity	Tail Moment	Total Area	Mean Grey Level	Total Intensity	Width
71	66	96.9158	3.08417	1.1511	5040	47.902	241426	82
41	51	96.9668	3.03321	0.59473	1323	72.4656	95872	35
39	49	96.9853	3.01467	0.45783	1151	60.9531	70157	38
61	93	83.0728	16.9272	4.75875	5516	40.2333	221927	65
35	89	84.5199	15.4801	2.90741	1429	51.0553	72958	33
51	84	77.6219	22.3781	4.71759	3509	60.6865	212949	53
57	99	89.1655	10.8345	3.7462	4263	51.4337	219262	55
43	46	98.1917	1.80827	0.348175	1166	88.1218	102750	36
53	99	78.5001	21.4999	5.72807	4419	45.1899	199694	55
35	35	95.1173	4.88269	0.726837	961	71.5858	68794	31
45	59	85.9386	14.0614	1.98429	1624	77.2913	125521	41
35	59	91.1369	8.86311	1.17841	1030	83.1087	85602	33
39	46	97.054	2.94605	0.524426	1184	67.859	80345	38
57	74	89.3825	10.6175	2.16621	2986	67.5278	201638	53
41	53	98.1465	1.8535	0.367572	1195	83.4335	99703	38
37	46	96.0529	3.9471	0.596545	970	90.8928	88166	32
37	44	96.5486	3.45145	0.523676	931	89.9388	83733	32
51	73	92.5125	7.4875	1.76951	2750	69.5316	191212	52
35	37	97.2195	2.78048	0.385156	938	72.3518	67866	33
41	46	97.7482	2.25183	0.320686	1106	89.0976	98542	36
43	65	89.0555	10.9445	1.81219	1718	80.2969	137950	46
57	62	82.3283	17.6717	3.73179	3658	64.3904	235540	61
79	102	92.0596	7.94041	4.13875	6877	51.4502	353823	79
51	93	88.8276	11.1724	2.52808	2968	69.2796	205622	52
37	34	99.3791	0.620947	0.0923003	849	85.3592	72470	32
39	56	97.5098	2.49018	0.391946	988	74.9504	74051	33
51	85	94.8679	5.13212	2.18345	3008	45.4545	136727	46
35	37	97.5223	2.47767	0.29947	897	79.8662	71640	33
75	74	88.538	11.462	3.013	7354	53.0245	389942	89
41	20	99.9957	0.004332	0.000866401	1007	91.6941	92336	38
37	69	90.8543	9.14565	1.47138	1346	54.6545	73565	40
57	93	88.5588	11.4412	3.11475	3820	56.8673	217233	56
39	31	98.329	1.67103	0.302693	1058	94.1767	99639	35
51	51	97.8694	2.13061	0.471602	1893	70.5388	133530	45
39	55	91.4014	8.59858	1.36758	1409	57.885	81560	42
53	56	97.4089	2.59111	0.680957	2147	66.5095	142796	46
39	40	97.7018	2.29818	0.346794	1080	73.0046	78845	34
39	51	98.1411	1.85889	0.329263	1075	82.2698	88440	36
39	52	98.0247	1.97531	0.350121	1010	81.802	82620	34
37	55	93.4787	6.5213	0.966773	1046	75.499	78972	32
39	56	95.9727	4.02726	0.565251	1090	82.511	89937	34
39	99	71.5421	28.4579	5.94143	3973	58.3851	231964	57
41	41	99.2641	0.735924	0.141443	954	97.8532	93352	33
37	42	98.9822	1.01776	0.184123	873	80.3597	70154	32
61	71	96.2898	3.71021	0.967603	2720	82.8993	225486	54
43	71	93.356	6.64397	0.972818	1433	81.7683	117174	40
47	98	74.6727	25.3273	4.69229	3162	63.8697	201956	54
35	35	99.3684	0.631626	0.112866	728	91.3393	66495	31
45	49	97.1009	2.89915	0.585929	1588	74.6549	118552	46
53	74	81.4669	18.5331	3.55759	3111	59.1398	183984	52
59	81	84.0801	15.9199	4.99697	4329	52.4033	226854	55
35	51	96.2383	3.76165	0.691421	1103	61.6519	68002	31
35	47	98.3362	1.66382	0.255396	848	77.9634	66113	33
55	79	93.4406	6.5594	1.74824	2718	70.3595	191237	49
43	52	97.3587	2.64134	0.528732	1549	72.2485	111913	40
41	57	92.1635	7.83651	1.41704	1788	65.6952	117463	43
45	87	82.3451	17.6549	4.85927	3281	36.1048	118460	49
57	103	69.8552	30.1448	11.4723	6345	37.5822	238459	66
55	103	57.5768	42.4232	16.619	6799	34.1262	232024	71
37	42	97.536	2.46403	0.360201	875	87.3829	76460	33
47	43	97.7045	2.29552	0.450269	1737	79.6275	138313	48
37	44	90.1427	9.85732	1.00145	1065	63.4404	67564	36
