## Supplementary material for "Protocol for assessing DNA damage levels *in vivo* in rodent testicular germ cells in the Alkaline Comet Assay": R-script_excel_template: Testis 5 (all round cells) (5).xlsx

### Sheet: Sheet1
Head Length	Tail Length	Head Intensity	Tail Intensity	Tail Moment	Total Area	Mean Grey Level	Total Intensity	Width
71	58	88.0842	11.9158	2.74741	6049	69.4715	420233	83
43	47	97.3011	2.69888	0.555274	1469	88.5071	130017	38
59	64	95.5477	4.45229	1.32185	3396	71.1708	241696	62
45	22	99.9798	0.0201849	0.0042792	1127	87.9184	99084	37
51	37	99.3945	0.605488	0.134287	1686	79.1495	133446	51
41	35	97.1444	2.85564	0.465156	1083	84.0055	90978	34
49	44	99.2798	0.720233	0.14886	1476	57.2873	84556	41
45	58	94.2567	5.74326	1.14219	1819	68.0962	123867	41
39	39	98.5493	1.45066	0.2572	990	76.0364	75276	33
53	85	88.2501	11.7499	2.61186	2980	73.0493	217687	51
47	88	87.7404	12.2596	3.00414	2373	63.8011	151400	42
53	93	87.6393	12.3607	3.40472	3587	59.4051	213086	53
39	44	98.0359	1.96407	0.366146	1014	88.2722	89508	32
59	77	91.2442	8.75576	2.60761	4202	55.2244	232053	67
53	71	91.5849	8.41508	1.99202	2501	61.9164	154853	49
51	72	88.0156	11.9844	2.30368	2662	72.8565	193944	51
37	83	87.5545	12.4455	3.51236	2000	36.206	72412	39
43	48	97.2396	2.76039	0.507075	1320	79.5068	104949	43
41	53	98.209	1.79104	0.336899	1053	86.6401	91232	33
35	47	90.2947	9.7053	1.26051	975	85.441	83305	32
57	97	82.2882	17.7118	5.22441	4576	56.3411	257817	57
55	82	87.4056	12.5944	2.44468	2960	67.45	199652	57
35	34	95.536	4.46402	0.524245	880	98.5659	86738	31
43	41	97.6004	2.39956	0.491427	1224	83.0082	101602	35
67	94	85.1117	14.8883	4.3864	5432	40.8108	221684	68
37	31	98.5542	1.44578	0.218494	877	85.4926	74977	32
49	48	95.319	4.68099	0.916798	1831	75.3364	137941	44
39	42	98.5489	1.45106	0.252002	1079	89.3531	96412	36
41	26	96.6799	3.32006	0.485365	1215	79.5514	96655	42
57	57	97.0673	2.93268	0.669833	2379	95.4872	227164	49
39	34	99.0499	0.950068	0.177886	977	77.1372	75363	33
67	96	92.2698	7.73024	3.22594	5703	39.4664	225077	64
41	59	92.0384	7.96162	1.02842	1191	72.2821	86088	37
39	42	99.3809	0.619078	0.121851	926	80.2419	74304	33
39	25	97.9774	2.02258	0.252075	927	82.9364	76882	32
37	48	97.9286	2.07137	0.403616	996	73.5793	73285	31
49	88	80.8795	19.1205	3.55319	2695	76.8508	207113	51
45	69	90.5576	9.44237	1.70465	2195	65.3189	143375	50
37	61	95.4568	4.54315	0.779331	1073	92.0652	98786	32
37	24	99.1651	0.834924	0.135959	860	82.8651	71264	32
39	25	99.2147	0.785313	0.135081	942	90.8397	85571	33
43	48	86.5064	13.4936	2.57825	2131	50.221	107021	46
43	63	88.6896	11.3104	1.82254	1859	70.66	131357	44
51	81	92.8599	7.14011	1.83323	2638	78.8772	208078	48
43	42	96.7912	3.20884	0.584904	1427	71.6748	102280	42
43	42	94.7332	5.26679	0.666649	1224	78.1969	95713	37
55	60	93.6048	6.39521	2.02538	3470	42.3452	146938	56
37	36	98.8868	1.11323	0.214422	997	72.0792	71863	36
59	94	90.5146	9.48539	3.24986	4180	49.0177	204894	55
43	51	95.6073	4.39269	0.908108	1704	74.8415	127530	42
37	57	97.4463	2.55367	0.428862	991	91.2795	90458	33
33	49	90.916	9.08396	1.21341	970	93.1062	90313	33
49	87	78.4468	21.5532	3.97932	2776	74.0011	205427	50
47	46	90.4001	9.5999	1.47514	1850	67.4162	124720	46
41	54	93.7242	6.27581	1.20175	1692	62.6915	106074	40
57	74	92.7656	7.23443	2.34566	4222	35.9157	151636	65
