## Supplementary material for "Protocol for assessing DNA damage levels *in vivo* in rodent testicular germ cells in the Alkaline Comet Assay": R-script_excel_template: Testis 5 (all round cells) (6).xlsx

### Sheet: Sheet1
Head Length	Tail Length	Head Intensity	Tail Intensity	Tail Moment	Total Area	Mean Grey Level	Total Intensity	Width
35	25	99.3035	0.696495	0.106729	876	85.0639	74516	34
55	52	89.1325	10.8675	1.80771	2602	72.4608	188543	55
41	46	97.4482	2.5518	0.491106	1133	65.6478	74379	34
39	36	98.8172	1.18277	0.220347	970	73.9134	71696	32
39	62	93.7108	6.28923	1.0595	1119	66.6273	74556	32
41	41	98.5916	1.40842	0.269733	1135	83.0123	94219	39
55	86	95.6521	4.34792	1.72397	3008	59.4638	178867	47
41	43	93.8437	6.1563	0.941057	1246	76.8764	95788	35
37	41	92.0487	7.95132	1.04761	1062	72.5697	77069	34
41	40	96.8805	3.11953	0.576708	1215	79.4148	96489	35
57	85	92.6811	7.31886	2.39758	3672	57.5594	211358	56
55	56	94.5674	5.43258	1.22258	2631	83.138	218736	52
49	79	92.3092	7.69084	2.31135	2621	50.1595	131468	48
39	24	99.2389	0.76106	0.119527	1014	76.9714	78049	36
43	42	98.4942	1.50584	0.323218	1344	67.7917	91112	40
49	100	76.9821	23.0179	6.50932	4694	45.4574	213377	60
39	39	97.3316	2.66844	0.525919	1137	78.1143	88816	34
39	49	98.424	1.57602	0.288257	1030	80.8845	83311	34
41	32	98.9551	1.04493	0.186716	1073	83.5704	89671	35
55	45	96.0838	3.91618	0.648799	2143	86.6024	185589	51
43	43	98.1099	1.89014	0.325411	1225	90.0914	110362	38
73	99	91.0543	8.94574	4.04959	6783	50.0865	339737	70
37	40	94.7433	5.25668	0.78763	1129	81.3003	91788	36
45	86	85.6399	14.3601	3.26946	2753	59.3019	163258	54
55	81	91.6024	8.39761	2.25959	3338	71.6165	239056	54
39	90	81.8808	18.1192	3.77135	1846	48.6934	89888	36
61	88	84.9781	15.0219	4.64612	5094	45.8905	233766	63
55	76	90.4785	9.5215	2.88174	3900	51.3036	200084	54
49	71	95.3028	4.6972	1.35229	2342	63.4769	148663	48
65	102	84.1169	15.8831	5.20326	6222	40.3563	251097	70
41	40	97.5909	2.40911	0.329915	1082	85.8956	92939	35
47	91	95.567	4.43298	1.30209	2088	73.6815	153847	43
47	43	98.2423	1.7577	0.375358	1337	74.8923	100131	37
43	51	84.6554	15.3446	2.23156	1794	77.1388	138387	44
39	25	96.066	3.93404	0.47881	1071	89.9757	96364	36
43	51	85.9166	14.0834	2.00128	1839	74.056	136189	44
41	47	98.1401	1.85985	0.378213	1126	83.6599	94201	33
35	44	98.7649	1.23507	0.207218	814	84.1499	68498	32
43	48	96.7256	3.27437	0.745358	1456	60.8077	88536	40
37	47	97.5501	2.4499	0.391631	941	90.3549	85024	32
57	86	84.6371	15.3629	4.88845	4288	54.5114	233745	58
59	52	99.4151	0.584909	0.155619	2267	95.6268	216786	52
53	76	91.2358	8.76423	2.1981	3140	65.6984	206293	52
39	42	98.5044	1.4956	0.254986	1107	70.0641	77561	37
51	93	79.7474	20.2526	5.86052	3834	35.6698	136758	51
47	47	98.9073	1.09274	0.239739	1385	69.6426	96455	38
49	58	97.1804	2.81962	0.772655	2738	59.6494	163320	52
49	87	74.1781	25.8219	4.25088	2748	68.6259	188584	51
37	29	98.6566	1.34341	0.2059	884	85.0475	75182	33
53	73	90.971	9.02897	1.82732	2705	68.7989	186101	50
59	78	89.4178	10.5822	2.68114	3792	55.6646	211080	56
39	44	94.5612	5.43875	0.807082	1161	74.9716	87042	34
39	34	99.7299	0.270142	0.0582646	882	73.8673	65151	32
47	79	81.2612	18.7388	5.45111	3224	37.9218	122260	47
43	38	99.0608	0.939187	0.183565	1346	74.5958	100406	42
63	49	99.327	0.673036	0.210103	3011	73.624	221682	63
73	90	89.7146	10.2854	4.27076	5462	36.6792	200342	65
55	51	96.6524	3.34764	0.933931	2923	47.9706	140218	57
51	100	83.0284	16.9716	5.99969	6077	40.9457	248827	72
