## Supplementary material for "Protocol for assessing DNA damage levels *in vivo* in rodent testicular germ cells in the Alkaline Comet Assay": R-script_excel_template: Testis 5 (all round cells) (7).xlsx

### Sheet: Sheet1
Head Length	Tail Length	Head Intensity	Tail Intensity	Tail Moment	Total Area	Mean Grey Level	Total Intensity	Width
55	60	94.5181	5.48192	1.47264	2772	66.7944	185154	51
39	33	95.4815	4.51852	0.719792	1142	64.8818	74095	36
63	66	93.2106	6.78944	1.61456	3654	68.315	249623	61
45	53	92.6415	7.35852	1.49365	2190	51.7836	113406	50
37	35	98.6316	1.3684	0.221558	980	80.0133	78413	41
39	40	98.4969	1.50306	0.259511	974	87.9795	85692	33
65	83	90.1985	9.80154	3.62594	4737	43.9523	208202	60
55	83	89.4368	10.5632	2.68904	3232	63.9511	206690	56
41	57	93.1882	6.81183	1.35759	1741	61.4618	107005	47
55	72	91.274	8.72604	2.50133	3625	54.3534	197031	55
37	55	93.7239	6.27608	1.20513	1423	60.9571	86742	38
43	50	99.081	0.918999	0.194144	1029	85.8669	88357	33
49	34	92.189	7.81097	1.05651	1749	85.3573	149290	46
43	43	97.0481	2.95187	0.538029	1308	63.0657	82490	37
43	43	98.2317	1.76827	0.39086	1319	57.2813	75554	37
59	86	89.6007	10.3993	3.35476	4660	47.4159	220958	61
61	92	90.1589	9.84113	3.2809	4493	49.172	220930	57
35	56	92.1156	7.88435	1.30054	1279	61.8202	79068	35
43	49	99.2585	0.741494	0.141317	1015	84.2394	85503	33
57	69	91.5611	8.43889	2.41173	3415	58.4618	199647	58
39	25	99.6595	0.340543	0.0396387	940	73.7245	69301	34
45	56	93.6403	6.35973	1.62318	2218	53.0275	117615	47
51	70	83.7072	16.2928	3.30999	3342	58.3522	195013	55
37	19	98.9096	1.09036	0.142587	822	81.1131	66675	32
45	91	71.6462	28.3538	6.5312	3519	31.6706	111449	53
59	107	78.4736	21.5264	8.01266	5754	39.3363	226341	62
41	35	91.817	8.18298	1.20879	1268	110.63	140279	37
41	45	91.8262	8.17378	1.13057	1293	104.582	135225	38
45	55	93.0155	6.98453	1.13503	1491	111.62	166425	39
43	53	88.7149	11.2851	1.61018	1515	75.1828	113902	40
51	80	93.7695	6.23052	1.80492	2758	69.4492	191541	49
35	40	97.7527	2.24733	0.289664	865	95.6821	82765	33
57	79	85.4447	14.5553	3.4359	3739	53.3827	199598	57
47	65	88.4431	11.5569	1.822	1981	91.372	181008	46
37	41	97.871	2.12903	0.357428	950	73.5695	69891	31
45	37	88.9793	11.0207	1.63743	1569	88.2919	138530	41
41	29	99.5072	0.492805	0.0888849	1080	82.2954	88879	36
33	43	91.5227	8.4773	0.968458	1009	81.9772	82715	38
45	55	98.4891	1.51086	0.346279	1234	68.44	84455	40
35	28	99.1463	0.853721	0.141599	767	96.6701	74146	31
39	66	81.1162	18.8838	2.47818	1626	86.6341	140867	43
37	39	99.7777	0.22226	0.0465658	726	88.6212	64339	28
77	74	98.2872	1.7128	0.792806	4482	60.1296	269501	73
35	27	91.9494	8.05061	0.867903	876	98.6199	86391	31
37	36	97.9471	2.05295	0.346036	957	75.0763	71848	33
43	57	94.6	5.4	1.01825	1645	68.6705	112963	41
41	61	83.8803	16.1197	2.28462	1873	71.4389	133805	48
37	47	96.0626	3.93736	0.605992	957	84.6061	80968	30
55	63	95.6507	4.34932	1.20219	2748	68.7504	188926	51
57	77	94.747	5.25303	1.52425	2896	66.201	191718	50
43	31	99.877	0.122957	0.0246746	1102	98.1561	108168	38
51	58	98.5168	1.48324	0.394644	2050	82.1537	168415	52
39	32	98.7973	1.20274	0.21264	1004	87.1185	87467	33
47	44	98.7043	1.29573	0.289797	1469	62.5187	91840	41
35	35	99.6727	0.327327	0.0517568	733	90.8595	66600	30
37	44	95.2156	4.78441	0.61143	1057	78.0681	82518	34
35	50	96.2256	3.77442	0.648121	1025	68.3161	70024	32
37	26	93.8129	6.18708	0.873656	937	87.3511	81848	30
35	40	90.5035	9.4965	1.53964	1194	66.603	79524	34
53	51	91.9623	8.03773	1.41374	2551	77.1693	196859	52
55	81	89.5683	10.4317	3.29216	3832	36.9136	141453	55
39	50	98.5814	1.41863	0.286146	1009	65.9495	66543	32
55	62	97.0116	2.98844	0.815686	2386	78.5088	187322	49
51	65	94.2157	5.78432	1.53618	2592	72.6007	188181	47
39	51	83.548	16.452	2.87553	1746	35.937	62746	41
53	56	93.304	6.696	1.3106	2131	99.0737	211126	47
39	38	97.1453	2.85468	0.333501	1039	66.9249	69535	36
