## Supplementary material for "Protocol for assessing DNA damage levels *in vivo* in rodent testicular germ cells in the Alkaline Comet Assay": R-script_excel_template: Testis 5 (all round cells) (8).xlsx

### Sheet: Sheet1
Head Length	Tail Length	Head Intensity	Tail Intensity	Tail Moment	Total Area	Mean Grey Level	Total Intensity	Width
35	45	86.5766	13.4234	1.31436	966	92.5352	89389	39
35	37	83.7522	16.2478	1.56262	978	91.2566	89249	39
49	43	98.5734	1.42659	0.289286	1890	71.9889	136059	52
69	91	68.8331	31.1669	11.7542	6910	39.0828	270062	74
49	78	91.476	8.52404	2.12556	2283	60.5024	138127	42
37	51	95.7318	4.26819	0.667974	1131	70.3289	79542	34
39	39	99.3126	0.687445	0.124217	954	76.8501	73315	34
49	51	95.2997	4.70033	1.14718	2331	60.9138	141990	47
43	42	95.5887	4.41126	0.780082	1453	58.6311	85191	39
39	39	97.4185	2.58151	0.402378	1212	68.5569	83091	37
51	53	95.5089	4.49112	1.05363	2517	61.2519	154171	49
47	48	95.7909	4.20906	0.799428	1829	56.0508	102517	46
35	46	95.6325	4.36748	0.622476	995	96.0503	95570	32
37	41	89.7186	10.2814	1.57827	1501	52.1892	78336	40
39	54	94.9098	5.09015	0.92246	1193	67.7804	80862	35
35	76	92.779	7.22097	1.24785	1242	73.6248	91442	37
49	75	86.1358	13.8642	2.23622	2219	76.6791	170151	47
41	56	97.2381	2.7619	0.552354	1258	62.0238	78026	34
49	53	98.7332	1.26675	0.33558	1696	69.819	118413	44
53	47	96.8888	3.11122	0.688964	2285	66.3934	151709	50
43	52	95.1881	4.81188	0.936167	1492	62.4015	93103	37
51	50	94.4349	5.5651	0.917304	2140	73.6734	157661	50
67	88	94.5706	5.42943	1.96704	4539	49.046	222620	67
47	41	98.28	1.72	0.339475	1564	62.6004	97907	44
63	54	90.5991	9.40085	1.80448	3474	64.3017	223384	61
45	41	98.0665	1.9335	0.319405	1342	72.0298	96664	39
39	33	98.7141	1.28585	0.193938	989	75.3316	74503	33
39	29	97.8908	2.10922	0.377339	1052	84.366	88753	34
39	49	96.3501	3.64986	0.632258	1218	60.4877	73674	36
41	36	99.3864	0.613625	0.108324	1028	74.5078	76594	36
41	57	78.7952	21.2048	3.06282	1748	69.2792	121100	45
45	45	98.8862	1.11379	0.222731	1328	85.9977	114205	40
43	43	98.7694	1.23062	0.276873	1292	71.8885	92880	36
53	64	90.5727	9.42732	2.08712	2319	58.8236	136412	46
61	55	98.5464	1.4536	0.395674	2721	96.4539	262451	56
39	35	95.8796	4.1204	0.703875	1128	67.1498	75745	33
41	34	96.5211	3.47888	0.468756	1121	84.9269	95203	36
53	53	91.0693	8.93071	1.56748	2421	85.2726	206445	51
61	89	89.1867	10.8133	2.92429	4348	52.5117	228321	59
41	52	96.9811	3.01885	0.540255	1344	67.3348	90498	39
53	42	99.8319	0.168149	0.0428642	1487	73.189	108832	40
37	54	88.8344	11.1656	1.46391	1118	88.3909	98821	34
41	46	98.3699	1.63007	0.290153	1094	90.0018	98462	36
59	81	92.9878	7.01218	2.19441	3719	60.9204	226563	58
39	41	98.3544	1.64557	0.341884	1071	84.3735	90364	34
49	89	92.9076	7.09243	1.88866	2332	58.2543	135849	45
63	81	93.0857	6.91431	2.1512	3755	60.2083	226082	55
57	89	90.1973	9.80269	3.21239	3811	50.7736	193498	52
35	51	98.36	1.63999	0.254483	914	80.7232	73781	33
37	49	94.5974	5.40264	0.766184	1091	91.2411	99544	36
45	52	97.8292	2.17077	0.432899	1572	83.6349	131474	43
53	82	90.2148	9.78522	2.6242	3478	57.4149	199689	53
47	69	95.1965	4.80351	1.22527	2175	60.406	131383	45
55	78	76.6875	23.3125	5.00888	4534	49.1387	222795	59
41	25	98.9113	1.08871	0.186678	1139	81.8525	93230	37
57	45	95.7509	4.24906	0.878843	2512	98.3451	247043	54
43	31	97.7471	2.25287	0.41565	1268	61.0158	77368	37
39	23	97.4601	2.53986	0.285652	1039	81.2454	84414	37
57	60	92.4386	7.56135	1.98474	2889	50.424	145675	51
57	45	98.213	1.78695	0.382293	2399	64.1955	154005	56
