## Supplementary material for "Protocol for assessing DNA damage levels *in vivo* in rodent testicular germ cells in the Alkaline Comet Assay": R-script_excel_template: Testis 5 (PS) (1).xlsx

### Sheet: Sheet1
Head Length	Tail Length	Head Intensity	Tail Intensity	Tail Moment	Total Area	Mean Grey Level	Total Intensity	Width
57	97	72.3795	27.6205	8.80862	5974	39.0788	233457	67
71	91	93.949	6.05105	2.5981	5758	64.1554	369407	71
53	74	89.5904	10.4096	2.46545	3177	68.2978	216982	50
55	85	92.2978	7.70217	2.72567	3849	55.1143	212135	52
81	95	93.0071	6.99287	2.76807	6770	58.5678	396504	79
59	64	97.9838	2.0162	0.560083	2709	91.6168	248190	56
57	105	86.8936	13.1064	5.28933	4768	47.7777	227804	54
55	41	98.8185	1.18153	0.27881	1965	114.054	224117	46
55	61	97.3463	2.65373	0.6989	2412	83.2396	200774	50
59	75	93.5145	6.48554	1.83679	3646	56.7447	206891	58
69	57	97.2464	2.75364	0.781935	4238	58.8351	249343	70
53	72	85.0304	14.9696	2.83713	3232	61.5461	198917	54
55	77	82.9237	17.0763	3.55295	3668	58.4218	214291	57
63	81	93.4175	6.58248	1.88321	3483	61.0683	212701	60
57	50	95.4406	4.55945	0.93508	2332	99.8718	232901	53
49	76	71.3872	28.6128	5.24759	3015	83.2978	251143	57
51	62	93.9866	6.01343	1.22633	2155	93.2947	201050	48
55	68	89.5052	10.4948	2.13365	2626	92.738	243530	52
53	58	96.5221	3.4779	0.859986	2177	84.4231	183789	47
