## Supplementary material for "Protocol for assessing DNA damage levels *in vivo* in rodent testicular germ cells in the Alkaline Comet Assay": R-script_excel_template: Testis 5 (PS) (2).xlsx

### Sheet: Sheet1
Head Length	Tail Length	Head Intensity	Tail Intensity	Tail Moment	Total Area	Mean Grey Level	Total Intensity	Width
55	76	92.4612	7.53878	1.53848	2585	74.6418	192949	52
57	106	83.0865	16.9135	4.03982	3647	58.2311	212369	54
61	103	87.9222	12.0778	3.23598	4170	49.1954	205145	56
57	99	91.0219	8.97812	3.29155	4183	48.3658	202314	53
55	80	78.8669	21.1331	4.08627	2946	82.3123	242492	52
53	106	83.3117	16.6883	4.09745	3658	57.7895	211394	54
49	65	83.4986	16.5014	2.75245	2470	78.3053	193414	49
57	97	88.669	11.331	3.92581	4155	51.4229	213662	51
55	87	90.0126	9.98735	2.49304	3284	63.8018	209525	51
55	67	88.356	11.644	2.23083	3248	58.8396	191111	57
57	91	87.2991	12.7009	4.25221	4416	47.9862	211907	53
57	78	92.439	7.56101	2.0496	3544	53.2985	188890	56
53	83	90.8423	9.15766	2.19474	2928	65.7203	192429	49
55	61	90.1584	9.84162	1.92575	2701	74.8282	202111	51
55	83	86.1799	13.8201	3.1261	3713	55.3612	205556	55
55	83	85.6852	14.3148	3.91885	4520	47.5976	215141	57
59	42	99.2211	0.778853	0.246342	3755	53.9904	202734	73
