## Supplementary material for "Protocol for assessing DNA damage levels *in vivo* in rodent testicular germ cells in the Alkaline Comet Assay": R-script_excel_template: Testis 5 (PS) (3).xlsx

### Sheet: Sheet1
Head Length	Tail Length	Head Intensity	Tail Intensity	Tail Moment	Total Area	Mean Grey Level	Total Intensity	Width
69	100	73.3085	26.6915	7.21018	6405	61.7763	395677	76
67	94	90.4414	9.5586	3.09534	4767	51.0558	243383	64
55	90	92.7983	7.20167	2.29456	3705	52.9717	196260	53
53	67	96.6071	3.39294	0.888468	2387	75.8865	181141	48
59	107	67.4432	32.5568	8.43032	5628	44.7351	251769	63
65	98	88.0046	11.9954	4.26273	5263	41.9742	220910	72
49	99	77.1939	22.8061	4.39704	2926	69.7341	204042	50
53	89	84.5941	15.4059	3.37747	3066	65.2785	200144	51
63	97	87.0966	12.9034	4.2052	4523	44.7345	202334	54
55	84	87.6101	12.3899	3.03533	3645	63.4414	231244	57
57	56	94.0937	5.90633	1.04698	2499	77.6631	194080	53
55	106	78.1895	21.8105	6.38258	4514	49.5813	223810	54
51	90	73.3938	26.6062	5.04331	2885	81.4395	234953	51
51	94	78.7006	21.2994	4.07771	2989	65.9669	197175	51
53	92	90.8647	9.13531	2.90986	3343	61.0589	204120	50
57	69	93.075	6.92498	1.89639	3926	49.6773	195033	61
65	98	80.0831	19.9169	4.96948	6837	44.327	303064	78
55	103	70.1938	29.8062	9.45374	5832	36.8044	214643	61
