## Supplementary material for "Protocol for assessing DNA damage levels *in vivo* in rodent testicular germ cells in the Alkaline Comet Assay": R-script_excel_template: Testis 5 (PS) (4).xlsx

### Sheet: Sheet1
Head Length	Tail Length	Head Intensity	Tail Intensity	Tail Moment	Total Area	Mean Grey Level	Total Intensity	Width
63	62	97.7457	2.25428	0.78341	3463	68.6474	237726	65
63	91	88.8262	11.1738	3.97652	5529	40.6184	224579	63
95	96	94.5503	5.4497	2.76292	10712	60.1639	644476	102
51	106	77.5989	22.4011	6.25956	4389	43.9886	193066	53
53	90	84.5732	15.4268	4.05832	3997	54.1479	216429	55
63	73	92.4714	7.52861	2.07714	4213	49.1203	206944	63
53	70	91.9333	8.06672	1.71425	2775	74.8577	207730	53
63	102	88.829	11.171	3.92817	5136	47.2109	242475	62
81	98	90.641	9.359	4.82408	7468	50.9193	380265	78
55	76	81.7926	18.2074	3.74141	3579	63.5672	227507	57
79	66	89.9381	10.0619	2.4904	6484	62.2659	403732	85
59	82	89.984	10.016	2.66167	3728	58.0322	216344	55
75	96	89.7384	10.2616	4.95482	6699	55.1188	369241	69
53	100	81.3013	18.6987	4.97562	4369	54.2287	236925	59
75	56	99.1985	0.801514	0.299987	3560	86.3885	307543	59
63	56	87.9808	12.0192	2.38018	3791	63.5379	240872	63
57	71	89.583	10.417	2.59885	3688	56.695	209091	55
59	104	58.9114	41.0886	16.3384	7426	33.2651	247027	76
55	71	89.8516	10.1484	2.25653	3063	68.0725	208506	53
55	70	89.6897	10.3103	2.33388	3002	68.4167	205387	51
