## Supplementary material for "Protocol for assessing DNA damage levels *in vivo* in rodent testicular germ cells in the Alkaline Comet Assay": R-script_excel_template: Testis 5 (PS) (5).xlsx

### Sheet: Sheet1
Head Length	Tail Length	Head Intensity	Tail Intensity	Tail Moment	Total Area	Mean Grey Level	Total Intensity	Width
59	79	85.8158	14.1842	3.19938	3668	68.654	251823	58
73	56	94.4339	5.56606	1.31902	5415	75.5237	408961	83
49	90	78.1064	21.8936	4.71703	3628	57.239	207663	54
53	68	81.5628	18.4372	3.5164	2889	72.1748	208513	50
61	53	98.5453	1.45473	0.400743	2466	91.7668	226297	52
59	72	83.6584	16.3416	3.60542	3826	54.4266	208236	59
55	69	93.9865	6.01354	1.37128	2504	75.389	188774	52
57	97	83.0696	16.9304	4.90444	4282	57.1425	244684	54
65	77	91.2375	8.76251	2.90494	4672	51.6434	241278	64
55	73	89.1036	10.8964	2.46257	3121	65.1115	203213	54
51	69	92.8912	7.10878	1.62047	2447	82.8333	202693	49
51	88	82.5966	17.4034	3.4458	2887	71.2885	205810	50
57	89	90.8764	9.12357	3.25001	4153	50.1317	208197	55
53	96	81.6989	18.3011	3.92889	3450	58.3507	201310	54
