## Supplementary material for "Protocol for assessing DNA damage levels *in vivo* in rodent testicular germ cells in the Alkaline Comet Assay": R-script_excel_template: Testis 5 (PS) (6).xlsx

### Sheet: Sheet1
Head Length	Tail Length	Head Intensity	Tail Intensity	Tail Moment	Total Area	Mean Grey Level	Total Intensity	Width
59	65	91.5144	8.48559	1.87214	3120	83.7317	261243	55
57	51	95.9572	4.04284	0.766226	2391	92.6194	221453	54
59	82	95.9578	4.04222	1.77042	3709	58.0421	215278	55
51	86	93.1244	6.87558	2.0044	3058	62.1102	189933	54
51	91	89.0305	10.9695	2.47619	2723	72.5141	197456	50
49	86	91.5282	8.47176	2.19915	2761	62.0764	171393	47
49	50	92.5596	7.44037	1.26999	1948	100.015	194829	48
59	113	76.808	23.192	7.63518	6282	41.5753	261176	61
65	46	98.7492	1.2508	0.431305	3568	63.9725	228254	71
55	92	89.2556	10.7444	2.80533	3481	67.792	235984	54
61	88	90.5718	9.42825	3.6347	4777	46.722	223191	59
55	77	95.2926	4.70742	1.39734	2786	68.4566	190720	51
61	89	90.6211	9.37888	3.72154	4551	48.7989	222084	56
65	84	86.176	13.824	4.79202	4999	52.0794	260345	61
53	73	89.1837	10.8163	2.3597	3124	68.588	214269	53
65	55	93.0866	6.91338	1.19264	3040	76.9056	233793	63
49	89	73.0511	26.9489	4.63106	2960	65.2047	193006	51
65	73	95.283	4.71699	1.8655	4564	43.4636	198368	61
59	53	97.2608	2.73921	0.624212	2497	85.3825	213200	54
73	76	89.9553	10.0447	4.2458	5066	45.4426	230212	63
