## Supplementary material for "Protocol for assessing DNA damage levels *in vivo* in rodent testicular germ cells in the Alkaline Comet Assay": R-script_excel_template: Testis 5 (PS) (7).xlsx

### Sheet: Sheet1
Head Length	Tail Length	Head Intensity	Tail Intensity	Tail Moment	Total Area	Mean Grey Level	Total Intensity	Width
67	81	91.5903	8.40968	3.43909	4776	46.2098	220698	62
51	86	79.1557	20.8443	4.07556	3303	63.8517	210902	53
53	84	92.7375	7.26252	2.02483	2913	65.5709	191008	49
53	67	93.9461	6.05389	1.6143	2839	70.1286	199095	49
49	94	83.8068	16.1932	3.82826	3220	62.5425	201387	55
59	95	89.9944	10.0056	3.40467	4009	52.874	211972	54
59	70	91.5866	8.41343	2.52909	3752	58.6463	220041	58
51	77	89.0588	10.9412	2.21205	2647	71.9581	190473	49
53	92	77.8621	22.1379	4.52124	3561	53.3305	189910	56
59	87	79.7124	20.2876	4.49505	4446	60.8657	270609	74
59	55	92.751	7.24896	1.4833	3063	66.7731	204526	57
57	49	98.7608	1.23921	0.34527	2402	81.301	195285	52
