## Supplementary material for "Protocol for assessing DNA damage levels *in vivo* in rodent testicular germ cells in the Alkaline Comet Assay": R-script_excel_template: Testis 5 (PS) (8).xlsx

### Sheet: Sheet1
Head Length	Tail Length	Head Intensity	Tail Intensity	Tail Moment	Total Area	Mean Grey Level	Total Intensity	Width
67	87	67.9291	32.0709	12.0008	6521	35.6312	232351	71
73	52	99.6251	0.374865	0.130182	3265	88.8119	289971	61
53	52	94.5306	5.46944	0.957534	2146	85.2829	183017	50
61	78	90.8589	9.14107	2.26201	3942	52.825	208236	65
59	89	92.1287	7.87125	2.64682	3794	47.3487	179641	51
51	98	83.8064	16.1936	3.1124	2923	70.2224	205260	51
51	75	85.3791	14.6209	2.9359	2740	69.1942	189592	50
55	76	82.3362	17.6638	4.07842	3942	53.3054	210130	57
57	55	92.9972	7.00279	1.40797	2772	75.171	208374	53
57	53	96.4313	3.56866	0.783106	2559	91.8507	235046	53
51	70	80.842	19.158	4.21057	3698	55.4032	204881	54
57	67	85.3301	14.6699	2.84816	3431	69.4124	238154	58
55	55	94.7609	5.2391	1.20622	2690	74.8164	201256	51
