## Supplementary material for "Protocol for assessing DNA damage levels *in vivo* in rodent testicular germ cells in the Alkaline Comet Assay": R-script_excel_template: Liver 6 (1).xlsx

### Sheet: Sheet1
Head Length	Tail Length	Head Intensity	Tail Intensity	Tail Moment	Total Area	Mean Grey Level	Total Intensity	Width
51	82	41.5335	58.4665	20.8229	5155	29.8741	154001	73
49	82	35.0851	64.9149	23.1089	5248	29.307	153803	75
79	96	44.765	55.235	21.9319	9679	60.5279	585850	101
63	85	41.5384	58.4616	21.7342	7140	42.4871	303358	86
49	79	32.1729	67.8271	24.4081	5411	27.6269	149489	74
59	93	38.5869	61.4131	24.0271	7358	40.0458	294657	87
49	87	38.5728	61.4272	22.4142	5423	28.9602	157051	73
49	80	42.1044	57.8956	19.7688	5544	27.1409	150469	75
43	92	29.6798	70.3202	28.5577	5917	24.2023	143205	75
45	82	32.2615	67.7385	25.5315	5396	26.5511	143270	71
59	91	40.9724	59.0276	23.8839	7589	37.2285	282527	86
55	112	33.2217	66.7783	28.5294	7812	33.6696	263027	88
51	88	35.7656	64.2344	24.3094	6292	21.6831	136430	81
61	103	31.02	68.98	29.6572	8405	46.3208	389326	88
53	86	36.0447	63.9553	23.6175	6404	23.2097	148635	80
57	88	39.4376	60.5624	23.2846	7372	34.1329	251628	87
61	88	39.6932	60.3068	23.673	7282	35.6874	259876	86
49	77	41.1351	58.8649	20.5723	4978	26.036	129607	73
53	80	35.8376	64.1624	21.8297	5432	24.4897	133028	73
57	80	43.1099	56.8901	20.3113	6359	37.0772	235774	81
51	82	40.0394	59.9606	21.1156	5508	25.0398	137919	74
47	84	34.666	65.334	22.6754	5320	26.0981	138842	73
47	78	36.0937	63.9063	22.048	5195	22.4706	116735	73
75	104	45.3549	54.6451	21.6831	9650	49.8242	480804	101
61	86	40.5927	59.4073	21.8999	7121	33.7801	240548	86
49	83	39.3586	60.6414	21.3222	5162	24.5564	126760	74
49	90	37.316	62.684	22.8415	5441	25.3334	137839	71
65	97	40.414	59.586	23.6439	7705	32.5887	251096	88
51	81	43.9109	56.0891	19.5468	5804	22.379	129888	79
65	94	43.6955	56.3045	21.4039	7556	33.9938	256857	88
65	86	45.3406	54.6594	21.0222	7460	33.8761	252716	89
63	86	43.0699	56.9301	21.5554	7435	38.2666	284512	86
61	92	37.8765	62.1235	24.2562	8582	34.2245	293715	101
49	84	35.2245	64.7755	22.9146	6195	23.9277	148232	85
51	85	41.2976	58.7024	21.9495	5715	24.4429	139691	77
61	88	43.0088	56.9912	22.7233	7279	37.9933	276553	85
59	82	39.1526	60.8474	22.8231	7086	37.1809	263464	88
49	85	35.7204	64.2796	23.9161	5999	28.5921	171524	79
59	87	38.9484	61.0516	22.5757	6916	39.1499	270761	84
65	82	44.9163	55.0837	19.4199	6825	40.5531	276775	83
63	80	42.3627	57.6373	20.967	6626	38.8642	257514	82
65	90	38.7655	61.2345	24.0145	7737	34.4852	266812	90
73	108	41.5092	58.4908	23.7884	9314	28.5097	265539	98
49	87	30.1089	69.8911	26.3991	6024	22.3833	134837	78
39	83	34.0096	65.9904	24.0539	4194	12.3994	52003	65
53	85	28.5527	71.4473	26.6606	5871	22.8273	134019	79
45	83	31.1208	68.8792	25.1527	5400	23.2119	125344	74
47	89	29.5837	70.4163	27.353	5868	19.7411	115841	75
53	92	36.1738	63.8262	24.339	6592	19.169	126362	84
63	120	31.4267	68.5733	29.5761	8781	41.7332	366459	91
