## Supplementary material for "Protocol for assessing DNA damage levels *in vivo* in rodent testicular germ cells in the Alkaline Comet Assay": R-script_excel_template: Liver 6 (2).xlsx

### Sheet: Sheet1
Head Length	Tail Length	Head Intensity	Tail Intensity	Tail Moment	Total Area	Mean Grey Level	Total Intensity	Width
61	84	43.4339	56.5661	21.779	7184	44.2389	317812	85
61	104	42.9365	57.0635	22.1575	7275	43.2855	314902	88
59	102	37.9107	62.0893	24.7551	7571	41.8198	316618	89
49	94	31.6464	68.3536	27.7109	7244	38.1205	276145	87
61	89	44.3352	55.6648	21.3434	7034	44.6892	314344	83
45	86	27.4008	72.5992	28.3032	5507	25.7754	141945	74
49	86	40.6109	59.3891	22.2115	5412	28.1842	152533	71
59	139	41.9118	58.0882	24.3129	8048	33.8452	272386	84
65	99	36.9905	63.0095	24.8658	7854	33.7793	265303	91
55	116	27.1401	72.8599	32.0707	8226	26.8331	220729	90
65	106	41.5106	58.4894	22.976	8012	35.025	280620	89
47	98	38.3185	61.6815	22.4455	5476	24.6764	135128	73
59	88	39.1886	60.8114	23.5656	7171	36.958	265026	86
47	85	28.0175	71.9825	27.1829	5534	25.0417	138581	76
47	87	41.8406	58.1594	22.0684	5369	25.8286	138674	72
47	86	26.4235	73.5765	28.8546	5888	23.2444	136863	75
57	85	41.2826	58.7174	22.2905	6872	38.6321	265480	85
57	87	40.6941	59.3059	22.6401	6904	38.2542	264107	85
49	83	37.3146	62.6854	22.811	5402	26.3978	142601	72
61	88	43.8583	56.1417	21.3129	7053	39.721	280152	82
49	78	41.9914	58.0086	21.2325	5214	26.8855	140181	71
59	87	40.8052	59.1948	22.4191	7134	37.7143	269054	89
57	107	38.687	61.313	24.1739	7311	36.9953	270473	84
59	88	41.5885	58.4115	22.0079	7436	35.2531	262142	85
61	89	52.0378	47.9622	17.8005	6945	41.1826	286013	80
51	93	27.7396	72.2604	30.6214	7251	34.6923	251554	87
57	91	39.3954	60.6046	23.5202	7060	34.8004	245691	89
57	90	40.4623	59.5377	22.4573	7132	36.5597	260744	87
61	103	43.1594	56.8406	22.2237	7272	32.1359	233692	87
67	94	43.3031	56.6969	22.2879	8493	29.1965	247966	95
49	76	37.258	62.742	21.7001	4993	24.7757	123705	70
59	94	35.5724	64.4276	25.4121	7466	32.9452	245969	90
51	106	26.3561	73.6439	32.1231	7284	27.5115	200394	83
63	96	39.1767	60.8233	23.5605	7772	32.4315	252058	88
59	89	37.4116	62.5884	24.2642	7305	32.7877	239514	86
59	91	37.8529	62.1471	24.5904	7561	32.602	246504	87
45	98	27.5904	72.4096	26.999	6068	20.8197	126334	82
47	86	42.598	57.402	21.809	5431	22.3095	121163	71
49	84	28.7902	71.2098	27.2039	5558	20.7004	115053	73
61	98	45.777	54.223	19.6722	6978	35.8524	250178	87
71	96	49.252	50.748	18.5371	7462	50.4617	376545	89
49	73	44.2515	55.7485	17.3316	4869	26.96	131268	73
57	90	45.5361	54.4639	17.4216	5680	24.9713	141837	77
63	78	46.1231	53.8769	17.5866	6360	41.7481	265518	83
67	83	56.0279	43.9721	13.731	6059	44.0533	266919	81
43	84	25.3122	74.6878	27.9798	5253	21.9336	115217	72
61	90	39.0544	60.9456	23.8139	7370	32.7491	241361	87
61	88	43.6803	56.3197	21.4854	7037	32.7037	230136	82
55	100	35.3181	64.6819	25.5368	7298	32.5865	237816	87
59	104	41.207	58.793	22.5495	6980	34.6778	242051	84
