## Supplementary material for "Protocol for assessing DNA damage levels *in vivo* in rodent testicular germ cells in the Alkaline Comet Assay": R-script_excel_template: Liver 6 (3).xlsx

### Sheet: Sheet1
Head Length	Tail Length	Head Intensity	Tail Intensity	Tail Moment	Total Area	Mean Grey Level	Total Intensity	Width
73	109	46.5403	53.4597	21.3791	9343	31.936	298378	99
51	95	30.4071	69.5929	26.8894	6629	23.0988	153122	80
59	99	33.3411	66.6589	27.168	8131	31.0631	252574	93
61	108	37.0985	62.9015	24.5743	8215	36.5932	300613	91
53	86	34.0146	65.9854	24.915	6035	24.2174	146152	76
61	103	42.9437	57.0563	22.3552	7272	38.3868	279149	88
47	85	29.3064	70.6936	27.3854	5660	24.723	139932	75
57	88	40.432	59.568	22.5028	7181	42.3366	304019	87
47	83	25.7212	74.2788	28.3919	5696	26.3269	149958	76
67	90	35.0737	64.9263	24.2979	7469	61.1749	456915	88
45	84	25.2226	74.7774	28.9814	5671	26.5029	150298	75
49	81	39.5254	60.4746	21.5218	5517	29.3449	161896	73
49	92	39.5816	60.4184	21.6686	5523	29.1584	161042	73
65	86	44.6489	55.3511	21.4424	7392	42.03	310686	89
49	87	29.045	70.955	27.4993	6204	24.2548	150477	79
55	94	33.1348	66.8652	27.503	7735	38.1907	295405	89
47	84	37.3584	62.6416	22.4656	5382	28.2375	151974	73
65	101	38.2587	61.7413	22.5993	8099	27.9554	226411	95
53	91	44.3344	55.6656	18.4264	5346	27.8028	148634	74
61	89	41.8304	58.1696	22.2101	8245	34.309	282878	98
47	82	30.2395	69.7605	25.6241	5801	24.3098	141021	76
57	80	52.6038	47.3962	14.9584	5344	25.8503	138144	75
49	83	41.3401	58.6599	20.9154	5566	24.4599	136144	75
49	84	31.7198	68.2802	25.504	5495	22.5387	123850	73
55	87	41.1083	58.8917	22.1527	6825	38.0484	259680	84
51	83	36.5608	63.4392	23.9113	5582	20.8871	116592	74
57	88	40.1403	59.8597	22.9687	6970	34.2743	238892	85
59	89	37.7067	62.2933	24.0657	7188	35.2297	253231	86
59	83	40.2192	59.7808	21.9763	6957	35.9636	250199	83
59	83	41.5862	58.4138	20.7213	6852	34.8768	238976	86
55	102	40.1879	59.8121	22.7025	7075	35.2475	249376	83
45	81	34.3211	65.6789	23.7642	5384	23.7493	127866	73
49	88	35.2011	64.7989	23.1594	5237	24.8014	129885	71
47	78	38.8333	61.1667	21.4902	5100	26.3424	134346	68
63	84	42.5841	57.4159	21.5953	7410	37.2881	276305	90
61	86	41.2898	58.7102	22.636	7036	38.3756	270011	85
61	101	37.4049	62.5951	24.3263	7937	34.1007	270657	91
55	86	36.8949	63.1051	23.9934	5988	23.0574	138068	76
51	100	30.9781	69.0219	26.0227	6330	22.1621	140286	80
61	102	43.6766	56.3234	21.5725	7399	36.3457	268922	88
47	76	40.4607	59.5393	20.5604	5113	26.6083	136048	71
61	87	41.436	58.564	22.3076	7913	35.8988	284067	98
49	78	32.9931	67.0069	24.7567	5398	25.7158	138814	72
51	81	40.0499	59.9501	21.2883	5689	24.5699	139778	75
49	85	30.8662	69.1338	26.7563	6154	23.0634	141932	78
63	107	34.9374	65.0626	27.0596	8712	33.0569	287992	93
65	99	38.4431	61.5569	22.624	8136	26.7913	217974	96
55	85	47.3656	52.6344	17.7623	5387	26.5753	143161	74
59	88	42.0851	57.9149	21.9258	7258	34.5489	250756	88
49	86	39.0034	60.9966	21.5859	5781	23.3415	134937	76
