## Supplementary material for "Protocol for assessing DNA damage levels *in vivo* in rodent testicular germ cells in the Alkaline Comet Assay": R-script_excel_template: Testis 6 (all round cells) (1).xlsx

### Sheet: Sheet1
Head Length	Tail Length	Head Intensity	Tail Intensity	Tail Moment	Total Area	Mean Grey Level	Total Intensity	Width
61	70	66.1206	33.8794	10.0474	5424	55.5806	301469	71
51	76	56.1453	43.8547	14.2846	4875	32.607	158959	70
43	64	66.5765	33.4235	9.32034	3006	28.5166	85721	46
51	59	59.8326	40.1674	10.9874	3208	22.265	71426	54
41	70	61.3741	38.6259	10.1941	2890	27.7796	80283	50
55	76	62.7081	37.2919	11.9746	4845	38.1432	184804	66
37	89	40.3248	59.6752	19.5887	3680	19.0424	70076	57
43	65	65.343	34.657	8.91367	2898	26.138	75748	47
47	75	59.5348	40.4652	12.474	4710	31.1017	146489	67
61	83	57.3852	42.6148	13.8387	6051	48.2024	291673	79
37	69	64.624	35.376	8.58641	2667	25.8088	68832	47
51	75	57.9924	42.0076	13.4415	4707	29.738	139977	63
39	72	59.532	40.468	10.1172	2920	24.9969	72991	49
43	61	65.081	34.919	8.99197	2846	26.0446	74123	44
47	74	58.3784	41.6216	12.0974	4416	30.4291	134375	66
45	69	69.4124	30.5876	8.37462	2942	23.0962	67949	46
65	83	51.827	48.173	16.462	7070	37.6211	265981	80
39	70	55.242	44.758	11.5163	3305	22.1213	73111	51
67	90	36.142	63.858	24.7256	7499	33.5178	251350	91
61	81	57.8618	42.1382	15.0868	6271	37.5313	235359	78
49	78	49.8582	50.1418	16.1779	4689	25.946	121661	66
63	86	48.32	51.68	18.9548	6908	34.2905	236879	87
59	80	64.7572	35.2428	10.9624	5436	46.5843	253232	71
51	76	52.9884	47.0116	15.1127	4543	26.6863	121236	66
43	60	68.7419	31.2581	7.93522	2635	24.4011	64297	46
65	73	61.3296	38.6704	11.9966	6072	44.0077	267215	83
67	56	80.1177	19.8823	5.50166	4760	61.9624	294941	73
47	67	59.822	40.178	10.9637	3386	21.7983	73809	55
61	80	56.9155	43.0845	14.6408	6080	40.2773	244886	78
87	91	53.2442	46.7558	17.7385	11035	79.8383	881016	109
41	54	64.8869	35.1131	7.95039	2513	21.2252	53339	47
63	82	54.6019	45.3981	16.0594	6734	37.5129	252612	82
59	95	59.2368	40.7632	12.8474	6054	40.6609	246161	75
57	93	60.9491	39.0509	11.9882	5300	44.2147	234338	69
47	72	49.1824	50.8176	15.8552	4261	27.6128	117658	62
39	66	65.5154	34.4846	8.40881	2615	24.1824	63237	45
91	102	67.4039	32.5961	13.0703	9621	75.5634	726995	101
43	76	73.3036	26.6964	6.94121	2438	27.8294	67848	44
55	71	55.0329	44.9671	13.5482	4640	28.3991	131772	68
63	70	69.5768	30.4232	8.05967	5033	53.6821	270182	72
81	92	60.7383	39.2617	13.8168	8917	54.802	488669	101
45	57	65.6627	34.3373	8.05411	2837	24.4593	69391	53
45	53	72.9075	27.0925	6.70442	2653	26.1602	69403	49
59	57	67.7683	32.2317	7.78894	4315	53.0969	229113	69
51	95	67.9428	32.0572	9.54071	4154	33.6784	139900	62
39	67	57.656	42.344	10.2486	2888	25.3546	73224	55
41	66	64.7504	35.2496	8.36957	2603	26.0761	67876	49
63	79	51.5275	48.4725	15.7717	7050	36.1594	254924	98
65	70	58.0457	41.9543	13.7527	6233	36.0327	224592	80
53	70	51.7109	48.2891	14.4984	4673	25.6409	119820	68
47	45	78.2281	21.7719	4.55237	2457	27.6687	67982	51
61	72	67.3568	32.6432	7.91429	4601	44.456	204542	73
