## Supplementary material for "Protocol for assessing DNA damage levels *in vivo* in rodent testicular germ cells in the Alkaline Comet Assay": R-script_excel_template: Testis 6 (all round cells) (2).xlsx

### Sheet: Sheet1
Head Length	Tail Length	Head Intensity	Tail Intensity	Tail Moment	Total Area	Mean Grey Level	Total Intensity	Width
63	67	53.1687	46.8313	14.3006	5042	28.3382	142881	71
43	73	44.5713	55.4287	16.3889	3962	19.0411	75441	60
73	85	75.5012	24.4988	8.07286	6216	50.478	313771	80
51	64	64.0916	35.9084	8.785	3097	28.1921	87311	49
39	73	37.0435	62.9565	21.6033	3849	19.2081	73932	59
51	69	63.0235	36.9765	10.2494	4317	37.8995	163612	62
47	67	72.9276	27.0724	6.66323	3482	43.6456	151974	54
61	84	61.2315	38.7685	12.7808	6270	45.8416	287427	75
63	76	63.8297	36.1703	12.1084	6086	46.294	281745	72
41	69	60.3258	39.6742	10.8988	3260	25.1945	82134	49
61	87	70.0126	29.9874	11.5459	5368	39.9901	214667	68
45	94	49.6422	50.3578	15.5109	4528	29.9395	135566	63
43	68	68.3089	31.6911	8.78965	2916	24.6615	71913	48
43	62	66.5608	33.4392	8.96499	2903	23.9673	69577	48
41	66	60.666	39.334	10.2333	2891	23.5915	68203	50
41	59	66.7147	33.2853	7.5119	2424	30.0433	72825	43
49	73	69.9855	30.0145	8.94307	4061	34.5454	140289	58
59	69	73.0665	26.9335	7.0082	4708	57.7598	271933	64
39	66	61.2901	38.7099	9.46134	2673	30.3494	81124	46
41	62	68.1181	31.8819	8.79036	2825	25.6722	72524	46
41	67	59.5357	40.4643	9.95029	2784	29.4569	82008	46
41	54	64.3338	35.6662	7.76312	2589	30.4809	78915	46
63	74	57.08	42.92	14.1155	6083	47.3322	287922	79
57	60	55.6061	44.3939	12.0824	4205	31.8048	133739	65
51	69	54.6669	45.3331	13.2752	4704	31.7313	149264	67
63	75	66.3132	33.6868	11.3482	5783	49.2519	284824	73
41	56	67.4543	32.5457	7.33978	2480	31.3157	77663	43
51	72	68.6567	31.3433	9.49039	4156	41.0739	170703	58
41	69	63.5139	36.4861	9.50288	2989	25.2024	75330	47
53	78	52.1492	47.8508	14.7907	4883	30.0395	146683	66
43	71	61.4089	38.5911	10.9379	3390	21.5572	73079	58
43	73	57.8347	42.1653	11.1831	3183	23.3682	74381	53
43	82	70.0622	29.9378	8.88316	3407	21.6563	73783	53
41	71	63.0116	36.9884	10.0619	3074	25.2589	77646	51
77	104	54.7461	45.2539	16.8413	9404	58.2405	547694	98
47	73	61.7426	38.2574	10.4517	3281	22.9369	75256	52
45	69	67.2481	32.7519	8.43705	2995	26.414	79110	48
47	99	44.5459	55.4541	19.7762	5572	25.8422	143993	78
57	78	50.4489	49.5511	15.1773	5760	45.867	264194	75
41	72	59.3741	40.6259	9.94878	2702	24.9874	67516	45
39	68	60.8265	39.1735	9.76149	2522	27.6035	69616	42
51	79	43.7698	56.2302	19.0103	5361	25.0821	134465	72
67	81	53.681	46.319	15.8956	6574	42.6833	280600	82
39	74	53.3268	46.6732	11.4918	2822	26.1389	73764	45
39	80	65.9108	34.0892	9.07314	2680	27.9884	75009	46
43	74	62.0513	37.9487	9.42257	3187	24.1371	76925	55
41	82	57.3864	42.6136	13.1976	3475	21.1862	73622	56
55	85	54.3425	45.6575	13.7775	6106	46.1959	282072	73
41	67	64.4283	35.5717	8.50775	2523	30.0254	75754	44
39	70	59.9456	40.0544	9.05141	2474	29.6968	73470	42
63	93	59.7541	40.2459	14.0383	6043	45.2447	273414	76
63	74	74.2851	25.7149	8.32521	5300	53.6764	284485	73
47	67	59.0964	40.9036	12.0296	4135	35.8474	148229	64
41	62	66.8855	33.1145	7.22809	2554	30.6026	78159	48
57	71	62.3315	37.6685	10.4663	5249	41.6317	218525	74
41	73	47.4978	52.5022	15.2036	3328	21.4718	71458	53
43	61	67.8479	32.1521	7.71676	2514	30.0704	75597	46
69	86	50.6265	49.3735	17.6455	7917	55.9605	443039	89
61	74	69.4664	30.5336	9.37274	5257	48.0266	252476	74
39	72	54.408	45.592	11.1677	2774	23.7942	66005	46
41	62	69.1859	30.8141	7.61428	2663	24.9178	66356	45
43	63	61.7478	38.2522	9.48915	2783	24.8394	69128	47
41	72	68.5509	31.4491	8.56304	2608	28.1238	73347	44
41	66	63.3786	36.6214	9.66815	2987	22.8818	68348	49
55	93	57.2665	42.7335	12.4843	5122	40.3516	206681	69
65	78	68.3557	31.6443	10.6608	6187	56.6371	350414	75
75	89	57.8992	42.1008	15.8647	8909	54.286	483634	96
45	74	59.9129	40.0871	10.7919	3114	22.0594	68693	48
49	78	47.9097	52.0903	16.21	4649	26.7914	124553	65
53	69	72.0573	27.9427	8.05117	3763	37.2131	140033	54
53	69	58.5725	41.4275	11.9629	4645	27.9602	129875	63
47	49	74.4343	25.5657	5.57199	2801	23.2581	65146	57
45	46	70.7911	29.2089	5.39441	2311	28.5089	65884	51
51	74	56.0722	43.9278	12.4932	4628	29.6968	137437	66
47	64	74.0463	25.9537	6.99911	2950	23.3427	68861	50
69	84	56.7321	43.2679	14.4858	7317	36.0718	263937	88
43	74	63.3921	36.6079	9.11529	2982	23.8099	71001	53
41	79	66.7275	33.2725	8.72453	2989	22.7477	67993	48
63	86	47.4211	52.5789	17.7321	6646	35.4705	235737	83
45	75	70.5572	29.4428	7.8052	2998	24.1114	72286	49
45	68	67.2966	32.7034	8.3007	2902	23.121	67097	49
49	77	43.9186	56.0814	16.7244	4753	26.8519	127627	67
63	79	52.7261	47.2739	15.8901	6608	37.2508	246153	84
41	60	66.3043	33.6957	7.73751	2696	25.4162	68522	47
45	54	64.3174	35.6826	7.75557	2603	26.7038	69510	48
63	69	62.0708	37.9292	11.9114	5339	21.8237	116517	76
