## Supplementary material for "Protocol for assessing DNA damage levels *in vivo* in rodent testicular germ cells in the Alkaline Comet Assay": R-script_excel_template: Testis 6 (all round cells) (3).xlsx

### Sheet: Sheet1
Head Length	Tail Length	Head Intensity	Tail Intensity	Tail Moment	Total Area	Mean Grey Level	Total Intensity	Width
45	61	76.1739	23.8261	5.14101	2411	32.3737	78053	49
55	68	64.513	35.487	8.92503	4278	42.9705	183828	63
45	63	68.95	31.05	8.17887	3235	26.5981	86045	54
47	55	70.8192	29.1808	6.67699	2793	30.6115	85498	51
45	56	76.5402	23.4598	5.41424	2593	30.4481	78952	50
69	79	57.6364	42.3636	14.927	6686	44.2878	296108	85
41	77	68.9935	31.0065	8.3984	3175	24.9874	79335	54
43	72	66.3281	33.6719	8.71241	3414	23.2411	79345	55
65	85	59.9207	40.0793	14.2302	6924	42.0501	291155	84
61	95	55.8264	44.1736	13.4753	6479	46.7665	303000	83
41	68	63.3965	36.6035	9.47213	3234	25.2214	81566	50
61	78	65.7636	34.2364	11.104	6066	46.0762	279498	77
51	81	60.8118	39.1882	9.60215	4082	40.3204	164588	63
47	70	70.1765	29.8235	8.34352	3307	21.6332	71541	50
79	98	55.4926	44.5074	16.2649	8184	46.7304	382442	91
43	74	65.3956	34.6044	9.52337	3165	24.9738	79042	51
43	73	67.0379	32.9621	9.13879	3380	25.6893	86830	53
65	90	60.2061	39.7939	10.9289	5934	56.9208	337768	78
45	71	70.7223	29.2777	8.04398	3131	27.2635	85362	52
39	61	65.6461	34.3539	8.04354	2796	27.593	77150	50
43	68	62.0306	37.9694	9.84939	3004	24.8036	74510	47
41	65	62.352	37.648	10.2209	2992	24.0264	71887	50
63	87	53.8083	46.1917	16.21	6881	41.6027	286268	83
65	81	54.4635	45.5365	16.1937	6718	39.9507	268389	82
45	69	62.7404	37.2596	11.2633	3567	20.9285	74652	55
49	75	65.7324	34.2676	10.8577	4227	30.6747	129662	61
67	84	67.0918	32.9082	10.8669	6774	42.1011	285193	81
51	91	53.825	46.175	14.2188	4852	30.411	147554	65
41	68	66.0067	33.9933	9.27796	2985	23.335	69655	48
45	60	73.1287	26.8713	7.10871	2936	24.8079	72836	47
73	85	51.7846	48.2154	17.2729	7681	42.4766	326263	87
61	83	62.3349	37.6651	12.1652	6074	34.9689	212401	76
41	66	66.1744	33.8256	8.51646	3007	24.4353	73477	51
41	73	60.5253	39.4747	10.1618	3130	24.6463	77143	50
39	71	56.1868	43.8132	10.4437	3146	25.3293	79686	48
59	80	64.5	35.5	11.3261	5960	43.3136	258149	75
61	80	62.2935	37.7065	11.6387	6005	42.6238	255956	77
39	80	59.7613	40.2387	9.6636	2889	24.7691	71558	47
39	69	58.909	41.091	10.1708	2992	21.7497	65075	49
51	80	46.2001	53.7999	18.867	5291	23.852	126201	71
63	86	60.1146	39.8854	14.0362	6519	37.6958	245739	82
39	70	64.062	35.938	9.58096	3001	23.4242	70296	50
39	78	61.6555	38.3445	9.04265	2760	26.0623	71932	47
67	72	65.3247	34.6753	11.0003	5911	43.9381	259718	78
43	58	66.9559	33.0441	7.79087	2785	26.2779	73184	50
53	71	65.2667	34.7333	10.0046	4305	37.8748	163051	64
57	69	57.6975	42.3025	12.9963	4689	31.7812	149022	69
47	70	70.3589	29.6411	8.55041	3107	24.2163	75240	53
61	81	54.5879	45.4121	15.5329	6451	37.6425	242832	78
57	73	66.9529	33.0471	9.88619	4488	31.4958	141353	63
65	76	74.8787	25.1213	8.12827	6308	44.2199	278939	75
61	82	50.4479	49.5521	16.7763	6700	38.67	259089	84
61	83	62.2033	37.7967	12.2499	6157	45.338	279146	76
63	80	65.5525	34.4475	10.9031	6152	45.1305	277643	76
65	78	71.062	28.938	9.43377	5910	47.09	278302	73
41	65	66.1714	33.8286	8.69729	2996	25.8124	77334	47
45	68	66.6074	33.3926	8.64939	3154	24.0808	75951	50
65	81	53.3416	46.6584	16.4453	6544	37.4801	245270	79
67	88	53.7396	46.2604	15.867	6814	40.6451	276956	78
61	87	53.9333	46.0667	16.1386	6708	38.8557	260644	81
55	91	48.6964	51.3036	16.8921	5391	25.9822	140070	72
41	70	58.9886	41.0114	10.7227	2954	23.4821	69366	47
43	59	69.3189	30.6811	7.86521	2790	26.1226	72882	48
71	73	63.6911	36.3089	11.7695	6547	40.1537	262886	84
39	55	67.7888	32.2112	7.3165	2443	30.1924	73760	46
49	65	61.142	38.858	11.0105	4007	33.1205	132714	63
61	73	67.5347	32.4653	9.5646	5215	52.4516	273535	71
53	68	65.5888	34.4112	9.64879	3956	33.4737	132422	58
49	66	65.7069	34.2931	9.30492	3830	35.2209	134896	59
65	76	55.5921	44.4079	15.5231	6401	40.8369	261397	81
41	56	64.1744	35.8256	8.35681	2583	28.9191	74698	48
37	60	66.9261	33.0739	8.129	2452	28.615	70164	44
59	68	68.9324	31.0676	8.66107	5046	50.5291	254970	69
39	66	68.3472	31.6528	7.98438	2680	23.0769	61846	46
39	58	66.2572	33.7428	7.71298	2607	27.2271	70981	46
41	61	71.0527	28.9473	7.24503	2879	27.4036	78895	49
43	65	64.703	35.297	8.81288	2819	24.4899	69037	47
37	62	61.4066	38.5934	9.29901	2667	27.285	72769	47
61	73	69.0451	30.9549	9.36399	5205	50.9241	265060	69
41	61	58.3056	41.6944	9.39241	2685	28.7505	77195	48
39	62	61.0683	38.9317	9.5515	2804	26.352	73891	50
61	67	65.2796	34.7204	9.57027	5099	44.119	224963	74
55	72	50.206	49.794	15.4931	4732	30.1143	142501	69
43	60	75.1544	24.8456	6.83333	2740	27.8274	76247	45
59	67	68.3278	31.6722	8.79762	4925	52.5984	259047	67
67	59	78.7929	21.2071	5.99392	4551	63.7609	290176	69
45	58	80.8054	19.1946	5.09109	2606	25.8031	67243	50
39	59	59.3752	40.6248	9.10337	2541	27.8162	70681	45
41	61	62.1893	37.8107	8.57211	2519	29.2561	73696	48
51	73	59.7481	40.2519	11.3249	4257	33.6669	143320	65
65	79	55.6911	44.3089	15.6988	6599	37.6762	248625	82
63	73	70.622	29.378	9.11681	5344	48.5713	259565	73
41	66	64.3399	35.6601	9.72227	3043	23.1906	70569	51
47	51	69.0229	30.9771	6.74146	2464	28.2192	69532	48
