## Supplementary material for "Protocol for assessing DNA damage levels *in vivo* in rodent testicular germ cells in the Alkaline Comet Assay": R-script_excel_template: Testis 6 (all round cells) (4).xlsx

### Sheet: Sheet1
Head Length	Tail Length	Head Intensity	Tail Intensity	Tail Moment	Total Area	Mean Grey Level	Total Intensity	Width
67	91	70.2371	29.7629	9.8478	6299	51.1216	322015	79
53	56	67.5608	32.4392	8.35987	3118	26.6151	82986	53
65	100	56.1443	43.8557	14.7493	6882	47.6954	328240	81
65	83	58.5865	41.4135	14.8224	7841	43.3394	339824	83
67	73	71.6236	28.3764	9.4492	6406	49.9711	320115	80
51	74	63.4439	36.5561	10.9196	4388	39.7056	174228	59
63	80	51.0112	48.9888	15.2047	5774	54.4977	314670	74
85	90	59.2596	40.7404	15.3786	9143	67.7788	619702	95
39	67	56.8559	43.1441	10.7861	3109	26.0193	80894	49
43	73	52.9375	47.0625	13.2801	3426	23.0128	78842	52
63	90	65.2218	34.7782	11.9312	6546	44.9504	294245	76
61	91	52.1513	47.8487	16.5113	6465	31.9524	206572	79
51	91	59.1677	40.8323	12.0523	4871	32.7582	159565	67
57	79	42.5272	57.4728	20.0748	5842	36.3732	212492	76
49	76	68.2699	31.7301	7.65353	3712	44.6732	165827	57
65	85	58.7321	41.2679	14.421	6881	51.3892	353609	80
39	64	59.2232	40.7768	9.7198	2764	28.4747	78704	46
41	64	64.4019	35.5981	9.08561	2756	30.2104	83260	47
63	79	54.9158	45.0842	15.33	6305	47.961	302394	82
47	61	65.2814	34.7186	8.86961	3145	26.0591	81956	52
43	74	65.639	34.361	9.49964	3149	24.516	77201	55
37	68	66.3421	33.6579	8.04496	2660	31.3549	83404	53
67	83	54.1062	45.8938	15.2553	6816	45.6753	311323	82
45	79	72.4672	27.5328	7.57144	2752	30.504	83947	47
43	64	64.9823	35.0177	8.90573	2902	29.2684	84937	48
45	75	50.8684	49.1316	16.2506	5193	31.8096	165187	68
41	71	41.7846	58.2154	17.0617	3703	20.6924	76624	55
43	70	68.278	31.722	9.05566	2873	26.7421	76830	50
69	79	70.4397	29.5603	10.2294	6278	49.7177	312128	76
59	74	61.9877	38.0123	10.9778	4421	37.245	164660	63
39	67	53.5855	46.4145	11.1787	2945	29.0268	85484	49
39	69	66.2004	33.7996	9.09283	3026	24.4531	73995	44
49	72	69.217	30.783	9.55134	3308	24.0665	79612	50
63	110	47.9941	52.0059	20.3485	7666	38.4296	294601	85
41	82	49.5429	50.4571	15.1338	3530	22.1881	78324	54
61	87	50.6579	49.3421	15.2057	5438	51.7508	281421	72
51	79	56.8755	43.1245	13.5465	4511	33.8685	152781	61
43	63	66.129	33.871	8.98616	2901	28.9986	84125	46
55	77	37.6774	62.3226	21.0865	5253	26.1854	137552	72
79	95	53.5575	46.4425	17.2093	8842	50.6177	447562	96
43	67	59.2687	40.7313	10.4802	3278	24.6702	80869	52
69	75	67.9653	32.0347	10.0742	6196	46.1964	286233	81
49	71	48.3995	51.6005	15.7622	4934	28.9037	142611	71
51	70	60.1349	39.8651	12.3039	4482	31.6446	141831	64
41	69	59.1949	40.8051	10.0825	2773	24.7887	68739	48
45	67	76.3011	23.6989	6.00964	2748	26.9469	74050	50
41	69	63.285	36.715	9.06019	2985	25.8235	77083	50
97	98	73.4869	26.5131	10.2921	10321	74.466	768564	108
51	71	66.1492	33.8508	9.08726	3148	25.251	79490	49
43	72	65.7857	34.2143	9.62803	3303	24.0572	79461	55
41	55	72.0832	27.9168	6.69786	2563	30.5349	78261	51
43	46	74.6907	25.3093	5.04418	2210	35.1489	77679	46
61	72	58.3844	41.6156	13.4913	5613	27.1953	152647	78
65	68	64.083	35.917	10.267	5439	54.1932	294757	77
55	92	42.7333	57.2667	18.7535	5540	27.257	151004	74
41	60	68.6014	31.3986	7.48482	2784	27.7863	77357	50
63	79	61.7408	38.2592	10.6976	5245	52.4648	275178	75
