## Supplementary material for "Protocol for assessing DNA damage levels *in vivo* in rodent testicular germ cells in the Alkaline Comet Assay": R-script_excel_template: Testis 6 (all round cells) (5).xlsx

### Sheet: Sheet1
Head Length	Tail Length	Head Intensity	Tail Intensity	Tail Moment	Total Area	Mean Grey Level	Total Intensity	Width
67	98	49.7495	50.2505	18.2164	7169	34.6422	248350	88
61	87	44.9441	55.0559	18.7971	6693	35.3332	236485	83
59	82	53.3219	46.6781	15.6932	6415	40.0073	256647	79
59	80	54.3299	45.6701	15.752	6386	36.1043	230562	81
59	80	62.8932	37.1068	11.0534	5674	44.1637	250585	72
55	88	48.0877	51.9123	18.5008	6712	36.785	246901	82
77	87	58.4625	41.5375	14.1873	7806	29.8123	232715	91
59	74	60.7841	39.2159	12.6342	5738	39.6136	227303	73
61	83	52.5697	47.4303	16.3413	6280	37.6537	236465	76
61	75	58.8616	41.1384	13.3653	5910	41.9076	247674	78
45	71	52.9421	47.0579	13.2557	3360	18.0616	60687	55
79	78	77.8594	22.1406	6.38338	6630	75.0979	497899	89
81	99	59.7663	40.2337	14.5146	8787	52.9189	464998	96
43	74	63.7924	36.2076	9.0427	3025	21.4155	64782	52
61	80	55.1733	44.8267	14.4892	6320	36.7343	232161	79
61	83	61.4926	38.5074	12.5015	6129	36.7456	225214	79
41	67	69.8244	30.1756	8.22964	2894	21.3711	61848	50
63	67	70.6318	29.3682	9.87879	4752	26.4457	125670	66
65	88	46.2617	53.7383	20.4827	6963	27.4841	191372	85
85	89	66.3535	33.6465	12.7592	8817	40.1182	353722	102
75	78	59.6619	40.3381	15.1676	6437	32.7887	211061	77
69	65	80.584	19.416	6.57247	4937	49.5311	244535	68
57	83	54.7531	45.2469	13.1077	5263	41.9116	220581	70
43	68	69.5913	30.4087	8.06995	2899	23.3612	67724	49
51	81	50.6067	49.3933	14.6172	4888	26.7257	130635	66
47	71	62.4248	37.5752	10.0373	4037	34.894	140867	61
61	77	64.7696	35.2304	10.4147	5677	48.0257	272642	76
43	68	54.5878	45.4122	11.5826	3194	21.1622	67592	51
39	71	42.5604	57.4396	18.3536	3745	16.4654	61663	60
61	87	52.449	47.551	17.1577	6779	38.4689	260781	79
57	80	58.0228	41.9772	11.072	5282	54.074	285619	72
43	66	72.8694	27.1306	7.35788	2757	25.7236	70920	47
41	67	69.2154	30.7846	7.78197	2750	26.3567	72481	51
43	58	64.3525	35.6475	8.52631	2706	26.1896	70869	49
51	74	61.8736	38.1264	10.9832	4385	31.1154	136441	67
43	74	70.1378	29.8622	8.00296	2884	24.9133	71850	49
63	75	55.2038	44.7962	14.5563	5781	43.7103	252689	79
63	69	66.2688	33.7312	9.78364	5099	46.9443	239369	71
37	66	61.4995	38.5005	9.15701	2573	26.328	67742	49
41	69	62.5163	37.4837	10.2864	2821	22.5229	63537	48
73	99	62.1037	37.8963	13.5618	7838	47.0648	368894	89
75	80	70.5013	29.4987	10.3185	7241	38.2701	277114	87
47	79	64.9027	35.0973	9.68269	4033	33.9745	137019	61
49	81	64.6605	35.3395	9.28986	3733	33.5425	125214	57
53	69	57.262	42.738	10.4798	3852	32.1843	123974	58
53	69	63.2692	36.7308	11.1058	4239	24.9965	105960	65
37	67	65.6515	34.3485	8.41671	2678	21.5306	57659	49
45	63	72.7675	27.2325	6.83697	2556	24.2277	61926	44
51	74	50.0796	49.9204	15.6878	4804	22.746	109272	67
61	71	67.6957	32.3043	9.8353	5641	39.8401	224738	75
59	77	56.9694	43.0306	12.8135	5760	37.2148	214357	76
61	79	54.4769	45.5231	14.837	6231	36.0396	224563	80
37	65	65.1761	34.8239	8.37358	2584	21.0302	54342	45
45	59	70.6939	29.3061	7.21478	2610	23.4544	61216	45
51	69	63.7591	36.2409	10.872	4087	24.264	99167	62
49	72	67.4793	32.5207	8.82721	3673	32.9665	121086	56
61	82	68.2897	31.7103	10.8685	7213	40.7448	293892	90
43	39	67.6511	32.3489	5.33763	2008	29.3073	58849	49
41	62	64.0643	35.9357	8.82877	2672	25.4165	67913	48
43	72	69.3728	30.6272	8.34456	3090	21.0317	64988	52
65	74	63.1898	36.8102	10.3904	5454	44.0281	240129	73
