## Supplementary material for "Protocol for assessing DNA damage levels *in vivo* in rodent testicular germ cells in the Alkaline Comet Assay": R-script_excel_template: Testis 6 (all round cells) (6).xlsx

### Sheet: Sheet1
Head Length	Tail Length	Head Intensity	Tail Intensity	Tail Moment	Total Area	Mean Grey Level	Total Intensity	Width
45	68	68.0773	31.9227	6.70456	2552	32.3887	82656	47
53	63	69.4729	30.5271	8.0469	3982	43.5344	173354	60
39	62	67.2694	32.7306	8.6117	2914	23.7028	69070	48
45	79	64.5675	35.4325	10.3103	3362	24.4946	82351	52
53	65	74.7746	25.2254	6.86045	3175	26.8309	85188	52
45	79	65.9567	34.0433	10.2765	3456	25.3924	87756	53
49	75	60.0791	39.9209	12.357	4852	32.1968	156219	67
67	67	78.0264	21.9736	6.66166	4672	47.4056	221479	63
47	69	48.7682	51.2318	14.4745	3651	21.269	77653	57
43	74	59.5253	40.4747	11.8497	3396	21.4759	72932	53
51	71	61.3076	38.6924	12.0319	3392	18.7093	63462	51
43	67	60.9108	39.0892	9.84131	3076	24.1213	74197	50
45	63	69.1254	30.8746	8.56039	3185	24.9859	79580	50
47	71	72.6599	27.3401	7.03271	2994	26.7188	79996	50
45	65	56.1119	43.8881	11.2472	3268	22.9902	75132	52
43	81	57.166	42.834	11.7573	3332	20.5636	68518	51
69	88	50.6707	49.3293	17.8704	7207	40.3315	290669	85
43	65	71.6411	28.3589	7.74022	3014	25.65	77309	49
47	74	45.5069	54.4931	16.4143	3779	19.5737	73969	56
57	82	65.8097	34.1903	9.47179	4474	36.6471	163959	65
47	65	68.7953	31.2047	8.53592	3358	26.4083	88679	51
43	81	64.1621	35.8379	10.1459	3494	24.3632	85125	55
49	75	66.9042	33.0958	8.99878	3434	24.3588	83648	54
45	75	69.3612	30.6388	8.96215	3407	23.754	80930	51
57	84	60.1962	39.8038	13.2005	5673	30.198	171313	69
51	71	59.2425	40.7575	11.9694	4501	34.0802	153395	64
49	80	43.5851	56.4149	20.1422	5354	26.0325	139378	69
61	82	44.942	55.058	18.8449	6661	39.442	262723	82
61	84	52.991	47.009	15.8592	6477	43.9248	284501	79
49	75	51.4591	48.5409	15.0287	4648	31.4509	146184	63
59	80	60.9812	39.0188	11.6264	5726	47.4211	271533	73
59	80	54.2094	45.7906	15.799	6358	44.9514	285801	79
43	68	67.6197	32.3803	8.36452	2872	30.1894	86704	48
45	70	67.8543	32.1457	9.43523	3241	24.4039	79093	48
59	80	59.9727	40.0273	11.7917	5631	51.092	287699	71
61	82	63.9619	36.0381	11.3331	5792	52.102	301775	72
39	72	55.6354	44.3646	10.9026	3050	26.2511	80066	51
39	69	58.192	41.808	10.4914	2877	28.0758	80774	46
43	68	69.0449	30.9551	8.34619	2903	27.5632	80016	48
45	90	58.9884	41.0116	13.5339	3876	19.7049	76376	53
55	78	62.8575	37.1425	11.0156	5099	36.8257	187774	68
65	87	54.7091	45.2909	16.717	7658	36.3749	278559	86
47	78	44.4579	55.5421	17.6288	4820	26.6237	128326	69
49	84	34.2358	65.7642	24.4831	5889	22.8808	134745	75
39	70	50.9702	49.0298	12.2627	3293	22.7085	74779	48
69	90	48.0234	51.9766	20.0169	7563	31.8108	240585	87
41	84	54.6521	45.3479	14.1064	3874	18.8931	73192	57
39	74	63.0074	36.9926	9.54617	3044	24.0867	73320	50
63	81	53.3209	46.6791	16.2707	6610	42.0154	277722	80
51	81	46.6584	53.3416	18.0187	5000	27.0768	135384	68
41	67	56.6551	43.3449	11.0148	2911	23.6953	68977	50
75	99	51.4516	48.5484	17.5324	9201	60.6426	557973	102
53	71	75.0973	24.9027	7.5761	3972	35.7767	142105	58
39	79	64.3699	35.6301	8.99181	2933	24.6328	72248	52
43	70	54.5669	45.4331	12.6991	3200	21.8453	69905	54
83	97	63.2625	36.7375	13.4533	8573	63.8151	547087	95
41	70	63.8665	36.1335	8.75509	2822	26.613	75102	49
59	84	54.6359	45.3641	14.436	6088	44.8844	273256	79
61	94	60.7986	39.2014	12.4868	6029	44.586	268809	76
37	65	66.4167	33.5833	8.06328	2469	26.9473	66533	43
61	81	50.2041	49.7959	17.0761	6307	40.2094	253601	79
65	85	45.7955	54.2045	20.5614	6947	32.2555	224079	83
59	77	59.7274	40.2726	13.0392	4939	20.0526	99040	67
81	95	57.5288	42.4712	15.5569	9479	41.8195	396407	104
43	77	55.6209	44.3791	14.8317	3835	16.8073	64456	57
49	85	33.8178	66.1822	24.5538	5684	22.1407	125848	72
69	86	71.1437	28.8563	8.71306	5808	47.8666	278009	76
63	76	60.1936	39.8064	11.8496	5867	42.3564	248505	73
43	68	67.2288	32.7712	8.42226	2807	26.9979	75783	48
59	77	63.8328	36.1672	11.126	5470	49.8781	272833	70
45	65	57.9459	42.0541	11.0403	3106	24.0377	74661	48
65	73	68.2332	31.7668	9.85383	5729	52.2583	299388	74
41	70	43.0044	56.9956	18.3475	3806	18.8655	71802	60
51	77	55.8007	44.1993	13.9511	4415	33.2562	146826	62
47	72	57.4571	42.5429	12.8667	3517	21.3657	75143	55
65	85	53.841	46.159	16.8842	6903	43.44	299866	79
59	68	58.6645	41.3355	11.0376	5279	58.4524	308570	71
53	80	56.5219	43.4781	13.6734	5246	28.6212	150147	65
43	67	67.4336	32.5664	8.23586	3035	25.8926	78584	49
45	61	71.134	28.866	7.59238	3009	26.3224	79204	51
41	85	65.5358	34.4642	9.54647	3155	22.9366	72365	48
51	66	60.8189	39.1811	10.9214	4355	34.2664	149230	66
43	62	69.6398	30.3602	7.82308	2884	27.4924	79288	48
43	57	63.6508	36.3492	8.61296	2853	26.4637	75501	51
67	84	55.5271	44.4729	14.591	6331	43.4454	275053	83
43	63	62.7205	37.2795	8.50103	2877	27.0678	77874	49
39	61	61.2548	38.7452	9.13498	2909	26.6676	77576	55
45	64	65.7801	34.2199	9.70897	3180	23.0208	73206	50
73	85	60.4632	39.5368	13.8136	7626	51.6263	393702	86
51	72	67.0201	32.9799	9.36669	4177	34.6138	144582	60
51	79	53.1706	46.8294	13.9402	4909	27.2188	133617	67
77	78	72.8697	27.1303	9.82571	7194	44.455	319809	86
49	67	66.9405	33.0595	8.86497	3525	39.021	137549	55
65	68	69.7181	30.2819	10.2134	4974	27.5663	137115	70
61	70	69.0184	30.9816	9.60641	5439	45.8071	249145	72
59	73	58.5959	41.4041	12.5028	5544	42.2668	234327	76
61	77	53.9577	46.0423	14.9129	6065	40.6877	246771	79
47	55	69.3593	30.6407	6.65548	2640	24.0508	63494	51
51	74	62.575	37.425	11.3531	4407	27.3404	120489	65
41	59	62.8869	37.1131	8.49918	2614	27.8734	72861	47
45	64	70.4664	29.5336	7.33105	2722	26.0342	70865	46
37	69	64.1926	35.8074	8.73592	2805	22.5897	63364	49
55	66	61.0216	38.9784	9.93735	4020	34.6876	139444	58
51	75	67.4258	32.5742	8.93077	3838	35.2848	135423	59
43	60	68.8513	31.1487	7.5253	2800	27.7964	77830	51
77	84	71.0267	28.9733	10.3663	7569	44.0485	333403	90
41	61	66.2936	33.7064	8.49856	2578	30.0477	77463	46
39	68	64.0379	35.9621	8.92686	2904	25.1643	73077	49
67	73	62.5291	37.4709	10.672	5745	46.4708	266975	77
41	54	70.2999	29.7001	6.72265	2689	25.0978	67488	52
