## Supplementary material for "Protocol for assessing DNA damage levels *in vivo* in rodent testicular germ cells in the Alkaline Comet Assay": R-script_excel_template: Testis 6 (all round cells) (7).xlsx

### Sheet: Sheet1
Head Length	Tail Length	Head Intensity	Tail Intensity	Tail Moment	Total Area	Mean Grey Level	Total Intensity	Width
71	75	74.9851	25.0149	7.77141	5803	56.1996	326126	72
45	71	62.7843	37.2157	10.6082	3611	22.1742	80071	58
63	95	59.5876	40.4124	12.6289	6284	43.1074	270887	76
71	97	56.8766	43.1234	15.3525	7306	36.1998	264476	87
47	83	55.8243	44.1757	12.2403	3659	20.982	76773	55
47	68	63.7839	36.2161	10.0579	3574	20.8581	74547	54
47	63	70.0295	29.9705	8.47532	3244	22.4985	72985	51
45	67	60.2335	39.7665	11.0079	3524	19.3232	68095	52
43	68	65.9539	34.0461	8.8276	3250	22.1166	71879	48
43	68	57.7051	42.2949	10.6379	3269	21.1786	69233	53
75	80	83.75	16.25	5.52796	5524	49.8635	275446	72
49	61	74.2471	25.7529	6.86798	2940	24.6997	72617	52
59	78	54.9977	45.0023	15.2811	5311	26.1841	139064	70
53	78	61.1461	38.8539	12.3698	4844	30.2585	146572	68
59	92	53.9349	46.0651	15.7166	5888	23.4173	137881	77
43	87	61.4349	38.5651	12.0772	3292	22.5841	74347	50
61	86	54.3851	45.6149	16.6093	6734	39.5891	266593	77
41	69	60.572	39.428	10.3204	2902	25.4693	73912	45
39	71	64.4535	35.5465	8.84588	2651	25.0377	66375	46
67	81	54.0832	45.9168	16.3497	6706	41.5935	278926	81
55	72	61.8396	38.1604	10.9506	4234	33.5574	142082	61
61	82	57.0844	42.9156	14.0755	6139	42.5581	261264	75
65	80	55.0634	44.9366	15.6441	6483	37.2207	241302	81
39	74	60.3689	39.6311	10.1418	2838	25.5226	72433	47
47	77	51.7851	48.2149	14.1901	4423	30.6371	135508	63
37	71	58.3106	41.6894	9.86263	2577	27.5444	70982	45
37	74	55.344	44.656	10.6833	2709	24.5493	66504	46
39	72	61.9939	38.0061	10.4628	2897	22.9938	66613	46
111	114	70.4435	29.5565	12.9291	13444	87.6964	1178991	119
61	82	63.8481	36.1519	11.1781	5747	53.2429	305987	71
45	91	38.8556	61.1444	22.3825	5400	25.7463	139030	70
59	80	53.66	46.34	15.555	6241	42.0428	262389	76
57	76	64.825	35.175	9.39329	5222	54.2411	283247	72
51	89	54.9356	45.0644	12.805	4600	24.0424	110595	62
43	72	56.4548	43.5452	10.2545	3146	24.7085	77733	50
57	57	79.2955	20.7045	5.7745	3932	39.4644	155174	60
49	52	72.7812	27.2188	6.39058	2783	27.097	75411	52
45	45	73.8742	26.1258	4.98626	2387	28.5781	68216	49
45	61	70.3124	29.6876	7.33271	2932	24.3267	71326	50
65	77	56.8538	43.1462	13.2283	6211	47.503	295041	80
43	64	62.164	37.836	9.27753	2957	27.4112	81055	49
43	66	60.4857	39.5143	10.0741	3220	22.213	71526	51
41	79	61.3273	38.6727	9.4046	2880	27.6663	79679	49
49	88	39.9244	60.0756	19.85	5380	26.5613	142900	75
51	83	51.6469	48.3531	15.6775	5000	29.0666	145333	67
43	75	62.3367	37.6633	10.3995	3345	22.591	75567	52
65	99	52.9847	47.0153	16.5699	7230	41.4097	299392	85
55	79	65.5525	34.4475	10.2745	4405	34.8606	153561	61
51	96	40.3897	59.6103	21.9179	5564	25.2994	140766	70
67	81	53.8238	46.1762	16.4249	6551	38.949	255155	81
45	68	65.0527	34.9473	9.56419	3194	24.3187	77674	50
49	77	45.6572	54.3428	16.5634	4836	30.6497	148222	68
41	73	58.2182	41.7818	12.1974	3436	21.071	72400	55
41	70	70.3102	29.6898	8.38677	3185	24.7488	78825	52
63	76	65.7652	34.2348	10.5655	5826	47.1843	274896	76
61	78	54.5633	45.4367	13.8957	6334	42.7362	270691	81
55	78	55.0416	44.9584	14.9273	6250	31.336	195850	79
47	57	68.7744	31.2256	7.64792	2873	25.4093	73001	51
61	76	65.5455	34.4545	10.6284	5713	44.8038	255964	76
39	59	59.9617	40.0383	8.87006	2709	27.9144	75620	48
41	74	63.5426	36.4574	8.46076	2964	25.9153	76813	49
47	77	59.5353	40.4647	11.0856	3346	21.5326	72048	56
39	75	57.4159	42.5841	12.1821	3281	20.0439	65764	53
65	83	49.1387	50.8613	17.8412	7114	38.5565	274291	88
55	78	48.0343	51.9657	15.2703	4672	29.661	138576	68
43	64	65.7418	34.2582	8.29084	2978	25.1135	74788	53
39	68	50.774	49.226	13.3778	3164	23.7257	75068	52
43	69	65.2219	34.7781	9.03412	3128	22.5038	70392	52
43	70	63.3845	36.6155	10.0862	3156	22.4743	70929	51
65	89	51.4346	48.5654	16.8679	6917	38.2592	264639	83
65	80	57.8791	42.1209	14.1666	6550	39.2508	257093	82
39	74	61.3731	38.6269	9.84054	3117	26.1129	81394	51
41	77	61.7973	38.2027	9.40963	2904	25.6966	74623	47
41	79	54.5652	45.4348	10.6434	3022	25.4385	76875	50
67	91	50.0673	49.9327	16.0664	6539	41.4462	271017	82
43	77	73.5204	26.4796	7.48161	2865	27.1473	77777	49
49	50	77.5053	22.4947	4.5904	2260	34.3208	77565	47
