## Supplementary material for "Protocol for assessing DNA damage levels *in vivo* in rodent testicular germ cells in the Alkaline Comet Assay": R-script_excel_template: Testis 6 (all round cells) (8).xlsx

### Sheet: Sheet1
Head Length	Tail Length	Head Intensity	Tail Intensity	Tail Moment	Total Area	Mean Grey Level	Total Intensity	Width
51	65	69.5574	30.4426	8.19145	3768	27.9153	105185	59
59	79	69.056	30.944	8.13408	5152	49.5291	255174	69
47	77	63.6925	36.3075	9.51311	3677	20.867	76728	62
61	82	61.7848	38.2152	11.7249	6106	46.4396	283560	76
53	82	45.3065	54.6935	17.1435	5141	29.951	153978	70
43	70	65.6138	34.3862	9.44216	3362	23.4753	78924	50
51	75	64.0782	35.9218	10.3835	4563	35.2496	160844	63
41	77	57.1601	42.8399	11.3648	3508	20.0875	70467	54
59	84	49.0494	50.9506	16.8073	6470	35.1108	227167	80
61	81	66.992	33.008	9.34396	5399	51.6318	278760	73
55	75	52.508	47.492	15.7809	4897	23.7302	116207	68
65	76	57.7219	42.2781	12.9395	5773	37.7684	218037	76
83	99	59.9289	40.0711	14.9183	8905	55.3332	492742	98
59	81	51.6742	48.3258	16.375	6238	39.3546	245494	78
79	84	57.9131	42.0869	15.4095	8310	56.8682	472575	94
37	73	65.9229	34.0771	9.45333	4738	56.3103	266798	67
39	70	62.3558	37.6442	10.505	3009	22.1565	66669	47
49	74	57.6524	42.3476	13.0424	4513	31.9353	144124	63
65	84	54.1734	45.8266	16.1668	6796	43.0886	292830	82
47	67	69.7938	30.2062	9.42976	3121	23.5146	73389	53
39	75	57.2443	42.7557	11.9514	3211	22.0666	70856	52
65	88	48.9835	51.0165	17.9465	7241	40.1802	290945	85
65	84	56.5939	43.4061	15.488	8211	62.0728	509680	94
43	83	66.0835	33.9165	9.50302	3411	21.9856	74993	52
41	72	54.224	45.776	11.9696	3364	22.3793	75284	48
63	85	62.5542	37.4458	10.7263	5980	50.9548	304710	76
51	73	63.1383	36.8617	11.4554	4611	28.6105	131923	66
61	76	63.2465	36.7535	11.3713	5940	44.1759	262405	76
69	77	61.017	38.983	11.5985	6532	53.2671	347941	79
55	80	52.4244	47.5756	15.8648	5216	21.8694	114071	70
37	72	56.1814	43.8186	10.6913	2853	23.0869	65867	45
39	81	58.1918	41.8082	11.1505	3022	21.1446	63899	46
55	77	67.9414	32.0586	9.38968	5103	28.9226	147592	69
61	102	37.9366	62.0634	23.8927	7067	27.6604	195476	82
69	82	52.7517	47.2483	16.5665	6973	35.8126	249721	83
67	92	52.9495	47.0505	17.1692	7390	33.5717	248095	84
65	75	54.866	45.134	14.5844	6524	42.6403	278185	81
51	84	74.0541	25.9459	7.51488	4164	30.379	126498	60
45	72	68.9548	31.0452	8.67064	3355	21.2545	71309	49
45	62	72.8592	27.1408	7.37351	3060	21.6265	66177	47
39	66	56.5476	43.4524	10.9892	3118	23.5975	73577	50
43	69	63.406	36.594	9.69253	3470	21.4559	74452	54
41	71	63.9797	36.0203	9.97594	3161	20.9222	66135	50
45	71	58.4365	41.5635	12.7203	3625	18.8474	68322	55
45	79	61.0247	38.9753	10.3753	3178	23.0617	73290	52
55	74	61.8509	38.1491	12.6533	4721	28.1224	132766	64
59	75	67.8748	32.1252	10.2361	5517	42.248	233082	71
65	88	54.7808	45.2192	16.4751	7271	36.1451	262811	85
41	76	69.5663	30.4337	7.84006	2928	25.7951	75528	46
41	64	65.9162	34.0838	8.28369	2916	22.893	66756	48
43	67	59.8515	40.1485	10.5034	3286	22.4592	73801	50
65	81	50.6861	49.3139	15.9847	6338	37.1958	235747	82
51	72	62.3094	37.6906	11.6899	4405	29.6397	130563	65
65	80	52.4102	47.5898	15.6599	6407	39.3047	251825	81
87	97	63.8536	36.1464	12.4739	9640	67.8562	654134	103
65	93	59.9442	40.0558	13.6376	6665	41.2702	275066	82
63	92	66.2505	33.7495	10.9113	6198	43.5368	269841	79
43	74	66.9191	33.0809	7.83579	2960	25.7436	76201	51
51	88	66.334	33.666	11.0702	4743	29.3253	139090	66
49	67	62.5688	37.4312	9.2774	3915	38.0598	149004	61
39	54	63.6357	36.3643	8.05017	2518	25.9257	65281	47
61	68	68.4462	31.5538	9.00814	4848	45.8127	222100	69
65	77	59.7443	40.2557	13.6032	6423	39.8368	255872	81
83	98	59.8564	40.1436	13.5057	9346	67.6003	631792	101
