## Supplementary material for "Protocol for assessing DNA damage levels *in vivo* in rodent testicular germ cells in the Alkaline Comet Assay": R-script_excel_template: Testis 6 (PS) (1).xlsx

### Sheet: Sheet1
Head Length	Tail Length	Head Intensity	Tail Intensity	Tail Moment	Total Area	Mean Grey Level	Total Intensity	Width
89	98	68.8121	31.1879	11.9161	9456	49.8673	471545	103
59	78	67.4643	32.5357	9.89715	5438	47.7457	259641	72
69	76	57.3284	42.6716	14.2438	6483	41.2858	267656	80
59	79	58.8408	41.1592	13.365	5855	39.0087	228396	76
63	85	51.6916	48.3084	16.5002	6434	34.6707	223071	77
61	81	58.3411	41.6589	14.9441	6129	34.5415	211705	77
57	80	66.2799	33.7201	10.5595	5166	43.6785	225643	68
57	84	53.165	46.835	15.7175	6083	37.9734	230992	77
63	72	62.2452	37.7548	11.7135	5749	38.1839	219519	78
63	58	73.7821	26.2179	6.60404	4572	55.0512	251694	70
61	83	52.5337	47.4663	16.6743	6218	34.1103	212098	77
89	89	57.3326	42.6674	16.0795	10793	71.7005	773864	108
57	80	62.3587	37.6413	12.2727	5704	37.1196	211730	72
57	79	61.2769	38.7231	12.0422	5322	37.2454	198220	71
85	104	61.178	38.822	15.0889	9632	62.5429	602413	101
83	89	60.7272	39.2728	13.949	8694	51.528	447984	97
63	79	71.418	28.582	7.67839	5145	43.6614	224638	73
59	66	66.0036	33.9964	8.1118	4299	40.4268	173795	69
65	79	51.0733	48.9267	15.9731	7578	31.5288	238925	103
65	78	56.9946	43.0054	14.1142	6326	36.4287	230448	81
