## Supplementary material for "Protocol for assessing DNA damage levels *in vivo* in rodent testicular germ cells in the Alkaline Comet Assay": R-script_excel_template: Testis 6 (PS) (2).xlsx

### Sheet: Sheet1
Head Length	Tail Length	Head Intensity	Tail Intensity	Tail Moment	Total Area	Mean Grey Level	Total Intensity	Width
71	84	76.523	23.477	7.80797	5918	46.4405	274835	76
57	81	57.7062	42.2938	13.2279	5812	41.2787	239912	71
63	82	64.4793	35.5207	11.9218	6198	38.8054	240516	75
65	85	70.5637	29.4363	11.5884	5872	32.4911	190788	71
57	72	73.0905	26.9095	6.89807	4541	52.9952	240651	65
63	92	55.3752	44.6248	14.6345	6542	39.0206	255273	84
61	80	64.6068	35.3932	11.7418	5761	43.8651	252707	73
55	73	70.8273	29.1727	7.06691	4303	55.3388	238123	63
59	77	62.2519	37.7481	12.3395	5839	42.237	246622	71
63	94	56.7814	43.2186	14.6521	6104	38.6787	236095	78
65	77	70.0124	29.9876	9.05768	5708	44.6775	255019	77
67	70	64.6231	35.3769	10.0738	5738	34.5125	198033	77
63	95	54.8256	45.1744	15.2905	6580	35.2968	232253	81
71	93	52.3412	47.6588	17.0936	8061	48.033	387194	90
65	87	72.8771	27.1229	8.73928	5658	39.9795	226204	75
59	92	63.4069	36.5931	11.2679	5575	33.3308	185819	71
61	83	50.6303	49.3697	15.3433	6320	34.8831	220461	80
63	83	63.7002	36.2998	11.7153	6117	52.9908	324145	74
71	87	54.2084	45.7916	16.6842	8498	50.6387	430328	95
71	80	58.8099	41.1901	13.8553	7002	32.5848	228159	85
63	82	48.7459	51.2541	17.3596	6549	33.0144	216211	85
61	93	53.6177	46.3823	15.6228	6448	34.8289	224577	82
