## Supplementary material for "Protocol for assessing DNA damage levels *in vivo* in rodent testicular germ cells in the Alkaline Comet Assay": R-script_excel_template: Testis 6 (PS) (3).xlsx

### Sheet: Sheet1
Head Length	Tail Length	Head Intensity	Tail Intensity	Tail Moment	Total Area	Mean Grey Level	Total Intensity	Width
59	77	60.66	39.34	12.113	5911	43.5019	257140	77
65	78	57.4603	42.5397	14.7794	6181	37.2472	230225	81
51	70	59.0466	40.9534	9.81293	3954	37.5033	148288	61
65	79	72.5152	27.4848	8.06386	5498	51.5547	283448	74
59	88	52.8114	47.1886	16.3346	6251	36.9213	230795	77
63	87	54.3998	45.6002	15.7904	6504	37.9383	246751	75
63	89	52.6718	47.3282	16.4801	6395	35.1658	224885	78
63	92	70.0879	29.9121	10.0435	6042	40.8928	247074	74
63	74	69.2088	30.7912	9.68477	5530	44.9942	248818	71
61	77	63.5566	36.4434	11.7639	5798	32.2628	187060	72
63	101	53.5289	46.4711	17.2011	7202	32.3248	232803	81
65	77	75.1193	24.8807	7.97734	5975	41.5694	248377	75
59	80	61.3402	38.6598	11.7357	5896	41.4437	244352	74
63	97	56.1472	43.8528	15.3939	6625	32.6667	216417	81
67	81	66.6187	33.3813	10.8149	5991	44.9274	269160	79
53	78	65.0222	34.9778	10.0212	4236	35.0512	148477	64
57	80	53.496	46.504	15.6041	5902	35.8597	211644	74
61	102	50.9406	49.0594	18.2004	7406	32.5004	240698	81
65	73	77.1125	22.8875	7.5645	5953	42.0912	250569	73
61	81	52.6843	47.3157	16.1146	6392	34.771	222256	80
61	79	68.7338	31.2662	10.956	5798	41.045	237979	74
63	74	68.7377	31.2623	10.0815	5661	43.498	246242	72
59	73	67.4915	32.5085	9.86536	5337	45.9775	245382	69
63	80	53.5229	46.4771	16.5234	6356	35.5964	226251	77
63	83	53.3501	46.6499	16.0791	6522	38.0121	247915	76
75	76	64.4605	35.5395	11.6799	6946	35.3127	245282	87
61	73	66.5503	33.4497	9.79269	5284	47.2311	249569	70
63	77	53.1672	46.8328	16.0592	6201	37.2046	230706	79
59	67	69.666	30.334	8.47123	4835	50.1783	242612	66
63	66	69.2533	30.7467	8.74516	4842	39.7916	192671	70
65	75	76.0533	23.9467	6.51151	4580	53.9799	247228	69
