## Supplementary material for "Protocol for assessing DNA damage levels *in vivo* in rodent testicular germ cells in the Alkaline Comet Assay": R-script_excel_template: Testis 6 (PS) (4).xlsx

### Sheet: Sheet1
Head Length	Tail Length	Head Intensity	Tail Intensity	Tail Moment	Total Area	Mean Grey Level	Total Intensity	Width
61	81	65.4876	34.5124	10.6972	5878	47.1208	276976	76
57	83	49.214	50.786	16.8962	6104	30.8696	188428	76
65	80	69.7131	30.2869	9.85187	6432	43.6723	280900	81
63	99	55.1867	44.8133	15.1029	7194	40.2448	289521	83
65	87	60.869	39.131	14.4118	7862	36.9533	290527	87
81	89	57.5794	42.4206	15.792	8734	59.6333	520837	94
61	81	67.8881	32.1119	11.225	5911	46.0474	272186	75
67	80	69.4084	30.5916	10.2908	6091	46.9798	286154	76
65	102	55.9562	44.0438	15.0242	7366	46.3492	341408	87
61	84	52.0991	47.9009	15.9152	6469	42.2237	273145	82
65	84	54.5453	45.4547	15.056	6467	42.1427	272537	80
69	94	68.0503	31.9497	10.694	6457	43.2958	279561	78
61	109	44.5417	55.4583	20.8608	7552	32.9744	249023	85
77	85	55.2195	44.7805	16.6409	8417	47.0691	396181	96
67	75	66.1581	33.8419	10.3506	6056	43.8738	265700	82
87	101	63.3542	36.6458	13.1554	9650	72.5144	699764	102
61	63	62.4135	37.5865	10.5547	5169	48.5668	251042	75
