## Supplementary material for "Protocol for assessing DNA damage levels *in vivo* in rodent testicular germ cells in the Alkaline Comet Assay": R-script_excel_template: Testis 6 (PS) (5).xlsx

### Sheet: Sheet1
Head Length	Tail Length	Head Intensity	Tail Intensity	Tail Moment	Total Area	Mean Grey Level	Total Intensity	Width
65	82	48.8421	51.1579	18.348	6925	33.01	228594	84
57	83	50.6663	49.3337	16.1079	6193	37.4878	232162	77
59	84	42.9816	57.0184	19.1176	6409	32.9594	211237	80
61	101	51.8273	48.1727	17.327	6799	36.0279	244954	79
59	88	52.1571	47.8429	16.2049	6360	35.9605	228709	82
61	84	65.5399	34.4601	10.4584	5548	42.3073	234721	72
59	78	63.0441	36.9559	11.1734	5640	43.6754	246329	71
59	88	51.1688	48.8312	17.6833	6769	34.9747	236744	81
51	72	65.4516	34.5484	10.5307	4463	35.339	157718	62
69	95	45.8772	54.1228	20.6822	7614	25.3847	193279	89
65	86	53.9176	46.0824	16.2069	6734	33.1901	223502	81
59	78	59.8569	40.1431	12.5247	5773	35.066	202436	74
77	69	76.334	23.666	6.69252	6528	74.5729	486812	87
65	77	54.8647	45.1353	14.7691	6317	36.5457	230859	80
79	88	60.4624	39.5376	14.3104	8546	52.2007	446107	95
63	76	62.3634	37.6366	11.863	5814	38.253	222403	78
63	78	69.2365	30.7635	9.57891	5642	39.9711	225517	76
81	99	60.2291	39.7709	14.7387	9235	34.4828	318449	103
61	82	56.8958	43.1042	12.7323	5685	36.0767	205096	74
69	83	59.5381	40.4619	14.0128	7145	48.2652	344855	85
59	72	68.7249	31.2751	9.55968	5205	48.2982	251392	69
69	90	57.8042	42.1958	14.2171	6658	38.309	255061	84
57	71	64.2691	35.7309	9.73652	5078	52.3513	265840	71
63	71	65.7958	34.2042	9.88605	5415	42.7512	231498	74
