## Supplementary material for "Protocol for assessing DNA damage levels *in vivo* in rodent testicular germ cells in the Alkaline Comet Assay": R-script_excel_template: Testis 6 (PS) (6).xlsx

### Sheet: Sheet1
Head Length	Tail Length	Head Intensity	Tail Intensity	Tail Moment	Total Area	Mean Grey Level	Total Intensity	Width
57	86	56.7524	43.2476	13.0084	5832	40.0924	233819	73
65	74	78.1518	21.8482	7.06626	5325	48.8105	259916	68
75	67	83.6095	16.3905	5.50108	5340	45.7652	244386	70
57	70	65.514	34.486	11.3557	4774	27.0882	129319	66
67	92	52.0416	47.9584	17.2655	7320	34.2265	250538	80
69	82	53.8994	46.1006	16.3358	6982	34.552	241242	83
63	82	60.8815	39.1185	13.1353	6349	35.326	224285	76
67	95	56.6833	43.3167	15.2253	6707	32.9228	220813	83
109	102	72.618	27.382	11.9936	13868	74.916	1038935	123
59	85	55.8861	44.1139	14.9435	6233	36.6905	228692	79
65	84	66.1555	33.8445	10.5532	6044	44.3751	268203	75
61	75	70.7031	29.2969	8.22445	5291	47.9724	253822	73
65	76	59.684	40.316	12.5421	5841	43.9021	256432	77
67	98	55.5042	44.4958	15.723	6835	36.0154	246165	81
69	83	57.0841	42.9159	15.5547	6905	33.7419	232988	84
63	87	68.3733	31.6267	9.89519	5678	42.3485	240455	74
53	82	54.5632	45.4368	14.8481	5685	29.0343	165060	75
59	72	54.119	45.881	13.7919	5842	39.5995	231340	76
59	74	65.1939	34.8061	10.5717	5333	43.9325	234292	72
67	82	57.9813	42.0187	14.0667	6620	38.9166	257628	81
69	79	49.9704	50.0296	16.0573	6537	37.1797	243044	81
