## Supplementary material for "Protocol for assessing DNA damage levels *in vivo* in rodent testicular germ cells in the Alkaline Comet Assay": R-script_excel_template: Testis 6 (PS) (7).xlsx

### Sheet: Sheet1
Head Length	Tail Length	Head Intensity	Tail Intensity	Tail Moment	Total Area	Mean Grey Level	Total Intensity	Width
59	76	66.5174	33.4826	9.09781	5181	54.2521	281080	72
65	73	75.8377	24.1623	7.56458	5174	54.7547	283301	67
59	80	61.6055	38.3945	12.1764	5536	44.0132	243657	71
67	98	52.1756	47.8244	16.4696	6854	34.3356	235336	82
73	65	79.9887	20.0113	6.31563	5468	48.1384	263221	71
63	85	58.3419	41.6581	15.6591	6840	37.8656	259001	79
67	81	56.5886	43.4114	15.6231	6626	38.1124	252533	81
61	81	58.8255	41.1745	13.6555	6116	41.2444	252251	75
105	97	68.6253	31.3747	13.4557	13026	84.3901	1099265	118
59	81	59.7856	40.2144	11.9547	5678	50.2909	285552	71
59	81	54.8741	45.1259	15.2483	6136	40.7024	249750	76
67	89	62.0175	37.9825	12.1526	6052	44.1841	267402	79
65	86	53.49	46.51	16.276	6900	37.1249	256162	82
69	84	56.7232	43.2768	15.6127	6937	35.074	243308	82
55	83	54.9391	45.0609	14.9257	6133	29.2609	179457	78
59	74	63.5816	36.4184	10.9271	5495	42.5097	233591	72
61	79	46.0475	53.9525	18.5621	6713	34.1007	228918	84
67	86	57.3939	42.6061	14.2443	6519	39.9497	260432	81
67	83	47.4937	52.5063	16.6184	6295	39.8006	250545	82
