## Supplementary material for "Protocol for assessing DNA damage levels *in vivo* in rodent testicular germ cells in the Alkaline Comet Assay": R-script_excel_template: Testis 6 (PS) (8).xlsx

### Sheet: Sheet1
Head Length	Tail Length	Head Intensity	Tail Intensity	Tail Moment	Total Area	Mean Grey Level	Total Intensity	Width
69	75	60.6276	39.3724	12.2955	5785	38.1281	220571	78
61	61	65.4449	34.5551	10.0074	4790	35.0975	168117	73
59	83	49.2383	50.7617	16.6949	6529	35.1273	229346	81
69	90	62.325	37.675	11.2613	6301	50.6753	319305	78
63	73	67.9554	32.0446	9.35801	5557	46.8951	260596	71
61	78	68.7456	31.2544	10.2547	5843	43.094	251798	74
67	92	54.3729	45.6271	16.0927	8944	55.409	495578	98
63	82	53.9073	46.0927	16.1218	6538	38.7418	253294	81
77	82	58.6204	41.3796	15.1487	8203	54.5203	447230	94
59	71	68.5144	31.4856	8.88073	4904	52.8964	259404	66
63	96	54.4625	45.5375	15.8603	6696	35.9046	240417	81
65	92	52.7323	47.2677	15.5593	6396	37.2402	238188	80
67	89	54.481	45.519	16.5621	7300	33.9364	247736	86
65	91	71.6959	28.3041	9.64817	6196	37.9958	235422	77
67	81	51.1205	48.8795	16.9612	7098	35.9594	255240	84
67	92	51.4674	48.5326	17.4862	7498	33.6551	252346	87
63	78	56.9956	43.0044	14.1702	6447	41.0724	264794	81
61	76	66.1037	33.8963	10.7685	5848	40.8656	238982	75
65	83	60.6646	39.3354	13.4021	6440	38.3196	246778	81
87	97	64.22	35.78	12.1718	9261	64.422	596612	102
87	87	62.1438	37.8562	12.7099	9206	64.5278	594043	101
65	78	57.3769	42.6231	14.1042	6486	38.9295	252497	83
61	65	68.095	31.905	9.01999	4813	43.0916	207400	69
63	93	63.3666	36.6334	11.3144	6018	40.9073	246180	76
61	92	66.4821	33.5179	10.5452	5931	37.0654	219835	74
63	78	53.3714	46.6286	14.9481	6500	40.3229	262099	81
