## Supplementary material for "Protocol for assessing DNA damage levels *in vivo* in rodent testicular germ cells in the Alkaline Comet Assay": R-script_excel_template: 1C_manual_Chemical_x.txt

AnimalID	CometCount	MedianTailIntensity	debris <1C Tot_Int cut-off	>4C Tot_Int cut-off	1C_Tot_Int_Treshold
1	365	0.0377002827521206	0	100000000	115000
2	241	0.203604455653636	0	100000000	110000
3	174	8.45765654504615	0	100000000	105000
