## Supplementary material for "Protocol for assessing DNA damage levels *in vivo* in rodent testicular germ cells in the Alkaline Comet Assay": R-script_excel_template: 1C_modelling_Chemical_x.txt

AnimalID	Mean_Total_Intensity_peak1	Comets_within_1SD	Median_Tail_Intensity_within_1SD	Comets_within_2SD	Median_Tail_Intensity_within_2SD	debris <1C Tot_Int cut-off	>4C Tot_Int cut-off
1	90688.5119086133	287	0.0410712344321902	358	0.0373286494497469	0	100000000
2	86586.1339183597	192	0.186270611581445	234	0.196953503584009	0	100000000
3	83954.1146069876	147	8.82321351854504	173	8.44321508177351	0	100000000
