## Supplementary material for "Protocol for assessing DNA damage levels *in vivo* in rodent testicular germ cells in the Alkaline Comet Assay": R-script_excel_template: All_comets_raw_Chemical_x.txt

tissue	rat	median_tail_intensity	count_rows
Liver	1	0.166416220083875	150
Liver	2	1.05758049460503	150
Liver	3	26.0194959097673	150
Testis	1	0.120930826715493	707
Testis	2	0.512589583413176	535
Testis	3	11.7288407701213	390
Testis_PS	1	0.742937162835285	263
Testis_PS	2	1.85542252692633	150
Testis_PS	3	18.8795287172569	130
