## Supplementary material for "Protocol for assessing DNA damage levels *in vivo* in rodent testicular germ cells in the Alkaline Comet Assay": R-script_excel_template: Liver 1 (1).xlsx

### Sheet: Sheet1
Head Length	Tail Length	Head Intensity	Tail Intensity	Tail Moment	Total Area	Mean Grey Level	Total Intensity	Width
59	37	99.9853	0.0147265	0.00479101	1974	103.199	203715	51
47	81	74.7234	25.2766	5.2086	3324	59.2422	196921	56
49	35	99.0647	0.935269	0.129119	1511	92.415	139639	47
57	43	99.9882	0.0118043	0.00384819	1976	107.18	211788	53
49	32	99.982	0.0179743	0.00504778	1424	93.7669	133524	44
59	44	99.8711	0.128856	0.042765	2356	89.2666	210312	60
49	23	99.9826	0.0173903	0.00382586	1452	91.0868	132258	45
47	33	99.8949	0.105146	0.02245	1443	97.5447	140757	45
49	35	99.5872	0.412757	0.0941914	1576	88.8541	140034	44
45	27	98.8885	1.11145	0.203803	1341	95.0716	127491	41
75	48	99.9381	0.061948	0.0227659	3062	84.3504	258281	62
69	46	99.9412	0.0588016	0.0218385	3104	86.5657	268700	66
55	44	99.7438	0.256192	0.0536398	2089	95.4811	199460	54
55	43	99.3945	0.605506	0.167592	2034	95.0796	193392	54
55	31	99.9405	0.0595066	0.0145506	1937	99.7708	193256	51
49	42	99.8678	0.132179	0.0213996	1475	81.0407	119535	47
61	45	99.8337	0.166325	0.0494588	2465	84.1481	207425	59
51	48	99.0597	0.940305	0.273753	1774	68.8207	122088	47
47	34	96.1279	3.87207	0.464762	1471	83.7458	123190	44
53	98	95.0002	4.99976	2.33857	3087	46.4875	143507	46
49	42	97.1145	2.88547	0.349601	1649	75.7859	124971	50
61	44	99.8512	0.148835	0.0498047	2371	84.4462	200222	56
49	30	99.9821	0.0179083	0.00428307	1455	92.1072	134016	46
57	42	95.5805	4.4195	0.596848	2149	86.7385	186401	54
63	55	99.8124	0.187589	0.0748828	2325	78.8731	183380	57
47	38	99.9749	0.0251377	0.00663006	1338	95.1413	127299	43
47	25	99.9939	0.00608865	0.00149172	1359	96.6829	131392	44
59	43	95.84	4.15998	0.5476	2383	88.3366	210506	59
61	45	99.4937	0.506303	0.0618292	2429	87.4932	212521	57
59	36	99.9537	0.0463476	0.0143439	2210	94.7005	209288	56
45	43	97.3271	2.67295	0.363965	1348	94.4733	127350	41
61	44	99.9472	0.052804	0.0173833	2283	93.7359	213999	57
57	36	99.8417	0.158302	0.0403408	2131	98.7133	210358	54
49	21	100	0	0	1448	96.2831	139418	45
49	31	99.9939	0.00613022	0.00180842	1364	95.6752	130501	45
51	29	99.986	0.0140265	0.00347858	1501	94.9947	142587	44
47	28	99.7092	0.290809	0.0630349	1494	92.9873	138923	45
47	22	100	0	0	1417	95.988	136015	44
49	29	99.7137	0.286331	0.0486121	1519	92.4273	140397	46
51	39	99.8782	0.121816	0.0258101	1781	83.4278	148585	50
51	40	97.1268	2.87316	0.381164	1836	78.9935	145032	50
53	39	99.9946	0.00540533	0.00145944	1703	86.9066	148002	50
55	39	99.9565	0.0434942	0.0130621	1816	79.7616	144847	50
53	35	99.9446	0.0554199	0.0137077	1730	82.3977	142548	52
57	40	99.9451	0.0549152	0.0166194	2065	80.247	165710	53
57	43	99.837	0.162992	0.0485717	2413	86.448	208599	58
57	43	99.8824	0.117605	0.0430599	1999	102.513	204924	51
57	32	99.9879	0.0120614	0.00367872	2001	99.4413	198982	53
49	26	99.9906	0.00936377	0.00226891	1430	97.086	138833	44
55	31	99.9906	0.00938861	0.00279781	1859	85.943	159768	50
