## Supplementary material for "Protocol for assessing DNA damage levels *in vivo* in rodent testicular germ cells in the Alkaline Comet Assay": R-script_excel_template: Liver 1 (2).xlsx

### Sheet: Sheet1
Head Length	Tail Length	Head Intensity	Tail Intensity	Tail Moment	Total Area	Mean Grey Level	Total Intensity	Width
45	39	99.2516	0.748447	0.117875	1332	101.612	135347	42
45	50	99.7264	0.273552	0.0608439	1267	101.272	128312	42
59	43	99.9822	0.0178017	0.00620248	2060	103.623	213463	54
61	40	99.968	0.031993	0.0117017	2113	97.6313	206295	57
49	38	99.9693	0.0307278	0.00755588	1323	95.9342	126921	41
55	56	91.338	8.66205	1.25975	2471	83.1951	205575	60
51	52	99.5706	0.429425	0.124023	1921	73.4612	141119	57
71	54	87.8026	12.1974	2.2199	3592	94.7341	340285	66
47	21	100	0	0	1208	102.435	123742	39
61	42	98.9056	1.09438	0.165227	2231	88.8772	198285	57
63	40	99.9236	0.0764142	0.027588	2396	84.6586	202842	58
53	38	99.9681	0.0318893	0.00947858	1640	89.8689	147385	47
49	39	97.6732	2.32683	0.287211	1521	88.2709	134260	44
59	45	90.0148	9.98518	1.34227	2598	77.9253	202450	59
65	45	99.8824	0.117619	0.0397704	2407	83.0066	199797	56
49	38	99.8119	0.188105	0.0437138	1540	86.6468	133436	45
53	35	99.1255	0.874483	0.10668	1848	105.628	195201	51
55	42	99.8597	0.14025	0.020273	1922	102.76	197504	52
43	37	97.9211	2.07888	0.238422	1236	101.032	124875	42
51	41	99.8212	0.178823	0.0530955	1586	84.6223	134211	46
55	56	99.1029	0.89708	0.147683	2056	101.497	208677	53
45	39	94.2153	5.78465	0.607988	1353	95.0089	128547	42
63	41	99.9824	0.0175891	0.00560951	2104	99.9796	210357	54
53	39	99.9972	0.00278664	0.00103106	1448	99.1312	143542	44
57	43	99.9299	0.0700784	0.0173029	2042	106.219	216900	51
43	47	96.18	3.81999	0.468049	1305	94.7226	123613	41
43	39	98.6418	1.35823	0.160174	1213	100.21	121555	41
47	58	99.737	0.262999	0.0640448	1353	96.6733	130799	42
41	41	95.7633	4.23672	0.544702	1232	104.816	129133	42
45	53	96.9252	3.0748	0.339145	1341	102.442	137375	43
53	41	99.9067	0.0932553	0.0332921	1706	75.4273	128679	50
47	39	99.4814	0.518615	0.124029	1590	75.9157	120706	45
45	39	93.342	6.65803	0.679815	1456	84.2576	122679	48
45	37	97.7643	2.23575	0.265424	1414	91.3218	129129	45
49	28	99.9907	0.0092554	0.00245268	1455	89.1093	129654	50
43	39	92.7459	7.25405	0.77818	1291	90.9558	117424	41
43	43	85.4541	14.5459	1.61022	1480	96.0892	142212	48
51	37	99.9911	0.00894433	0.00313051	1372	89.6378	122983	43
49	41	99.7414	0.258552	0.0452164	1489	88.8348	132275	44
47	46	99.8618	0.138151	0.0382817	1466	83.4447	122330	51
53	56	98.9656	1.03441	0.290569	2074	84.5545	175366	48
43	22	99.9887	0.0113039	0.00231294	1094	105.123	115005	37
43	51	98.9398	1.06018	0.150643	1159	99.6135	115452	40
45	20	100	0	0	1143	102.169	116779	41
47	49	97.9898	2.01018	0.419286	1634	91.8213	150036	42
53	38	99.8575	0.14251	0.039971	1589	73.7476	117185	46
51	42	95.2357	4.76428	0.530764	1741	80.7513	140588	55
41	49	96.7908	3.20919	0.464798	1178	87.3447	102892	37
49	40	99.6479	0.352102	0.0821887	1634	77.1726	126100	48
53	35	99.9586	0.0414042	0.0127637	1604	78.2986	125591	48
