## Supplementary material for "Protocol for assessing DNA damage levels *in vivo* in rodent testicular germ cells in the Alkaline Comet Assay": R-script_excel_template: Liver 1 (3).xlsx

### Sheet: Sheet1
Head Length	Tail Length	Head Intensity	Tail Intensity	Tail Moment	Total Area	Mean Grey Level	Total Intensity	Width
47	28	99.9681	0.0318672	0.00725864	1321	106.897	141211	43
45	38	99.5172	0.482776	0.0685367	1301	96.4827	125524	41
49	56	97.8243	2.1757	0.561562	1700	82.9482	141012	40
59	28	99.9979	0.00205157	0.000574439	2080	93.737	194973	59
49	40	99.8526	0.14735	0.0397922	1472	88.5204	130302	43
59	45	99.8389	0.161065	0.0396572	2347	106.344	249589	63
53	50	99.8148	0.185213	0.054876	1667	79.3521	132280	48
57	41	99.956	0.0439596	0.0124186	1731	78.8498	136489	48
49	33	99.319	0.681042	0.0614684	1566	84.106	131710	46
53	39	99.9495	0.0505103	0.0156236	1740	83.0603	144525	51
53	28	99.8657	0.134255	0.0292143	1976	100.645	198875	55
65	45	96.7391	3.26092	0.464995	2702	78.0274	210830	61
57	46	92.2796	7.72045	1.08378	2564	79.5343	203926	64
67	41	99.9823	0.0176581	0.00668066	2543	80.1699	203872	63
53	37	99.99	0.00995383	0.00305506	1519	85.9796	130603	45
49	36	99.8803	0.11974	0.0340311	1433	95.5778	136963	45
59	38	99.9749	0.0251125	0.00710044	2083	97.4969	203086	53
45	32	93.8785	6.12151	0.656511	1422	93.4543	132892	45
47	25	99.5392	0.460837	0.0868176	1424	91.8883	130849	44
59	37	99.9787	0.0213422	0.00672788	1996	98.5937	196793	50
49	29	99.8969	0.103106	0.0260414	1627	85.8402	139662	53
47	21	99.9971	0.0029467	0.000618807	1407	96.4783	135745	45
43	71	94.622	5.37799	1.96917	1950	48.021	93641	37
53	21	100	0	0	1566	121.084	189617	46
55	44	98.7601	1.23989	0.181439	2358	83.6964	197356	60
45	44	99.2687	0.731309	0.148803	1572	90.3779	142074	47
57	43	99.8335	0.166507	0.0405366	2066	97.6733	201793	53
45	21	99.8805	0.119453	0.015908	1323	105.672	139804	42
53	38	92.2718	7.72825	0.977116	2019	101.876	205687	55
53	44	90.3359	9.66408	1.23519	2066	94.9564	196180	60
57	34	99.8674	0.132575	0.0307009	2028	99.3072	201395	52
55	49	96.1105	3.88949	0.572948	2173	92.9618	202006	56
75	85	98.1491	1.85094	0.9055	4471	58.2921	260624	71
53	52	98.8182	1.18182	0.255486	2067	97.5515	201639	48
49	42	96.479	3.52098	0.574988	1634	81.4492	133088	43
57	39	88.1385	11.8615	1.84681	2572	106.54	274020	64
65	48	99.9551	0.0448732	0.0153907	2419	95.8098	231764	55
53	53	99.0433	0.956651	0.266984	2030	95.3655	193592	48
45	29	99.9498	0.0501854	0.0115341	1164	101	117564	39
57	41	99.7722	0.227827	0.071311	2225	86.0103	191373	53
47	22	100	0	0	1277	97.7753	124859	41
53	43	90.7447	9.25529	1.23108	1890	104.639	197768	51
45	22	99.9992	0.000842212	0.000176864	1234	96.2196	118735	41
45	23	98.6742	1.32582	0.142005	1255	98.6837	123848	42
45	33	97.4143	2.58566	0.308756	1464	97.321	142478	47
53	56	97.7594	2.24063	0.642086	2031	69.6814	141523	47
51	37	99.9191	0.0809259	0.0258098	1536	82.8626	127277	48
51	38	99.9557	0.0442832	0.0112325	1555	91.4894	142266	47
61	41	99.9592	0.0407658	0.0149254	2284	85.9208	196243	57
53	41	97.3118	2.68823	0.327327	1711	75.8334	129751	49
