## Supplementary material for "Protocol for assessing DNA damage levels *in vivo* in rodent testicular germ cells in the Alkaline Comet Assay": R-script_excel_template: Testis 1 (all round cells) (1).xlsx

### Sheet: Sheet1
Head Length	Tail Length	Head Intensity	Tail Intensity	Tail Moment	Total Area	Mean Grey Level	Total Intensity	Width
45	37	95.4401	4.55994	0.588712	1520	61.1013	92874	46
45	22	99.9859	0.0140597	0.00299579	954	96.9214	92463	38
41	35	99.9517	0.0482799	0.00965597	1001	80.6983	80779	36
49	28	99.9848	0.0151622	0.00365338	1492	92.8298	138502	44
45	25	99.9956	0.00441647	0.00110412	1274	71.0911	90570	42
61	43	98.6751	1.32485	0.301842	2649	86.8207	229988	57
45	19	100	0	0	1167	79.1954	92421	40
61	34	99.9747	0.0253051	0.00708164	2289	115.67	264769	57
53	39	89.6013	10.3987	1.52704	2328	96.0215	223538	54
59	37	99.9801	0.0199185	0.0061893	2105	97.7857	205839	54
47	24	99.8043	0.19566	0.0374051	1398	96.515	134928	43
41	17	100	0	0	991	97.1705	96296	37
51	41	99.6866	0.313411	0.0818048	1658	104.304	172936	46
35	35	98.5664	1.43364	0.184106	831	85.4489	71008	35
47	28	99.9221	0.0778885	0.0189502	1370	90.9029	124537	43
35	18	96.2797	3.72027	0.368912	810	92.7519	75129	32
37	35	99.6461	0.353947	0.100066	872	87.156	76000	34
37	40	99.595	0.404995	0.0687767	860	96.1826	82717	33
49	54	94.356	5.64402	1.00531	2186	82.478	180297	48
53	28	89.5235	10.4765	1.46462	2006	115.855	232406	53
37	21	99.9557	0.0442585	0.00843767	858	81.6352	70043	38
47	22	98.7695	1.23053	0.145464	1527	113.144	172771	50
57	68	84.1095	15.8905	2.9049	2919	77.0171	224813	50
47	50	91.289	8.71103	1.19917	1755	112.279	197049	46
41	19	99.4033	0.596692	0.0475483	971	99.07	96197	36
39	20	99.9676	0.0323682	0.0060351	878	109.081	95773	33
47	28	97.7554	2.24463	0.422499	1558	102.227	159269	45
47	40	99.984	0.0160382	0.00577377	1255	104.332	130937	41
51	54	96.8284	3.1716	0.606656	2261	98.0199	221623	56
61	50	99.45	0.550014	0.204709	2190	97.4653	213449	53
37	19	97.1656	2.83443	0.287143	927	104.091	96492	36
47	46	83.6165	16.3835	2.39686	1533	98.5232	151036	41
55	51	95.0856	4.91443	1.03879	2147	64.6651	138836	46
49	42	93.9295	6.07049	0.748301	1885	94.1634	177498	52
59	55	97.4409	2.55911	0.770573	3101	88.8507	275526	56
55	26	100	0	0	1592	93.0961	148209	46
39	31	96.8521	3.14787	0.286429	1204	71.0548	85550	43
49	70	80.2231	19.7769	3.29811	2325	110.915	257877	53
37	17	99.9947	0.00529984	0.000900973	844	89.4242	75474	34
45	34	99.6352	0.364783	0.0143021	1128	95.0239	107187	39
43	18	100	0	0	1052	85.3099	89746	37
47	31	99.9576	0.0423627	0.0107281	1252	69.7612	87341	40
47	22	99.821	0.179015	0.033975	1390	57.0669	79323	42
45	37	98.1814	1.81857	0.402498	1866	49.7722	92875	54
55	40	99.6318	0.36823	0.0961433	1619	85.7146	138772	40
49	40	99.0627	0.937308	0.127427	1536	89.8796	138055	45
63	50	99.4653	0.534683	0.169786	2771	86.0552	238459	63
63	40	99.9393	0.060741	0.0182805	2409	99.7779	240365	56
65	46	99.8619	0.138123	0.0458977	2565	86.0885	220817	54
53	51	99.8395	0.16047	0.0496346	1766	106.92	188820	48
59	61	86.9438	13.0562	2.23235	3386	83.8621	283957	73
53	51	96.8414	3.15859	0.451487	1967	93.2567	183436	50
53	49	98.9438	1.05621	0.279489	1986	95.7744	190208	51
41	28	99.9962	0.0037799	0.00105837	993	106.569	105823	36
51	28	99.8477	0.152288	0.0378473	1197	100.39	120167	36
53	53	93.2101	6.78994	1.02309	2603	98.7088	256939	63
55	40	99.9577	0.0423301	0.0125483	1659	103.951	172454	47
53	58	91.672	8.32797	1.38225	2226	91.4982	203675	52
37	26	99.9376	0.0623869	0.0150976	732	87.5902	64116	31
47	29	97.9807	2.01935	0.295301	1488	118.045	175651	45
57	77	97.0953	2.90474	1.06991	2684	73.3551	196885	51
45	36	99.9752	0.0247577	0.0073081	1211	90.0553	109057	40
57	49	99.8674	0.132566	0.0391122	1972	97.9265	193111	53
47	45	99.7724	0.2276	0.0590682	1506	86.3566	130053	45
49	42	97.6972	2.30284	0.307402	1530	106.348	162712	44
41	17	100	0	0	875	90.9829	79610	33
