## Supplementary material for "Protocol for assessing DNA damage levels *in vivo* in rodent testicular germ cells in the Alkaline Comet Assay": R-script_excel_template: Testis 1 (all round cells) (2).xlsx

### Sheet: Sheet1
Head Length	Tail Length	Head Intensity	Tail Intensity	Tail Moment	Total Area	Mean Grey Level	Total Intensity	Width
47	35	99.9878	0.0121919	0.00380997	1197	82.2272	98426	40
69	54	87.3649	12.6351	2.13182	2858	93.3786	266876	58
61	44	99.0206	0.979401	0.189166	2523	95.2235	240249	59
59	46	95.9131	4.08688	0.586544	2311	92.6439	214100	54
43	36	99.992	0.00797552	0.00235278	1086	92.3637	100307	39
45	18	100	0	0	1103	86.2348	95117	39
45	36	99.9827	0.0172741	0.00532044	1182	97.9526	115780	40
41	37	99.2041	0.795883	0.11168	1090	82.189	89586	39
41	18	100	0	0	926	88.581	82026	35
41	19	99.9733	0.0267123	0.00487747	1005	100.574	101077	36
47	21	99.9964	0.0036436	0.000765156	1316	104.276	137227	43
45	36	99.9964	0.00361785	0.00119389	1128	98.0168	110563	39
41	40	99.4264	0.573647	0.10587	1007	79.8044	80363	34
43	16	100	0	0	977	94.0952	91931	36
41	23	99.995	0.005047	0.00116081	922	85.9599	79255	36
37	20	99.6973	0.302693	0.0403072	854	97.8724	83583	34
53	64	96.0454	3.95456	0.816712	2371	91.7423	217521	51
59	57	95.5668	4.43315	0.638909	2607	86.1972	224716	58
43	35	99.9029	0.097072	0.019979	1188	84.9798	100956	42
41	29	97.2076	2.79242	0.355057	1076	92.0242	99018	40
41	29	99.9589	0.0410712	0.0102195	1007	82.2075	82783	37
41	34	99.1974	0.80258	0.0271371	981	86.6218	84976	37
57	48	99.5828	0.417224	0.112385	2098	93.3356	195818	51
55	58	98.15	1.85001	0.404387	2182	86.5802	188918	52
35	24	98.8748	1.12519	0.117145	774	88.5297	68522	33
41	18	99.9942	0.00577695	0.00101097	962	107.964	103861	36
43	28	99.9971	0.00292714	0.0008196	1006	101.878	102489	37
37	18	99.8788	0.121198	0.019741	862	106.248	91586	35
39	18	99.9956	0.0044193	0.000795475	870	104.037	90512	34
53	48	97.2358	2.7642	0.48622	2159	74.2807	160372	50
65	68	96.3329	3.66712	1.17352	3763	69.3582	260995	67
45	23	97.3869	2.6131	0.379468	1362	128.377	174850	43
69	45	99.5887	0.411277	0.143672	3397	60.0527	203999	73
41	25	99.963	0.036957	0.00714502	978	107.902	105528	35
41	29	99.9648	0.0352279	0.00613452	955	86.2	82321	37
41	35	96.9134	3.08663	0.553171	1205	73.668	88770	35
57	47	99.132	0.868024	0.21987	2395	86.4392	207022	53
53	44	99.1173	0.882671	0.209618	1818	75.2167	136744	45
49	20	100	0	0	1188	93.0791	110578	41
43	24	99.8006	0.199354	0.0147401	1078	92.1345	99321	37
41	27	99.9897	0.0103033	0.00243844	854	102.285	87351	34
39	33	99.9431	0.0569008	0.0084719	872	90.6938	79085	35
39	38	99.3978	0.602156	0.0938602	1161	85.9673	99808	41
43	35	99.9845	0.015515	0.00494092	1019	82.2277	83790	37
41	35	99.9938	0.00623506	0.00162112	996	96.6165	96230	40
37	28	93.1322	6.86779	0.725573	941	112.231	105609	37
49	34	98.7575	1.24247	0.0429801	1092	101.269	110586	38
47	37	99.6706	0.329426	0.0167847	1445	99.3654	143583	46
59	41	99.9762	0.0238406	0.00818873	2069	93.2566	192948	51
15	21	56.5217	43.4783	3.65217	7	3.28571	23	4
37	23	99.1907	0.809303	0.13599	767	77.811	59681	31
47	35	94.9029	5.09711	0.582375	1370	98.0518	134331	42
45	40	99.8298	0.170245	0.0357971	1294	101.681	131575	42
41	23	98.4242	1.57577	0.128966	932	111.193	103632	34
45	57	98.8105	1.18948	0.28675	1555	93.4232	145273	47
41	20	99.8575	0.142546	0.00769155	907	111.378	101020	35
39	17	99.9609	0.0391134	0.00659002	840	100.44	84370	33
55	30	99.992	0.00798236	0.00227497	1806	110.987	200442	50
47	40	99.9774	0.0225705	0.00765986	1270	111.636	141778	43
41	23	95.6266	4.37337	0.430156	1046	105.431	110281	37
55	47	99.3488	0.651222	0.181099	2017	110.086	222044	49
51	39	96.7422	3.25783	0.457613	1653	97.2668	160782	49
49	21	100	0	0	1415	104.013	147178	45
55	44	99.7922	0.207824	0.0531668	2227	107.168	238664	58
53	40	99.8021	0.197917	0.0431322	1718	93.8178	161179	48
65	45	99.9555	0.044467	0.0162214	2503	88.0495	220388	61
63	44	97.0699	2.93011	0.399893	2477	89.172	220879	56
47	38	99.8796	0.120429	0.023546	1418	101.892	144483	44
45	28	99.9835	0.0164692	0.00404949	1143	90.3088	103223	39
65	45	99.9957	0.00434677	0.00179667	2483	111.183	276067	58
61	57	93.9266	6.07339	1.16837	2919	83.2175	242912	60
69	46	99.9515	0.0485349	0.0171813	2698	87.8217	236943	60
41	37	94.7933	5.20674	0.487666	1261	85.9619	108398	46
53	41	98.0642	1.93582	0.239386	1854	73.5858	136428	50
45	20	100	0	0	1162	70.9819	82481	38
57	51	99.7345	0.265534	0.0874832	2006	80.1635	160808	50
75	52	99.9184	0.0816339	0.0310335	3770	84.4814	318495	76
49	21	100	0	0	1482	97.2281	144092	49
47	38	99.994	0.00596256	0.00166952	1427	105.776	150942	47
41	19	99.8932	0.106808	0.0153415	1005	81.9811	82391	37
43	20	100	0	0	1100	85.6209	94183	38
67	63	96.9422	3.05784	0.911039	3211	75.2236	241543	58
75	53	99.8495	0.150474	0.056826	3651	86.6431	316334	69
39	19	99.8739	0.1261	0.0209399	948	86.9979	82474	36
47	40	96.333	3.66697	0.426799	1418	94.5042	134007	42
39	23	99.7422	0.25777	0.0216985	810	107.762	87287	32
41	25	99.9805	0.0194744	0.00438175	926	88.7246	82159	33
53	73	84.2097	15.7903	2.56152	2518	88.4936	222827	53
47	43	99.7822	0.217791	0.039112	1360	97.5706	132696	43
45	38	99.5952	0.404795	0.0691773	1232	103.067	126978	39
37	31	98.1166	1.88336	0.280074	861	94.5993	81450	32
47	54	91.5983	8.40171	1.08853	1719	91.459	157218	47
55	84	83.4968	16.5032	4.3936	4231	57.455	243092	57
43	17	99.9839	0.0160828	0.000160828	992	75.2157	74614	43
55	44	98.2468	1.75317	0.264695	2049	118.032	241848	52
39	21	99.9543	0.0456698	0.00775083	880	87.0875	76637	35
59	49	99.8767	0.123251	0.039584	1919	105.277	202026	47
61	65	98.7109	1.28911	0.2093	2499	80.6459	201534	56
45	22	100	0	0	1088	101.318	110234	38
43	16	100	0	0	996	92.0994	91731	40
45	40	98.4022	1.59775	0.179365	1365	106.468	145329	42
41	21	99.9971	0.00291525	0.000612203	1027	100.202	102907	38
37	18	98.6782	1.32179	0.164056	972	100.017	97217	38
45	36	98.5625	1.43754	0.166979	1086	79.4917	86328	36
37	24	99.9892	0.010774	0.00253188	743	99.9367	74253	32
55	58	99.6247	0.375257	0.126037	2097	96.5799	202528	54
45	39	99.7524	0.247641	0.0527993	1400	85.3771	119528	44
37	15	100	0	0	790	97.4557	76990	33
39	15	100	0	0	780	99.1128	77308	32
37	36	99.0125	0.987521	0.138081	783	111.351	87188	31
43	20	99.9788	0.0212392	0.00406943	1012	116.311	117707	35
43	32	99.6527	0.347345	0.057655	1284	107.85	138479	44
37	19	99.9353	0.0647092	0.0113106	801	92.6067	74178	34
37	36	98.9955	1.00449	0.146798	855	87.2105	74565	34
53	25	99.998	0.00196595	0.000491487	1682	120.966	203464	47
