## Supplementary material for "Protocol for assessing DNA damage levels *in vivo* in rodent testicular germ cells in the Alkaline Comet Assay": R-script_excel_template: Testis 1 (all round cells) (3).xlsx

### Sheet: Sheet1
Head Length	Tail Length	Head Intensity	Tail Intensity	Tail Moment	Total Area	Mean Grey Level	Total Intensity	Width
55	45	99.4448	0.555196	0.1405	1957	95.5345	186961	50
45	39	99.7411	0.258877	0.0498314	1180	85.4407	100820	38
59	46	97.8486	2.15145	0.351907	2266	86.9916	197123	52
65	48	99.3993	0.600744	0.122173	2669	91.6186	244530	61
41	31	99.9406	0.0594177	0.0113652	1037	76.2787	79101	38
63	50	99.3682	0.631763	0.11068	2787	70.9935	197859	60
59	49	98.9755	1.0245	0.194741	2141	112.836	241582	52
63	93	83.2604	16.7396	6.79643	5587	46.1142	257640	60
73	43	99.9794	0.0206018	0.00681649	3217	104.11	334923	66
41	19	100	0	0	945	96.9693	91636	35
45	52	92.571	7.42902	1.11208	1475	61.8007	91156	39
43	22	99.9413	0.0586668	0.011097	1160	86.6966	100568	39
57	38	99.7613	0.238665	0.0440816	1922	72.8122	139945	51
45	44	99.5256	0.474351	0.1194	1320	68.0356	89807	41
47	23	99.9968	0.00322196	0.000741051	1289	96.3134	124148	40
49	37	99.9936	0.00639402	0.00195017	1259	99.3781	125117	40
43	19	100	0	0	1121	90.2872	101212	39
55	46	94.5669	5.43309	0.723079	2167	97.5325	211353	53
45	19	100	0	0	1153	96.2394	110964	39
65	54	99.4901	0.509871	0.150437	2662	104.769	278894	58
45	23	99.962	0.0380377	0.00792623	1240	78.4452	97272	40
47	19	100	0	0	1224	82.7451	101280	41
83	105	89.1713	10.8287	3.31683	6953	72.3944	503358	82
49	41	96.5068	3.49322	0.462382	1613	67.9733	109641	48
57	37	99.9982	0.00178915	0.000661987	1790	93.6743	167677	47
45	20	99.8615	0.138544	0.00477416	1343	79.5421	106825	45
45	21	99.9742	0.0257848	0.00521425	1273	82.2569	104713	41
43	21	99.987	0.0129852	0.00268361	1074	86.0456	92413	38
41	19	99.898	0.101956	0.0168508	1008	88.5456	89254	37
43	33	99.4904	0.50955	0.101579	1125	61.7538	69473	37
45	35	99.9904	0.00956968	0.00280711	1209	77.7891	94047	40
49	43	79.4253	20.5747	2.43535	2009	83.6202	167993	58
51	29	99.9973	0.00272462	0.00079014	1504	73.2094	110107	50
49	38	99.9891	0.0108893	0.0027314	1294	85.1623	110200	40
45	22	99.9741	0.0259	0.00531876	1221	88.5405	108108	40
43	46	98.27	1.73004	0.169327	1183	90.3432	106876	40
45	36	99.9906	0.00942399	0.00245024	1134	84.216	95501	40
43	22	97.5086	2.4914	0.256283	1200	96.365	115638	42
41	22	99.8969	0.10309	0.0189169	1106	87.7061	97003	37
47	23	99.9938	0.00624434	0.00140498	1233	77.9294	96087	42
51	29	99.9944	0.00555628	0.00161132	1256	85.9761	107986	41
49	38	99.8567	0.143254	0.0262249	1544	89.9702	138914	46
43	18	100	0	0	1105	77.8471	86021	44
57	36	99.9682	0.0318018	0.0059396	1970	103.752	204391	54
57	42	99.8658	0.134159	0.0418694	1920	96.6672	185601	51
61	41	99.8882	0.111815	0.0369085	2177	95.7189	208380	57
47	49	98.4677	1.53229	0.314401	1373	73.7225	101221	37
47	28	99.372	0.628014	0.108385	1351	99.0044	133755	42
45	43	99.8346	0.16542	0.0372899	1187	95.7456	113650	39
41	17	100	0	0	901	84.1421	75812	35
43	16	99.9316	0.0683761	0.00101587	934	109.609	102375	36
63	92	81.7826	18.2174	6.71747	4851	54.4875	264319	65
45	35	99.9963	0.00367008	0.000917521	1052	77.7015	81742	38
51	21	100	0	0	1276	94.9357	121138	39
45	35	98.9928	1.00719	0.314633	1390	83.2144	115668	47
37	18	97.5825	2.41748	0.195087	799	92.6708	74044	33
37	27	99.9623	0.0377235	0.00764204	824	99.7294	82177	35
43	34	99.8794	0.120623	0.0326975	1184	78.4215	92851	40
43	34	99.9804	0.019636	0.00454729	991	97.6398	96761	38
51	55	95.5371	4.46292	0.790114	2014	72.3828	145779	49
39	29	99.9255	0.0744727	0.0118842	883	107.969	95337	34
39	26	99.982	0.0179633	0.00390701	853	78.3154	66803	34
47	41	99.8638	0.136234	0.0280548	1267	99.6472	126253	42
45	19	99.9951	0.0049291	0.000788656	1162	104.756	121726	41
39	16	100	0	0	881	92.9886	81923	35
49	38	99.8716	0.128411	0.0286759	1568	83.9343	131609	49
47	55	97.0758	2.92416	0.429009	1553	92.6182	143836	45
59	46	99.5851	0.414945	0.0685862	2513	92.6391	232802	60
41	17	100	0	0	957	97.5611	93366	36
43	23	99.9689	0.0310871	0.00694677	977	85.6049	83636	35
43	20	99.9955	0.00450623	0.000901246	995	89.2121	88766	35
43	18	99.6412	0.358803	0.0132916	1031	97.8574	100891	36
43	28	99.9854	0.0145899	0.00350157	1028	86.6761	89103	37
55	52	96.7132	3.28684	0.503848	2273	95.128	216226	55
73	64	99.5978	0.402188	0.153669	3724	95.5435	355804	70
45	37	99.6209	0.379128	0.0924313	1166	74.4237	86778	37
65	47	98.0746	1.92543	0.317356	2629	111.933	294272	57
43	25	99.5672	0.432802	0.0922551	1213	83.2399	100970	38
45	25	99.9233	0.0766529	0.0156411	1141	90.326	103062	38
43	18	99.9978	0.0021777	2.1777e-05	1060	86.6415	91840	37
45	21	99.2278	0.772157	0.138164	1212	73.0883	88583	37
65	47	99.9502	0.0497716	0.0160915	2614	99.9208	261193	59
43	23	99.9919	0.00809183	0.0017224	1095	79.0018	86507	40
43	36	99.2892	0.71079	0.195001	1237	67.5578	83569	39
57	67	94.3171	5.6829	1.71588	3171	45.2375	143448	53
55	29	99.9905	0.00953162	0.00253541	1796	87.6231	157371	50
49	24	99.9933	0.00669195	0.00153915	1262	71.046	89660	40
67	50	88.9145	11.0855	1.84977	3292	90.6768	298508	69
51	26	99.9858	0.0141624	0.00310629	1487	71.2266	105914	44
51	26	99.9597	0.0403	0.00928866	1531	66.4513	101737	46
55	31	99.9141	0.0858946	0.0232289	1947	68.7648	133885	65
47	21	100	0	0	1305	78.7571	102778	42
47	22	99.9962	0.00383215	0.000843073	1264	82.5791	104380	42
63	50	99.3963	0.603654	0.165205	2617	90.0768	235731	55
59	35	99.8617	0.138302	0.0396108	2241	99.6983	223424	54
63	61	98.3645	1.63552	0.532834	2939	77.099	226594	57
47	23	99.5573	0.442656	0.0645636	1357	89.5645	121539	43
41	20	99.948	0.0519588	0.00927177	992	87.3054	86607	37
41	23	99.9798	0.0202133	0.00407023	1174	92.7078	108839	44
49	21	100	0	0	1517	98.004	148672	48
55	40	99.9858	0.0142474	0.00404406	1723	105.914	182490	48
83	50	99.9454	0.0545903	0.0255456	3048	96.7598	294924	63
69	79	97.8208	2.17919	0.684624	3779	87.9521	332371	69
61	65	98.0599	1.94012	0.638584	2917	74.9736	218698	54
45	19	100	0	0	1185	90.2979	107003	40
47	32	98.4754	1.52457	0.253449	1509	93.2372	140695	45
57	40	98.8491	1.15088	0.245349	2131	107.563	229216	51
45	41	98.8349	1.16513	0.195228	1465	84.4799	123763	43
41	19	99.9951	0.00486145	0.000923675	978	84.1309	82280	36
41	23	99.9045	0.0955389	0.0165601	996	75.6647	75362	37
55	41	99.5079	0.49208	0.146057	2399	79.2885	190213	57
41	16	100	0	0	851	87.8895	74794	35
39	18	99.9958	0.00421325	0.000716252	850	83.7694	71204	34
43	27	99.9926	0.00740421	0.00185105	964	84.0612	81035	36
39	30	99.8917	0.108347	0.0130016	938	80.6855	75683	36
47	71	94.8428	5.15715	1.12202	1755	80.457	141202	40
47	29	99.8358	0.164186	0.0275784	1324	92.9237	123031	43
57	33	99.9941	0.00585427	0.00177579	1717	89.5364	153734	53
47	71	91.1109	8.88909	1.89778	2367	59.6992	141308	48
43	36	98.0256	1.97437	0.229571	1152	89.9549	103628	41
41	37	96.689	3.31099	0.411936	1143	86.6702	99064	39
43	22	99.7384	0.261602	0.0427645	1070	94.672	101299	37
61	46	99.7869	0.213066	0.0450289	2343	88.3389	206978	53
51	28	95.0035	4.99653	0.797641	1566	108.67	170178	42
41	36	99.9472	0.0528442	0.0134423	1065	85.2892	90833	37
35	66	91.3724	8.62755	1.96537	3360	94.0405	315976	67
79	46	99.9917	0.00832868	0.00359521	2874	100.265	288161	65
49	29	99.8104	0.189619	0.0371451	1564	113.297	177197	46
65	46	99.465	0.535008	0.05564	2807	87.4304	245417	61
43	23	91.9126	8.08743	0.947875	1246	96.309	120001	41
61	59	97.8416	2.15836	0.677037	2991	73.5169	219889	57
47	24	99.985	0.0150476	0.00343084	1368	72.8684	99684	43
