## Supplementary material for "Protocol for assessing DNA damage levels *in vivo* in rodent testicular germ cells in the Alkaline Comet Assay": R-script_excel_template: Testis 1 (all round cells) (4).xlsx

### Sheet: Sheet1
Head Length	Tail Length	Head Intensity	Tail Intensity	Tail Moment	Total Area	Mean Grey Level	Total Intensity	Width
55	83	86.0937	13.9063	4.08611	3364	39.6379	133342	52
63	48	92.5348	7.4652	1.09941	2830	67.8958	192145	66
43	37	98.8736	1.12635	0.1614	1155	66.0294	76264	39
39	19	99.9518	0.0481662	0.00856671	899	96.9944	87198	33
35	25	99.661	0.339031	0.0633095	849	83.033	70495	36
41	29	99.9331	0.0668716	0.0178881	884	87.9649	77761	36
49	26	99.5622	0.437753	0.0443533	1522	114.82	174756	46
43	20	99.9912	0.00877665	0.00175533	1071	85.1083	91151	40
65	44	99.9051	0.09486	0.0321275	2511	86.0645	216108	58
63	72	84.2672	15.7328	2.95319	3878	77.231	299502	65
47	20	100	0	0	1173	82.8295	97159	40
47	27	99.7467	0.253302	0.0546801	1380	78.9572	108961	42
49	22	99.996	0.00395691	0.00087052	1144	88.3645	101089	38
57	47	96.2262	3.77379	0.558713	2270	97.3793	221051	56
41	18	100	0	0	969	97.4995	94477	37
45	28	99.7836	0.216351	0.0392029	1301	97.7002	127108	43
39	36	98.9473	1.05272	0.0641215	942	96.4034	90812	35
35	34	99.8636	0.136357	0.00814353	811	97.6621	79204	33
37	22	98.53	1.47004	0.111902	858	91.176	78229	34
43	18	100	0	0	1036	97.721	101239	36
61	43	99.8856	0.114408	0.0409501	2099	94.5269	198412	50
49	52	93.9623	6.03772	1.05981	1882	69.568	130927	48
41	23	99.0153	0.984705	0.148704	1091	72.5115	79110	37
59	80	96.4691	3.53088	1.21822	3339	71.9024	240082	56
49	22	100	0	0	1882	108.996	205130	58
75	46	99.8791	0.120931	0.0486959	3753	62.5753	234845	74
47	31	99.9955	0.00453099	0.00140461	1155	76.4338	88281	40
57	42	99.8296	0.170439	0.0264025	2194	87.7138	192444	54
75	48	99.5664	0.433636	0.175152	4651	62.4244	290336	77
41	19	100	0	0	950	96.26	91447	39
43	31	94.8966	5.10338	0.494785	1126	96.2167	108340	38
37	15	100	0	0	769	110.603	85054	32
37	38	99.7382	0.261758	0.0450362	785	92.4662	72586	31
41	40	98.2211	1.77891	0.207179	988	111.518	110180	38
57	43	99.9551	0.0448695	0.0130506	2017	116.02	234012	50
57	47	99.1412	0.858763	0.23468	2129	91.1226	194000	50
37	19	99.8807	0.119313	0.018379	832	99.7296	82975	34
53	45	91.9462	8.05376	1.17874	1979	103.461	204749	50
55	56	99.0898	0.910245	0.245617	2175	92.6869	201594	51
57	45	98.9666	1.03336	0.401171	2116	97.4121	206124	52
55	48	99.3989	0.601129	0.128223	2181	95.3425	207942	55
41	25	99.9336	0.0663688	0.0113818	1120	90.1348	100951	41
47	22	99.913	0.0870238	0.00598807	1379	104.995	144788	43
53	44	93.2094	6.79064	0.928973	2056	99.7597	205106	52
61	54	97.6758	2.32417	0.570292	2481	102.701	254801	54
47	22	99.1694	0.830569	0.0452965	1433	78.8939	113055	45
43	20	99.9036	0.0963514	0.0173924	1214	83.7817	101711	41
51	27	95.3444	4.6556	0.596276	1646	88.4235	145545	45
43	24	99.6551	0.344868	0.0572775	1202	78.8844	94819	41
43	27	99.831	0.168955	0.0314974	1174	83.1848	97659	40
59	55	98.4684	1.53157	0.438674	2658	77.5011	205998	55
49	23	100	0	0	1372	82.164	112729	43
61	48	95.043	4.95703	0.848951	3059	66.6796	203973	58
47	25	99.8236	0.176403	0.0347407	1398	79.4771	111109	43
49	46	71.1514	28.8486	3.75714	2278	80.6062	183621	63
53	26	99.9385	0.061501	0.0147285	1656	95.2421	157721	47
59	44	99.8174	0.182587	0.0486676	2337	89.5229	209215	56
55	25	99.9971	0.00294025	0.000735062	1636	83.1559	136043	52
59	46	99.6911	0.308858	0.074186	2068	88.4584	182932	50
45	18	100	0	0	1042	90.9846	94806	37
63	48	99.8147	0.185284	0.0550937	2412	87.7143	211567	55
37	24	99.9161	0.0839492	0.0136383	842	86.2981	72663	34
47	42	95.0559	4.94414	0.629538	1507	88.6211	133552	45
51	37	99.9412	0.058798	0.0174537	1650	78.337	129256	51
57	42	99.8331	0.166858	0.0514191	2143	86.6948	185787	54
39	33	99.9877	0.0122788	0.00319249	876	83.6724	73297	34
41	36	99.9395	0.0605493	0.0108989	963	94.325	90835	37
43	27	99.9966	0.00340047	0.000918128	970	90.9515	88223	36
45	29	99.9832	0.0167729	0.00456223	1077	83.0362	89430	38
59	42	99.3677	0.632299	0.15745	2393	76.9285	184090	57
43	34	98.954	1.04603	0.0662835	1172	80.9172	94835	41
41	35	99.7398	0.260207	0.0431383	984	79.6738	78399	36
43	33	99.9695	0.0304564	0.00717901	1003	68.7448	68951	37
47	34	99.9691	0.0309286	0.00923993	1258	61.6836	77598	41
47	33	99.7101	0.289926	0.0496841	1340	79.0216	105889	42
51	25	99.9951	0.0048509	0.00117115	1563	92.3244	144303	44
43	19	100	0	0	1038	86.9239	90227	39
57	45	89.0089	10.9911	1.51428	2767	70.5699	195267	61
