## Supplementary material for "Protocol for assessing DNA damage levels *in vivo* in rodent testicular germ cells in the Alkaline Comet Assay": R-script_excel_template: Testis 1 (all round cells) (5).xlsx

### Sheet: Sheet1
Head Length	Tail Length	Head Intensity	Tail Intensity	Tail Moment	Total Area	Mean Grey Level	Total Intensity	Width
79	74	98.2837	1.71635	0.672692	3549	58.1319	206310	59
41	19	99.9956	0.00442806	0.000841332	908	99.4857	90333	35
43	35	99.8565	0.143513	0.031761	1260	67.4683	85010	46
49	37	99.9895	0.0105236	0.0034728	1413	80.6999	114029	46
49	37	99.9765	0.023479	0.00667373	1360	103.346	140551	43
47	29	99.9854	0.0145575	0.00399521	1266	97.6682	123648	42
41	24	99.7849	0.215131	0.0399286	1092	102.587	112025	40
39	33	99.6387	0.361262	0.07198	943	105.087	99097	36
35	25	98.9234	1.07658	0.10448	866	90.8487	78675	38
43	16	100	0	0	1000	110.394	110394	37
47	59	97.9584	2.04155	0.576128	1707	73.2583	125052	41
59	46	91.0428	8.95722	1.28381	2459	105.912	260438	61
41	18	100	0	0	937	89.4397	83805	38
63	49	99.6549	0.345096	0.10805	2511	84.8204	212984	55
47	25	99.9926	0.00736865	0.00180532	1090	99.6037	108568	39
39	19	100	0	0	879	95.7406	84156	35
63	49	98.6655	1.33446	0.307027	2650	86.0498	228032	56
39	30	99.9463	0.0537249	0.00934814	879	95.2901	83760	35
39	26	99.9807	0.0192546	0.00457297	963	86.2897	83097	36
45	20	100	0	0	1199	88.5138	106128	41
45	37	98.3579	1.64207	0.15292	1260	67.8587	85502	42
59	42	98.7309	1.26913	0.225853	2192	72.8987	159794	52
69	79	96.5636	3.43639	1.39668	3821	56.7765	216943	57
51	43	99.4533	0.546654	0.123876	1445	71.6533	103539	39
47	37	99.9966	0.00344563	0.000930321	1214	95.6252	116089	40
55	34	98.5514	1.44856	0.254505	2072	103.185	213799	53
43	21	99.9953	0.00474355	0.000996146	1129	74.69	84325	38
57	33	99.8577	0.142253	0.0360374	1857	88.5816	164496	45
55	52	82.5373	17.4627	2.89587	2773	86.7977	240690	57
43	20	99.9902	0.00982973	0.000928363	1082	84.6201	91559	39
55	50	99.1488	0.851181	0.230672	2317	89.0889	206419	52
45	18	100	0	0	1088	79.8272	86852	39
43	37	97.4594	2.54064	0.303226	1245	76.8867	95724	40
39	44	99.9226	0.0774084	0.0186812	826	93.839	77511	32
67	48	99.201	0.799011	0.245896	3062	73.9402	226405	62
55	44	90.571	9.42902	1.31149	2247	87.0628	195630	54
57	44	99.7646	0.235365	0.0722085	2178	97.3421	212011	52
43	19	100	0	0	962	107.009	102943	36
41	29	99.9963	0.00370889	0.00107558	937	115.1	107849	36
43	41	99.7774	0.222613	0.0640791	1166	71.6578	83553	41
37	27	99.6983	0.301725	0.0488518	950	91.4042	86834	38
41	40	99.7655	0.234515	0.0177713	907	93.5568	84856	34
43	35	99.9903	0.00969532	0.00300555	989	83.4317	82514	38
51	38	99.9877	0.012324	0.0040053	1379	94.1465	129828	41
39	33	100	0	0	809	90.9604	73587	33
37	25	98.768	1.23199	0.132259	882	102.244	90179	35
59	102	80.4376	19.5624	6.03432	4725	47.7981	225846	55
59	60	99.3355	0.664459	0.215073	2233	83.3032	186016	50
49	34	99.9786	0.0214104	0.00608668	1232	79.6128	98083	42
43	34	99.9551	0.04491	0.0145654	1003	82.1406	82387	37
73	95	79.2311	20.7689	4.87182	6340	66.5738	422078	82
49	56	99.0789	0.92108	0.331864	1731	85.989	148847	43
39	24	99.7987	0.201314	0.0397539	983	89.9481	88419	37
43	34	99.9915	0.00845836	0.00245292	984	96.1189	94581	36
59	83	86.5707	13.4293	2.96863	3784	61.5114	232759	58
41	20	100	0	0	983	98.5229	96848	38
37	20	99.9473	0.0526957	0.00940838	905	100.651	91089	38
59	56	94.9158	5.0842	0.975102	2855	76.0228	217045	57
41	26	99.4972	0.502768	0.0671241	922	94.0564	86720	35
37	40	97.9599	2.04013	0.275461	879	90.9511	79946	33
41	20	100	0	0	971	95.2626	92500	36
45	36	99.9039	0.0960516	0.0260992	1364	70.9846	96823	43
47	36	99.9029	0.0970712	0.0259151	1356	75.2117	101987	43
47	35	99.9575	0.0424559	0.0124428	1230	74.6829	91860	40
45	34	99.7267	0.273331	0.0708945	1334	61.1589	81586	41
59	60	94.9585	5.04152	1.01236	2623	73.9645	194009	53
69	52	97.2132	2.78679	0.612179	2938	75.5657	222012	60
53	41	99.9045	0.0954933	0.0308351	1757	73.9055	129852	49
41	25	99.9661	0.0338719	0.00575822	1046	84.674	88569	42
39	16	100	0	0	846	89.4693	75691	35
45	28	99.7644	0.235639	0.016851	1264	97.7009	123494	42
41	18	100	0	0	908	107.709	97800	36
57	38	99.8976	0.102391	0.0345382	2023	71.9328	145520	52
45	33	99.97	0.0299777	0.00676805	1060	81.8217	86731	39
45	34	99.9764	0.0235523	0.00627349	1095	85.305	93409	38
57	39	95.795	4.20504	0.499897	2150	69.7391	149939	58
49	50	96.7726	3.22736	0.407292	1995	68.6175	136892	58
41	17	100	0	0	954	94.3113	89973	38
53	28	99.9974	0.00258915	0.000724961	1631	94.7216	154491	46
45	34	99.9552	0.0448357	0.0124725	1193	82.2598	98136	41
41	18	99.9842	0.0157629	0.00283733	1011	100.4	101504	37
41	30	99.8975	0.102509	0.0223756	1045	86.8172	90724	37
61	48	93.8063	6.19372	0.957432	2540	93.7831	238209	58
45	23	99.9959	0.00407677	0.000937656	1133	86.5993	98117	40
63	44	99.8991	0.100918	0.0336609	2360	85.2343	201153	55
79	49	99.9317	0.0683298	0.0288406	3760	78.6237	295625	70
53	39	99.9835	0.016452	0.00501786	1680	86.8327	145879	47
41	18	99.9768	0.0232199	0.00378484	1028	83.787	86133	38
53	27	99.9975	0.00254931	0.000688315	1725	90.9594	156905	49
43	22	99.9804	0.0195787	0.00404243	1085	80.0267	86829	37
55	49	99.3256	0.674415	0.210722	2149	63.6161	136711	52
