## Supplementary material for "Protocol for assessing DNA damage levels *in vivo* in rodent testicular germ cells in the Alkaline Comet Assay": R-script_excel_template: Testis 1 (all round cells) (6).xlsx

### Sheet: Sheet1
Head Length	Tail Length	Head Intensity	Tail Intensity	Tail Moment	Total Area	Mean Grey Level	Total Intensity	Width
65	47	98.6086	1.39138	0.354058	2928	69.2449	202749	60
55	48	99.7491	0.250919	0.0811825	1854	75.8808	140683	50
63	45	95.5712	4.42884	0.754854	3090	63.6896	196801	62
41	36	99.9525	0.0474933	0.0093249	960	89.925	86328	36
43	37	98.2998	1.70019	0.188301	1159	96.4211	111752	42
35	35	99.0993	0.900696	0.191525	806	70.9404	57178	30
43	20	100	0	0	1002	87.4032	87578	36
41	20	99.966	0.034018	0.00592382	999	85.3343	85249	36
53	29	99.8931	0.106869	0.0234791	1695	110.41	187145	45
43	19	100	0	0	1071	84.6769	90689	38
45	36	99.9958	0.00416966	0.00116751	1204	79.6769	95931	40
43	20	99.9762	0.0237516	0.00452231	1114	94.4847	105256	40
65	44	99.9161	0.0839225	0.031293	2809	78.0527	219250	67
59	46	98.035	1.96505	0.224066	2396	102.565	245745	58
41	19	99.9955	0.00445008	0.000845515	1000	89.886	89886	36
61	43	99.7939	0.206091	0.063916	2380	90.5206	215439	56
53	29	99.9891	0.010876	0.00269181	1657	88.7827	147113	47
41	19	99.867	0.132979	0.0204242	1023	86.0059	87984	37
41	26	99.9908	0.00917557	0.00215626	1086	80.2836	87188	38
77	109	83.7594	16.2406	7.93819	7540	48.806	367997	81
47	19	99.9536	0.0463548	0.000818026	1254	87.736	110021	42
45	38	99.4212	0.578792	0.187777	1251	84.7986	106083	39
47	27	99.9892	0.0108177	0.00281261	1317	84.2285	110929	42
45	20	99.992	0.00802665	8.02665e-05	1117	89.2283	99668	40
49	32	99.9733	0.0266712	0.00608651	1500	97.4833	146225	44
59	43	99.9722	0.027774	0.0094517	2316	101.05	234032	56
43	21	99.991	0.00902563	0.00189538	1084	91.9889	99716	40
41	21	99.8387	0.161311	0.0293841	1037	83.0945	86169	38
65	76	89.3705	10.6295	2.51521	4252	56.4224	239908	63
61	48	95.6917	4.30832	0.722287	3049	95.8964	292388	64
85	44	97.0589	2.94114	0.461599	3120	97.3699	303794	63
49	24	99.9967	0.00328052	0.000787324	1274	95.708	121932	41
51	38	99.9482	0.0517803	0.0141605	1502	92.5759	139049	44
41	35	99.9707	0.029348	0.00621548	1012	94.2757	95407	37
53	24	100	0	0	1530	103.195	157888	44
67	30	99.6833	0.316659	0.0461977	2540	107.421	272849	58
45	24	99.9955	0.00451931	0.00108464	1197	73.9424	88509	39
47	22	99.9701	0.029944	0.00616846	1267	79.0742	100187	40
45	21	99.9803	0.0197035	0.0039801	1148	88.419	101505	39
71	54	98.5764	1.42361	0.517497	3975	77.5067	308089	66
47	39	99.9246	0.0754072	0.0162477	1352	73.5651	99460	42
41	18	99.9914	0.00861902	0.00155142	1015	91.4463	92818	37
55	71	82.6451	17.3549	3.00523	3175	67.1411	213173	56
51	50	99.1968	0.803248	0.199017	1849	79.5176	147028	47
43	19	100	0	0	1038	84.1888	87388	37
47	29	99.9781	0.0218946	0.00553853	1205	102.339	123318	39
53	25	100	0	0	1642	114.762	188439	49
45	36	99.9125	0.0874757	0.0133739	1242	89.2818	110888	42
67	48	91.8601	8.13991	1.26812	3145	86.207	271121	65
59	46	99.0042	0.995807	0.259282	2513	83.3179	209378	56
49	29	99.9956	0.00442649	0.00128368	1236	73.1108	90365	43
65	45	99.8053	0.194699	0.0625928	2712	85.413	231640	61
57	52	92.3887	7.6113	1.08119	2337	84.8006	198179	55
49	48	90.7659	9.2341	1.40715	1939	80.7096	156496	51
57	46	99.7265	0.273465	0.0805187	2234	91.8286	205145	54
65	46	97.689	2.31098	0.354455	2783	81.5835	227047	61
47	24	99.9952	0.00482969	0.00115913	1208	68.5604	82821	43
43	41	98.619	1.38105	0.303681	1261	63.5083	80084	37
39	19	98.5166	1.48337	0.149973	909	82.0242	74560	34
41	24	98.4291	1.57093	0.176506	1102	80.8702	89119	37
43	20	99.9872	0.0127604	0.00252263	1070	95.2131	101878	38
41	20	99.7362	0.263781	0.0314815	992	93.629	92880	37
45	21	99.9962	0.00380442	0.000798927	1090	96.4596	105141	38
49	25	99.9879	0.0120768	0.00277767	1386	95.588	132485	44
41	19	99.0594	0.940581	0.103262	1080	91.8463	99194	38
61	43	99.7707	0.229303	0.0798538	2678	77.0265	206277	60
41	19	100	0	0	986	97.6947	96327	37
57	50	95.6053	4.39472	0.919366	2949	69.9149	206179	63
67	42	99.9751	0.0249307	0.0029821	2335	89.3268	208578	55
41	53	94.2185	5.78153	0.896852	1321	64.0401	84597	39
45	18	100	0	0	1144	97.8112	111896	39
51	51	97.997	2.00297	0.463393	2104	77.1668	162359	51
59	44	99.9064	0.0935868	0.0251905	2260	107.798	243624	57
43	18	100	0	0	1022	88.5431	90491	37
59	82	94.631	5.36901	1.66726	3411	61.7024	210467	53
41	18	100	0	0	911	89.1032	81173	34
53	46	93.1565	6.8435	1.00175	2031	99.1787	201432	50
57	57	99.1296	0.870366	0.343658	2231	76.8879	171537	49
41	18	100	0	0	1076	93.4303	100531	41
45	31	99.9635	0.0365009	0.00743997	1331	96.7423	128764	43
61	36	99.9981	0.00186103	0.00066997	2173	98.9116	214935	56
41	19	100	0	0	927	97.7206	90587	36
41	25	99.9962	0.00376935	0.000942338	1008	105.277	106119	39
55	36	99.9484	0.0515556	0.00619328	1714	88.269	151293	50
39	17	100	0	0	886	91.2427	80841	34
55	26	99.9978	0.00224776	0.000584417	1722	103.342	177955	48
43	19	100	0	0	1065	84.092	89558	38
73	48	99.9055	0.094523	0.0354141	3357	83.8287	281413	67
25	37	97.5715	2.42849	0.369098	1230	77.3341	95121	44
69	45	98.865	1.13505	0.394569	3695	46.0419	170125	67
61	29	99.9068	0.0932053	0.00253519	2214	48.4598	107290	52
67	46	99.9111	0.0888672	0.0321683	2827	88.3661	249811	61
59	53	92.3614	7.63861	1.39951	2885	92.0028	265428	63
51	26	99.9652	0.0347927	0.00783719	1759	96.4048	169576	49
47	37	98.5097	1.49031	0.212464	1505	70.4439	106018	45
49	37	99.9421	0.0579005	0.012825	1458	94.7654	138168	44
55	65	96.6334	3.3666	1.24481	2901	49.9052	144775	55
45	36	99.834	0.166027	0.0392872	1259	89.4615	112632	40
43	27	99.9407	0.0593165	0.0125196	966	82.0248	79236	35
39	19	99.5592	0.440754	0.0631165	843	95.0059	80090	34
45	23	99.9727	0.0272707	0.00570206	1180	102.55	121009	40
35	17	99.9216	0.0783981	0.0107058	788	98.7411	77808	33
37	21	97.7557	2.24432	0.225627	843	112.159	94550	33
41	19	99.9895	0.0105057	0.00199608	919	93.2187	85668	37
39	19	99.9048	0.0952235	0.0156351	858	113.829	97665	33
39	39	99.7286	0.271393	0.0606653	961	115.027	110541	35
55	94	80.2903	19.7097	4.79321	4150	67.7067	280983	56
59	46	90.3766	9.62338	1.40291	2547	94.991	241942	59
59	46	93.1945	6.80554	0.939678	2479	76.1605	188802	56
39	36	99.0109	0.989131	0.157085	1034	87.9971	90989	37
41	18	99.995	0.00503702	0.000906664	994	79.8913	79412	37
49	38	99.9365	0.0635004	0.0187983	1549	58.9658	91338	46
