## Supplementary material for "Protocol for assessing DNA damage levels *in vivo* in rodent testicular germ cells in the Alkaline Comet Assay": R-script_excel_template: Testis 1 (all round cells) (7).xlsx

### Sheet: Sheet1
Head Length	Tail Length	Head Intensity	Tail Intensity	Tail Moment	Total Area	Mean Grey Level	Total Intensity	Width
63	43	99.9719	0.0280597	0.00976768	2352	87.8835	206702	56
41	20	99.9773	0.0226914	0.00423972	955	87.6775	83732	36
41	18	100	0	0	978	85.8661	83977	36
65	44	99.9103	0.0896849	0.0307827	2689	82.1023	220773	62
47	22	99.9972	0.00284263	0.000625379	1286	82.0653	105536	42
55	50	89.903	10.097	1.40082	2253	85.4825	192592	51
61	45	94.5154	5.48463	0.791801	2598	86.5038	224737	60
45	34	99.9956	0.00442929	0.00141737	1094	82.5484	90308	38
47	30	99.9623	0.0377003	0.0100534	1233	77.4453	95490	41
49	19	100	0	0	1130	87.6761	99074	36
45	21	100	0	0	1130	83.0398	93835	39
51	34	99.9695	0.0305354	0.00871955	1340	87.9821	117896	41
43	25	99.9513	0.0487436	0.00985242	1091	88.3804	96423	37
49	34	99.8753	0.124651	0.0287459	1510	95.6311	144403	45
43	25	99.9333	0.0667184	0.0123374	1034	88.4226	91429	36
57	26	100	0	0	2065	114.027	235465	55
47	21	99.8332	0.166814	0.00373701	1130	94.9602	107305	38
69	47	99.9728	0.0272261	0.00980139	3012	93.8967	282817	68
65	94	86.7912	13.2088	5.31677	4427	35.639	157774	55
59	53	98.1882	1.8118	0.461987	2646	86.6912	229385	55
57	52	91.2306	8.76937	1.37607	2508	94.9095	238033	59
51	25	99.9756	0.0244258	0.00561794	1526	96.5826	147385	47
43	20	99.8584	0.141618	0.0190712	1026	92.9113	95327	36
55	39	99.3594	0.640647	0.132465	1892	84.9762	160775	48
63	43	99.9722	0.0278018	0.00957176	2307	98.2245	226604	56
47	37	99.9848	0.0152428	0.00393265	1293	76.1075	98407	43
47	26	99.9711	0.0289438	0.00700441	1217	85.1676	103649	39
45	31	99.8409	0.159074	0.0162455	1319	76.2563	100582	44
47	36	99.99	0.00997875	0.00298364	1316	76.1497	100213	43
51	30	99.9936	0.00636862	0.00187419	1438	76.4353	109914	43
41	22	99.9092	0.0908275	0.0160754	1090	83.8367	91382	38
49	38	99.9237	0.0762708	0.0184957	1471	67.7396	99645	45
63	39	99.9893	0.0107225	0.00352056	1907	88.0288	167871	49
49	27	99.754	0.245986	0.0492476	1496	92.6644	138626	43
39	19	99.6493	0.350749	0.0444245	970	90.5278	87812	36
47	21	99.9914	0.00859993	0.00180599	1232	75.5065	93024	40
45	21	99.9958	0.00422578	0.000887415	1177	80.4223	94657	39
45	20	100	0	0	1160	85.0871	98701	38
79	50	99.8576	0.142422	0.0573387	3927	82.6045	324388	77
57	49	97.6465	2.3535	0.498666	2853	70.8016	201997	62
59	36	99.9584	0.0416063	0.0113043	2290	117.55	269190	56
59	35	99.4491	0.550872	0.168833	2575	105.816	272477	57
43	18	100	0	0	1023	85.3636	87327	37
59	38	99.9891	0.0109323	0.00320097	2144	106.661	228681	53
59	33	99.992	0.00804457	0.002467	1999	74.6218	149169	52
53	51	98.7026	1.29738	0.369264	2111	77.8816	164408	48
43	22	99.9943	0.00569081	0.00121783	1083	81.1274	87861	38
61	49	95.1913	4.8087	0.818941	2714	93.8025	254580	57
47	37	99.9962	0.00376708	0.00128081	1295	81.9946	106183	42
49	22	100	0	0	1387	82.2004	114012	45
59	25	100	0	0	1636	101.278	165691	46
43	20	99.9651	0.0348549	0.00652949	1127	76.3718	86071	39
47	22	99.9961	0.00385572	0.000848258	1269	81.751	103742	42
53	45	99.8787	0.121281	0.0310666	1353	95.068	128627	43
41	17	100	0	0	891	109.533	97594	34
39	21	99.948	0.0519962	0.00967538	872	112.482	98084	34
57	50	99.0832	0.916797	0.180013	2201	93.9605	206807	52
37	34	100	0	0	846	94.3889	79853	34
55	68	90.0254	9.97463	1.62524	2691	81.8763	220329	57
59	81	95.6146	4.3854	1.51015	3209	65.8436	211292	53
37	30	93.5132	6.4868	0.694928	892	88.0886	78575	32
45	67	95.1884	4.81162	0.806202	1459	90.4681	131993	40
41	18	99.9844	0.0155854	0.00280538	910	84.6099	76995	37
59	42	99.9253	0.0746635	0.0211012	2069	96.4534	199562	51
63	52	99.8254	0.174597	0.0664556	2354	85.8879	202180	55
69	46	99.9228	0.0771828	0.0299405	2866	86.7969	248760	68
41	27	99.9955	0.00449716	0.00121423	950	93.6263	88945	37
47	32	99.8248	0.175211	0.0400525	1447	92.6911	134124	45
63	43	99.9651	0.0349435	0.0122215	2375	96.3962	228941	59
51	26	99.9919	0.00811967	0.00172387	1517	105.541	160105	44
39	35	99.231	0.769043	0.0729477	1015	92.8798	94273	37
41	18	100	0	0	964	100.567	96947	35
43	36	99.8484	0.151639	0.0367864	1095	97.5644	106833	39
43	17	99.9768	0.0232264	0.000464529	1087	99.0212	107636	41
71	47	99.7027	0.297277	0.108574	3199	62.5664	200150	63
45	25	99.9848	0.0152243	0.00327323	1127	81.5954	91958	42
59	37	99.9932	0.00679846	0.00224349	1690	78.3331	132383	48
45	43	99.9166	0.0833803	0.0234764	1204	76.701	92348	40
43	35	99.9007	0.0992891	0.0216844	1201	88.8918	106759	40
59	42	99.9191	0.0809395	0.0270217	2050	97.0312	198914	52
41	18	100	0	0	940	104.826	98536	37
59	46	99.8914	0.108626	0.0339751	2055	95.4185	196085	55
39	21	95.08	4.91999	0.541733	896	112.991	101240	33
51	40	99.8595	0.140531	0.0230381	1562	100.679	157261	44
39	20	99.8669	0.133095	0.0228869	887	82.1646	72880	34
55	43	93.5896	6.41045	0.888603	1801	77.7118	139959	48
43	36	99.8996	0.10036	0.0203998	1063	91.8608	97648	38
41	31	99.8922	0.107774	0.0215863	999	95.6657	95570	36
51	80	75.6542	24.3458	4.48436	3052	81.1658	247718	54
41	39	99.693	0.307035	0.0679571	976	80.0891	78167	35
43	29	99.9683	0.0317498	0.00888995	967	78.1706	75591	38
37	20	97.9905	2.00951	0.214813	858	111.997	96093	33
39	16	100	0	0	782	92.6586	72459	31
59	59	98.5165	1.48346	0.261326	2366	105.132	248743	54
39	17	99.9498	0.0502366	0.006227	822	104.13	85595	32
57	47	99.0347	0.965257	0.207423	2453	74.2046	182024	65
57	53	99.3181	0.68188	0.160231	2045	93.0836	190356	49
53	51	90.4375	9.56246	1.33848	1975	93.6415	184942	49
39	20	99.9633	0.0367259	0.00635003	959	88.0177	84409	38
45	35	99.8289	0.171079	0.0270377	1141	73.2577	83587	38
45	23	99.956	0.043956	0.00928248	1078	71.7532	77350	38
41	27	99.3703	0.629689	0.0462084	1062	80.451	85439	38
63	45	99.8889	0.111124	0.0377873	2355	83.6845	197077	55
67	45	99.8874	0.11262	0.0416402	2740	75.1836	206003	60
43	22	99.9905	0.00945289	0.00198511	1003	94.9242	95209	37
43	26	99.9964	0.00361524	0.000939963	981	84.5892	82982	36
41	35	99.9281	0.0718853	0.00960993	1045	75.8785	79293	39
59	41	99.9327	0.0673415	0.0231984	1852	78.5783	145527	49
47	46	98.4814	1.51857	0.379851	1766	70.5125	124525	45
47	30	99.9575	0.042522	0.0111657	1310	104.122	136400	43
39	34	99.8829	0.117086	0.0230867	969	74.9185	72596	37
45	31	99.9351	0.0649205	0.0143787	1302	95.828	124768	42
43	34	99.9141	0.0858635	0.0217402	1167	71.8543	83854	42
