## Supplementary material for "Protocol for assessing DNA damage levels *in vivo* in rodent testicular germ cells in the Alkaline Comet Assay": R-script_excel_template: Testis 1 (PS) (1).xlsx

### Sheet: Sheet1
Head Length	Tail Length	Head Intensity	Tail Intensity	Tail Moment	Total Area	Mean Grey Level	Total Intensity	Width
59	54	99.7067	0.293306	0.0958842	2249	83.8328	188540	54
57	52	99.4439	0.556114	0.0916942	2055	116.642	239699	52
53	32	99.1797	0.820254	0.183933	2084	97.987	204205	50
61	38	99.9605	0.0394804	0.0125153	2281	88.8347	202632	57
53	42	99.8674	0.132625	0.0361545	1837	96.0463	176437	49
57	37	97.9915	2.00848	0.341688	2321	90.5898	210259	53
63	48	95.8026	4.19737	0.617267	2769	96.442	267048	62
69	57	98.6338	1.36616	0.506528	3446	72.7307	250630	61
57	24	100	0	0	2147	86.0559	184762	54
63	55	99.4712	0.528844	0.197579	2717	84.35	229179	57
51	36	99.3319	0.668081	0.117838	1878	83.0506	155969	52
67	45	99.9589	0.0411307	0.0144741	2348	86.9791	204227	53
61	53	98.152	1.84804	0.4976	2679	96.2049	257733	54
55	68	87.8054	12.1946	2.05742	2289	107.672	246461	54
51	50	98.1885	1.81146	0.426975	1933	97.2711	188025	50
61	61	89.0079	10.9921	1.93449	3152	90.9026	286525	65
51	51	99.5429	0.457082	0.117041	1859	92.6192	172179	48
57	37	99.9634	0.0366448	0.0108733	1748	95.2305	166463	47
47	77	64.8045	35.1955	6.11038	3010	83.2748	250657	57
57	49	99.6967	0.303284	0.0841297	1979	95.9682	189921	53
49	42	99.3718	0.628209	0.113128	1646	108.507	178603	48
57	78	96.8452	3.15475	1.25577	2987	66.1768	197670	52
51	41	85.5178	14.4822	2.12113	2010	96.3856	193735	52
