## Supplementary material for "Protocol for assessing DNA damage levels *in vivo* in rodent testicular germ cells in the Alkaline Comet Assay": R-script_excel_template: Testis 1 (PS) (2).xlsx

### Sheet: Sheet1
Head Length	Tail Length	Head Intensity	Tail Intensity	Tail Moment	Total Area	Mean Grey Level	Total Intensity	Width
57	44	99.6758	0.324245	0.0921138	2174	84.6918	184120	53
81	59	94.4279	5.57208	1.22835	5449	72.3892	394449	83
57	51	98.9578	1.04216	0.32582	2568	75.067	192772	58
61	43	99.5602	0.439762	0.132397	2517	80.5868	202837	56
63	60	98.6819	1.31811	0.523214	3629	59.6015	216294	66
61	60	97.1607	2.83933	0.677517	3089	67.1897	207549	64
53	44	95.7314	4.26857	0.606563	1875	101.992	191235	50
55	53	98.5461	1.45388	0.341191	2148	89.5633	192382	53
65	58	90.3757	9.62426	1.86494	4212	74.6743	314528	71
55	43	99.1848	0.815189	0.2274	2245	72.0726	161803	53
63	92	83.3161	16.6839	4.4157	5416	53.1318	287762	65
69	47	99.9674	0.0325525	0.0126126	2803	116.171	325628	59
69	60	94.7607	5.23934	0.930767	3399	96.6167	328400	65
61	40	99.9711	0.0288823	0.0096916	2007	93.157	186966	50
55	58	98.4802	1.51979	0.432467	2544	80.2048	204041	56
53	29	99.9925	0.00749036	0.0020117	1634	114.386	186907	46
51	25	99.9489	0.0511479	0.00702218	1650	113.752	187691	48
53	20	99.9889	0.0111161	0.000111161	1478	115.645	170923	46
67	58	99.529	0.471037	0.189238	2879	70.8642	204018	60
55	54	98.7057	1.29434	0.298844	1966	95.8082	188359	48
61	65	99.4234	0.576583	0.209809	2159	98.8879	213499	51
63	41	99.8612	0.138842	0.0462746	2660	82.3135	218954	59
57	58	98.712	1.28795	0.346989	2408	83.8335	201871	53
73	46	99.9149	0.0850502	0.034192	3094	105.265	325690	61
71	43	99.6978	0.302188	0.0950967	3173	100.642	319338	63
73	83	98.3684	1.63161	0.787489	4460	71.8843	320604	67
51	55	67.7778	32.2222	4.37624	2347	81.5995	191514	62
49	48	84.6551	15.3449	2.17018	1822	112.595	205149	48
47	30	98.9884	1.01164	0.14121	1511	108.727	164287	47
47	31	91.4785	8.52147	1.00138	1488	113.265	168539	44
57	75	98.5922	1.40779	0.447283	2314	84.4481	195413	48
63	48	99.9579	0.0421287	0.0137949	2336	95.5163	223126	54
53	47	93.5915	6.40848	0.935602	2234	88.7435	198253	57
73	59	85.0344	14.9656	2.97601	6563	54.3172	356484	89
55	32	98.6435	1.35654	0.198772	2185	102.833	224690	58
51	32	92.7846	7.21538	0.902892	1855	100.302	186061	49
51	54	99.8279	0.172075	0.0469467	1602	102.661	164463	44
49	39	97.4453	2.55472	0.352381	1663	85.3007	141855	50
53	54	98.1553	1.84467	0.346871	1896	97.8412	185507	48
67	60	99.6091	0.390898	0.149667	2553	77.9589	199029	55
53	26	99.9978	0.00216194	0.000562104	1598	115.782	185019	47
55	45	90.1268	9.87317	1.36545	2319	92.6149	214774	56
51	58	96.3483	3.65173	0.609422	2112	92.6813	195743	52
71	45	99.9574	0.0425814	0.0165942	2869	111.324	319388	59
73	58	99.197	0.803048	0.213853	3463	92.3783	319906	65
