## Supplementary material for "Protocol for assessing DNA damage levels *in vivo* in rodent testicular germ cells in the Alkaline Comet Assay": R-script_excel_template: Testis 1 (PS) (3).xlsx

### Sheet: Sheet1
Head Length	Tail Length	Head Intensity	Tail Intensity	Tail Moment	Total Area	Mean Grey Level	Total Intensity	Width
65	49	82.2123	17.7877	2.87143	2389	104.46	249554	51
59	44	99.4359	0.564143	0.106656	2146	106.141	227779	52
63	45	99.599	0.400954	0.10625	2834	74.892	212244	61
59	63	98.4616	1.53837	0.479809	2771	76.0761	210807	53
61	57	99.1268	0.873177	0.259758	2528	73.5257	185873	55
69	54	99.4751	0.524861	0.188751	2676	77.0366	206150	58
51	77	82.2589	17.7411	3.21887	2794	86.4034	241411	55
63	60	99.3805	0.61947	0.236271	2475	80.0945	198234	53
57	35	99.9893	0.0106979	0.00333776	1781	104.97	186952	47
53	24	100	0	0	1628	117.256	190893	46
53	60	92.297	7.70296	1.24604	2117	103.01	218072	50
55	43	98.6832	1.3168	0.204285	2332	96.979	226155	59
89	53	98.5735	1.42651	0.571499	6837	56.4233	385766	88
59	30	99.9981	0.0019316	0.000579481	2017	102.668	207082	52
63	43	99.9854	0.0146221	0.00538093	2132	96.2331	205169	55
63	45	99.9962	0.00380526	0.000662116	2328	112.884	262794	55
61	55	94.8699	5.13013	0.873963	2609	87.2426	227616	55
79	50	99.9765	0.0235088	0.0099059	3517	88.2917	310522	67
45	21	99.9967	0.00334907	0.000689909	1424	104.842	149295	47
65	63	94.8101	5.18993	1.26218	3200	73.8088	236188	58
49	66	87.7591	12.2409	1.84864	2072	98.1544	203376	51
51	79	80.2593	19.7407	4.7346	3709	58.6929	217692	54
55	31	99.9903	0.00969818	0.00249201	1922	123.391	237158	52
57	66	98.7259	1.27406	0.141045	2073	92.3468	191435	53
51	43	99.5496	0.450386	0.0917911	1757	110.574	194278	47
51	40	97.3151	2.68495	0.44564	2014	99.4732	200339	50
51	42	99.8402	0.159838	0.0415895	1761	107.647	189567	50
57	56	99.4819	0.518075	0.155397	2163	92.1831	199392	51
57	36	99.9868	0.0132019	0.00359385	1936	105.638	204516	50
73	47	99.9356	0.0644451	0.0234755	3410	90.5543	308790	68
65	62	97.6356	2.36442	0.689338	3057	76.4246	233630	58
51	65	85.8441	14.1559	2.1432	2171	95.6803	207722	53
49	52	87.0035	12.9965	2.01945	2029	107.911	218951	48
49	80	76.8372	23.1628	5.12225	3608	56.3794	203417	55
57	41	99.9928	0.00722344	0.00234549	1886	124.785	235345	50
51	41	99.9001	0.0998661	0.0262361	1638	114.928	188252	47
51	38	97.6754	2.32459	0.408714	2043	98.3338	200896	51
51	41	97.6308	2.3692	0.421654	1985	96.3244	191204	50
55	31	99.9913	0.0086923	0.00245557	1701	108.213	184071	47
51	22	100	0	0	1578	118.838	187526	47
67	31	99.9996	0.000432374	0.000134036	2178	106.19	231281	61
