## Supplementary material for "Protocol for assessing DNA damage levels *in vivo* in rodent testicular germ cells in the Alkaline Comet Assay": R-script_excel_template: Testis 1 (PS) (4).xlsx

### Sheet: Sheet1
Head Length	Tail Length	Head Intensity	Tail Intensity	Tail Moment	Total Area	Mean Grey Level	Total Intensity	Width
65	52	99.4777	0.522304	0.191409	2833	67.9873	192608	56
59	49	94.712	5.28803	0.90834	2391	101.584	242888	55
55	33	97.5669	2.4331	0.32664	2221	88.2508	196005	56
63	54	92.7862	7.21376	1.25481	2811	98.5212	276943	58
65	43	99.9764	0.0235749	0.00899147	2442	86.8509	212090	62
69	53	94.6221	5.37794	1.00233	3280	120.235	394370	72
73	114	75.3722	24.6278	6.21114	6581	68.2627	449237	82
59	46	99.8777	0.122328	0.033838	2147	102.422	219901	54
63	96	80.3084	19.6916	7.40387	6053	44.0856	266850	64
75	41	98.0912	1.90882	0.390291	3665	105.492	386627	70
59	34	95.5113	4.48867	0.816896	2416	114.149	275783	56
63	36	99.7765	0.223529	0.0452722	2445	94.5971	231290	54
59	49	90.1729	9.82706	1.54179	2590	110.8	286973	60
79	88	75.4902	24.5098	7.43975	7908	83.6812	661751	92
65	36	88.0367	11.9633	2.12453	2975	114.74	341351	62
57	42	99.8682	0.131815	0.0408575	2115	95.0544	201040	54
63	46	99.8089	0.191132	0.0683121	2562	94.5515	242241	56
59	31	99.7639	0.236074	0.0471399	2285	105.297	240603	54
53	40	98.2468	1.75317	0.265085	1926	82.4496	158798	51
69	33	100	0	0	2185	111.525	243682	48
63	44	99.9984	0.00160621	0.000658547	2463	101.11	249033	59
57	52	99.6263	0.373667	0.106917	2374	90.8593	215700	54
57	106	72.7604	27.2396	8.43614	5664	49.4961	280346	58
55	46	76.3809	23.6191	3.58482	2452	102.024	250162	61
59	45	99.9665	0.0335383	0.00907425	1898	111.537	211698	49
57	43	87.038	12.962	2.05498	2351	117.813	276978	56
69	64	99.3862	0.613772	0.21313	3384	99.9997	338399	67
49	26	98.4604	1.53964	0.263093	1503	111.578	167701	41
65	64	97.2486	2.75135	0.750995	3465	92.2332	319588	65
59	64	98.5701	1.42994	0.491946	2510	79.3223	199099	50
75	47	99.9741	0.0259259	0.0111372	2578	106.228	273857	61
63	43	99.9746	0.0253888	0.00626558	2445	90.2127	220570	59
53	51	99.5519	0.448072	0.123449	1842	103.108	189925	47
57	81	96.7046	3.29538	1.03875	2627	72.8778	191450	52
71	45	99.8932	0.106848	0.0419541	2982	72.1861	215259	59
