## Supplementary material for "Protocol for assessing DNA damage levels *in vivo* in rodent testicular germ cells in the Alkaline Comet Assay": R-script_excel_template: Testis 1 (PS) (5).xlsx

### Sheet: Sheet1
Head Length	Tail Length	Head Intensity	Tail Intensity	Tail Moment	Total Area	Mean Grey Level	Total Intensity	Width
59	45	99.5135	0.486465	0.135422	2160	82.2259	177608	55
49	21	100	0	0	1438	120.221	172878	45
59	35	99.9943	0.00573447	0.001663	2063	101.435	209261	53
69	59	98.4604	1.53964	0.538577	3845	73.9371	284288	66
87	45	99.9825	0.0175342	0.00770069	4261	81.6454	347891	77
65	34	99.9877	0.0123435	0.00389416	2770	90.6661	251145	61
61	47	99.757	0.242953	0.068667	2518	85.0012	214033	61
55	43	99.1557	0.844315	0.0723638	1747	108.812	190095	47
59	40	99.7317	0.268314	0.0148595	1955	115.145	225109	52
57	71	96.2814	3.71858	1.03599	2780	80.5212	223849	54
67	45	99.4717	0.528308	0.173989	3039	73.6206	223733	62
55	29	99.9922	0.00783208	0.00200588	1954	117.617	229824	51
53	46	99.3438	0.656236	0.165925	1982	93.2603	184842	49
59	47	99.9296	0.0703584	0.0239522	1995	99.0276	197560	52
53	38	99.36	0.639953	0.170317	1962	97.1656	190639	48
57	29	99.793	0.207042	0.0436417	2028	96.932	196578	52
59	42	99.9058	0.0942147	0.0269861	2035	96.4914	196360	50
57	46	99.5236	0.476434	0.119609	2049	91.5783	187644	51
61	41	99.0902	0.909817	0.238839	2308	104.769	241807	53
69	59	97.7429	2.25705	0.770272	3935	81.6191	321171	68
61	53	99.0336	0.966427	0.29804	2556	76.8768	196497	55
45	44	66.5446	33.4554	4.21847	2250	77.8164	175087	65
59	44	99.8604	0.139637	0.0381994	2214	89.9219	199087	56
59	47	99.2919	0.708099	0.120357	2235	89.4729	199972	55
57	40	99.8919	0.108081	0.0335107	2057	86.8109	178570	53
55	41	99.7619	0.23814	0.0627602	2087	86.3182	180146	53
57	34	99.8848	0.115151	0.032818	2113	94.5282	199738	53
55	33	99.9462	0.0538107	0.0145768	1899	98.8389	187695	52
