## Supplementary material for "Protocol for assessing DNA damage levels *in vivo* in rodent testicular germ cells in the Alkaline Comet Assay": R-script_excel_template: Testis 1 (PS) (6).xlsx

### Sheet: Sheet1
Head Length	Tail Length	Head Intensity	Tail Intensity	Tail Moment	Total Area	Mean Grey Level	Total Intensity	Width
81	67	98.1205	1.87953	0.73367	3621	57.9801	209946	58
63	43	99.911	0.0890134	0.0117554	2371	105.662	250524	58
55	50	99.6862	0.313801	0.0871147	2044	97.9095	200127	51
57	48	99.2277	0.772301	0.213309	2287	92.7954	212223	53
55	42	99.9683	0.0316505	0.00846286	1900	108.088	205368	50
63	44	92.216	7.78405	1.10298	2537	76.4478	193948	59
71	77	97.4252	2.5748	1.13163	3919	49.7392	194928	59
55	48	94.9755	5.02452	0.763523	2281	87.5059	199601	52
53	43	95.0785	4.92153	0.767693	2219	88.7292	196890	55
51	49	80.9953	19.0047	2.9078	2165	97.1732	210380	51
59	42	99.7761	0.223936	0.0718727	2459	82.0834	201843	56
63	74	98.3625	1.63753	0.604281	3365	59.0713	198775	62
55	96	71.9353	28.0647	7.37548	4693	44.4803	208746	55
61	41	99.9301	0.0698661	0.0148885	2012	91.7689	184639	50
65	77	86.4278	13.5722	3.06292	4778	80.2788	383572	73
53	78	88.1772	11.8228	2.12206	2742	76.4664	209671	55
57	48	86.6895	13.3105	1.98796	2546	92.0161	234273	59
59	44	99.6166	0.383431	0.101731	2233	86.545	193255	52
63	37	99.9776	0.0223816	0.00693332	2406	83.5653	201058	60
65	47	99.7356	0.264412	0.0398952	2882	99.6017	287052	62
73	49	99.7635	0.236506	0.0541662	3646	85.8171	312889	69
