## Supplementary material for "Protocol for assessing DNA damage levels *in vivo* in rodent testicular germ cells in the Alkaline Comet Assay": R-script_excel_template: Testis 1 (PS) (7).xlsx

### Sheet: Sheet1
Head Length	Tail Length	Head Intensity	Tail Intensity	Tail Moment	Total Area	Mean Grey Level	Total Intensity	Width
65	46	99.2598	0.740177	0.216439	2896	70.3039	203600	58
57	46	96.78	3.21996	0.533904	2264	85.5009	193574	52
69	48	90.1688	9.83119	1.94901	3794	81.564	309454	68
81	105	93.9831	6.01687	3.43363	6771	50.4636	341689	75
57	75	97.1097	2.89029	1.08336	3262	69.664	227244	58
59	42	96.9164	3.0836	0.442068	2494	71.4519	178201	55
51	52	87.5145	12.4855	1.74621	2354	80.3275	189091	61
51	43	98.4465	1.55351	0.154402	1758	124.603	219052	49
57	44	99.8613	0.138727	0.0417616	2067	94.5075	195347	54
53	52	99.293	0.706991	0.131556	1879	102.301	192223	48
59	52	99.6866	0.313362	0.106566	2057	85.6364	176154	55
61	44	99.7233	0.276668	0.0840925	2543	86.4168	219758	58
63	47	87.078	12.922	1.69549	2488	81.0422	201633	58
55	47	99.7107	0.289313	0.0768512	2106	89.4478	188377	59
49	24	97.2388	2.76117	0.427264	1501	121.245	181988	43
51	70	76.8053	23.1947	3.69982	2439	97.3132	237347	54
79	25	95.8393	4.16073	0.577622	2182	101.986	222533	52
55	39	99.9647	0.0353114	0.00828888	1641	98.3675	161421	46
57	45	99.5968	0.403162	0.0862424	2194	114.636	251512	54
61	40	99.9898	0.0102235	0.00345554	2020	96.8455	195628	54
57	77	96.4587	3.54128	1.27782	2943	66.3405	195240	50
51	47	97.7659	2.23414	0.408993	1934	98.4535	190409	47
51	44	91.2712	8.72879	1.23176	1982	113.783	225518	53
59	31	99.8964	0.10363	0.00451341	1768	107.523	190100	48
63	100	86.9612	13.0388	4.13918	5033	57.3417	288601	62
69	43	99.8621	0.137864	0.0511162	2986	62.9156	187866	63
63	44	99.9591	0.0408658	0.0144222	2654	88.5136	234915	64
59	52	94.0741	5.9259	1.15032	2886	87.5329	252620	61
63	44	99.9881	0.0119371	0.00438264	2325	100.887	234562	57
51	24	99.9969	0.00310395	0.000732533	1722	93.5453	161085	49
