## Supplementary material for "Protocol for assessing DNA damage levels *in vivo* in rodent testicular germ cells in the Alkaline Comet Assay": R-script_excel_template: Testis 1 (PS) (8).xlsx

### Sheet: Sheet1
Head Length	Tail Length	Head Intensity	Tail Intensity	Tail Moment	Total Area	Mean Grey Level	Total Intensity	Width
57	46	99.6817	0.318311	0.0891272	2153	90.614	195092	54
59	44	99.877	0.123039	0.039277	2167	91.8892	199124	57
73	61	77.0544	22.9456	4.08223	5022	63.3734	318261	84
67	47	99.6392	0.360799	0.111286	2967	69.5942	206486	64
55	39	97.555	2.44497	0.367324	2027	98.8106	200289	51
71	46	99.9361	0.0638876	0.0242692	2839	86.5601	245744	70
51	24	99.9953	0.00465695	4.65695e-05	1744	123.127	214733	50
51	49	97.9004	2.09957	0.47867	2138	96.594	206518	49
61	42	99.9781	0.0218802	0.00802442	2028	96.9058	196525	50
65	49	95.805	4.19501	0.713304	2714	77.8814	211370	57
53	32	91.7987	8.20133	1.15882	2006	116.601	233901	52
53	35	99.9701	0.0298756	0.0075635	1816	110.591	200833	51
53	45	98.7465	1.25351	0.255995	1866	97.3044	181570	49
57	45	99.6732	0.326771	0.0892468	2053	91.8222	188511	48
55	54	94.7075	5.2925	1.08279	2382	91.1893	217213	57
61	44	99.2571	0.742937	0.221345	2649	80.3337	212804	55
63	48	99.7304	0.26959	0.0879852	2530	79.9047	202159	56
55	78	96.1374	3.86264	1.28875	2999	67.7396	203151	52
57	48	96.6133	3.38673	0.577954	2268	93.6063	212299	53
71	53	95.6844	4.31559	0.86632	3489	95.7954	334230	66
69	51	99.7722	0.227751	0.0881192	2734	72.7509	198901	61
67	80	93.4787	6.52129	1.87779	4044	65.7589	265929	62
61	43	99.9612	0.0388255	0.0133	2504	88.4601	221504	66
51	28	94.0297	5.97028	0.636105	1549	99.4706	154080	46
61	41	99.8991	0.10092	0.0354091	2292	85.1675	195204	56
61	45	99.8806	0.119387	0.0426564	2319	84.1587	195164	55
49	39	99.9654	0.0345744	0.00822742	1521	102.686	156185	44
45	75	69.5601	30.4399	5.10061	2587	91.5934	236952	52
57	45	99.6814	0.318605	0.0889638	2121	84.4974	179219	53
57	48	99.7235	0.276472	0.0760376	2114	90.8529	192063	53
61	46	99.6703	0.329734	0.0506754	2377	84.4628	200768	56
61	45	99.7201	0.279917	0.087723	2654	72.688	192914	58
59	44	95.5645	4.43548	0.601814	2417	80.9007	195537	57
63	46	99.949	0.0510494	0.0184976	2147	89.4136	191971	52
45	74	69.6119	30.3881	5.08611	2588	91.1801	235974	53
47	57	78.8952	21.1048	3.3856	2179	99.3749	216538	50
53	61	97.0422	2.95778	0.537129	2059	100.656	207250	48
55	46	98.9041	1.09594	0.213834	2248	88.161	198186	54
83	55	99.8203	0.179742	0.0764191	4147	80.0921	332142	75
57	75	95.091	4.90901	1.59812	3493	57.6247	201283	54
