## Supplementary material for "Protocol for assessing DNA damage levels *in vivo* in rodent testicular germ cells in the Alkaline Comet Assay": R-script_excel_template: Liver 2 (1).xlsx

### Sheet: Sheet1
Head Length	Tail Length	Head Intensity	Tail Intensity	Tail Moment	Total Area	Mean Grey Level	Total Intensity	Width
45	42	97.7543	2.2457	0.418769	1454	75.0021	109053	41
55	63	94.6351	5.36486	1.57206	3204	71.633	229512	55
47	28	99.972	0.0280389	0.00649568	1296	99.0687	128393	40
47	31	97.8993	2.10069	0.36586	1578	87.4842	138050	43
59	39	99.5773	0.422694	0.109059	2142	97.0831	207952	52
57	38	99.9041	0.0958931	0.0274001	1988	103.339	205437	51
51	54	84.4256	15.5744	2.29853	2380	88.1618	209825	54
45	40	98.8215	1.17848	0.251061	1491	85.0262	126774	43
53	36	99.4983	0.501724	0.123974	1940	100.478	194928	48
45	25	99.8677	0.132261	0.0269147	1226	100.523	123241	39
45	35	98.8778	1.12225	0.221288	1539	85.5172	131611	42
47	35	99.8044	0.195596	0.0426917	1316	102.951	135483	41
43	27	89.6707	10.3293	1.19208	1310	100.736	131964	41
49	38	99.708	0.292031	0.0654765	1413	92.0899	130123	41
43	43	95.427	4.57301	0.56257	1476	84.3882	124557	47
53	45	94.3102	5.68977	0.788722	1891	105.555	199604	49
43	40	99.7412	0.258828	0.0474125	1233	103.405	127498	39
43	42	98.5293	1.47071	0.200099	1302	96.6651	125858	40
51	28	99.6258	0.374209	0.0822512	1761	113.964	200690	48
43	32	99.1566	0.843353	0.139326	1256	94.6895	118930	40
53	39	99.6554	0.344599	0.070459	1742	109.28	190366	47
55	43	99.4651	0.534905	0.126755	1954	99.6934	194801	50
41	34	90.6107	9.38928	1.05958	1240	101.48	125835	41
43	52	98.1261	1.87389	0.426774	1439	83.9597	120818	39
43	56	96.2981	3.70192	0.980636	1848	67.4594	124665	41
43	25	98.7539	1.24615	0.177978	1228	106.517	130803	40
47	81	94.0995	5.90052	1.10473	1982	99.172	196559	46
51	43	99.6866	0.313353	0.0787092	1634	95.6995	156373	44
51	75	86.7361	13.2639	2.53366	3092	66.0175	204126	53
53	41	97.7763	2.22367	0.351712	1931	98.8845	190946	50
43	36	96.9145	3.08545	0.433276	1338	96.7945	129511	41
59	50	99.5975	0.402502	0.122258	2347	93.5773	219626	54
51	45	99.3402	0.659782	0.188022	1643	77.6738	127618	44
47	27	99.9198	0.0801587	0.0185013	1356	91.0804	123505	41
45	38	99.7806	0.219365	0.0517919	1335	96.2944	128553	41
41	38	99.3924	0.607595	0.104019	1239	99.7595	123602	43
45	42	99.6427	0.357322	0.0817151	1275	97.018	123698	41
57	67	96.6191	3.3809	0.946808	2994	65.9626	197492	55
61	42	99.8366	0.16338	0.0516242	2321	87.8152	203819	56
47	40	99.2669	0.733083	0.136158	1437	86.7634	124679	41
47	45	84.0966	15.9034	2.08519	1986	94.7815	188236	51
43	28	99.2951	0.704885	0.115352	1237	94.0428	116331	42
41	37	96.2555	3.7445	0.390241	1145	104.748	119936	39
41	38	98.8151	1.18494	0.175457	1182	97.3866	115111	39
47	29	93.1254	6.87458	0.902249	1678	116.622	195692	47
43	25	98.3943	1.60573	0.198472	1219	99.9803	121876	40
51	44	99.856	0.144009	0.0349222	1737	111.936	194432	48
43	44	96.195	3.80502	0.464358	1354	88.9365	120420	46
45	41	96.6826	3.31743	0.42588	1322	94.8094	125338	40
51	50	98.7394	1.26065	0.193474	1848	109.286	201960	49
