## Supplementary material for "Protocol for assessing DNA damage levels *in vivo* in rodent testicular germ cells in the Alkaline Comet Assay": R-script_excel_template: Liver 2 (2).xlsx

### Sheet: Sheet1
Head Length	Tail Length	Head Intensity	Tail Intensity	Tail Moment	Total Area	Mean Grey Level	Total Intensity	Width
47	40	99.7091	0.290894	0.0733222	1332	97.8138	130288	39
55	49	99.2832	0.71682	0.154874	2080	100.001	208002	51
45	52	99.5385	0.461537	0.121872	1313	92.7395	121767	40
55	52	99.5684	0.43161	0.126825	2042	98.3722	200876	51
47	80	87.7651	12.2349	3.35992	2969	47.7241	141693	46
55	60	98.9772	1.02284	0.2844	2105	95.9088	201888	49
57	49	97.957	2.04297	0.399246	2194	99.5255	218359	51
45	70	92.3981	7.60193	1.99221	2372	57.2323	135755	42
47	43	91.6984	8.3016	1.03297	1390	92.2072	128168	41
43	41	97.6536	2.3464	0.412143	1234	67.0705	82765	36
51	70	92.8574	7.14263	1.30884	2172	88.6372	192520	48
47	45	99.3129	0.687081	0.150038	1565	92.4409	144670	46
49	47	96.611	3.389	0.50313	1784	110.305	196784	48
45	54	90.222	9.77804	1.28478	1504	92.5938	139261	42
45	45	99.6963	0.30367	0.0707482	1311	101.228	132710	42
55	62	89.6979	10.3021	1.76077	2428	94.5169	229487	52
53	52	94.5708	5.42923	0.771359	2145	97.5296	209201	53
55	39	99.6238	0.376163	0.0998932	1839	107.407	197521	46
57	74	97.7569	2.24305	0.919662	2834	76.4848	216758	50
45	26	98.8716	1.12835	0.157177	1358	96.7172	131342	44
49	56	83.6725	16.3275	2.32843	2228	95.5256	212831	52
55	49	99.3782	0.621826	0.150162	2105	99.2404	208901	52
47	22	99.9969	0.00307191	0.000614383	1274	102.207	130212	41
49	32	99.9409	0.0590637	0.0140108	1355	98.7114	133754	43
55	54	89.5692	10.4308	1.59171	2227	95.6587	213032	49
53	48	99.42	0.579975	0.119281	1977	101.429	200526	48
41	24	92.3291	7.67092	0.844573	1325	93.9298	124457	44
45	36	99.2656	0.734448	0.116184	1309	94.9664	124311	44
51	47	99.1849	0.81507	0.145543	1452	91.2562	132504	40
57	50	99.3738	0.626236	0.104463	2029	103.413	209825	49
49	35	99.72	0.280004	0.068038	1501	89.9387	134998	42
65	54	99.5195	0.480466	0.171281	2789	79.7003	222284	59
47	23	99.8965	0.103549	0.0218175	1270	98.0937	124579	41
55	41	99.6224	0.377576	0.0929969	2061	102.803	211878	49
47	25	99.9194	0.0805958	0.016843	1311	102.214	134002	39
53	44	94.8459	5.15412	0.71588	1950	104.512	203798	50
55	67	96.9345	3.06554	0.935204	2704	77.1483	208609	51
57	36	99.7919	0.208122	0.0505525	2056	96.7519	198922	52
57	45	99.6019	0.398142	0.109076	2191	95.4916	209222	50
47	39	99.9045	0.0955416	0.0234973	1477	90.7062	133973	47
59	60	97.8426	2.15737	0.712479	3174	65.8488	209004	57
49	42	96.9638	3.0362	0.372435	1581	80.9127	127923	47
51	42	98.2207	1.77934	0.328152	1816	73.4692	133420	49
65	46	99.7068	0.293235	0.0880044	2586	80.0468	207001	56
51	39	99.9115	0.0885233	0.0212456	1574	81.0991	127650	44
55	34	98.0033	1.99666	0.353151	1992	105.824	210802	51
53	32	98.9077	1.09232	0.228228	1925	106.291	204611	48
45	21	99.9966	0.00335827	0.000705236	1094	108.875	119109	38
61	39	99.2287	0.771324	0.165685	2187	93.2487	203935	52
51	51	91.7763	8.22372	1.09646	1987	101.655	201989	53
