## Supplementary material for "Protocol for assessing DNA damage levels *in vivo* in rodent testicular germ cells in the Alkaline Comet Assay": R-script_excel_template: Liver 2 (3).xlsx

### Sheet: Sheet1
Head Length	Tail Length	Head Intensity	Tail Intensity	Tail Moment	Total Area	Mean Grey Level	Total Intensity	Width
61	44	99.9415	0.0584896	0.0188682	2250	105.622	237649	55
49	41	99.919	0.0809607	0.0214333	1431	98.399	140809	42
57	45	99.4726	0.527368	0.153702	2354	94.3271	222046	55
47	41	99.762	0.237983	0.0497263	1434	97.5774	139926	43
55	75	92.6832	7.31682	1.7972	3643	66.5086	242291	61
55	55	99.7333	0.26673	0.0667403	2063	108.857	224572	51
61	46	99.9121	0.0878747	0.0272341	2384	118.381	282220	56
73	63	98.8989	1.10111	0.379233	3550	67.9214	241121	62
67	64	98.3752	1.62478	0.635712	3843	56.4059	216768	71
53	57	95.1012	4.89876	0.796638	2187	98.4636	215340	53
47	32	99.982	0.0180059	0.00484593	1331	95.9699	127736	46
55	56	97.5285	2.47151	0.557338	2421	88.2425	213635	56
53	42	94.8023	5.19769	0.810785	2068	102.83	212652	51
51	73	84.9914	15.0086	2.28847	2490	82.2502	204803	51
47	51	98.5199	1.48011	0.217106	1392	94.2091	131139	42
47	32	99.8895	0.110491	0.0269301	1289	94.0861	121277	40
45	44	98.8199	1.18013	0.173754	1408	92.8608	130748	45
47	40	99.7629	0.23711	0.0349544	1428	90.3739	129054	45
45	31	99.4284	0.571571	0.0781089	1236	94.4142	116696	40
47	28	99.7594	0.24061	0.0535518	1375	90.6785	124683	42
63	42	99.4567	0.543285	0.13509	2518	105.922	266711	58
57	46	97.79	2.20996	0.375456	2349	93.4083	219416	57
47	30	99.6918	0.308223	0.0719262	1412	94.437	133345	42
47	45	99.7253	0.274691	0.0622269	1363	94.0161	128144	41
47	22	100	0	0	1315	95.3414	125374	45
53	109	71.6132	28.3868	9.30797	5568	39.4255	219521	56
47	47	98.5924	1.40762	0.33548	1651	81.4549	134482	43
51	43	99.8577	0.14234	0.0398278	1470	98.9293	145426	42
65	48	99.9547	0.0452787	0.0138729	2373	100.515	238523	56
61	46	99.9367	0.0633063	0.0181953	2315	103.034	238523	55
51	30	99.8888	0.111221	0.0273724	1596	94.0796	150151	47
49	34	98.3085	1.69147	0.280942	1592	94.5848	150579	44
49	27	99.8267	0.173344	0.0341349	1481	97.3815	144222	45
55	32	94.4573	5.5427	0.787627	2142	106.128	227326	53
55	41	94.0603	5.93973	0.916604	2260	102.475	231593	53
45	23	96.3854	3.61461	0.430035	1330	99.6789	132573	41
57	38	98.8783	1.12167	0.198002	2180	101.79	221902	53
49	37	98.348	1.65196	0.278109	1627	85.276	138744	44
45	29	96.6584	3.34161	0.394769	1454	94.1403	136880	43
55	82	85.2584	14.7416	3.95673	4075	54.4844	222024	55
57	88	95.7831	4.21692	1.65238	3507	67.9301	238231	52
51	23	99.9164	0.0836483	0.0124131	1389	91.2318	126721	42
53	45	92.526	7.47401	1.01699	2039	100.751	205432	51
45	25	89.6997	10.3003	1.16053	1498	91.6215	137249	45
47	53	96.4255	3.57449	0.799323	1733	70.7877	122675	46
57	44	99.8356	0.164448	0.0489881	2196	94.7036	207969	56
47	22	99.9565	0.0435229	0.00906985	1411	91.1892	128668	47
51	40	99.9791	0.0208718	0.00593357	1421	94.4068	134152	43
59	37	99.9731	0.026866	0.00815829	2100	106.348	223331	53
47	60	98.9033	1.09674	0.234619	1515	88.0495	133395	43
