## Supplementary material for "Protocol for assessing DNA damage levels *in vivo* in rodent testicular germ cells in the Alkaline Comet Assay": R-script_excel_template: Testis 2 (all round cells) (1).xlsx

### Sheet: Sheet1
Head Length	Tail Length	Head Intensity	Tail Intensity	Tail Moment	Total Area	Mean Grey Level	Total Intensity	Width
59	42	99.6152	0.384849	0.031188	2204	80.5227	177472	54
43	28	98.6844	1.31558	0.145731	1131	81.6578	92355	39
45	28	98.5203	1.47975	0.104743	1292	82.0155	105964	45
43	23	99.9575	0.0424619	0.00847061	1174	78.2342	91847	43
47	26	99.9934	0.00659712	0.00158331	1359	89.2311	121265	42
49	18	100	0	0	1181	87.8374	103736	40
65	47	99.9112	0.088777	0.0238237	2653	100.626	266961	59
47	23	99.9967	0.00331639	0.00076277	1424	84.7001	120613	44
47	23	99.5331	0.466867	0.0511948	1329	74.9436	99600	42
63	52	98.9635	1.03651	0.324865	3116	72.637	226337	60
61	66	97.5942	2.40581	0.742964	3313	75.1527	248981	60
45	20	100	0	0	1113	105.239	117131	40
41	33	96.8666	3.13337	0.237653	933	109.597	102254	34
33	33	99.4828	0.5172	0.0669081	817	82.12	67092	33
39	24	99.9713	0.0287057	0.00583683	806	103.731	83607	32
39	37	99.8062	0.193833	0.0393493	869	90.8331	78934	33
37	36	99.1781	0.821918	0.109687	776	91.7204	71175	31
43	24	99.9203	0.0796865	0.014311	1075	114.402	122982	37
45	40	99.7166	0.283371	0.0582336	1230	102.712	126336	40
55	46	96.2638	3.73623	0.596396	1971	98.8442	194822	49
39	29	99.0808	0.919174	0.142066	908	107.236	97370	33
39	35	99.879	0.120978	0.0210578	830	95.606	79353	32
51	38	99.8433	0.156704	0.0449331	1671	71.4141	119333	45
43	35	96.0366	3.96338	0.458243	1273	99.5365	126710	38
57	62	85.4129	14.5871	3.21341	3273	81.6028	267086	55
45	48	99.442	0.557952	0.102978	1283	93.0359	119365	42
73	64	98.7516	1.24841	0.349946	4232	82.6193	349645	77
39	40	99.5634	0.436603	0.0700598	887	94.2503	83600	34
81	86	88.0755	11.9245	4.45362	6617	71.8183	475222	79
37	28	98.3313	1.66872	0.219233	920	81.2913	74788	33
41	40	99.8668	0.13316	0.028119	929	97.0043	90117	36
51	75	65.0986	34.9014	9.13175	4055	33.6972	136642	59
37	20	96.2503	3.74971	0.363116	921	99.4647	91607	36
41	35	99.6305	0.36949	0.0549129	918	81.0752	74427	35
47	38	99.9689	0.0310793	0.00882488	1218	100.384	122268	40
45	27	99.9901	0.00989014	0.00247253	1136	106.807	121333	39
63	62	98.3224	1.6776	0.495188	2931	69.7369	204399	57
35	40	97.6749	2.32509	0.28918	827	90.9589	75223	33
43	42	97.4377	2.56234	0.355012	1300	96.2762	125159	45
41	40	99.1248	0.87524	0.182313	1098	83.8698	92089	35
47	29	99.9143	0.0857239	0.018906	1455	88.1918	128319	49
45	36	99.7921	0.207947	0.0276272	1269	95.4965	121185	41
45	26	99.8745	0.125549	0.00890168	1103	96.0426	105935	41
37	45	82.0402	17.9598	2.05691	1315	54.435	71582	41
39	23	99.4763	0.523695	0.0651984	963	92.6002	89174	36
71	45	99.9346	0.0654432	0.0253766	3673	78.2118	287272	71
41	27	99.866	0.134013	0.0254226	944	79.8369	75366	36
57	52	95.8343	4.16567	0.730241	2384	83.7685	199704	51
61	64	94.4094	5.59057	1.37929	3229	73.161	236237	56
37	30	97.6748	2.32521	0.222071	935	86.3818	80767	36
41	33	99.98	0.0200165	0.00444367	877	85.4481	74938	34
43	38	97.396	2.60403	0.352297	1205	88.6913	106873	40
53	44	99.1425	0.857514	0.134555	1892	88.6332	167694	53
59	54	96.5801	3.41994	0.774456	3071	64.5077	198103	59
45	38	99.3209	0.679062	0.138073	1472	70.6298	103967	44
39	37	94.6619	5.33811	0.57569	1030	99.9408	102939	37
47	39	98.1532	1.84675	0.262766	1481	92.9419	137647	43
61	49	93.3523	6.64766	1.30217	2643	103.365	273194	61
