## Supplementary material for "Protocol for assessing DNA damage levels *in vivo* in rodent testicular germ cells in the Alkaline Comet Assay": R-script_excel_template: Testis 2 (all round cells) (2).xlsx

### Sheet: Sheet1
Head Length	Tail Length	Head Intensity	Tail Intensity	Tail Moment	Total Area	Mean Grey Level	Total Intensity	Width
67	46	99.5978	0.402231	0.141419	3204	60.6014	194167	60
53	38	99.9833	0.0166718	0.00500155	1691	74.4891	125961	50
51	42	98.8072	1.19278	0.298572	1945	55.8201	108570	47
55	37	95.4873	4.51272	0.740049	2183	100.708	219845	53
41	30	99.2509	0.749112	0.0982169	1176	79.6862	93711	40
49	30	99.9977	0.00234459	0.000703378	1359	94.1531	127954	43
61	45	99.5777	0.422297	0.131913	2910	78.2825	227802	66
39	41	97.2511	2.74892	0.473964	1474	52.0495	76721	45
45	21	99.8909	0.109066	0.0194461	1231	100.551	123778	40
49	27	99.9955	0.00449469	0.00116862	1395	95.6925	133491	45
51	53	96.1094	3.89065	0.816222	2101	96.5226	202794	47
79	92	66.5186	33.4814	10.7118	8461	71.042	601086	92
63	76	76.5106	23.4894	8.09931	5489	41.9031	230006	69
49	33	99.2867	0.713303	0.133072	1680	112.488	188980	47
63	44	99.5819	0.418108	0.13728	2671	81.3063	217169	57
49	37	99.846	0.154047	0.0269169	1451	83.213	120742	44
63	75	81.0605	18.9395	4.26702	4593	62.1145	285292	68
45	23	99.9902	0.00984047	0.0020665	1200	76.2158	91459	40
45	35	99.9577	0.0422837	0.0099655	1238	84.0541	104059	41
49	25	99.9924	0.00763935	0.00188437	1425	82.6744	117811	44
59	60	82.2125	17.7875	2.75488	3449	68.4216	235986	67
49	44	99.987	0.0129677	0.00357909	1421	81.4018	115672	43
71	47	99.7995	0.200484	0.06911	3017	84.1515	253885	62
43	24	99.9935	0.00646844	0.00135837	1081	85.8076	92758	40
45	23	99.6816	0.318397	0.0569898	1195	75.4301	90139	39
45	25	99.9866	0.013444	0.00302491	1151	77.5491	89259	38
43	21	99.9085	0.0915316	0.0166113	1126	78.5915	88494	37
59	53	97.7982	2.20177	0.47844	2692	76.6133	206243	55
41	21	99.989	0.0109878	0.00216093	1033	79.2924	81909	38
43	24	99.9616	0.0384116	0.00782767	1097	87.8077	96325	39
41	24	99.9733	0.026688	0.00476572	994	79.162	78687	37
45	36	99.9803	0.0196958	0.00571178	1093	83.6139	91390	37
43	19	99.517	0.483	0.0638644	1094	91.0293	99586	38
41	21	99.4388	0.561241	0.0799682	1047	82.8768	86772	37
39	18	100	0	0	910	86.4571	78676	35
47	24	99.7141	0.285879	0.0543586	1447	116.277	168253	45
41	26	99.9917	0.00832622	0.00212319	963	99.7736	96082	36
57	41	99.0816	0.918415	0.20651	2484	61.9372	153852	55
59	44	99.8561	0.143931	0.0405576	2221	96.3494	213992	54
43	23	91.5979	8.40209	1.12338	1381	123.215	170160	43
41	18	100	0	0	953	100.462	95740	35
71	46	98.821	1.179	0.240989	3169	82.1679	260390	63
43	37	99.7744	0.225639	0.0435979	1214	74.8377	90853	40
41	19	99.9559	0.0441388	0.00786286	1002	97.2255	97420	35
43	22	99.9955	0.00446608	0.000982538	979	91.4852	89564	36
39	19	99.8149	0.185094	0.0291923	923	94.8245	87523	36
49	31	99.2973	0.702745	0.138754	1698	84.3068	143153	47
55	30	99.9923	0.00772803	0.00214453	1710	90.8064	155279	45
41	27	99.6041	0.395929	0.0655143	1081	69.6263	75266	40
