## Supplementary material for "Protocol for assessing DNA damage levels *in vivo* in rodent testicular germ cells in the Alkaline Comet Assay": R-script_excel_template: Testis 2 (all round cells) (3).xlsx

### Sheet: Sheet1
Head Length	Tail Length	Head Intensity	Tail Intensity	Tail Moment	Total Area	Mean Grey Level	Total Intensity	Width
41	38	97.7265	2.27348	0.249021	1044	95.681	99891	36
81	54	95.1762	4.82379	0.968813	4986	82.8059	412870	81
51	62	88.199	11.801	1.8286	2340	75.3051	176214	49
39	35	99.3755	0.624479	0.101787	993	79.6636	79106	37
39	23	99.6546	0.345411	0.0597513	896	93.0569	83379	34
63	56	94.2804	5.71963	1.08317	3017	81.6347	246292	61
55	39	99.5197	0.480319	0.0270965	1660	95.8199	159061	45
41	26	99.9186	0.0814324	0.0161793	1057	88.2961	93329	38
43	34	99.9642	0.0358	0.00616556	950	79.3884	75419	34
59	45	99.4725	0.527454	0.147037	2531	77.8285	196984	56
65	76	78.2221	21.7779	4.40006	4316	88.4008	381538	70
47	50	98.4439	1.55607	0.371829	1578	85.2788	134570	42
51	64	94.6156	5.38438	1.00292	2360	74.95	176882	51
45	50	90.2199	9.78009	1.35024	1798	86.8487	156154	48
35	18	96.1816	3.8184	0.306209	768	100.698	77336	32
67	61	93.2285	6.77145	1.35694	3756	89.0988	334655	71
47	45	98.2909	1.70908	0.134496	1387	105.717	146629	41
45	25	93.0208	6.97918	0.803718	1451	114.38	165965	45
37	24	99.8471	0.152881	0.0248978	834	98.8213	82417	32
39	20	97.5951	2.40495	0.201952	886	105.83	93765	32
63	50	99.4537	0.546302	0.166234	2564	81.8865	209957	53
47	39	99.5557	0.444269	0.0881186	1514	83.5535	126500	45
55	48	92.6294	7.37057	1.0795	2508	86.0734	215872	57
39	31	98.9531	1.04685	0.0617549	965	99.0881	95620	37
49	41	98.0318	1.9682	0.290624	1674	105.045	175846	47
39	34	96.4646	3.53545	0.323168	966	87.1387	84176	37
39	38	92.623	7.37702	0.692095	1034	94.1944	97397	37
41	26	99.9733	0.0266886	0.00554659	949	90.8103	86179	36
59	51	92.3331	7.66689	1.26563	2879	81.5839	234880	60
43	21	99.9556	0.0443584	0.0011901	1045	88.4488	92429	38
39	30	96.1446	3.85543	0.414744	1006	96.8141	97395	36
47	24	93.6948	6.30517	0.895332	1409	108.138	152367	42
65	36	99.9943	0.00566966	0.00195603	2771	101.842	282204	69
47	37	99.5543	0.445699	0.0894137	1524	69.4888	105901	47
51	39	99.921	0.0790398	0.0207322	1691	84.5452	142966	46
41	18	100	0	0	1017	93.3491	94936	36
49	30	99.7885	0.211481	0.0520034	1449	72.4458	104974	45
61	74	72.5735	27.4265	7.00931	5049	59.309	299451	65
41	20	98.3153	1.68473	0.169076	1050	85.2476	89510	37
45	25	97.8985	2.10152	0.300274	1284	109.734	140898	41
47	45	99.1168	0.883174	0.17454	1489	108.057	160897	42
39	20	99.727	0.27297	0.0425905	915	91.6852	83892	34
47	29	99.8781	0.121862	0.0286523	1346	99.9844	134579	40
39	40	99.6772	0.322778	0.083122	954	77.2904	73735	35
63	91	66.2411	33.7589	9.00719	5706	50.898	290424	73
49	40	97.0597	2.94027	0.385469	1549	83.8515	129886	44
53	40	99.4446	0.555382	0.0486681	1854	93.4272	173214	49
49	26	98.7039	1.29608	0.184074	1540	97.7974	150608	50
53	32	99.5326	0.467408	0.0444229	1522	103.459	157464	41
45	38	99.1512	0.848762	0.127304	1338	73.3505	98143	42
57	51	86.8756	13.1244	2.09161	2833	77.4928	219537	55
55	40	99.943	0.0570024	0.0173765	1917	85.1075	163151	50
55	50	78.7379	21.2621	3.45665	2857	104.331	298075	59
83	81	75.0552	24.9448	7.49817	8074	68.9827	556966	89
43	32	99.5691	0.430911	0.0810418	1186	88.2479	104662	38
37	17	99.3466	0.65343	0.0871092	742	90.9569	67490	29
39	18	100	0	0	863	97.9374	84520	33
43	24	99.5888	0.411159	0.0749837	1132	96.0398	108717	37
43	17	100	0	0	1021	92.4407	94382	38
51	44	91.1471	8.85288	1.41318	2189	96.2229	210632	48
49	23	99.9844	0.0155731	0.00347592	1514	106.032	160533	45
43	24	99.0933	0.90673	0.114489	1235	91.3547	112823	41
57	42	84.5163	15.4837	2.51175	2750	105.183	289253	59
73	77	64.8586	35.1414	9.64772	7222	71.1385	513762	85
