## Supplementary material for "Protocol for assessing DNA damage levels *in vivo* in rodent testicular germ cells in the Alkaline Comet Assay": R-script_excel_template: Testis 2 (all round cells) (4).xlsx

### Sheet: Sheet1
Head Length	Tail Length	Head Intensity	Tail Intensity	Tail Moment	Total Area	Mean Grey Level	Total Intensity	Width
57	65	95.9008	4.0992	0.873052	2670	79.5899	212505	53
55	134	63.1153	36.8847	11.5482	5440	55.9335	304278	62
55	74	97.0486	2.95136	0.824553	2517	79.7326	200687	48
41	42	93.1682	6.83178	0.79435	1254	109.956	137885	41
37	18	99.5025	0.497508	0.0618087	835	126.138	105325	33
35	17	99.4524	0.547595	0.0577943	774	97.9147	75786	32
59	54	99.4596	0.540391	0.149436	2265	99.1841	224652	55
37	40	97.3259	2.6741	0.357765	880	88.2625	77671	32
49	84	91.5105	8.48946	3.11455	3133	43.9703	137759	46
39	25	99.4874	0.51259	0.0783448	1009	103.441	104372	37
67	92	63.6091	36.3909	11.9081	6299	47.6118	299907	79
61	26	100	0	0	2120	128.243	271876	53
41	29	99.9272	0.072827	0.0133445	927	100.725	93372	34
37	22	99.8802	0.119805	0.0168966	801	90.6592	72618	34
41	35	99.0737	0.926296	0.0954279	1062	82.4416	87553	40
59	45	99.5665	0.433539	0.129748	2318	87.9651	203903	55
35	39	98.8941	1.10587	0.167718	875	78.9554	69086	35
43	51	99.6275	0.372528	0.104134	1086	79.3444	86168	36
57	90	67.9821	32.0179	8.39215	5168	55.0461	284478	67
45	30	99.9892	0.0107973	0.00264117	1147	104.97	120401	40
41	38	91.191	8.80896	0.955271	1184	110.481	130810	42
51	27	99.88	0.119966	0.0248824	1804	117.827	212560	50
37	21	98.451	1.54901	0.18837	878	93.8212	82375	35
37	16	100	0	0	804	103.147	82930	36
35	29	98.7452	1.25479	0.0861463	816	108.115	88222	33
39	25	99.561	0.438998	0.0771498	974	101.033	98406	35
39	22	99.9164	0.0835599	0.014068	843	95.1151	80182	31
35	34	96.0761	3.92388	1.28035	804	93.7301	75359	30
39	19	99.9633	0.0366811	0.00638251	850	112.255	95417	34
39	24	99.9083	0.0917402	0.0175693	901	104.043	93743	35
53	49	99.8661	0.13394	0.0405342	1723	116.995	201583	47
37	20	99.7964	0.203604	0.0336013	800	95.16	76128	33
51	31	99.9911	0.00894072	0.000855754	1564	100.12	156587	47
45	28	91.949	8.05098	0.976543	1314	108.555	142641	41
51	49	87.139	12.861	1.86338	2106	107.538	226475	52
45	55	75.2544	24.7456	3.43715	2159	98.0593	211710	57
39	27	99.7708	0.229183	0.0392917	966	93.9513	90757	36
67	61	98.8663	1.1337	0.370006	3412	101.701	347005	62
41	21	99.4639	0.536086	0.08397	1015	78.6581	79838	37
55	48	97.1626	2.83743	0.466002	2107	119.83	252482	51
47	27	95.123	4.87698	0.80589	1613	109.311	176318	46
55	31	99.9792	0.0207712	0.00599288	2345	110.864	259975	53
59	49	99.3219	0.678081	0.183412	2166	95.0485	205875	50
47	28	99.9704	0.029611	0.00677442	1336	103.639	138462	42
45	22	100	0	0	1280	87.4367	111919	42
37	22	99.5812	0.41882	0.0630847	886	99.1716	87866	34
43	36	88.6481	11.3519	1.34008	1425	103.292	147191	43
41	22	99.8658	0.134184	0.0242227	1065	94.4676	100608	37
41	22	99.7999	0.200074	0.0363618	995	89.4141	88967	36
37	27	97.2239	2.77613	0.404599	1006	80.3141	80796	34
41	18	100	0	0	883	91.7316	80999	34
47	34	99.5971	0.402874	0.0912086	1346	97.1842	130810	40
41	22	99.9849	0.015052	0.00284831	970	89.0381	86367	35
53	32	99.8927	0.107277	0.0239827	1867	110.841	206941	53
57	54	99.5067	0.493325	0.133988	2285	94.744	216490	54
53	81	66.8241	33.1759	8.22624	4633	56.4949	261741	64
41	20	98.3142	1.68575	0.191228	987	109.265	107845	37
43	49	99.1058	0.894166	0.173573	1053	92.6125	97521	34
45	80	56.2273	43.7727	12.3275	4246	34.5525	146710	61
37	31	99.6542	0.345791	0.0458749	788	93.5838	73744	31
51	43	96.8421	3.15789	0.481835	1364	121.606	165870	38
65	58	98.2689	1.73114	0.616285	3825	61.1783	234007	67
57	75	85.7003	14.2997	3.12399	3465	75.3668	261146	57
49	39	96.4085	3.59148	0.390084	1555	100.094	155646	47
43	36	99.9378	0.0622186	0.0136143	1007	94.1678	94827	37
39	35	99.2149	0.785079	0.0993602	907	101.676	92220	34
57	42	96.4126	3.5874	0.461304	2168	94.298	204438	54
39	38	98.6021	1.39794	0.226993	1037	82.7088	85769	36
39	36	99.4896	0.510357	0.0700991	893	82.0627	73282	35
37	26	99.671	0.329014	0.0486941	875	95.5234	83583	34
37	18	99.9398	0.0602186	0.00908404	792	98.5467	78049	31
31	25	99.6733	0.326734	0.0571585	1169	106.558	124566	42
57	52	99.152	0.848045	0.228982	2204	92.9328	204824	50
45	41	99.4174	0.58257	0.0550603	1217	98.4503	119814	39
47	22	99.9967	0.00329357	0.000724585	1371	110.73	151811	45
35	25	99.7262	0.273822	0.0420235	776	103.066	79979	33
59	48	99.386	0.613987	0.179837	2435	92.0366	224109	53
45	29	99.3451	0.654911	0.067194	1297	96.8897	125666	44
39	33	99.9526	0.0473771	0.0108046	969	78.4169	75986	41
43	31	99.7755	0.224502	0.045482	1261	68.1745	85968	45
53	74	87.6969	12.3031	3.12295	3821	53.9628	206192	56
41	19	99.9836	0.0163902	0.00295024	1039	88.0828	91518	36
43	30	99.9827	0.0173402	0.00367613	1062	81.4539	86504	37
63	37	99.8999	0.100128	0.0276559	2456	111.421	273649	56
43	26	99.8464	0.153633	0.0281527	1151	87.0886	100239	38
43	25	99.833	0.167024	0.0300214	1144	81.6434	93400	38
43	36	99.8356	0.164416	0.0317792	1122	75.8913	85150	39
61	40	99.9679	0.0321349	0.0101393	2185	95.4215	208496	55
43	25	99.653	0.346956	0.0615049	1212	82.7566	100301	39
49	39	98.919	1.08096	0.265846	2082	63.8511	132938	53
