## Supplementary material for "Protocol for assessing DNA damage levels *in vivo* in rodent testicular germ cells in the Alkaline Comet Assay": R-script_excel_template: Testis 2 (all round cells) (5).xlsx

### Sheet: Sheet1
Head Length	Tail Length	Head Intensity	Tail Intensity	Tail Moment	Total Area	Mean Grey Level	Total Intensity	Width
57	37	99.9029	0.0971489	0.026089	2084	112.122	233662	51
55	49	93.5174	6.48257	0.983986	2238	103.543	231729	55
41	17	100	0	0	979	94.7263	92737	36
51	39	99.4385	0.561477	0.0646498	1454	90.2758	131261	42
41	27	99.984	0.0159571	0.00382971	982	95.7251	94002	36
51	26	99.2728	0.727188	0.103307	1407	104.188	146592	42
37	37	99.7771	0.222913	0.0460412	818	88.8435	72674	35
35	41	97.1826	2.81736	0.254507	823	86.2126	70953	31
63	75	85.9017	14.0983	3.78452	4164	65.3725	272211	62
53	71	89.9928	10.0072	2.3703	3257	66.4243	216344	52
41	36	99.9166	0.083419	0.00514227	837	104.552	87510	32
41	28	99.9306	0.0694266	0.00885749	890	100.34	89303	34
55	42	99.1269	0.873107	0.0968531	1876	99.2095	186117	50
37	32	99.6289	0.37106	0.0590273	783	93.2746	73034	31
37	36	99.7128	0.287175	0.0403364	778	87.7262	68251	32
45	38	99.661	0.339019	0.0609172	1267	96.6156	122412	43
53	28	99.9811	0.0189013	0.00466665	1445	106.179	153429	46
53	63	97.2041	2.79592	0.704088	2296	84.5714	194176	49
37	17	99.7413	0.258697	0.0152969	774	114.867	88907	31
37	20	99.4146	0.58539	0.084012	876	93.2135	81655	34
39	19	99.9882	0.0118415	0.00211831	831	91.4609	76004	33
37	26	98.255	1.74504	0.137656	919	103.386	95012	38
37	44	99.4824	0.51762	0.077241	790	100.753	79595	32
41	29	99.9612	0.0388331	0.00769602	971	87.517	84979	36
55	43	99.6779	0.322057	0.0816576	2077	103.601	215179	53
37	21	99.8617	0.138336	0.024651	874	100.905	88191	33
37	16	100	0	0	807	93.9579	75824	35
47	31	94.6954	5.30455	0.716335	1506	104.26	157016	46
57	50	92.8925	7.10752	1.17498	2664	72.3022	192613	56
61	53	88.1149	11.8851	2.26713	4479	60.0319	268883	73
41	25	99.838	0.161963	0.0303704	1058	98.6248	104345	37
47	35	99.5557	0.444301	0.0889817	1483	111.094	164753	43
37	23	99.8363	0.163655	0.0275486	791	92.6991	73325	31
49	27	99.717	0.283017	0.0636055	1476	83.3069	122961	44
61	70	84.2294	15.7706	4.45364	4688	59.407	278500	62
41	19	99.8978	0.102154	0.016378	1025	87.8634	90060	36
53	47	91.988	8.01197	1.19031	2271	90.48	205480	53
43	28	96.8893	3.11074	0.532779	1297	68.2591	88532	39
43	21	98.3583	1.64172	0.187648	1129	88.589	100017	38
43	19	100	0	0	1084	88.8875	96354	38
53	33	98.6838	1.31619	0.19224	1846	103.47	191006	50
45	19	100	0	0	1117	85.7968	95835	37
45	19	100	0	0	1192	86.8263	103497	41
49	24	95.5926	4.40743	0.493208	1479	97.2603	143848	44
39	19	99.9408	0.0592439	0.00983696	884	91.6527	81021	36
45	21	99.9789	0.0211421	0.00440813	1160	81.55	94598	39
57	49	98.9048	1.09519	0.257516	2267	91.7918	208092	50
63	42	99.7603	0.23972	0.0774927	2388	82.4523	196896	56
59	65	97.5816	2.41841	0.749576	2993	68.9389	206334	58
43	56	88.5262	11.4738	1.48981	1474	83.9505	123743	40
37	18	99.5791	0.420869	0.041531	847	104.074	88151	33
57	85	69.0763	30.9237	7.53512	4966	55.6069	276144	67
51	66	91.0204	8.97956	1.48318	2640	78.7985	208028	54
49	62	93.3113	6.68867	1.29814	2195	63.7667	139968	46
45	35	99.9804	0.0195949	0.00462929	1191	102.839	122481	40
59	56	99.5044	0.495593	0.144061	2350	82.9438	194918	57
77	72	98.1544	1.84561	0.712414	4364	83.5211	364486	63
49	36	95.1628	4.83724	0.717351	1778	117.526	208962	52
47	26	99.9897	0.0103212	0.00240828	1313	110.687	145332	41
47	58	97.9585	2.04153	0.647741	1927	80.3503	154835	43
57	47	99.2478	0.752208	0.176358	2208	95.4316	210713	51
51	33	99.641	0.359026	0.0851877	1524	93.2093	142051	41
53	36	99.8276	0.172355	0.0449778	1935	84.2563	163036	50
79	40	99.9989	0.00106314	0.000425256	3829	98.2617	376244	72
47	38	99.8787	0.121345	0.0323154	1442	58.8641	84882	45
47	22	99.997	0.00297663	0.00056556	1353	74.49	100785	42
69	45	99.9137	0.0863388	0.0327263	3115	81.801	254810	63
57	37	96.5434	3.45664	0.563603	2399	97.727	234447	56
57	35	99.7692	0.23079	0.0619183	2164	102.917	222713	53
