## Supplementary material for "Protocol for assessing DNA damage levels *in vivo* in rodent testicular germ cells in the Alkaline Comet Assay": R-script_excel_template: Testis 2 (all round cells) (6).xlsx

### Sheet: Sheet1
Head Length	Tail Length	Head Intensity	Tail Intensity	Tail Moment	Total Area	Mean Grey Level	Total Intensity	Width
43	21	99.9712	0.0287767	0.00561146	1010	110.1	111201	35
51	57	82.504	17.496	2.76672	2938	72.3652	212609	59
45	24	99.8362	0.163827	0.0337234	1351	101.207	136730	43
49	25	99.9008	0.099174	0.0222803	1384	117.298	162341	42
65	49	99.5076	0.492372	0.160217	2820	76.8461	216706	58
55	63	88.9877	11.0123	1.6457	2614	76.1197	198977	56
67	44	98.6725	1.32749	0.400189	3937	62.4915	246029	69
41	34	99.3189	0.681138	0.177061	1842	46.0684	84858	54
57	59	95.9467	4.05333	0.701541	2390	81.0636	193742	53
39	22	99.8126	0.187447	0.0173	894	93.6879	83757	34
81	44	99.9937	0.00627795	0.00261414	4471	89.0671	398219	80
39	19	99.9487	0.0512797	0.00910969	824	80.4648	66303	32
39	21	99.8688	0.131197	0.0213863	851	101.21	86130	32
43	37	96.6294	3.37058	0.318267	1063	88.3076	93871	38
55	66	90.3559	9.6441	1.74527	2521	57.3443	144565	50
63	44	99.7811	0.218865	0.0678903	2429	88.2203	214287	56
57	43	99.4589	0.541072	0.154007	2462	90.9078	223815	59
53	68	72.1185	27.8815	6.12583	4001	65.805	263286	59
59	72	74.5227	25.4773	6.85205	4679	57.2939	268078	64
59	26	100	0	0	1883	108.725	204729	51
41	15	100	0	0	807	109.535	88395	33
41	39	98.5689	1.43106	0.219777	1160	70.2397	81478	38
49	29	99.9599	0.0401126	0.00997904	1337	91.3657	122156	42
57	43	99.7743	0.225701	0.052766	1977	98.8321	195391	53
57	39	99.769	0.23103	0.0669176	1991	68.0462	135480	53
47	37	95.1193	4.88071	0.793715	1519	86.8111	131866	43
45	20	100	0	0	1119	82.1063	91877	38
41	18	99.0781	0.921931	0.118031	1010	82.1564	82978	36
59	83	79.0285	20.9715	7.18914	5581	45.5648	254297	66
57	36	98.7782	1.22177	0.218417	2040	104.798	213788	50
45	37	99.717	0.283003	0.0494155	1327	95.8606	127207	43
57	52	87.9278	12.0722	2.09309	3520	64.9173	228509	62
51	29	99.992	0.00797416	0.00199354	1393	90.0251	125405	43
53	56	87.3994	12.6006	2.14906	2587	88.3003	228433	55
35	21	99.6612	0.338815	0.0520197	806	84.9553	68474	34
51	51	98.389	1.61101	0.319496	1911	106.151	202854	47
39	35	99.9133	0.0867112	0.0188562	898	80.9076	72655	37
55	37	99.8518	0.148171	0.0455748	1693	72.5523	122831	46
53	50	90.1553	9.8447	1.45245	2068	95.1576	196786	50
45	39	99.692	0.307968	0.0607309	1245	99.6297	124039	41
39	37	95.5995	4.40054	0.495674	1042	90.3964	94193	38
43	38	90.6854	9.3146	1.0592	1475	81.5559	120295	44
39	35	99.7913	0.208696	0.041592	934	80.0321	74750	35
39	26	99.8421	0.157921	0.0293631	928	83.93	77887	34
49	36	99.9557	0.0443148	0.0101843	1405	88.3359	124112	44
39	51	98.3876	1.61243	0.21122	1032	78.4845	80996	37
39	42	98.0235	1.97649	0.317641	937	88.2305	82672	32
67	44	99.8542	0.145791	0.0477799	2741	103.601	283969	59
51	40	99.735	0.265	0.0658649	1655	80.032	132453	45
43	35	99.8896	0.11036	0.0239285	1139	67.6216	77021	39
41	28	99.9463	0.0536798	0.0105388	1082	84.3641	91282	38
43	38	99.7449	0.255075	0.0466436	1122	91.5463	102715	37
45	37	97.4686	2.53137	0.401749	1358	56.7548	77073	39
49	41	98.7907	1.20934	0.194397	1507	97.0657	146278	45
39	19	99.5801	0.419928	0.0590362	890	86.6921	77156	35
39	19	98.6449	1.35509	0.167465	927	101.34	93942	34
43	22	99.9416	0.0583867	0.00880922	1082	90.2264	97625	36
39	21	99.4386	0.561367	0.0935001	932	64.412	60032	34
43	22	99.8758	0.124157	0.0233223	1128	82.828	93430	38
61	25	98.0716	1.9284	0.232076	1762	85.878	151317	47
53	31	99.6534	0.346605	0.0695823	1712	100.609	172242	46
45	25	99.9532	0.0467798	0.00967101	1126	93.0249	104746	38
59	45	99.8632	0.136762	0.0369311	2115	90.2326	190842	51
