## Supplementary material for "Protocol for assessing DNA damage levels *in vivo* in rodent testicular germ cells in the Alkaline Comet Assay": R-script_excel_template: Testis 2 (all round cells) (7).xlsx

### Sheet: Sheet1
Head Length	Tail Length	Head Intensity	Tail Intensity	Tail Moment	Total Area	Mean Grey Level	Total Intensity	Width
47	31	99.2301	0.769884	0.150365	1434	83.7852	120148	41
49	99	80.7348	19.2652	8.00864	4982	30.4378	151641	66
45	36	99.9598	0.040224	0.00955321	1143	87.0017	99443	38
49	39	98.6167	1.38329	0.198655	1578	90.8454	143354	46
55	46	88.0634	11.9366	1.61104	2383	94.9312	226221	58
41	35	99.8693	0.130675	0.0254462	1087	90.8169	98718	38
51	42	89.1144	10.8856	1.36058	1608	90.4938	145514	45
59	82	95.7913	4.20874	1.22291	3191	66.6264	212605	53
49	58	89.8265	10.1735	1.54173	1876	70.9856	133169	46
41	35	99.9534	0.0465772	0.00918061	946	86.2421	81585	34
41	47	97.9814	2.0186	0.245692	1138	74.6573	84960	36
59	68	91.4472	8.55276	1.88716	3297	72.0039	237397	55
37	19	99.8213	0.178746	0.0283081	866	87.2125	75526	34
43	18	100	0	0	1004	99.2201	99617	37
51	34	99.8503	0.149738	0.0376431	1591	99.4821	158276	44
43	36	99.9595	0.040467	0.0104523	1104	91.7726	101317	39
59	63	88.0634	11.9366	1.99619	2696	84.6365	228180	52
69	46	99.9588	0.041211	0.0150456	2882	97.6676	281478	67
43	46	98.3398	1.66021	0.322247	1264	88.2057	111492	38
67	45	99.5441	0.455939	0.162203	3600	58.4264	210335	67
55	39	99.8608	0.139219	0.0302396	1368	67.7339	92660	40
43	20	99.9965	0.00354908	0.000709816	1040	81.2779	84529	37
41	19	99.3818	0.618154	0.0896115	983	97.4252	95769	36
37	22	94.747	5.25301	0.60839	951	91.1199	86655	34
37	23	99.9947	0.00526163	0.00121018	835	91.0443	76022	34
51	42	92.2462	7.75381	1.13263	1961	107.088	210000	50
43	26	99.9035	0.0964833	0.0162939	1064	95.4624	101572	40
47	37	99.1558	0.844191	0.186282	1543	86.7505	133856	44
55	44	99.9495	0.0505183	0.0136096	1825	108.465	197948	49
49	28	99.4948	0.505161	0.0662516	1347	115.071	155000	40
37	16	100	0	0	797	97.7378	77897	33
41	18	99.9902	0.00984984	0.00177297	866	105.51	91372	35
41	21	99.8635	0.136471	0.00786389	960	93.1208	89396	35
39	37	99.79	0.209964	0.0167867	886	108.586	96207	33
37	38	99.6755	0.324467	0.0561398	837	102.364	85679	33
47	39	97.8979	2.10208	0.253119	1360	99.0265	134676	42
41	18	99.9954	0.00461366	0.000830459	834	103.956	86699	33
37	36	97.7079	2.29207	0.150895	839	105.458	88479	32
51	39	99.0977	0.9023	0.194932	1744	103.011	179652	45
47	59	97.2502	2.74975	0.693604	1835	79.7297	146304	42
37	18	99.9726	0.0274112	0.00120609	768	95.0039	72963	33
55	55	99.092	0.908021	0.277574	2135	96.718	206493	50
39	37	99.9402	0.0598249	0.0119514	858	85.7203	73548	33
39	36	99.4837	0.516277	0.0877794	923	87.9285	81158	34
37	21	92.4384	7.56162	0.665012	902	98.2761	88645	35
39	33	99.943	0.0570458	0.0117487	858	85.81	73625	34
39	38	97.0831	2.91687	0.311431	1012	95.1937	96336	37
57	48	97.7079	2.29214	0.395265	2285	84.3142	192658	50
39	36	99.5667	0.433286	0.0770014	887	78.5795	69700	32
37	40	99.3916	0.608361	0.0968912	927	96.6397	89585	33
49	50	86.0005	13.9995	1.89379	2133	61.9775	132198	46
39	20	98.7366	1.26343	0.145952	984	104.326	102657	36
41	32	99.9886	0.0113917	0.00330359	898	87.9788	79005	35
49	61	90.7623	9.23766	1.49354	2180	92.1537	200895	49
35	41	97.731	2.269	0.319795	923	81.1733	74923	34
49	78	86.2297	13.7703	3.6946	3191	43.6359	139242	50
39	25	98.9269	1.07312	0.164439	868	104.566	90763	31
61	48	99.7354	0.264557	0.0586099	2444	105.478	257789	56
61	55	99.4327	0.567272	0.182266	2534	83.2715	211010	57
47	25	99.9073	0.0926914	0.0151764	1289	105.458	135935	42
35	39	88.294	11.706	1.21395	1005	82.3831	82795	37
45	42	99.6108	0.389151	0.0993682	1352	107.007	144674	42
53	66	98.0177	1.98226	0.530403	2353	100.68	236901	51
57	54	99.2219	0.778073	0.210843	2297	87.7893	201652	51
41	29	99.845	0.154976	0.0271446	1030	81.4408	83884	37
53	38	99.9731	0.0268966	0.00806897	1725	77.5919	133846	48
55	44	94.5793	5.42069	0.747988	2305	81.0104	186729	55
39	33	99.9283	0.0716846	0.0146057	927	84.2718	78120	35
53	43	97.9487	2.05127	0.321238	1916	99.2051	190077	50
55	46	99.1541	0.845893	0.205127	2832	78.2278	221541	62
