## Supplementary material for "Protocol for assessing DNA damage levels *in vivo* in rodent testicular germ cells in the Alkaline Comet Assay": R-script_excel_template: Testis 2 (all round cells) (8).xlsx

### Sheet: Sheet1
Head Length	Tail Length	Head Intensity	Tail Intensity	Tail Moment	Total Area	Mean Grey Level	Total Intensity	Width
57	37	99.9556	0.0444187	0.0140981	1958	79.3361	155340	51
47	29	99.9499	0.0500521	0.0111136	1349	72.5708	97898	42
51	22	99.9781	0.0219437	0.00435444	1520	95.9395	145828	45
61	42	99.6817	0.318307	0.0967358	2373	94.5268	224312	52
41	20	99.8466	0.15336	0.0234957	1101	77.584	85420	39
45	23	99.9297	0.0702717	0.0147571	1119	78.8463	88229	38
101	64	99.8589	0.141052	0.0686019	7545	86.1647	650113	107
45	20	100	0	0	1110	78.8342	87506	38
45	21	99.997	0.00300226	0.000630474	1352	98.5451	133233	46
83	75	98.3175	1.68249	0.665513	5086	77.5376	394356	71
59	48	98.917	1.08302	0.298525	2561	85.1238	218002	55
57	52	98.7976	1.20239	0.348848	2591	82.6218	214073	52
71	52	99.4149	0.585139	0.218819	3440	64.7331	222682	65
65	47	99.4887	0.511306	0.165595	2680	75.6769	202814	57
45	41	96.7273	3.27267	0.354283	1273	101.918	129741	40
51	42	98.666	1.334	0.269214	1991	95.4822	190105	50
41	22	98.8989	1.10108	0.103595	1143	87.7209	100265	39
41	24	99.9717	0.0283025	0.0046437	1018	93.7112	95398	37
41	22	99.2568	0.743191	0.0613359	953	92.6212	88268	33
51	47	88.324	11.676	1.66103	2083	98.2477	204650	51
47	44	94.9945	5.0055	0.6995	1570	82.2408	129118	44
43	19	100	0	0	1066	89.8358	95765	38
41	18	100	0	0	894	88.2808	78923	34
53	47	98.9095	1.09047	0.296405	2143	92.4312	198080	48
39	19	99.9203	0.0797439	0.0134235	846	97.831	82765	32
49	44	99.2694	0.730569	0.204999	1604	85.0804	136469	41
41	26	99.9855	0.0145098	0.00338561	923	89.6024	82703	36
51	43	99.7675	0.232493	0.050708	1693	115.343	195275	45
35	21	99.4362	0.563839	0.0877147	675	101.947	68814	29
35	35	99.9029	0.0970707	0.0191001	706	99.2238	70052	30
53	27	99.9908	0.00923945	0.00245769	1769	122.365	216463	50
41	21	99.9933	0.00669598	0.00137268	926	96.7667	89606	35
67	83	73.7466	26.2534	5.38505	4521	82.3579	372340	70
53	48	99.4372	0.562782	0.150438	1978	108.248	214115	48
61	63	99.1912	0.808787	0.252827	2487	81.6325	203020	52
73	105	60.9034	39.0966	11.4932	7771	69.8931	543139	82
55	45	94.0858	5.91419	0.863235	2343	105.355	246847	58
47	40	99.6308	0.369192	0.0739497	1509	89.3897	134889	46
37	46	97.2634	2.73658	0.272606	959	96.1752	92232	36
51	34	99.9722	0.0277551	0.00832653	1353	90.5395	122500	43
39	23	99.9536	0.0464443	0.00547379	888	101.837	90431	34
61	60	98.4264	1.57358	0.46305	2735	66.7792	182641	55
43	31	99.3642	0.635842	0.102945	1264	94.8109	119841	42
35	22	99.7024	0.297551	0.0427125	761	103.34	78642	30
35	23	98.9002	1.09983	0.135031	760	109.108	82922	30
47	34	99.882	0.117973	0.027807	1464	102.482	150034	43
49	37	99.292	0.708046	0.0325888	1462	95.0575	138974	46
81	93	84.0393	15.9607	6.49244	10786	53.8758	581104	124
39	18	99.9688	0.0312055	0.00506778	874	91.6636	80114	35
65	55	96.9418	3.05824	0.995376	4325	50.2007	217118	72
61	38	99.6323	0.367679	0.0588049	2256	111.756	252122	51
59	44	99.0112	0.98882	0.243667	2362	81.6067	192755	54
61	33	99.9732	0.0268166	0.000268166	1724	62.7274	108142	57
47	34	99.8832	0.1168	0.0340003	1288	60.4899	77911	43
41	20	99.8999	0.100066	0.0111537	900	91.0511	81946	34
37	16	99.9949	0.00512728	0.000820366	831	93.8797	78014	32
39	20	99.9783	0.0217085	0.00396179	808	91.2178	73704	32
53	43	99.2169	0.783097	0.185519	1932	95.4431	184396	50
45	19	100	0	0	1075	99.1414	106577	37
67	50	99.2878	0.712235	0.237287	3223	65.3878	210745	66
59	55	96.3172	3.68284	0.783825	2998	70.3279	210843	58
49	25	99.4007	0.599278	0.062007	1658	98.6309	163530	48
53	44	80.652	19.348	2.56316	2584	78.7117	203391	62
51	39	95.9211	4.07892	0.553154	1811	73.1292	132437	45
47	29	99.3813	0.618659	0.119753	1551	95.775	148547	42
57	36	99.5529	0.447061	0.0730017	2195	108.02	237104	52
37	37	92.2038	7.79618	0.714069	1018	78.2711	79680	42
41	31	99.1417	0.858286	0.144404	1063	82.5334	87733	37
43	34	99.8231	0.176949	0.0382163	1107	76.0659	84205	37
41	35	99.6024	0.397557	0.0652704	1055	82.7327	87283	41
37	34	98.4379	1.5621	0.18439	894	82.2047	73491	34
43	30	95.6128	4.38718	0.596729	1370	107.347	147065	42
