## Supplementary material for "Protocol for assessing DNA damage levels *in vivo* in rodent testicular germ cells in the Alkaline Comet Assay": R-script_excel_template: Testis 2 (PS) (1).xlsx

### Sheet: Sheet1
Head Length	Tail Length	Head Intensity	Tail Intensity	Tail Moment	Total Area	Mean Grey Level	Total Intensity	Width
59	46	95.1906	4.80945	0.737475	2283	83.3609	190313	52
53	68	95.6202	4.3798	1.09575	2807	69.4724	195009	56
59	42	99.9488	0.0512257	0.018456	2315	87.6989	203023	58
57	49	98.7712	1.2288	0.319218	2415	79.7627	192627	51
57	45	93.2872	6.71282	0.958871	2397	83.5207	200199	57
57	62	98.3695	1.63047	0.43921	2525	78.9663	199390	56
71	57	99.7447	0.255251	0.087863	3194	107.204	342408	61
57	61	90.4934	9.50659	2.34085	3121	81.6277	254760	54
49	49	87.8695	12.1305	2.17323	2439	89.7068	218795	51
57	46	99.0922	0.907781	0.237137	2265	85.2088	192998	51
59	35	99.9928	0.00719532	0.00226653	1773	94.0637	166775	51
69	42	99.9416	0.058446	0.0207922	3043	89.9629	273757	65
51	43	99.7953	0.204737	0.0427412	1752	94.508	165578	50
49	52	98.7112	1.28882	0.307686	1885	98.8711	186372	46
