## Supplementary material for "Protocol for assessing DNA damage levels *in vivo* in rodent testicular germ cells in the Alkaline Comet Assay": R-script_excel_template: Testis 2 (PS) (2).xlsx

### Sheet: Sheet1
Head Length	Tail Length	Head Intensity	Tail Intensity	Tail Moment	Total Area	Mean Grey Level	Total Intensity	Width
55	42	95.163	4.837	0.737709	2053	100.439	206202	52
57	69	70.3081	29.6919	5.85892	4229	62.162	262883	65
65	45	99.7776	0.222439	0.0749864	2558	83.3041	213092	55
81	90	65.0372	34.9628	11.0292	8923	65.1803	581604	96
51	43	90.1013	9.89875	1.30651	1898	98.8672	187650	52
57	53	98.0199	1.98012	0.49008	2446	83.1034	203271	52
57	34	99.8466	0.153387	0.0371092	2016	105.424	212535	51
57	45	98.8805	1.11948	0.290246	2443	81.3926	198842	54
65	48	99.6286	0.371351	0.104121	2723	90.2898	245859	56
61	46	91.5981	8.40194	1.14326	2609	81.1974	211844	57
81	100	67.2868	32.7132	10.5107	8858	63.9206	566209	95
61	90	72.0893	27.9107	8.97754	5661	36.5133	206702	72
