## Supplementary material for "Protocol for assessing DNA damage levels *in vivo* in rodent testicular germ cells in the Alkaline Comet Assay": R-script_excel_template: Testis 2 (PS) (3).xlsx

### Sheet: Sheet1
Head Length	Tail Length	Head Intensity	Tail Intensity	Tail Moment	Total Area	Mean Grey Level	Total Intensity	Width
79	52	97.4909	2.50915	0.491298	4338	90.0256	390531	78
67	42	99.7204	0.279614	0.0865348	2964	83.3758	247126	68
57	39	99.197	0.803028	0.181203	2471	83.4055	206095	56
67	54	97.8287	2.17125	0.546802	3423	96.1493	329119	63
49	47	84.9939	15.0061	1.97041	1923	104.184	200345	51
53	52	98.7989	1.20113	0.305633	2074	95.6991	198480	50
61	65	93.8973	6.10273	1.13103	3073	69.8955	214789	63
65	45	99.4698	0.530191	0.0917529	2788	93.6291	261038	62
59	48	99.8215	0.178532	0.0454459	2673	100.793	269419	59
59	71	69.2185	30.7815	5.90343	3928	94.6021	371597	71
63	80	62.8539	37.1461	9.53754	5684	47.4683	269810	72
51	31	98.2996	1.70036	0.232799	1727	102.877	177668	49
59	76	74.2075	25.7925	6.70783	4717	57.9197	273207	64
77	75	73.6541	26.3459	7.69297	7283	66.4222	483753	85
49	42	75.3203	24.6797	3.82624	2378	112.009	266357	56
45	51	81.7735	18.2265	2.54884	1938	99.7508	193317	47
