## Supplementary material for "Protocol for assessing DNA damage levels *in vivo* in rodent testicular germ cells in the Alkaline Comet Assay": R-script_excel_template: Testis 2 (PS) (4).xlsx

### Sheet: Sheet1
Head Length	Tail Length	Head Intensity	Tail Intensity	Tail Moment	Total Area	Mean Grey Level	Total Intensity	Width
53	64	96.8186	3.18143	0.63116	2238	87.4151	195635	50
67	51	99.249	0.751011	0.243694	3159	107.358	339143	61
55	133	67.7439	32.2561	10.4735	5285	48.5676	256680	61
55	71	96.8157	3.18432	0.84663	2458	75.7884	186288	47
53	42	99.7961	0.203919	0.0450017	1708	117.43	200570	47
65	91	58.8566	41.1434	12.9255	6051	42.4677	256972	77
57	28	96.4077	3.59226	0.541466	2094	129.085	270303	52
55	44	99.2294	0.770587	0.232358	2623	76.1411	199718	56
55	88	65.4014	34.5986	8.62648	4778	51.7899	247452	65
55	38	96.0277	3.97232	0.642117	2121	102.074	216498	52
53	30	99.9833	0.0166821	0.00440114	1833	111.19	203811	52
57	49	99.1274	0.872588	0.214015	2286	95.5013	218316	51
61	51	93.3248	6.6752	1.01834	2441	86.7612	211784	56
51	39	98.5392	1.46076	0.258559	1847	105.114	194145	46
55	60	85.6323	14.3677	2.25716	2752	80.4455	221386	57
51	76	80.4486	19.5514	3.87747	3139	79.9554	250980	56
57	42	93.7045	6.29547	0.840141	2155	93.9429	202447	56
57	49	99.2007	0.799291	0.212297	2138	89.7661	191920	49
49	67	90.5905	9.4095	2.41159	3060	64.0814	196089	50
65	46	99.897	0.102971	0.0301304	2623	100.706	264152	60
61	47	96.0442	3.95579	0.749755	2996	75.6188	226554	64
63	44	99.8882	0.11176	0.038523	2518	81.0199	204008	56
