## Supplementary material for "Protocol for assessing DNA damage levels *in vivo* in rodent testicular germ cells in the Alkaline Comet Assay": R-script_excel_template: Testis 2 (PS) (5).xlsx

### Sheet: Sheet1
Head Length	Tail Length	Head Intensity	Tail Intensity	Tail Moment	Total Area	Mean Grey Level	Total Intensity	Width
49	49	93.1309	6.86907	0.981772	1728	117.433	202924	46
51	28	99.8333	0.166717	0.0378597	1638	127.068	208137	45
61	75	81.2785	18.7215	4.50452	4235	58.4508	247539	62
55	64	93.9402	6.05978	1.54729	3033	64.3712	195238	51
55	41	99.7379	0.262055	0.0448888	1872	96.0112	179733	49
51	65	91.8095	8.19047	1.44792	2273	82.1456	186717	48
51	42	96.8111	3.1889	0.453504	1841	114.363	210543	49
65	51	83.1953	16.8047	2.83045	3694	70.2553	259523	66
53	45	97.8773	2.12273	0.411684	2184	93.8086	204878	51
53	42	99.9481	0.0518542	0.0130137	1872	95.8061	179349	49
55	46	99.3284	0.67164	0.161573	2070	98.0367	202936	49
55	66	91.9001	8.09991	1.34841	2492	78.5931	195854	51
57	77	73.7868	26.2132	6.57896	4733	54.9218	259945	65
49	66	89.481	10.519	1.61514	2371	84.922	201350	53
53	44	99.5976	0.402364	0.102207	2009	93.6476	188138	50
75	75	89.2088	10.7912	2.56803	4994	71.0653	354900	70
53	41	99.8724	0.127612	0.0317509	1955	104.216	203742	54
51	32	91.0785	8.92147	1.2229	1805	111.083	200505	47
79	53	99.9768	0.0231861	0.00842801	4180	85.6395	357973	76
59	35	99.9899	0.0101285	0.00308918	2228	106.354	236956	54
53	48	92.7367	7.26334	1.10987	2255	95.0129	214254	53
55	29	99.2976	0.702371	0.152426	2151	100.079	215271	53
