## Supplementary material for "Protocol for assessing DNA damage levels *in vivo* in rodent testicular germ cells in the Alkaline Comet Assay": R-script_excel_template: Testis 2 (PS) (6).xlsx

### Sheet: Sheet1
Head Length	Tail Length	Head Intensity	Tail Intensity	Tail Moment	Total Area	Mean Grey Level	Total Intensity	Width
55	44	99.7594	0.240611	0.0701806	2013	103.438	208220	51
61	61	98.0844	1.91559	0.446843	2807	70.373	197537	57
65	42	99.7888	0.211192	0.0715806	2672	88.25	235804	61
53	46	99.3781	0.621851	0.162482	1927	98.5558	189917	47
81	58	99.9043	0.095702	0.0136533	4542	87.1909	396021	80
61	48	99.7561	0.243928	0.0725732	2342	93.1243	218097	54
55	46	98.2047	1.79525	0.280104	2362	96.9958	229104	59
55	65	76.3212	23.6788	5.53887	4164	62.8489	261703	59
59	73	72.2634	27.7366	7.3864	4884	54.9578	268414	66
61	28	100	0	0	1926	109.735	211349	49
57	43	99.7196	0.280366	0.0664482	2123	92.5714	196529	54
59	91	74.729	25.271	8.21476	5882	43.1709	253931	72
59	34	99.969	0.0310428	0.00864494	2046	103.915	212610	50
53	51	92.2015	7.79851	1.35255	2685	80.9542	217362	54
53	56	87.929	12.071	2.0863	2691	84.6258	227728	56
57	51	99.0687	0.931325	0.260884	2408	84.5436	203581	54
57	54	93.172	6.82805	1.07846	2453	79.2695	194448	55
49	28	85.1447	14.8553	1.84168	1858	99.775	185382	53
63	51	95.1043	4.89572	0.839877	3159	86.8316	274301	64
65	45	99.851	0.149041	0.0484102	2694	72.4751	195248	60
