## Supplementary material for "Protocol for assessing DNA damage levels *in vivo* in rodent testicular germ cells in the Alkaline Comet Assay": R-script_excel_template: Testis 2 (PS) (7).xlsx

### Sheet: Sheet1
Head Length	Tail Length	Head Intensity	Tail Intensity	Tail Moment	Total Area	Mean Grey Level	Total Intensity	Width
51	44	99.4795	0.520546	0.0937637	2126	100.752	214198	60
55	67	86.948	13.052	2.36593	3039	73.9898	224855	54
55	61	93.2825	6.71746	1.13377	2330	92.9485	216570	50
65	48	99.8305	0.169479	0.0459834	2719	101.776	276730	63
65	44	99.5654	0.434631	0.141819	3177	64.1646	203851	64
59	42	97.0405	2.95952	0.477894	2240	92.2415	206621	51
55	43	99.8721	0.127874	0.0353785	1922	102.533	197069	52
53	43	99.2737	0.726301	0.174238	1960	89.7755	175960	47
55	56	98.786	1.21403	0.331357	2283	86.8804	198348	51
51	55	88.4765	11.5235	1.75372	2287	83.1517	190168	51
63	46	99.8549	0.145148	0.0361055	2572	96.432	248023	59
53	51	96.5865	3.41352	0.609254	2243	89.9362	201727	53
53	52	98.4242	1.57581	0.416389	2212	103.107	228073	51
53	44	99.4024	0.597601	0.14841	1961	98.3876	192938	50
53	43	99.5163	0.483734	0.130657	2177	84.3234	183572	53
55	52	99.745	0.255048	0.0710365	1961	93.3723	183103	50
57	46	99.7004	0.299586	0.0832518	2596	83.4484	216632	59
