## Supplementary material for "Protocol for assessing DNA damage levels *in vivo* in rodent testicular germ cells in the Alkaline Comet Assay": R-script_excel_template: Testis 2 (PS) (8).xlsx

### Sheet: Sheet1
Head Length	Tail Length	Head Intensity	Tail Intensity	Tail Moment	Total Area	Mean Grey Level	Total Intensity	Width
51	55	95.1092	4.89083	0.696658	1766	106.122	187412	45
55	48	98.746	1.25403	0.224319	2142	95.3044	204142	52
81	64	91.4863	8.51374	1.88687	5280	117.624	621055	87
63	62	96.6009	3.39909	0.853504	3585	100.618	360714	61
49	49	90.1697	9.83029	1.34947	1847	107.383	198336	48
49	45	94.295	5.70501	0.815065	1855	105.823	196301	47
53	45	99.4488	0.551192	0.146946	1970	101.211	199386	49
53	49	98.4064	1.59361	0.276746	1878	103.716	194778	50
57	44	98.3584	1.64163	0.300889	2331	95.6452	222949	56
57	45	99.3695	0.630468	0.160717	2433	82.0769	199693	60
57	33	99.9334	0.0665755	0.0177975	1948	101.011	196769	50
53	47	98.8751	1.12488	0.292873	2056	92.876	190953	47
51	43	99.8423	0.157675	0.0387569	1730	107.413	185825	47
61	41	99.9784	0.0215903	0.00719676	2465	84.5546	208427	65
61	61	76.7209	23.2791	4.47068	3120	108.753	339308	63
53	47	98.4229	1.57712	0.289501	2014	93.221	187747	48
53	59	86.3499	13.6501	1.87425	2298	85.2367	195874	53
53	43	99.5231	0.476899	0.0900389	2031	117.078	237786	55
49	52	90.2688	9.73117	1.57812	2363	83.4625	197222	51
51	44	94.0684	5.93156	0.802775	1761	101.623	178958	49
55	43	99.2277	0.772314	0.193162	2222	81.1733	180367	53
61	49	99.2795	0.720542	0.21494	2637	75.6815	199572	56
55	52	96.853	3.14705	0.789884	2906	69.3142	201427	54
53	42	84.1247	15.8753	2.07938	2478	79.0133	195795	63
55	35	99.9894	0.0105998	0.00300329	1711	99.2484	169814	47
57	46	99.5006	0.499398	0.0903802	2420	94.7421	229276	61
49	46	95.5147	4.48532	0.865985	2184	88.2202	192673	49
