## Supplementary material for "Protocol for assessing DNA damage levels *in vivo* in rodent testicular germ cells in the Alkaline Comet Assay": R-script_excel_template: Liver 3 (1).xlsx

### Sheet: Sheet1
Head Length	Tail Length	Head Intensity	Tail Intensity	Tail Moment	Total Area	Mean Grey Level	Total Intensity	Width
45	77	66.0402	33.9598	10.1304	3937	37.1092	146099	55
45	86	74.1856	25.8144	6.98294	3498	42.1501	147441	49
57	74	78.1223	21.8777	6.47944	4631	56.1464	260014	61
55	75	72.7358	27.2642	7.44692	4578	57.0081	260983	59
55	90	72.1603	27.8397	7.45241	4712	54.5287	256939	62
59	73	86.9265	13.0735	3.99049	4114	56.9737	234390	60
55	82	75.0413	24.9587	7.52474	4998	49.2145	245974	66
45	66	85.2027	14.7973	3.6772	2800	52.8018	147845	46
63	86	80.8621	19.1379	6.67009	5407	48.1635	260420	67
53	93	69.179	30.821	9.36589	4372	32.936	143996	56
49	73	76.4135	23.5865	7.00747	3766	32.4857	122341	54
47	91	58.7795	41.2205	14.186	4875	26.6191	129768	61
53	77	70.8232	29.1768	7.75157	4578	53.2097	243594	59
47	69	72.1023	27.8977	6.65758	3423	40.2247	137689	53
47	73	81.0299	18.9701	5.10583	3204	43.9616	140853	50
55	77	72.9729	27.0271	7.42579	4706	51.1222	240581	62
49	87	72.9873	27.0127	8.31532	4066	35.5829	144680	53
51	92	72.5003	27.4997	8.64006	4578	32.4305	148467	58
61	77	76.0105	23.9895	7.1589	5271	52.5344	276909	64
59	79	78.9961	21.0039	7.04132	5317	49.9419	265541	64
57	81	73.9858	26.0142	7.54911	5206	50.6018	263433	64
59	95	78.6827	21.3173	6.64659	5249	47.6037	249872	64
61	87	71.3101	28.6899	7.98468	6221	40.9621	254825	79
47	75	72.5741	27.4259	7.25942	3732	32.164	120036	51
47	88	75.7803	24.2197	6.56869	3610	33.5765	121211	50
45	71	79.0843	20.9157	5.32816	3422	34.7139	118791	49
59	79	79.3836	20.6164	6.33974	5064	46.0875	233387	62
47	66	79.8937	20.1063	4.90605	3303	37.6367	124314	49
69	97	70.7151	29.2849	8.45035	6663	60.3674	402228	74
61	79	78.1741	21.8259	6.60739	5253	46.7592	245626	65
59	78	79.2455	20.7545	6.27127	5159	45.0948	232644	64
49	71	77.3303	22.6697	6.08194	3570	33.5644	119825	51
55	73	77.4297	22.5703	5.9873	4517	47.3164	213728	59
59	81	75.1915	24.8085	7.33263	4971	48.274	239970	63
47	74	73.7795	26.2205	7.39477	3691	32.1368	118617	54
47	75	78.3315	21.6685	5.96525	3392	36.237	122916	48
43	75	72.8399	27.1601	6.72813	3080	30.4627	93825	52
47	72	76.4518	23.5482	6.29488	3165	36.121	114323	49
57	75	76.0443	23.9557	5.60363	4277	50.3355	215285	67
55	69	77.9064	22.0936	6.15754	4306	49.8323	214578	64
45	81	72.0622	27.9378	7.55258	3686	35.3752	130393	52
43	70	65.4811	34.5189	8.97917	3530	33.6671	118845	56
55	75	72.6207	27.3793	7.15756	4569	49.028	224009	59
43	71	70.2789	29.7211	6.81245	3279	38.4617	126116	49
47	82	69.7141	30.2859	8.55822	3947	32.6063	128697	59
45	77	71.7902	28.2098	6.69952	3564	36.3359	129501	52
47	81	69.3228	30.6772	8.52245	3822	34.6504	132434	52
53	76	85.8189	14.1811	3.97644	3895	54.809	213481	56
55	79	70.7648	29.2352	7.05444	4597	50.648	232829	59
55	79	72.8823	27.1177	6.25544	4368	51.7459	226026	62
