## Supplementary material for "Protocol for assessing DNA damage levels *in vivo* in rodent testicular germ cells in the Alkaline Comet Assay": R-script_excel_template: Liver 3 (2).xlsx

### Sheet: Sheet1
Head Length	Tail Length	Head Intensity	Tail Intensity	Tail Moment	Total Area	Mean Grey Level	Total Intensity	Width
57	80	69.1358	30.8642	9.1361	5188	52.123	270414	64
47	72	73.7414	26.2586	7.45003	3725	39.6521	147704	52
57	83	76.0042	23.9958	7.3055	4880	55.8568	272581	61
55	90	68.6176	31.3824	8.92865	5094	54.4081	277155	62
47	79	69.5995	30.4005	8.98073	4032	39.6329	159800	55
57	80	72.8987	27.1013	7.96443	4912	54.5802	268098	62
59	73	76.7234	23.2766	7.06114	4887	53.8062	262951	63
53	85	68.2676	31.7324	8.87629	4830	51.4029	248276	62
55	85	74.873	25.127	7.66393	4854	51.6807	250858	63
55	82	70.278	29.722	7.93787	5022	53.8644	270507	63
45	68	78.8532	21.1468	4.91847	2959	45.6583	135103	48
45	71	75.7641	24.2359	6.27874	3389	39.1779	132774	51
57	88	75.7447	24.2553	7.37283	4879	50.5942	246849	61
59	91	80.5147	19.4853	5.82289	4880	50.632	247084	62
57	77	80.0996	19.9004	6.41945	4799	49.3538	236849	65
49	92	63.181	36.819	8.89389	4521	50.1542	226747	63
51	89	69.5876	30.4124	8.25736	4850	47.7416	231547	64
45	100	59.7556	40.2444	14.3006	5246	32.2922	169405	60
59	101	62.5483	37.4517	10.7464	5946	45.8022	272340	68
49	77	81.6511	18.3489	5.42898	3661	37.0284	135561	53
55	81	72.2654	27.7346	7.95692	5094	50.5683	257595	63
45	69	73.2228	26.7772	6.36508	3284	40.2052	132034	48
55	78	75.6728	24.3272	6.65534	4578	52.9882	242580	62
51	79	75.6358	24.3642	7.92374	4192	32.8743	137809	54
53	92	72.6677	27.3323	7.29822	4818	48.9645	235911	62
57	87	74.1724	25.8276	7.34896	5077	46.5259	236212	66
49	81	75.0643	24.9357	7.60508	3891	32.6926	127207	55
47	76	75.5423	24.4577	6.01464	3472	38.6613	134232	49
55	100	65.4398	34.5602	10.5688	5908	43.067	254440	71
57	82	81.0011	18.9989	5.86318	4807	47.8868	230192	62
59	76	75.4112	24.5888	6.58273	4840	48.4826	234656	63
49	78	82.4271	17.5729	5.08062	3578	36.9268	132124	52
47	76	74.4259	25.5741	6.72157	3806	34.635	131821	55
65	84	71.7482	28.2518	7.10144	5847	63.2405	369767	71
55	90	78.9665	21.0335	6.06365	4814	42.7919	206000	60
45	85	66.2408	33.7592	10.9833	5171	24.8383	128439	65
49	80	77.5028	22.4972	6.26273	3687	35.4093	130554	53
57	82	74.1887	25.8113	7.86362	5408	44.1873	238965	65
47	74	76.9079	23.0921	6.45719	3652	33.4072	122003	51
51	71	78.0812	21.9188	5.46948	3646	36.2556	132188	51
55	77	75.076	24.924	6.99891	4798	46.1411	221385	63
47	75	77.5924	22.4076	5.4366	3268	36.4259	119040	49
55	74	80.5951	19.4049	5.6313	4530	46.685	211483	59
59	79	73.4598	26.5402	8.15261	5262	46.5327	244855	64
57	77	73.9752	26.0248	7.4243	4790	51.057	244563	63
57	75	79.9414	20.0586	6.33514	4578	54.1424	247864	58
53	82	66.3922	33.6078	8.89261	4725	53.4432	252519	60
47	86	72.8951	27.1049	8.30424	3871	36.8393	142605	54
53	81	69.2027	30.7973	8.60383	4847	51.1226	247791	61
47	79	67.2742	32.7258	9.81011	4133	27.8376	115053	56
