## Supplementary material for "Protocol for assessing DNA damage levels *in vivo* in rodent testicular germ cells in the Alkaline Comet Assay": R-script_excel_template: Liver 3 (3).xlsx

### Sheet: Sheet1
Head Length	Tail Length	Head Intensity	Tail Intensity	Tail Moment	Total Area	Mean Grey Level	Total Intensity	Width
55	84	69.1246	30.8754	8.64988	4804	56.163	269807	60
51	80	76.9502	23.0498	6.55356	3606	42.1836	152114	52
57	78	77.3673	22.6327	6.96106	4822	51.8789	250160	62
55	82	70.0478	29.9522	8.07144	4946	50.923	251865	67
57	90	77.3342	22.6658	7.517	5090	50.2544	255795	64
55	84	72.7132	27.2868	7.71709	4845	53.3271	258370	61
49	71	78.673	21.327	6.46189	3699	41.2925	152741	55
55	86	73.6508	26.3492	7.92856	4944	51.8269	256232	61
47	80	69.3365	30.6635	9.63559	4210	36.239	152566	54
45	82	70.5998	29.4002	9.07812	4072	36.5845	148972	55
49	94	62.9907	37.0093	11.8374	4606	32.9581	151805	58
57	95	76.5102	23.4898	7.10797	5351	49.0198	262305	68
59	93	72.8992	27.1008	8.86898	5849	46.7976	273719	67
47	71	75.8993	24.1007	6.24264	3783	38.9107	147199	53
53	91	60.4388	39.5612	11.1554	5731	45.7276	262065	66
55	74	77.9063	22.0937	5.79999	4337	55.7157	241639	60
59	81	74.3905	25.6095	7.71844	5034	50.622	254831	61
57	80	63.9344	36.0656	11.6335	5589	44.8424	250624	69
47	67	77.2393	22.7607	6.0357	3436	41.2579	141762	49
49	77	74.1614	25.8386	6.85685	3867	35.1839	136056	54
71	104	68.5693	31.4307	10.781	7563	44.8983	339566	82
49	80	73.5616	26.4384	7.694	4042	33.1964	134180	54
63	78	81.7094	18.2906	6.03586	5088	48.5535	247040	64
49	70	73.7007	26.2993	6.66966	3642	37.8526	137859	52
49	74	78.713	21.287	6.36374	3708	35.8916	133086	50
49	77	72.3208	27.6792	7.41508	4112	36.0105	148075	54
61	86	79.5431	20.4569	6.91823	5112	50.6283	258812	63
47	77	69.7926	30.2074	7.50069	3490	40.9026	142750	52
49	70	80.3037	19.6963	5.74506	3614	37.9602	137188	51
47	73	75.1522	24.8478	6.47216	3492	39.8058	139002	50
53	74	69.0108	30.9892	7.74921	4586	50.4756	231481	62
53	84	65.4315	34.5685	8.89455	4722	47.9348	226348	59
51	70	84.0762	15.9238	4.80403	3277	37.9918	124499	49
43	79	72.0489	27.9511	7.144	3325	36.714	122074	49
57	83	70.4853	29.5147	8.6692	4905	47.9058	234978	61
55	78	70.8727	29.1273	7.76801	4766	50.1813	239164	60
45	65	78.5891	21.4109	5.26461	3119	41.8984	130681	49
49	86	63.3512	36.6488	11.6921	4519	31.0646	140381	57
45	82	67.402	32.598	9.06969	3811	37.5495	143101	52
43	86	71.3123	28.6877	6.83996	3306	40.3336	133343	53
49	76	75.6828	24.3172	6.63945	3579	36.7374	131483	53
45	74	71.5303	28.4697	7.3349	3466	37.8309	131122	52
55	81	78.2082	21.7918	6.84203	4645	51.3707	238617	59
45	82	66.5408	33.4592	10.0304	4139	35.3837	146453	55
49	75	71.5502	28.4498	8.48185	3821	38.3766	146637	54
45	73	78.7665	21.2335	6.05587	3222	41.8538	134853	48
55	84	71.9572	28.0428	8.13337	4872	50.4741	245910	61
49	81	72.6725	27.3275	7.30657	3676	37.8534	139149	54
47	77	74.2649	25.7351	6.53253	3593	35.1241	126201	54
59	94	80.4285	19.5715	6.68233	5066	44.3391	224622	64
