## Supplementary material for "Protocol for assessing DNA damage levels *in vivo* in rodent testicular germ cells in the Alkaline Comet Assay": R-script_excel_template: Testis 3 (all round cells) (1).xlsx

### Sheet: Sheet1
Head Length	Tail Length	Head Intensity	Tail Intensity	Tail Moment	Total Area	Mean Grey Level	Total Intensity	Width
57	79	84.2188	15.7812	4.48617	4211	55.2496	232656	57
33	58	85.0135	14.9865	2.11187	1189	64.1733	76302	37
37	60	90.05	9.95001	1.59403	1297	64.6176	83809	34
37	59	91.3928	8.60716	1.51573	1229	63.2433	77726	32
45	73	89.7089	10.2911	2.58176	2481	48.8049	121085	42
55	83	80.067	19.933	5.01908	4423	52.61	232694	60
39	55	97.3752	2.62481	0.47293	1036	68.694	71167	33
47	74	75.8076	24.1924	5.58681	3705	38.4691	142528	56
71	87	70.0588	29.9412	8.28022	6364	69.3356	441252	75
59	81	65.0178	34.9822	12.2353	4980	24.9863	124432	63
45	69	82.3817	17.6183	3.55745	2826	46.4356	131227	46
45	74	77.2996	22.7004	4.71715	2828	46.8794	132575	45
35	47	96.5825	3.41755	0.479207	942	67.9023	63964	34
37	42	95.7027	4.29729	0.706005	1122	64.336	72185	35
37	28	96.3149	3.68514	0.541262	1019	70.0903	71422	34
37	43	93.6467	6.35329	0.951732	1061	76.9934	81690	32
39	43	92.7054	7.29464	1.18638	1212	66.1229	80141	33
37	30	89.0806	10.9194	1.33312	1101	65.9609	72623	33
53	83	72.4574	27.5426	6.74481	4454	51.4906	229339	60
51	71	82.4444	17.5556	3.6617	3317	63.6816	211232	53
39	59	78.7331	21.2669	3.4201	1762	40.2378	70899	41
47	62	87.0245	12.9755	2.94387	2547	52.6196	134022	46
57	71	83.8865	16.1135	3.37255	3835	59.5223	228268	57
49	66	83.8654	16.1346	3.16725	2728	52.3592	142836	50
51	65	84.9637	15.0363	2.72392	2850	50.3228	143420	52
57	76	88.473	11.527	2.71846	3331	78.0438	259964	55
41	40	97.4078	2.59217	0.450751	1221	60.5995	73992	37
63	90	65.5533	34.4467	12.6045	6512	37.8272	246331	71
65	75	93.9633	6.03673	1.70597	3482	75.6045	263255	54
51	73	84.1426	15.8574	3.71997	3174	45.0652	143037	49
45	69	79.4436	20.5564	4.16125	2614	48.2429	126107	51
57	62	92.6179	7.38214	1.75466	2933	58.2168	170750	52
35	50	91.1768	8.82321	1.24943	922	60.59	55864	30
43	68	79.4996	20.5004	3.89377	2376	54.4663	129412	43
53	72	92.788	7.21199	2.16495	3030	43.6109	132141	50
45	70	76.3681	23.6319	5.56042	2995	49.0127	146793	47
47	65	84.1374	15.8626	2.74091	2476	53.1983	131719	49
51	78	71.7526	28.2474	5.90918	3676	65.8683	242132	56
37	47	88.8097	11.1903	1.82756	1399	54.6848	76504	37
35	51	74.3019	25.6981	3.39821	1442	53.8877	77706	38
53	64	71.3559	28.6441	6.3723	3992	55.7102	222395	60
59	48	92.2785	7.7215	1.66335	3102	85.3746	264832	61
