## Supplementary material for "Protocol for assessing DNA damage levels *in vivo* in rodent testicular germ cells in the Alkaline Comet Assay": R-script_excel_template: Testis 3 (all round cells) (2).xlsx

### Sheet: Sheet1
Head Length	Tail Length	Head Intensity	Tail Intensity	Tail Moment	Total Area	Mean Grey Level	Total Intensity	Width
49	72	87.4861	12.5139	3.14941	3018	47.2028	142458	50
39	59	84.098	15.902	2.96155	1788	48.6236	86939	36
51	48	94.0848	5.91521	0.998103	1747	102.575	179199	43
47	85	71.8116	28.1884	7.52528	3878	36.1434	140164	53
39	57	92.9889	7.01107	1.33606	1484	64.0977	95121	35
39	53	94.9398	5.06018	1.03067	1481	62.5557	92645	36
37	63	82.4311	17.5689	3.6251	2011	37.8364	76089	41
53	87	85.5345	14.4655	4.32191	3633	42.2067	153337	52
43	71	85.6246	14.3754	2.70587	2334	51.4542	120094	44
37	51	90.3715	9.62846	1.63408	1410	68.3184	96329	35
57	83	87.4722	12.5278	3.53771	4067	54.6292	222177	55
57	80	81.9798	18.0202	4.29724	4263	41.0141	174843	65
47	47	96.8102	3.18985	0.716335	1631	59.5083	97058	38
57	92	76.3591	23.6409	6.07208	4659	52.0215	242368	61
63	99	62.7369	37.2631	14.4892	6625	37.1685	246241	80
41	71	72.4234	27.5766	5.43769	2806	30.4252	85373	53
37	58	91.5568	8.44322	1.4368	1279	58.2283	74474	36
35	58	85.5991	14.4009	2.13675	1428	54.9979	78537	38
37	48	87.5312	12.4688	1.54335	1232	66.3799	81780	36
63	85	93.2371	6.76294	2.49673	4331	53.0961	229959	59
41	49	93.347	6.65302	1.15019	1450	67.0372	97204	38
63	67	93.565	6.43496	1.98042	4126	60.1718	248269	63
61	83	83.8031	16.1969	5.30228	4963	50.4546	250406	62
57	85	91.7358	8.26422	2.78002	4082	54.0277	220541	55
41	77	76.3321	23.6679	5.0084	2757	30.8034	84925	51
41	45	95.8156	4.18443	0.72436	1369	59.3002	81182	39
63	95	76.7043	23.2957	7.28712	5011	49.2355	246719	63
45	48	96.3491	3.65094	0.813014	1660	61.4795	102056	38
49	83	79.0334	20.9666	5.19622	3190	42.1	134299	49
57	82	90.0468	9.95317	3.07133	3940	55.9269	220352	56
39	77	87.8644	12.1356	2.64999	1855	49.3391	91524	38
43	54	91.6546	8.34541	1.26692	1477	60.2701	89019	37
41	71	85.2405	14.7595	2.71899	2277	51.8309	118019	43
61	80	95.571	4.42899	1.61086	4067	53.7509	218605	61
49	88	81.0117	18.9883	4.89325	3487	42.1523	146985	52
45	64	86.1151	13.8849	3.0572	2497	52.7076	131611	45
49	73	93.5364	6.4636	1.69944	2589	51.3557	132960	46
51	80	79.048	20.952	5.60367	3548	38.5296	136703	51
41	47	91.519	8.48097	1.45392	1534	56.296	86358	38
55	74	90.6242	9.37576	2.5225	3513	56.1344	197200	53
45	48	90.0036	9.99638	1.57445	1867	50.3235	93954	47
43	51	93.3407	6.65927	1.26618	1701	56.1999	95596	40
49	54	94.3059	5.6941	1.20952	2495	57.022	142270	50
43	49	93.756	6.24403	1.18396	1542	53.644	82719	40
61	75	80.3967	19.6033	4.26312	4332	69.6325	301648	65
49	67	87.2075	12.7925	3.06769	3421	43.1207	147516	59
45	39	93.7969	6.20309	1.027	1625	59.6031	96855	42
35	66	88.3832	11.6168	1.88514	1260	65.6206	82682	34
37	60	87.8242	12.1758	1.68394	1294	69.2836	89653	35
53	62	82.0211	17.9789	3.69176	3473	61.9372	215108	55
47	68	88.8446	11.1554	2.34025	2438	61.5217	149990	42
59	78	73.0078	26.9922	7.09155	5224	65.4485	341903	68
43	66	85.7229	14.2771	2.53654	2006	78.9706	158415	40
49	53	89.098	10.902	2.3776	2549	50.5198	128775	48
35	60	86.8577	13.1423	1.83143	1251	73.0432	91377	34
39	72	70.5908	29.4092	4.24178	2043	67.7097	138331	45
39	59	89.4732	10.5268	1.69771	1345	66.8216	89875	36
35	52	86.1125	13.8875	1.79246	1190	60.0504	71460	36
37	55	89.0151	10.9849	1.75045	1228	72.842	89450	31
37	64	78.2158	21.7842	4.05495	1826	41.7317	76202	38
61	75	82.4084	17.5916	3.89649	4082	56.7521	231662	62
47	58	81.1302	18.8698	3.98161	2961	49.331	146069	53
57	74	78.8889	21.1111	4.40393	3996	57.5511	229974	61
39	67	81.26	18.74	4.01517	2180	34.3156	74808	39
41	58	91.1624	8.83758	1.65852	1550	55.4961	86019	39
35	51	88.6114	11.3886	1.65958	1289	52.0101	67041	38
45	57	89.7852	10.2148	2.36125	2470	48.7425	120394	47
49	72	89.8341	10.1659	2.46046	2596	55.1217	143096	42
53	68	83.9566	16.0434	3.54141	3690	55.7499	205717	57
