## Supplementary material for "Protocol for assessing DNA damage levels *in vivo* in rodent testicular germ cells in the Alkaline Comet Assay": R-script_excel_template: Testis 3 (all round cells) (3).xlsx

### Sheet: Sheet1
Head Length	Tail Length	Head Intensity	Tail Intensity	Tail Moment	Total Area	Mean Grey Level	Total Intensity	Width
41	46	87.9547	12.0453	2.03766	1817	46.2939	84116	41
61	85	83.4654	16.5346	4.38821	4740	52.9819	251134	63
57	91	74.779	25.221	6.3214	4640	52.803	245006	60
39	58	93.2498	6.75015	1.3044	1428	66.9349	95583	36
39	51	83.7919	16.2081	2.45038	1570	55.2172	86691	41
41	44	88.9149	11.0851	1.46434	1460	58.2541	85051	39
37	73	77.0672	22.9328	4.11497	2010	44.6925	89832	38
55	81	79.3775	20.6225	5.47459	4487	52.9906	237769	60
41	40	95.3158	4.6842	0.852831	1420	69.4423	98608	39
45	53	94.2721	5.72786	1.11413	1679	65.9244	110687	41
47	56	93.8186	6.18138	1.26928	1619	62.5022	101191	38
49	70	82.0297	17.9703	4.03621	3089	56.9893	176040	49
37	46	87.8527	12.1473	1.64018	1332	58.7012	78190	38
45	49	94.5936	5.40638	1.11999	1951	54.1153	105579	48
45	88	75.9785	24.0215	5.64153	3386	43.3396	146748	52
69	83	80.2439	19.7561	6.10273	6338	68.0011	430991	71
45	41	98.0478	1.95219	0.383231	1376	65.1475	89643	37
43	37	98.0362	1.96375	0.377349	1403	65.9494	92527	40
55	80	80.4268	19.5732	4.30759	3846	60.5897	233028	57
49	60	85.5444	14.4556	2.67701	2470	58.7109	145016	48
47	46	92.7513	7.24872	1.39248	1786	55.7228	99521	42
43	45	97.6242	2.37575	0.512152	1518	57.8972	87888	42
47	44	98.0121	1.98791	0.398634	1484	67.8632	100709	40
37	72	90.2005	9.79951	2.1422	1623	43.5471	70677	36
37	46	88.3181	11.6819	1.66943	1401	50.1884	70314	35
37	60	90.8128	9.1872	1.70593	1379	69.0102	95165	33
45	79	86.8852	13.1148	3.19673	2787	46.568	129785	44
55	85	81.8307	18.1693	4.37306	3836	55.0623	211219	52
37	66	93.7627	6.23732	1.21501	1315	55.0958	72451	35
37	55	85.6644	14.3356	2.35027	1425	58.4337	83268	36
57	86	77.8173	22.1827	5.8299	4678	50.4613	236058	59
47	86	78.8193	21.1807	4.67743	3364	46.1278	155174	53
57	80	79.0462	20.9538	4.93048	4162	56.5865	235513	57
39	66	84.1368	15.8632	2.44622	1476	64.6619	95441	34
45	78	88.4171	11.5829	2.49834	2519	50.7106	127740	46
39	63	89.3249	10.6751	2.11344	1719	52.8813	90903	39
59	74	96.9478	3.05222	1.05018	3183	61.2853	195071	53
35	63	82.0907	17.9093	2.55752	1473	52.7475	77697	37
39	49	90.7402	9.25979	1.37342	1393	65.463	91190	38
39	44	94.7705	5.22948	0.870903	1255	59.5307	74711	36
39	50	86.6285	13.3715	2.26561	1725	51.8991	89526	41
53	83	80.3387	19.6613	4.36133	3890	58.1519	226211	55
55	71	83.8337	16.1663	3.72199	3803	60.7121	230888	58
59	59	93.8585	6.14151	1.68582	3344	70.4623	235626	57
45	74	79.5008	20.4992	4.95228	3290	41.4547	136386	52
39	66	90.9803	9.01975	1.8588	1315	41.9696	55190	33
45	67	81.9125	18.0875	2.73552	2141	60.3428	129194	47
39	75	83.0029	16.9971	3.90175	2314	38.6258	89380	37
35	49	93.7147	6.28529	0.992953	1150	61.4548	70673	35
39	48	92.6199	7.38005	1.27908	1412	53.1254	75013	37
59	75	97.1218	2.87824	1.03992	3132	61.8771	193799	52
53	79	82.7533	17.2467	4.20879	3840	58.0469	222900	55
37	65	90.7192	9.28076	1.7117	1344	68.2656	91749	33
43	79	84.8648	15.1352	2.78141	2297	52.8111	121307	45
37	53	90.3042	9.69579	1.25843	1134	63.8016	72351	35
35	43	91.3285	8.67151	1.05509	996	67.6175	67347	33
43	80	67.4179	32.5821	5.46364	2731	52.0535	142158	48
41	51	95.6794	4.3206	0.812258	1322	70.4327	93112	34
37	52	95.0533	4.94665	0.867119	1144	60.382	69077	33
51	85	73.4393	26.5607	6.22742	4423	50.4504	223142	59
37	59	91.5279	8.4721	1.41909	1308	53.8555	70443	37
45	80	80.6646	19.3354	4.58047	2467	31.9578	78840	46
37	53	92.814	7.186	1.21893	1199	67.9433	81464	35
35	63	84.4203	15.5797	2.40112	1353	60.9364	82447	33
57	41	99.9942	0.00577601	0.00186758	2019	77.1753	155817	53
45	65	85.71	14.29	3.1779	2515	54.2803	136515	47
39	47	94.8231	5.17694	1.00766	1316	56.1733	73924	37
37	59	86.9285	13.0715	2.12191	1329	65.8187	87473	34
39	52	77.7875	22.2125	3.59291	1662	50.8219	84466	38
57	82	83.1495	16.8505	4.22422	3912	57.7086	225756	56
39	52	85.2842	14.7158	2.75949	1849	42.3602	78324	39
