## Supplementary material for "Protocol for assessing DNA damage levels *in vivo* in rodent testicular germ cells in the Alkaline Comet Assay": R-script_excel_template: Testis 3 (all round cells) (4).xlsx

### Sheet: Sheet1
Head Length	Tail Length	Head Intensity	Tail Intensity	Tail Moment	Total Area	Mean Grey Level	Total Intensity	Width
45	49	97.2962	2.70384	0.633094	1466	58.5293	85804	36
55	70	83.4333	16.5667	3.09331	3234	68.1153	220285	56
49	80	85.7714	14.2286	3.87286	3315	44.4097	147218	47
77	85	89.7111	10.2889	3.42879	5150	49.885	256908	62
41	55	86.9749	13.0251	2.20575	1623	60.1996	97704	38
45	60	91.604	8.396	2.07275	1943	48.2486	93747	40
35	58	88.9761	11.0239	1.60514	1236	57.7961	71436	34
53	80	91.563	8.43701	2.51664	3327	64.3108	213962	50
45	82	71.5067	28.4933	6.25918	3138	47.8728	150225	48
43	96	64.4809	35.5191	10.2289	4040	36.8955	149058	51
39	37	94.3472	5.65283	1.02241	1203	76.7165	92290	33
47	52	91.9168	8.08318	1.45421	2023	66.0336	133586	44
57	86	70.9809	29.0191	8.25009	4964	50.5524	250942	60
39	44	95.3466	4.65336	0.815687	1217	63.622	77428	36
39	59	93.4499	6.55012	1.25835	1443	56.6875	81800	36
69	91	85.932	14.068	4.73335	5687	45.1023	256497	68
59	85	83.2447	16.7553	4.81924	4669	54.4633	254289	60
45	56	90.5584	9.44163	1.86031	1874	55.6585	104304	41
49	63	86.197	13.803	2.63667	2542	69.7691	177353	48
41	45	96.1362	3.86378	0.724733	1321	62.1075	82044	37
55	85	62.906	37.094	8.98354	5057	54.3441	274818	63
47	50	92.444	7.55596	1.4858	1842	60.1232	110747	41
45	53	94.8956	5.10443	1.04648	1836	60.7892	111609	44
39	43	94.134	5.866	0.821552	1330	64.8955	86311	38
43	54	90.899	9.10097	1.79365	1752	53.1267	93078	39
59	86	70.7852	29.2148	7.91664	5415	49.2345	266605	63
41	44	95.0974	4.90264	0.871813	1529	55.3885	84689	41
73	71	91.4317	8.56834	2.27431	5201	48.0859	250095	75
47	35	99.9922	0.0077686	0.00236942	1237	62.4365	77234	42
39	64	93.5305	6.46953	1.22948	1353	68.8086	93098	34
59	81	75.7714	24.2286	6.1482	5048	47.5905	240237	68
61	98	70.4419	29.5581	9.1115	5894	47.0711	277437	67
53	77	89.478	10.522	2.32819	3083	66.8385	206063	53
41	51	95.9219	4.07815	0.82596	1320	76.7023	101247	36
37	61	90.0738	9.92616	1.54164	1178	74.7284	88030	34
51	81	64.5402	35.4598	8.05952	4338	59.6374	258707	60
39	50	90.2685	9.73145	1.38245	1289	72.0194	92833	35
57	82	86.9524	13.0476	3.24945	3812	60.1217	229184	57
77	87	77.9489	22.0511	5.9605	6745	79.012	532936	84
53	81	88.6906	11.3094	3.4619	3510	44.2362	155269	49
47	78	73.7622	26.2378	5.06556	3223	47.1948	152109	53
49	63	80.2472	19.7528	4.08016	2955	49.358	145853	50
59	85	87.565	12.435	3.36248	4395	51.4751	226233	60
47	74	81.5809	18.4191	4.70619	3334	40.1047	133709	48
39	47	90.7154	9.28456	1.43541	1605	44.9277	72109	41
53	75	88.5401	11.4599	3.10857	3357	52.1123	174941	50
35	45	95.8824	4.11755	0.674122	1066	65.1811	69483	34
37	57	92.2188	7.78116	1.43513	1364	59.4054	81029	34
45	72	73.243	26.757	5.19725	3036	45.3762	137762	50
47	83	80.8903	19.1097	4.66143	3513	41.1708	144633	52
