## Supplementary material for "Protocol for assessing DNA damage levels *in vivo* in rodent testicular germ cells in the Alkaline Comet Assay": R-script_excel_template: Testis 3 (all round cells) (5).xlsx

### Sheet: Sheet1
Head Length	Tail Length	Head Intensity	Tail Intensity	Tail Moment	Total Area	Mean Grey Level	Total Intensity	Width
53	79	89.9212	10.0788	2.58514	3097	52.7488	163363	47
37	43	95.815	4.18499	0.672056	1125	65.4827	73668	35
37	59	91.4647	8.53526	1.63708	1484	50.3066	74655	35
63	99	67.6867	32.3133	9.17831	5942	44.245	262904	70
55	78	85.8897	14.1103	3.3706	3732	57.4804	214517	55
51	84	78.3102	21.6898	5.12909	3719	39.7647	147885	52
41	58	93.5689	6.43109	1.5344	1740	46.4339	80795	39
45	41	88.6853	11.3147	1.68006	1765	71.115	125518	43
67	80	92.3732	7.62681	2.60644	4818	48.1903	232181	63
67	85	88.6188	11.3812	3.87536	5485	50.2387	275559	68
47	87	75.6136	24.3864	5.10498	3458	41.2958	142801	51
57	89	73.4813	26.5187	6.90247	5508	48.5256	267279	68
69	103	72.1689	27.8311	9.29759	7537	41.5188	312927	76
67	85	92.2442	7.75576	2.91852	4829	55.5823	268407	63
55	69	82.591	17.409	3.74348	3722	69.0596	257040	58
43	77	79.9217	20.0783	4.54964	2712	59.2574	160706	44
43	71	86.1175	13.8825	2.63033	2147	65.095	139759	43
37	53	93.544	6.45605	1.19291	1129	82.4818	93122	33
59	68	94.4308	5.56921	1.61995	3059	82.7002	252980	54
37	42	92.3358	7.6642	1.30405	1275	69.7616	88946	34
35	63	93.7189	6.28108	1.04358	1199	64.4003	77216	35
83	97	92.2997	7.70027	3.45221	7511	54.6711	410635	86
79	88	91.5087	8.49127	3.79778	7447	53.1166	395559	78
39	61	92.4096	7.59038	1.36008	1381	72.2455	99771	34
37	53	87.4294	12.5706	2.05143	1499	55.1548	82677	35
43	59	95.0384	4.96164	1.09671	1595	63.4207	101156	37
89	93	87.4999	12.5001	5.75077	9976	49.2649	491467	97
37	53	96.7237	3.27633	0.582963	1060	67.5226	71574	34
41	52	96.8068	3.19321	0.685527	1342	56.2623	75504	37
41	45	91.5194	8.4806	1.26114	1390	60.4935	84086	39
49	79	90.9304	9.06957	2.22482	2481	59.7513	148243	44
55	83	85.1776	14.8224	4.28304	4091	58.2503	238302	56
49	70	91.4984	8.50157	1.96862	2474	79.6847	197140	46
61	82	85.9417	14.0583	3.90926	4402	59.2004	260600	60
57	89	52.2272	47.7728	15.9615	6519	42.6512	278043	76
51	83	72.9735	27.0265	6.65207	4197	56.8535	238614	54
55	81	79.3643	20.6357	5.28965	4105	63.8239	261997	56
43	60	90.0941	9.90589	2.15668	1883	42.3208	79690	41
37	55	89.5158	10.4842	1.70187	1475	59.2468	87389	39
37	45	86.2626	13.7374	1.89779	1371	57.8687	79338	37
61	89	87.0257	12.9743	4.2101	5001	47.3441	236768	63
69	86	92.4783	7.52171	2.7916	5877	52.1863	306699	75
45	47	95.8827	4.1173	0.845226	1696	60.4617	102543	40
41	49	92.2509	7.74907	1.20649	1534	49.558	76022	38
85	95	90.7721	9.22792	3.64467	7931	54.8297	434854	87
49	75	67.8193	32.1807	9.42491	4139	32.0776	132769	56
