## Supplementary material for "Protocol for assessing DNA damage levels *in vivo* in rodent testicular germ cells in the Alkaline Comet Assay": R-script_excel_template: Testis 3 (all round cells) (6).xlsx

### Sheet: Sheet1
Head Length	Tail Length	Head Intensity	Tail Intensity	Tail Moment	Total Area	Mean Grey Level	Total Intensity	Width
47	71	90.2404	9.75958	2.241	2624	46.4444	121870	51
37	51	84.6162	15.3838	2.16125	1354	54.8353	74247	34
51	80	80.9452	19.0548	4.62479	3131	41.4478	129773	46
67	82	89.6721	10.3279	2.92222	4931	46.9242	231383	67
37	57	90.8918	9.1082	1.41444	1284	58.5639	75196	35
37	48	93.9018	6.09817	1.00535	1255	57.4661	72120	36
37	56	89.0426	10.9574	1.85062	1417	53.1927	75374	35
45	70	91.0165	8.98346	2.10794	2321	55.8113	129538	46
57	92	72.0219	27.9781	7.1166	5051	50.3441	254288	64
37	57	91.744	8.25604	1.34616	1317	54.6021	71911	36
37	45	92.0628	7.9372	1.1139	1251	63.8505	79877	35
39	61	87.8304	12.1696	2.51255	1624	55.2789	89773	35
49	86	77.7644	22.2356	5.27418	3620	38.6555	139933	51
49	70	89.4598	10.5402	2.67333	2936	43.4952	127702	49
47	81	83.9702	16.0298	4.39261	3163	41.8226	132285	50
57	78	78.0584	21.9416	5.32948	4281	51.4128	220098	57
37	68	85.6394	14.3606	2.52294	1557	56.8304	88485	34
35	61	81.9283	18.0717	2.30837	1168	76.1618	88957	34
25	108	57.2975	42.7025	12.0187	5353	51.6456	276459	62
37	63	95.4069	4.5931	0.875452	1154	78.4463	90527	32
53	83	74.8748	25.1252	6.88581	4498	53.9884	242840	56
37	60	86.9565	13.0435	1.8108	1356	68.4344	92797	36
35	43	93.198	6.80197	0.926281	1046	71.456	74743	33
37	68	89.1618	10.8382	1.93546	1474	59.4722	87662	37
45	60	94.8597	5.14027	1.2575	1854	50.7762	94139	39
65	70	84.11	15.89	3.30566	4172	65.4971	273254	64
63	78	86.4578	13.5422	4.16381	4663	50.8559	237141	61
57	96	61.835	38.165	10.2917	5749	47.3027	271943	68
45	72	86.0655	13.9345	2.62115	2424	50.6526	122782	47
53	81	73.2866	26.7134	6.45294	4382	53.8613	236020	62
35	56	92.9074	7.09265	1.144	1109	71.3219	79096	33
37	52	85.5934	14.4066	2.05434	1428	57.834	82587	38
39	44	91.7893	8.21069	1.15024	1296	52.7955	68423	37
61	68	91.2112	8.78879	2.41566	3740	55.3056	206843	63
57	75	82.9878	17.0122	4.1696	4136	52.0377	215228	62
