## Supplementary material for "Protocol for assessing DNA damage levels *in vivo* in rodent testicular germ cells in the Alkaline Comet Assay": R-script_excel_template: Testis 3 (all round cells) (7).xlsx

### Sheet: Sheet1
Head Length	Tail Length	Head Intensity	Tail Intensity	Tail Moment	Total Area	Mean Grey Level	Total Intensity	Width
43	44	95.4156	4.58439	0.980556	1604	52.6153	84395	39
39	69	86.2798	13.7202	2.6337	1750	46.684	81697	35
57	59	91.076	8.924	2.15052	3365	77.2713	260018	59
43	26	98.648	1.35198	0.270357	1079	72.2521	77960	32
63	86	89.6594	10.3406	3.36088	4594	50.4517	231775	57
43	72	76.0592	23.9408	4.20033	2431	58.3986	141967	47
49	87	78.4229	21.5771	4.95414	3285	49.0499	161129	47
43	61	85.2081	14.7919	2.40998	1597	57.4321	91719	35
53	86	72.6478	27.3522	6.94634	4345	55.971	243194	57
37	82	80.4857	19.5143	3.99472	1971	41.6768	82145	41
41	68	91.9988	8.00115	1.51305	1566	53.1852	83288	39
39	59	89.1087	10.8913	1.97927	1511	60.7472	91789	35
53	82	84.3682	15.6318	4.40608	4074	60.2742	245557	59
43	45	94.6888	5.3112	1.01134	1523	64.0256	97511	37
43	48	94.1928	5.80716	1.14131	1699	54.5185	92627	43
59	73	95.3982	4.60183	1.58428	3440	58.4323	201007	53
59	81	91.646	8.35402	2.59964	4096	54.0913	221558	57
41	42	94.759	5.24096	0.810469	1359	56.5394	76837	37
55	77	91.428	8.57197	2.60415	3179	37.9299	120579	49
53	81	72.1009	27.8991	6.25089	4160	52.7123	219283	59
53	67	81.5607	18.4393	3.55021	3073	67.8916	208631	52
55	82	82.8548	17.1452	4.97006	4277	53.0164	226751	56
37	43	97.2187	2.78132	0.446978	942	89.0456	83881	31
47	68	93.314	6.68605	1.7223	2210	59.7652	132081	43
47	67	85.6814	14.3186	3.52058	2786	48.2157	134329	48
39	52	94.9821	5.01791	0.971025	1220	70.4689	85972	35
49	76	88.2242	11.7758	3.31047	3199	43.6014	139481	50
41	48	96.5638	3.43616	0.629774	1327	57.2615	75986	38
47	41	98.7098	1.29025	0.250684	1493	63.3845	94633	42
47	61	87.3423	12.6577	2.19702	2000	40.734	81468	43
65	39	99.8034	0.196565	0.0560829	2948	68.5105	201969	62
59	39	93.3144	6.68557	1.32216	2867	57.4409	164683	58
35	43	90.8161	9.18392	1.15237	1101	68.3579	75262	34
