## Supplementary material for "Protocol for assessing DNA damage levels *in vivo* in rodent testicular germ cells in the Alkaline Comet Assay": R-script_excel_template: Testis 3 (all round cells) (8).xlsx

### Sheet: Sheet1
Head Length	Tail Length	Head Intensity	Tail Intensity	Tail Moment	Total Area	Mean Grey Level	Total Intensity	Width
55	64	82.0273	17.9727	4.35926	3748	60.4261	226477	59
47	82	88.0368	11.9632	3.24741	2967	55.7068	165282	48
49	70	91.5494	8.45063	2.55605	2914	46.6637	135978	45
41	70	93.8731	6.1269	1.3078	1518	65.5547	99512	36
59	88	80.0113	19.9887	6.00679	5123	49.2803	252463	68
41	61	89.5992	10.4008	1.91353	1611	54.9665	88551	37
47	54	95.556	4.44402	0.960063	1916	56.9014	109023	45
61	79	80.6584	19.3416	4.36161	4599	52.6082	241945	66
37	52	86.6326	13.3674	1.92662	1369	63.1205	86412	36
37	56	90.8625	9.13745	1.421	1381	56.4316	77932	37
53	68	82.9687	17.0313	4.39825	3538	44.7137	158197	52
73	90	86.552	13.448	5.07776	6411	65.0234	416865	72
49	91	69.569	30.431	9.47161	5256	48.3322	254034	60
67	85	80.7072	19.2928	6.8333	8739	37.0557	323830	111
57	88	76.7955	23.2045	6.50005	4669	54.3345	253688	59
57	54	86.1146	13.8854	2.9523	3488	61.1557	213311	57
63	75	84.9775	15.0225	4.57	4745	50.647	240320	65
43	41	94.5519	5.44814	0.894523	1380	60.9036	84047	37
49	71	86.3561	13.6439	3.76172	3042	42.7061	129912	47
39	45	94.7939	5.20611	0.801219	1230	68.5561	84324	36
59	69	91.5542	8.44585	2.38914	3548	59.0972	209677	55
57	85	83.8502	16.1498	3.70256	4107	54.4875	223780	59
63	90	64.7308	35.2692	11.5522	6371	41.4699	264205	75
39	50	93.788	6.21202	1.07952	1242	76.7174	95283	36
49	66	86.4701	13.5299	3.27644	2856	51.8666	148131	46
55	77	77.3038	22.6962	5.4832	4200	59.045	247989	58
37	58	95.9592	4.04084	0.765505	1142	68.3476	78053	33
55	82	83.1277	16.8723	4.05622	3943	44.4464	175252	56
37	45	91.2993	8.7007	1.29392	1377	63.7516	87786	38
41	56	95.9634	4.03655	0.838706	1409	63.1384	88962	37
33	62	79.0637	20.9363	3.16196	1436	64.4248	92514	35
37	51	91.9376	8.06244	1.24344	1237	66.6483	82444	34
39	53	91.984	8.01603	1.4692	1397	63.4109	88585	35
41	50	88.7567	11.2433	1.71047	1382	64.267	88817	35
55	80	75.1498	24.8502	6.00084	4414	55.2882	244042	58
57	78	79.3004	20.6996	4.97141	4363	51.4116	224309	63
61	62	95.0751	4.92493	1.55942	3655	62.07	226866	59
47	72	82.5583	17.4417	3.6144	2697	52.2403	140892	45
61	75	70.3266	29.6734	8.68696	5485	44.9807	246719	70
57	56	89.2614	10.7386	2.38595	3292	40.8697	134543	58
43	45	94.1199	5.8801	1.17779	1776	44.192	78485	41
49	28	99.5743	0.42567	0.0929717	1504	49.2028	74001	44
41	38	96.4569	3.54309	0.619384	1225	59.0514	72338	36
59	63	81.5174	18.4826	4.62836	3980	49.1771	195725	59
