## Supplementary material for "Protocol for assessing DNA damage levels *in vivo* in rodent testicular germ cells in the Alkaline Comet Assay": R-script_excel_template: Testis 3 (PS) (1).xlsx

### Sheet: Sheet1
Head Length	Tail Length	Head Intensity	Tail Intensity	Tail Moment	Total Area	Mean Grey Level	Total Intensity	Width
73	94	75.1667	24.8333	7.15947	6676	63.1564	421632	77
55	86	61.0844	38.9156	13.0015	4665	25.4956	118937	60
59	96	75.8722	24.1278	6.44175	5336	47.0414	251013	65
53	76	83.1295	16.8705	3.792	3801	55.0958	209419	55
55	79	79.7896	20.2104	5.07018	4442	50.1612	222816	59
59	77	90.9498	9.0502	2.25545	2966	83.795	248536	51
59	87	61.3295	38.6705	13.6783	6117	37.1507	227251	67
53	65	81.4377	18.5623	3.5537	3223	63.753	205476	54
55	73	74.2361	25.7639	6.00894	4289	50.4365	216322	62
57	90	74.4678	25.5322	5.77819	4322	56.7647	245337	59
45	77	80.2692	19.7308	5.13738	3175	43.2658	137369	46
55	48	88.7604	11.2396	2.17875	2926	88.2686	258274	56
55	79	72.2421	27.7579	6.24123	4187	50.5574	211684	62
55	66	85.7435	14.2565	3.09222	3431	62.947	215971	54
