## Supplementary material for "Protocol for assessing DNA damage levels *in vivo* in rodent testicular germ cells in the Alkaline Comet Assay": R-script_excel_template: Testis 3 (PS) (2).xlsx

### Sheet: Sheet1
Head Length	Tail Length	Head Intensity	Tail Intensity	Tail Moment	Total Area	Mean Grey Level	Total Intensity	Width
57	70	75.7218	24.2782	5.74287	4349	61.6199	267985	60
49	87	80.2007	19.7993	4.935	3382	42.6008	144076	51
59	69	95.8354	4.16465	1.50028	4114	52.7217	216897	65
55	83	89.0028	10.9972	3.20422	3747	56.719	212526	53
51	79	75.6334	24.3666	4.99565	3749	43.4996	163080	59
49	82	72.3425	27.6575	6.39651	3933	58.4839	230017	55
61	77	75.8765	24.1235	7.26863	4606	50.1526	231003	60
57	77	91.7129	8.2871	2.76167	3904	55.1296	215226	53
55	79	83.7364	16.2636	5.26424	4301	55.7459	239763	57
51	73	80.712	19.288	4.29998	3586	61.6899	221220	55
51	63	81.1147	18.8853	3.95947	3163	79.7098	252122	52
51	74	71.6911	28.3089	5.67008	3684	61.282	225763	55
57	73	81.1262	18.8738	4.10871	3773	73.1505	275997	62
53	80	72.245	27.755	6.80448	4253	59.7583	254152	61
51	84	85.3667	14.6333	3.24013	3251	57.1483	185789	50
51	80	65.448	34.552	7.83165	4548	52.1768	237300	60
53	83	73.3121	26.6879	6.59554	4479	52.0692	233218	57
49	61	82.0242	17.9758	4.09414	3130	45.608	142753	53
47	67	81.2016	18.7984	3.29023	2305	64.6868	149103	47
61	81	67.6847	32.3153	10.5794	5619	38.6861	217377	66
63	73	83.0881	16.9119	5.11877	5137	64.0164	328852	66
61	75	88.3257	11.6743	2.82333	3995	55.201	220528	60
57	65	86.0818	13.9182	3.09075	3760	55.3691	208188	59
59	84	71.4229	28.5771	7.3512	5370	59.6536	320340	70
57	69	84.7882	15.2118	3.53344	3811	58.6817	223636	61
