## Supplementary material for "Protocol for assessing DNA damage levels *in vivo* in rodent testicular germ cells in the Alkaline Comet Assay": R-script_excel_template: Testis 3 (PS) (3).xlsx

### Sheet: Sheet1
Head Length	Tail Length	Head Intensity	Tail Intensity	Tail Moment	Total Area	Mean Grey Level	Total Intensity	Width
59	74	80.432	19.568	4.38777	4275	54.1546	231511	62
53	85	66.5139	33.4861	7.55794	4332	53.9571	233742	58
53	91	74.5948	25.4052	6.12033	4430	49.1359	217672	57
69	102	77.4746	22.5254	6.83787	6515	62.2964	405861	71
57	89	56.1378	43.8622	15.1428	6629	35.0193	232143	76
51	85	77.66	22.34	4.70575	3607	56.2185	202780	53
57	79	86.6345	13.3655	3.53984	3777	55.3588	209090	53
53	98	68.8947	31.1053	7.03223	4527	50.025	226463	59
55	72	85.6323	14.3677	3.91462	3890	58.6183	228025	57
49	68	79.2151	20.7849	4.40094	3288	64.3467	211572	51
59	70	89.1358	10.8642	2.64751	3568	64.1326	228825	59
53	85	86.6491	13.3509	3.35071	3641	60.7479	221183	55
53	64	97.6928	2.30724	0.683141	2337	80.9157	189100	47
59	79	82.4181	17.5819	4.32918	4155	51.1807	212656	59
