## Supplementary material for "Protocol for assessing DNA damage levels *in vivo* in rodent testicular germ cells in the Alkaline Comet Assay": R-script_excel_template: Testis 3 (PS) (4).xlsx

### Sheet: Sheet1
Head Length	Tail Length	Head Intensity	Tail Intensity	Tail Moment	Total Area	Mean Grey Level	Total Intensity	Width
57	83	69.3107	30.6893	8.50924	4882	55.8939	272874	60
45	90	63.1256	36.8744	10.5964	4503	33.7715	152073	57
77	79	89.8943	10.1057	3.23139	4611	55.9193	257844	58
57	72	91.9289	8.07107	2.31761	3510	59.0764	207358	51
55	85	68.9618	31.0382	8.12315	4870	52.1111	253781	59
53	83	70.3241	29.6759	7.31091	4382	59.0657	258826	58
55	79	78.9332	21.0668	5.02818	3887	61.4605	238897	54
53	79	74.2859	25.7141	6.28214	4216	58.0275	244644	57
73	80	77.7009	22.2991	5.80622	5725	91.1892	522058	76
55	80	92.6347	7.36535	1.67519	2863	68.7153	196732	52
59	59	89.012	10.988	2.41062	3525	65.1518	229660	58
51	82	90.5496	9.45044	2.89713	3390	52.7422	178796	49
53	80	86.7703	13.2297	3.1238	3482	61.1623	212967	53
45	69	84.0351	15.9649	3.56972	2860	61.0035	174470	45
