## Supplementary material for "Protocol for assessing DNA damage levels *in vivo* in rodent testicular germ cells in the Alkaline Comet Assay": R-script_excel_template: Testis 3 (PS) (5).xlsx

### Sheet: Sheet1
Head Length	Tail Length	Head Intensity	Tail Intensity	Tail Moment	Total Area	Mean Grey Level	Total Intensity	Width
55	61	75.5114	24.4886	5.19811	4070	62.3356	253706	62
49	101	70.9419	29.0581	11.0817	5774	44.9901	259773	59
61	85	69.4697	30.5303	8.57134	5423	47.4669	257413	64
55	65	87.6457	12.3543	2.98219	3650	62.3132	227443	57
59	83	84.5686	15.4314	3.7096	4116	57.6096	237121	56
53	85	63.4523	36.5477	8.35395	5108	52.8215	269812	64
59	105	73.2744	26.7256	8.86505	6074	47.8454	290613	68
53	75	83.1567	16.8433	3.57532	3537	64.7323	228958	56
63	68	94.3278	5.6722	1.64599	3335	74.1616	247329	54
55	93	72.9437	27.0563	7.18619	4703	52.5479	247133	58
51	71	83.5261	16.4739	3.33666	2912	73.3238	213519	47
75	89	91.0951	8.90488	3.33129	6487	55.988	363194	77
75	94	90.4552	9.54479	3.91096	6745	56.0845	378290	77
53	75	83.7268	16.2732	4.1	3937	57.5359	226519	55
47	76	88.1344	11.8656	2.37034	2335	79.2244	184989	44
55	89	52.3258	47.6742	15.6233	6297	37.4591	235880	74
53	86	74.8673	25.1327	6.3952	4706	49.8789	234730	59
61	81	82.8722	17.1278	4.75726	4618	56.5981	261370	59
57	75	84.7404	15.2596	4.46154	4250	56.452	239921	57
57	86	84.7768	15.2232	3.97247	4293	68.5765	294399	61
77	86	90.3647	9.63527	3.53974	6063	70.6178	428156	73
