## Supplementary material for "Protocol for assessing DNA damage levels *in vivo* in rodent testicular germ cells in the Alkaline Comet Assay": R-script_excel_template: Testis 3 (PS) (6).xlsx

### Sheet: Sheet1
Head Length	Tail Length	Head Intensity	Tail Intensity	Tail Moment	Total Area	Mean Grey Level	Total Intensity	Width
47	72	78.5239	21.4761	4.11824	2923	77.1505	225511	52
53	70	74.5704	25.4296	4.57889	3216	75.5917	243103	56
47	78	89.7914	10.2086	2.45197	3516	60.0611	211175	55
53	89	74.0037	25.9963	7.08025	4764	50.4786	240480	58
57	102	61.1527	38.8473	10.7546	5202	57.887	301128	58
59	79	81.0379	18.9621	4.71542	4154	52.4015	217676	58
53	82	74.4174	25.5826	6.28615	4275	56.0634	239671	59
55	86	61.9422	38.0578	10.2213	5570	48.9632	272725	66
59	86	81.6839	18.3161	5.17114	4749	51.3559	243889	60
61	64	89.5678	10.4322	3.05898	4046	53.0104	214480	61
57	57	86.0535	13.9465	3.12461	3456	59.8767	206934	58
