## Supplementary material for "Protocol for assessing DNA damage levels *in vivo* in rodent testicular germ cells in the Alkaline Comet Assay": R-script_excel_template: Testis 3 (PS) (7).xlsx

### Sheet: Sheet1
Head Length	Tail Length	Head Intensity	Tail Intensity	Tail Moment	Total Area	Mean Grey Level	Total Intensity	Width
61	67	91.9679	8.03206	1.97498	3364	74.1751	249525	61
57	95	75.2217	24.7783	7.37428	5573	49.1891	274131	63
59	87	86.4203	13.5797	4.19441	4755	52.6456	250330	62
55	66	89.197	10.803	2.93458	3621	61.5786	222976	55
57	66	95.1276	4.8724	1.48992	3231	63.5023	205176	53
55	65	84.0396	15.9604	3.25301	3259	65.2581	212676	52
61	76	87.1388	12.8612	4.39522	4678	51.4386	240630	60
55	77	76.3559	23.6441	5.35271	4253	51.1375	217488	59
61	38	99.7138	0.286174	0.0689121	2484	75.1208	186600	58
55	54	90.0543	9.94575	1.77537	2777	58.6075	162753	58
53	87	72.8876	27.1124	6.72954	4588	49.8208	228578	58
