## Supplementary material for "Protocol for assessing DNA damage levels *in vivo* in rodent testicular germ cells in the Alkaline Comet Assay": R-script_excel_template: Testis 3 (PS) (8).xlsx

### Sheet: Sheet1
Head Length	Tail Length	Head Intensity	Tail Intensity	Tail Moment	Total Area	Mean Grey Level	Total Intensity	Width
55	65	84.0474	15.9526	3.95061	3794	57.8448	219463	59
51	74	89.4496	10.5504	3.17932	3314	42.8899	142137	48
53	80	77.938	22.062	6.02813	4236	57.7831	244769	59
59	85	83.9634	16.0366	4.03642	4160	55.8293	232250	59
73	100	82.1408	17.8592	5.95809	6778	60.6022	410762	75
53	99	70.1189	29.8811	9.61557	5884	43.0024	253026	65
69	100	80.3727	19.6273	7.18784	5325	54.1931	288578	58
59	89	76.42	23.58	6.79623	5209	48.4277	252260	63
61	75	88.0985	11.9015	3.54178	4302	49.8219	214334	65
55	67	89.9265	10.0735	2.70239	3421	58.8395	201290	54
53	84	88.935	11.065	2.85807	3591	61.0479	219223	55
65	91	67.1059	32.8941	11.2233	6375	42.2623	269422	75
61	85	85.7165	14.2835	4.35482	4530	53.1974	240984	59
53	87	75.7147	24.2853	5.23999	4248	45.1893	191964	59
59	77	92.2339	7.7661	2.23188	3957	55.8241	220896	61
55	80	78.6288	21.3712	5.28284	4365	51.5418	224980	63
57	79	67.3639	32.6361	9.20511	5349	45.9024	245532	70
55	63	76.6444	23.3556	5.42792	3783	52.913	200170	59
59	75	93.3431	6.6569	1.97958	3787	54.971	208175	59
55	64	78.0402	21.9598	5.20056	3786	52.1519	197447	58
