## Supplementary material for "Protocol for assessing DNA damage levels *in vivo* in rodent testicular germ cells in the Alkaline Comet Assay": R-script_excel_template: More_than_1C_modelling_Chemical_x.txt

AnimalID	Comets_more_than_1SD	Median_Tail_Intensity_more_than_1SD	Comets_more_than_2SD	Median_Tail_Intensity_more_than_2SD
1	420	0.281695676781636	349	0.534683111142796
2	343	0.848761501074962	301	1.0809550316689
3	243	14.7594878790703	217	16.1135156920812
